# Analysis of publicly available transcriptomic data to identify key genes and pathways associated with osteosarcoma metastasis

**DOI:** 10.1101/2024.11.27.623785

**Authors:** Iryna Horak

## Abstract

Osteosarcoma is the most common bone tumor occurring in children and adolescents. The prognosis of osteosarcoma patients with metastasis is rather poor, availability of prognostic molecular markers would thereby help to distinguish patients with a worse prognosis and to choose appropriate treatment. This study aimed to analyze data from publicly available datasets to identify genes and pathways associated with osteosarcoma onset and metastasis.

A total of 8 datasets were analyzed (TARGET-OS, GSE220538, GSE21257, GSE9508, GSE87624, GSE14359, GSE19276, and GSE36001), and common deregulated genes and abundant pathways were searched. Three downregulated genes, *TMBIM4, PKIB* and *IGKC*, were common between metastatic and non-metastatic osteosarcoma tumors. Several abundant GO terms and pathways were identified, including Apoptotic Process (GO:0006915), Regulation Of Phosphatidylinositol 3-Kinase Signaling (GO:0014066), Regulation Of Cell Adhesion Molecule Production (GO:0060353), Positive Regulation Of MAP Kinase Activity (GO:0043406), and KEGG pathway Adherens junction.

Analysis of metastasis *versus* primary tumor revealed 231 common deregulated genes, identified hub genes involved in the organization of cell-cell junctions and surfactant metabolism. Significant enrichment was found in tight junctions, actin cytoskeleton, focal adhesion, muscle contraction proteins, NF-κB, PIK3/Akt/mTOR, AMPK, TNF, and MAPK signaling.

335 common deregulated genes were found between tumor and normal bone, network analysis revealed two clusters involved in cell cycle progression and G2/M transition, and immune response regulation. Abundance was found in p53, TNF, MAPK, and JAK-STAT pathways.

Taken together, this study consolidated transcriptomic data from 8 publicly available datasets to identify common deregulated genes and pathways in osteosarcoma development and metastasis.
