## Supplements for "Analysis of publicly available transcriptomic data to identify key genes and pathways associated with osteosarcoma metastasis": mets_vs_primary__downregulated_KEGG.csv

	Term	Overlap	P.value	Adjusted.P.value	Old.P.value	Old.Adjusted.P.value	Odds.Ratio	Combined.Score	Genes
1	Cardiac muscle contraction	3/87	0.00055508595003293	0.0432967041025685	0	0	20.8813025210084	156.534337108334	UQCRQ;COX6A1;MYH7
2	Thermogenesis	3/232	0.00895387275578048	0.273905568053822	0	0	7.60364757256614	35.8562861344471	UQCRQ;PLIN1;COX6A1
3	Huntington disease	3/306	0.0187766983658694	0.273905568053822	0	0	5.7251019219569	22.7580737907458	UQCRQ;COX6A1;GRIA4
4	Oxidative phosphorylation	2/133	0.0251140967752435	0.273905568053822	0	0	8.65081788440567	31.8724329585209	UQCRQ;COX6A1
5	Adrenergic signaling in cardiomyocytes	2/150	0.0313534455466075	0.273905568053822	0	0	7.65057915057915	26.4896032769276	ADRA1D;MYH7
6	Non-alcoholic fatty liver disease	2/155	0.0332941586660862	0.273905568053822	0	0	7.39869281045752	25.1731149680218	UQCRQ;COX6A1
7	Cellular senescence	2/156	0.033687879581065	0.273905568053822	0	0	7.35027829313544	24.9219797310609	CDK4;MYBL2
8	cGMP-PKG signaling pathway	2/167	0.0381386354683106	0.273905568053822	0	0	6.85645021645022	22.3967828852607	ADRA1D;MYH7
9	Proximal tubule bicarbonate reclamation	1/23	0.0417174831924768	0.273905568053822	0	0	25.1780303030303	79.986447314411	MDH1
10	Citrate cycle (TCA cycle)	1/30	0.0540745240778647	0.273905568053822	0	0	19.0938697318008	55.7043048730519	MDH1
11	Glyoxylate and dicarboxylate metabolism	1/30	0.0540745240778647	0.273905568053822	0	0	19.0938697318008	55.7043048730519	MDH1
12	Viral carcinogenesis	2/203	0.0541395517568243	0.273905568053822	0	0	5.6181947405828	16.3837248608518	CDK4;MRPS18B
13	Diabetic cardiomyopathy	2/203	0.0541395517568243	0.273905568053822	0	0	5.6181947405828	16.3837248608518	UQCRQ;COX6A1
14	Pathways of neurodegeneration	3/475	0.0570586512050421	0.273905568053822	0	0	3.64363160518445	10.4341788199071	UQCRQ;COX6A1;GRIA4
15	Nicotine addiction	1/40	0.0714588797420939	0.273905568053822	0	0	14.1908831908832	37.4445341514308	GRIA4
16	Bladder cancer	1/41	0.0731801199121131	0.273905568053822	0	0	13.8354166666667	36.1772830500002	CDK4
17	Parkinson disease	2/249	0.0773739666744403	0.273905568053822	0	0	4.56124927703875	11.6727153879432	UQCRQ;COX6A1
18	Pyruvate metabolism	1/47	0.0834425555494731	0.273905568053822	0	0	12.0271739130435	29.8706511410185	MDH1
19	Arginine and proline metabolism	1/50	0.0885322278902677	0.273905568053822	0	0	11.2891156462585	27.3692036867235	CKB
20	Malaria	1/50	0.0885322278902677	0.273905568053822	0	0	11.2891156462585	27.3692036867235	THBS4
21	Cysteine and methionine metabolism	1/50	0.0885322278902677	0.273905568053822	0	0	11.2891156462585	27.3692036867235	MDH1
22	Prion disease	2/273	0.0905464989659227	0.273905568053822	0	0	4.15224037954665	9.97323195108889	UQCRQ;COX6A1
23	Regulation of lipolysis in adipocytes	1/55	0.0969539684282954	0.273905568053822	0	0	10.2412551440329	23.8981631081005	PLIN1
24	Hedgehog signaling pathway	1/56	0.0986292076661206	0.273905568053822	0	0	10.0545454545455	23.2902268019453	GAS1
25	Viral myocarditis	1/60	0.10529997887595	0.273905568053822	0	0	9.37099811676083	21.0935738094193	MYH7
26	Aminoacyl-tRNA biosynthesis	1/66	0.115216159549286	0.273905568053822	0	0	8.5034188034188	18.3754226139516	GATC
27	Amphetamine addiction	1/69	0.120134067732289	0.273905568053822	0	0	8.12704248366013	17.2223971189545	GRIA4
28	Human papillomavirus infection	2/331	0.124768918073842	0.273905568053822	0	0	3.41016066000868	7.09753978652431	CDK4;THBS4
29	Melanoma	1/72	0.125025375520639	0.273905568053822	0	0	7.78247261345853	16.1816171353948	CDK4
30	Non-small cell lung cancer	1/72	0.125025375520639	0.273905568053822	0	0	7.78247261345853	16.1816171353948	CDK4
31	p53 signaling pathway	1/73	0.126649924445484	0.273905568053822	0	0	7.67399691358025	15.8569985245067	CDK4
32	PPAR signaling pathway	1/74	0.128271538499109	0.273905568053822	0	0	7.56849315068493	15.5427019425189	PLIN1
33	Glioma	1/75	0.129890222808885	0.273905568053822	0	0	7.46584084084084	15.2382711034429	CDK4
34	Neuroactive ligand-receptor interaction	2/341	0.130956531650844	0.273905568053822	0	0	3.3078803202697	6.72455626294051	ADRA1D;GRIA4
35	Chronic myeloid leukemia	1/76	0.131505982552428	0.273905568053822	0	0	7.36592592592593	14.9432755353715	CDK4
36	Pancreatic cancer	1/76	0.131505982552428	0.273905568053822	0	0	7.36592592592593	14.9432755353715	CDK4
37	PI3K-Akt signaling pathway	2/354	0.139107235556664	0.273905568053822	0	0	3.1836038961039	6.27969104469003	CDK4;THBS4
38	Amyotrophic lateral sclerosis	2/364	0.145453465020572	0.273905568053822	0	0	3.09408050513023	5.96507493318419	UQCRQ;COX6A1
39	Alzheimer disease	2/369	0.148649978363843	0.273905568053822	0	0	3.05114830673414	5.8159795263908	UQCRQ;COX6A1
40	ECM-receptor interaction	1/88	0.150668842885917	0.273905568053822	0	0	6.34610472541507	12.011088021306	THBS4
41	Hypertrophic cardiomyopathy	1/90	0.153822398290269	0.273905568053822	0	0	6.20287141073658	11.6115060758917	MYH7
42	Small cell lung cancer	1/92	0.156964559916942	0.273905568053822	0	0	6.06593406593407	11.2325038256584	CDK4
43	Salivary secretion	1/93	0.158531380577632	0.273905568053822	0	0	5.99969806763285	11.0502602234104	ADRA1D
44	Dilated cardiomyopathy	1/96	0.163214861842966	0.273905568053822	0	0	5.8093567251462	10.5305499185177	MYH7
45	Circadian entrainment	1/97	0.164770378573491	0.273905568053822	0	0	5.74855324074074	10.3658051113392	GRIA4
46	Fc gamma R-mediated phagocytosis	1/97	0.164770378573491	0.273905568053822	0	0	5.74855324074074	10.3658051113392	MARCKS
47	AGE-RAGE signaling pathway in diabetic complications	1/100	0.169420067180126	0.273905568053822	0	0	5.57351290684624	9.89507014564132	CDK4
48	T cell receptor signaling pathway	1/104	0.175580492342194	0.273905568053822	0	0	5.35598705501618	9.31758409670882	CDK4
49	Toll-like receptor signaling pathway	1/104	0.175580492342194	0.273905568053822	0	0	5.35598705501618	9.31758409670882	LBP
50	NF-kappa B signaling pathway	1/104	0.175580492342194	0.273905568053822	0	0	5.35598705501618	9.31758409670882	LBP
51	Glutamatergic synapse	1/114	0.190787698908163	0.291792951271308	0	0	4.8795476892822	8.08342939148816	GRIA4
52	Thyroid hormone signaling pathway	1/121	0.201269983633316	0.301904975449974	0	0	4.59328703703704	7.36353551715901	MYH7
53	Cell cycle	1/124	0.205721839075415	0.302760442412875	0	0	4.48057813911472	7.08482599759015	CDK4
54	Dopaminergic synapse	1/132	0.217475751178113	0.310486852544687	0	0	4.20525869380831	6.41582829918389	GRIA4
55	Vascular smooth muscle contraction	1/133	0.218933037050741	0.310486852544687	0	0	4.17319023569024	6.33903157701046	ADRA1D
56	Apelin signaling pathway	1/137	0.224735820308405	0.311481998916766	0	0	4.04963235294118	6.04541144477393	PLIN1
57	Measles	1/139	0.227621460746867	0.311481998916766	0	0	3.99053945249597	5.90628287392946	CDK4
58	Breast cancer	1/147	0.239059874649382	0.315118691509217	0	0	3.77035768645358	5.39553732710397	CDK4
59	Retrograde endocannabinoid signaling	1/148	0.240478035331358	0.315118691509217	0	0	3.74452003023432	5.33641481020768	GRIA4
60	Phagosome	1/152	0.246125006124119	0.315118691509217	0	0	3.64459161147903	5.10941026269159	THBS4
61	Cushing syndrome	1/155	0.250333405286878	0.315118691509217	0	0	3.57305194805195	4.9485398445291	CDK4
62	Hepatitis C	1/157	0.253126296532505	0.315118691509217	0	0	3.52688746438746	4.8454733090886	CDK4
63	Ribosome	1/158	0.25451894314206	0.315118691509217	0	0	3.50424628450106	4.79514057628228	MRPL12
64	Hepatocellular carcinoma	1/168	0.268307172284429	0.323525926687668	0	0	3.29274783765802	4.33201409555255	CDK4
65	Tight junction	1/169	0.269672268815031	0.323525926687668	0	0	3.2729828042328	4.28940066378575	CDK4
66	Influenza A	1/172	0.273752707197258	0.323525926687668	0	0	3.21507472384665	4.16522610612698	CDK4
67	Tuberculosis	1/180	0.284525733691024	0.331238913849252	0	0	3.07014276846679	3.85895939209155	LBP
68	Kaposi sarcoma-associated herpesvirus infection	1/193	0.30170111724704	0.346068928606899	0	0	2.86038773148148	3.42765533458422	CDK4
69	Focal adhesion	1/201	0.312070473803897	0.349168182950896	0	0	2.74486111111111	3.1964627865811	THBS4
70	Epstein-Barr virus infection	1/202	0.313356061622599	0.349168182950896	0	0	2.73106688778331	3.16917141388666	CDK4
71	Lipid and atherosclerosis	1/215	0.329857472172993	0.357792134617441	0	0	2.56347352024922	2.84313469065258	LBP
72	cAMP signaling pathway	1/216	0.331110706115031	0.357792134617441	0	0	2.55142118863049	2.82009221824975	GRIA4
73	Human T-cell leukemia virus 1 infection	1/219	0.334856741372733	0.357792134617441	0	0	2.51592762487258	2.75255684821733	CDK4
74	Human cytomegalovirus infection	1/225	0.342287673980851	0.360789710412248	0	0	2.44779265873016	2.62428767273353	CDK4
75	Calcium signaling pathway	1/240	0.360513377879652	0.374933912994838	0	0	2.29242212924221	2.33878914914056	ADRA1D
76	Endocytosis	1/252	0.374739243482307	0.384600802521315	0	0	2.18149623727313	2.14119275745342	RAB31
77	MicroRNAs in cancer	1/310	0.439269507222564	0.444974306017662	0	0	1.76681049982021	1.45345277514899	MARCKS
78	Pathways in cancer	1/531	0.630843030854146	0.630843030854146	0	0	1.01850104821803	0.469221609696022	CDK4
