## Supplements for "Analysis of publicly available transcriptomic data to identify key genes and pathways associated with osteosarcoma metastasis": mets_vs_primary__downregulated_WP.csv

	Term	Overlap	P.value	Adjusted.P.value	Old.P.value	Old.Adjusted.P.value	Odds.Ratio	Combined.Score	Genes
1	Striated Muscle Contraction Pathway WP383	3/38	4.70199774226799e-05	0.00474901771969067	0	0	50.2386554621849	500.625086633677	ACTA1;MYBPC1;MYBPC2
2	Creatine Pathway WP5190	1/5	0.00921665854482154	0.168405063248012	0	0	138.604166666667	649.602069210737	CKB
3	Electron Transport Chain OXPHOS System In Mitochondria WP111	2/105	0.0161333853747679	0.168405063248012	0	0	11.0180305131761	45.4699192957175	UQCRQ;COX6A1
4	TCA Cycle In Senescence WP5050	1/10	0.0183506949831896	0.168405063248012	0	0	61.5864197530864	246.227915397722	MDH1
5	H19 Action Rb E2F1 Signaling And CDK Beta Catenin Activity WP3969	1/14	0.0255988938754671	0.168405063248012	0	0	42.6282051282051	156.241159020454	CDK4
6	Biomarkers For Pyrimidine Metabolism Disorders WP4584	1/15	0.0274027922368154	0.168405063248012	0	0	39.5813492063492	142.378481464209	CKB
7	Mitochondrial Complex III Assembly WP4921	1/16	0.0292034414014455	0.168405063248012	0	0	36.9407407407407	130.528951917236	UQCRQ
8	TCA Cycle And Deficiency Of Pyruvate Dehydrogenase Complex PDHc WP2453	1/16	0.0292034414014455	0.168405063248012	0	0	36.9407407407407	130.528951917236	MDH1
9	Major Receptors Targeted By Epinephrine And Norepinephrine WP4589	1/16	0.0292034414014455	0.168405063248012	0	0	36.9407407407407	130.528951917236	ADRA1D
10	NRXN1 Deletion Syndrome WP5398	1/17	0.0310008470344359	0.168405063248012	0	0	34.6302083333333	120.296365909311	GRIA4
11	Calcium Regulation In Cardiac Cells WP536	2/151	0.031737843212735	0.168405063248012	0	0	7.59884947267498	26.2178963343116	RGS10;ADRA1D
12	Nonalcoholic Fatty Liver Disease WP4396	2/154	0.0329022867650003	0.168405063248012	0	0	7.44774436090226	25.4281864897353	UQCRQ;COX6A1
13	Myometrial Relaxation And Contraction Pathways WP289	2/156	0.033687879581065	0.168405063248012	0	0	7.35027829313544	24.9219797310609	ACTA1;RGS10
14	Pathogenesis Of SARS CoV 2 Mediated By Nsp9 Nsp10 Complex WP4884	1/21	0.0381581473785357	0.168405063248012	0	0	27.6986111111111	90.4641065780935	LBP
15	Urea Cycle And Metabolism Of Amino Groups WP497	1/21	0.0381581473785357	0.168405063248012	0	0	27.6986111111111	90.4641065780935	CKB
16	Urea Cycle And Associated Pathways WP4595	1/21	0.0381581473785357	0.168405063248012	0	0	27.6986111111111	90.4641065780935	MDH1
17	NAD Metabolism In Oncogene Induced Senescence And Mitochondrial Dysfunction Associated Senescence WP5046	1/22	0.0399394201291642	0.168405063248012	0	0	26.3783068783069	84.948474454672	MDH1
18	Pathophysiological Roles Of DUX4 In FSHD1 WP5342	1/22	0.0399394201291642	0.168405063248012	0	0	26.3783068783069	84.948474454672	TRIM63
19	PKC Gamma Calcium Signaling Pathway In Ataxia WP4760	1/22	0.0399394201291642	0.168405063248012	0	0	26.3783068783069	84.948474454672	GRIA4
20	PPAR Alpha Pathway WP2878	1/26	0.0470324704132765	0.168405063248012	0	0	22.1533333333333	67.720902512789	CDK4
21	Growth Factors And Hormones In Beta Cell Proliferation WP5385	1/26	0.0470324704132765	0.168405063248012	0	0	22.1533333333333	67.720902512789	CDK4
22	Gastric Cancer Network 1 WP2361	1/27	0.0487977508038485	0.168405063248012	0	0	21.3002136752137	64.3281588341856	MYBL2
23	Sphingolipid Metabolism In Senescence WP5121	1/28	0.0505598495049576	0.168405063248012	0	0	20.5102880658436	61.2149546027372	CDK4
24	Focal Adhesion WP306	2/199	0.0522597803122534	0.168405063248012	0	0	5.7334300217549	16.9223805217648	MYL11;THBS4
25	Lipid Metabolism Pathway WP3965	1/29	0.0523187720746184	0.168405063248012	0	0	19.7767857142857	58.3494293947446	PLIN1
26	Matrix Metalloproteinases WP129	1/30	0.0540745240778647	0.168405063248012	0	0	19.0938697318008	55.7043048730519	MMP8
27	Familial Partial Lipodystrophy WP5102	1/30	0.0540745240778647	0.168405063248012	0	0	19.0938697318008	55.7043048730519	PLIN1
28	Cell Migration And Invasion Through p75NTR WP4561	1/30	0.0540745240778647	0.168405063248012	0	0	19.0938697318008	55.7043048730519	MMP8
29	Tumor Suppressor Activity Of SMARCB1 WP4204	1/31	0.0558271110621512	0.168405063248012	0	0	18.4564814814815	53.2560973291931	CDK4
30	Monoamine GPCRs WP58	1/33	0.0593228121513804	0.168405063248012	0	0	17.3012152777778	48.8718043349592	ADRA1D
31	Cardiomyocyte Signaling Pathways Converging On Titin WP5344	1/33	0.0593228121513804	0.168405063248012	0	0	17.3012152777778	48.8718043349592	TRIM63
32	Mitochondrial Complex IV Assembly WP4922	1/34	0.0610659373084562	0.168405063248012	0	0	16.7760942760943	46.9026221450074	COX6A1
33	JAK STAT Signaling In The Regulation Of Beta Cells WP5358	1/34	0.0610659373084562	0.168405063248012	0	0	16.7760942760943	46.9026221450074	CDK4
34	Factors And Pathways Affecting Insulin Like Growth Factor IGF1 Akt Signaling WP3850	1/36	0.0645427644249927	0.168405063248012	0	0	15.815873015873	43.3422495618796	TRIM63
35	Zinc Homeostasis WP3529	1/36	0.0645427644249927	0.168405063248012	0	0	15.815873015873	43.3422495618796	SLC30A2
36	Ovarian Infertility WP34	1/37	0.0662764773937359	0.168405063248012	0	0	15.3757716049383	41.7286176902208	CDK4
37	TNF Related Weak Inducer Of Apoptosis TWEAK Signaling Pathway WP2036	1/38	0.0680070639481579	0.168405063248012	0	0	14.9594594594595	40.2131766656101	TRIM63
38	Bladder Cancer WP2828	1/40	0.0714588797420939	0.168405063248012	0	0	14.1908831908832	37.4445341514308	CDK4
39	Neural Crest Cell Migration During Development WP4564	1/40	0.0714588797420939	0.168405063248012	0	0	14.1908831908832	37.4445341514308	MMP8
40	Common Pathways Underlying Drug Addiction WP2636	1/41	0.0731801199121131	0.168405063248012	0	0	13.8354166666667	36.1772830500002	GRIA4
41	Fibrin Complement Receptor 3 Signaling Pathway WP4136	1/42	0.0748982555185005	0.168405063248012	0	0	13.4972899728997	34.9799098006468	LBP
42	Metabolic Reprogramming In Pancreatic Cancer WP5220	1/42	0.0748982555185005	0.168405063248012	0	0	13.4972899728997	34.9799098006468	MDH1
43	Hedgehog Signaling Pathway WP4249	1/43	0.0766132920442957	0.168405063248012	0	0	13.1752645502646	33.8470529414537	GAS1
44	Fas Ligand Pathway And Stress Induction Of Heat Shock Proteins WP314	1/43	0.0766132920442957	0.168405063248012	0	0	13.1752645502646	33.8470529414537	ACTA1
45	Neural Crest Cell Migration In Cancer WP4565	1/43	0.0766132920442957	0.168405063248012	0	0	13.1752645502646	33.8470529414537	MMP8
46	Integrated Cancer Pathway WP1971	1/44	0.0783252348768028	0.168405063248012	0	0	12.8682170542636	32.7738746980424	CDK4
47	TROP2 Regulatory Signaling WP5300	1/45	0.0800340894644018	0.168405063248012	0	0	12.5751262626263	31.7559992571711	CDK4
48	Glycolysis And Gluconeogenesis WP534	1/45	0.0800340894644018	0.168405063248012	0	0	12.5751262626263	31.7559992571711	MDH1
49	Chronic Hyperglycemia Impairment Of Neuron Function WP5283	1/46	0.0817398612231703	0.168484203745718	0	0	12.2950617283951	30.7894595467486	MMP8
50	Mechanoregulation And Pathology Of YAP TAZ Via Hippo And Non Hippo Mechanisms WP4534	1/47	0.0834425555494731	0.168553962209936	0	0	12.0271739130435	29.8706511410185	ACTA1
51	Oxysterols Derived From Cholesterol WP4545	1/51	0.0902226663638393	0.178676260838191	0	0	11.0627777777778	26.6112308770613	LBP
52	Overlap Between Signal Transduction Pathways Contributing To LMNA Laminopathies WP4879	1/55	0.0969539684282954	0.188314438678035	0	0	10.2412551440329	23.8981631081005	CDK4
53	Thyroid Stimulating Hormone TSH Signaling Pathway WP2032	1/58	0.10197061980621	0.194321369819381	0	0	9.70077972709552	22.1475644905286	CDK4
54	T Cell Antigen Receptor TCR Pathway During Staphylococcus Aureus Infection WP3863	1/62	0.108617327139796	0.194602110019229	0	0	9.06284153005464	20.1188224488313	CDK4
55	DYRK1A Involvement Regarding Cell Proliferation In Brain Development WP5180	1/62	0.108617327139796	0.194602110019229	0	0	9.06284153005464	20.1188224488313	CDK4
56	G1 To S Cell Cycle Control WP45	1/64	0.111922706699572	0.194602110019229	0	0	8.77425044091711	19.2151413655998	CDK4
57	Physico Chemical Features And Toxicity Associated Pathways WP3680	1/66	0.115216159549286	0.194602110019229	0	0	8.5034188034188	18.3754226139516	ACTA1
58	PPAR Signaling Pathway WP3942	1/67	0.116858426528122	0.194602110019229	0	0	8.37415824915825	17.9775768281726	PLIN1
59	Melanoma WP4685	1/68	0.118497727521693	0.194602110019229	0	0	8.24875621890547	17.5934545260839	CDK4
60	DNA Damage Response WP707	1/69	0.120134067732289	0.194602110019229	0	0	8.12704248366013	17.2223971189545	CDK4
61	miRNA Regulation Of DNA Damage Response WP1530	1/69	0.120134067732289	0.194602110019229	0	0	8.12704248366013	17.2223971189545	CDK4
62	Sterol Regulatory Element Binding Proteins SREBP Signaling WP1982	1/69	0.120134067732289	0.194602110019229	0	0	8.12704248366013	17.2223971189545	MDH1
63	Non Small Cell Lung Cancer WP4255	1/72	0.125025375520639	0.194602110019229	0	0	7.78247261345853	16.1816171353948	CDK4
64	MECP2 And Associated Rett Syndrome WP3584	1/73	0.126649924445484	0.194602110019229	0	0	7.67399691358025	15.8569985245067	GRIA4
65	Head And Neck Squamous Cell Carcinoma WP4674	1/73	0.126649924445484	0.194602110019229	0	0	7.67399691358025	15.8569985245067	CDK4
66	Burn Wound Healing WP5055	1/74	0.128271538499109	0.194602110019229	0	0	7.56849315068493	15.5427019425189	ACTA1
67	PI3K Akt Signaling Pathway WP4172	2/338	0.129092488824637	0.194602110019229	0	0	3.33792517006803	6.83348774125732	CDK4;THBS4
68	Glioblastoma Signaling Pathways WP2261	1/82	0.141139411727835	0.20963353800752	0	0	6.81824417009602	13.3501707770118	CDK4
69	Clear Cell Renal Cell Carcinoma Pathways WP4018	1/85	0.145917058558831	0.2106798610308	0	0	6.57374338624339	12.6525950625127	MDH1
70	Retinoblastoma Gene In Cancer WP2446	1/87	0.149087779971991	0.2106798610308	0	0	6.42021963824289	12.219090543006	CDK4
71	Hair Follicle Development Cytodifferentiation Part 3 Of 3 WP2840	1/87	0.149087779971991	0.2106798610308	0	0	6.42021963824289	12.219090543006	GAS1
72	Pancreatic Adenocarcinoma Pathway WP4263	1/89	0.152247047311575	0.2106798610308	0	0	6.27367424242424	11.8086281500964	CDK4
73	GPCRs Other WP117	1/91	0.155394900826925	0.2106798610308	0	0	6.13364197530864	11.4195266412996	ADRA1D
74	Amino Acid Metabolism WP3925	1/91	0.155394900826925	0.2106798610308	0	0	6.13364197530864	11.4195266412996	MDH1
75	Metabolic Epileptic Disorders WP5355	1/92	0.156964559916942	0.2106798610308	0	0	6.06593406593407	11.2325038256584	MDH1
76	Thyroid Hormones Production And Peripheral Downstream Signaling Effects WP4746	1/93	0.158531380577632	0.2106798610308	0	0	5.99969806763285	11.0502602234104	PLIN1
77	Small Cell Lung Cancer WP4658	1/95	0.161656526562578	0.212042976400264	0	0	5.87145390070922	10.6994412399341	CDK4
78	Toll Like Receptor Signaling Pathway WP75	1/102	0.172505857599792	0.220545463513659	0	0	5.46259625962596	9.59955197906323	LBP
79	Prader Willi And Angelman Syndrome WP3998	1/102	0.172505857599792	0.220545463513659	0	0	5.46259625962596	9.59955197906323	CDK4
80	Thermogenesis WP4321	1/108	0.181696451581132	0.222952669277585	0	0	5.15472481827622	8.79095962810174	PLIN1
81	Androgen Receptor Network In Prostate Cancer WP2263	1/109	0.183218530198411	0.222952669277585	0	0	5.10673868312757	8.66652204615944	CDK4
82	CKAP4 Signaling Pathway Map WP5322	1/109	0.183218530198411	0.222952669277585	0	0	5.10673868312757	8.66652204615944	CDK4
83	5Q35 Copy Number Variation WP5380	1/109	0.183218530198411	0.222952669277585	0	0	5.10673868312757	8.66652204615944	COX6A1
84	Pleural Mesothelioma WP5087	2/437	0.193391355841065	0.232530082618423	0	0	2.56525451559934	4.21481422147336	ACTA1;CDK4
85	Spinal Cord Injury WP2431	1/119	0.198288602283224	0.23462610504133	0	0	4.67161016949153	7.55881344821285	CDK4
86	Cell Cycle WP179	1/120	0.199780643896578	0.23462610504133	0	0	4.63211951447246	7.46019196804499	CDK4
87	Adipogenesis WP236	1/131	0.216015819970125	0.250776986402099	0	0	4.23782051282051	6.49405155144787	PLIN1
88	Measles Virus Infection WP4630	1/136	0.223289069250165	0.254231827381657	0	0	4.0798353909465	6.11684853857822	CDK4
89	Brain Derived Neurotrophic Factor BDNF Signaling Pathway WP2380	1/137	0.224735820308405	0.254231827381657	0	0	4.04963235294118	6.04541144477393	MARCKS
90	Neuroinflammation And Glutamatergic Signaling WP5083	1/140	0.229060359324067	0.254231827381657	0	0	3.96163069544364	5.83853140959084	GRIA4
91	Endoderm Differentiation WP2853	1/140	0.229060359324067	0.254231827381657	0	0	3.96163069544364	5.83853140959084	RGS10
92	Mesodermal Commitment Pathway WP2857	1/145	0.236215819961738	0.256535460388554	0	0	3.82310956790123	5.51678304556833	RGS10
93	Male Infertility WP4673	1/145	0.236215819961738	0.256535460388554	0	0	3.82310956790123	5.51678304556833	VCX
94	Breast Cancer Pathway WP4262	1/154	0.248933151721806	0.267470726850026	0	0	3.59658678286129	5.0013088675715	CDK4
95	Primary Ovarian Insufficiency WP5316	1/170	0.271034887210696	0.288152880087161	0	0	3.2534516765286	4.24740631709713	SYCE1
96	Vitamin D Receptor Pathway WP2877	1/186	0.292503304738926	0.307737851860745	0	0	2.96966966966967	3.6505534946984	CREG2
97	Circadian Rhythm Genes WP3594	1/201	0.312070473803897	0.324939359321584	0	0	2.74486111111111	3.1964627865811	CDK4
98	Network Map Of SARS CoV 2 Signaling Pathway WP5115	1/218	0.333610336655763	0.34382289798196	0	0	2.52764976958525	2.77480746844903	LBP
99	GPCRs Class A Rhodopsin Like WP455	1/259	0.382894964217128	0.390630216019494	0	0	2.12155469422911	2.03668099124956	ADRA1D
100	Focal Adhesion PI3K Akt mTOR Signaling Pathway WP3932	1/302	0.430770285950551	0.435077988810056	0	0	1.81450719822813	1.5281422350555	THBS4
101	Nuclear Receptors Meta Pathway WP2882	1/314	0.443472687012331	0.443472687012331	0	0	1.74387646432375	1.41797919878536	CDK4
