## Supplements for "Analysis of publicly available transcriptomic data to identify key genes and pathways associated with osteosarcoma metastasis": mets_vs_primary__upregulated_KEGG.csv

	Term	Overlap	P.value	Adjusted.P.value	Old.P.value	Old.Adjusted.P.value	Odds.Ratio	Combined.Score	Genes
1	Tight junction	12/169	9.94059909567685e-08	1.92847622456131e-05	0	0	8.25183733463988	133.053066276665	PATJ;CLDN4;OCLN;CLDN7;CLDN18;CACNA1D;MYH11;CGN;CFTR;TJP3;LLGL2;TJP2
2	Complement and coagulation cascades	6/85	0.00017851769580558	0.0173162164931413	0	0	7.96943172636682	68.7827532501311	CPB2;SERPINA1;C7;C4BPA;TFPI;A2M
3	AGE-RAGE signaling pathway in diabetic complications	6/100	0.000431580025712029	0.0279088416627112	0	0	6.69262109551833	51.8548137783912	EDN1;COL4A4;STAT3;VEGFD;AGER;FOXO1
4	Pathogenic Escherichia coli infection	7/197	0.00316755826721465	0.128590867987461	0	0	3.86467773712356	22.2404252220437	CLDN4;OCLN;CLDN7;MYO5C;TNFSF10;CLDN18;MYH11
5	Protein digestion and absorption	5/103	0.00331419762854282	0.128590867987461	0	0	5.32015980995573	30.3756637905974	CPB2;COL4A4;ELN;SLC1A1;COL6A5
6	Tryptophan metabolism	3/42	0.00781359589477662	0.252639600597777	0	0	7.96093435360451	38.6255777747465	ALDH2;MAOA;INMT
7	Arginine and proline metabolism	3/50	0.0126088864195479	0.286624112143016	0	0	6.60320819873009	28.878163305605	ALDH2;MAOA;PRODH
8	Focal adhesion	6/201	0.0138230249981551	0.286624112143016	0	0	3.20965630114566	13.7418853939558	CAV2;COL4A4;LAMA3;PIP5K1B;VEGFD;COL6A5
9	Cell adhesion molecules	5/148	0.0147914108921911	0.286624112143016	0	0	3.63765863765864	15.3280335282898	CLDN4;OCLN;CDH1;CLDN7;CLDN18
10	Pathways in cancer	11/531	0.0148331527287655	0.286624112143016	0	0	2.22936107608239	9.38759549704498	EDN1;EDNRB;EPAS1;CDH1;COL4A4;ZBTB16;KIT;STAT3;LAMA3;VEGFD;FOXO1
11	Hepatitis C	5/157	0.0186204644332026	0.286624112143016	0	0	3.42070453912559	13.626356228827	CLDN4;OCLN;CLDN7;STAT3;CLDN18
12	Histidine metabolism	2/22	0.0190356131979816	0.286624112143016	0	0	10.3052083333333	40.8235023760778	ALDH2;MAOA
13	Parathyroid hormone synthesis, secretion and action	4/106	0.0198123588075691	0.286624112143016	0	0	4.06687306501548	15.9480367527992	SLC34A2;KL;AKAP13;ITPR3
14	Serotonergic synapse	4/113	0.024386066003445	0.286624112143016	0	0	3.80434572670208	14.1283637396454	MAOA;CACNA1D;ITPR3;SLC6A4
15	Glutamatergic synapse	4/114	0.0250872259800459	0.286624112143016	0	0	3.76956937799043	13.8923577449902	SLC1A1;CACNA1D;ITPR3;SHANK2
16	Leukocyte transendothelial migration	4/114	0.0250872259800459	0.286624112143016	0	0	3.76956937799043	13.8923577449902	CLDN4;OCLN;CLDN7;CLDN18
17	Cortisol synthesis and secretion	3/65	0.0252957796470385	0.286624112143016	0	0	5.0018577942915	18.392419875957	CACNA1D;ITPR3;KCNK3
18	Acute myeloid leukemia	3/67	0.0273580411607346	0.286624112143016	0	0	4.84505890052356	17.4361304454301	ZBTB16;KIT;STAT3
19	Renin secretion	3/69	0.0295073787257468	0.286624112143016	0	0	4.69776297001428	16.5507588131757	EDN1;CACNA1D;ITPR3
20	AMPK signaling pathway	4/120	0.0295488775405171	0.286624112143016	0	0	3.57350272232305	12.5848385603243	PPP2R5A;FBP1;CFTR;FOXO1
21	Ascorbate and aldarate metabolism	2/30	0.0340836521750275	0.30394388959869	0	0	7.35788690476191	24.861839379931	KL;ALDH2
22	Relaxin signaling pathway	4/129	0.037069968732951	0.30394388959869	0	0	3.31469473684211	10.9217471427378	EDN1;EDNRB;COL4A4;VEGFD
23	Pertussis	3/76	0.0377103723788086	0.30394388959869	0	0	4.24578641612279	13.9169240251752	SFTPA2;C4BPA;SFTPA1
24	Bacterial invasion of epithelial cells	3/77	0.0389677741181291	0.30394388959869	0	0	4.18819866987406	13.5907896166147	ARHGEF26;CDH1;CAV2
25	Dopaminergic synapse	4/132	0.0397999191926574	0.30394388959869	0	0	3.23651315789474	10.434163689595	MAOA;PPP2R5A;CACNA1D;ITPR3
26	Vascular smooth muscle contraction	4/133	0.040734748090546	0.30394388959869	0	0	3.21126070991432	10.2781979849669	EDN1;CACNA1D;ITPR3;MYH11
27	Human papillomavirus infection	7/331	0.0430270781166228	0.309157524245364	0	0	2.25084175084175	7.0809807706913	PATJ;COL4A4;LAMA3;PPP2R5A;COL6A5;FOXO1;LLGL2
28	Proteoglycans in cancer	5/205	0.0498277882982842	0.334111195814077	0	0	2.59338624338624	7.77803851402231	ERBB3;CAV2;STAT3;GPC3;ITPR3
29	Aldosterone-regulated sodium reabsorption	2/37	0.049944457106228	0.334111195814077	0	0	5.88422619047619	17.6341064759796	SCNN1A;NR3C2
30	ECM-receptor interaction	3/88	0.0541737286722117	0.349881662674864	0	0	3.64416384354789	10.6247754163243	COL4A4;LAMA3;COL6A5
31	Hypertrophic cardiomyopathy	3/90	0.0572024936278081	0.349881662674864	0	0	3.56002888608052	10.1858043681255	EDN1;CACNA2D2;CACNA1D
32	PI3K-Akt signaling pathway	7/354	0.0577124392041014	0.349881662674864	0	0	2.09916935073741	5.98742409721823	ERBB3;COL4A4;KIT;LAMA3;PPP2R5A;VEGFD;COL6A5
33	Fatty acid degradation	2/43	0.0652327016030829	0.380643447783989	0	0	5.02159552845528	13.7079232394474	ACADL;ALDH2
34	Vasopressin-regulated water reabsorption	2/44	0.0679157926897295	0.380643447783989	0	0	4.90178571428571	13.1832874063152	AQP4;AQP3
35	Aldosterone synthesis and secretion	3/98	0.0700937517631297	0.380643447783989	0	0	3.25891430146046	8.66193878644801	CACNA1D;ITPR3;KCNK3
36	ABC transporters	2/45	0.0706348665990908	0.380643447783989	0	0	4.7875484496124	12.6881112072772	ABCA3;CFTR
37	Melanogenesis	3/101	0.0752376446387798	0.382968772876818	0	0	3.1586707981622	8.17180852895839	EDN1;EDNRB;KIT
38	Amoebiasis	3/102	0.0769885677432779	0.382968772876818	0	0	3.12660637791528	8.01692622037523	COL4A4;LAMA3;CXCL2
39	Pancreatic secretion	3/102	0.0769885677432779	0.382968772876818	0	0	3.12660637791528	8.01692622037523	CPB2;ITPR3;CFTR
40	Vibrio cholerae infection	2/50	0.0847375162198589	0.397274963538022	0	0	4.28776041666667	10.5830367317268	CFTR;TJP2
41	Calcium signaling pathway	5/240	0.0848752326248478	0.397274963538022	0	0	2.20319711809074	5.43434642009774	EDNRB;ERBB3;VEGFD;CACNA1D;ITPR3
42	Glucagon signaling pathway	3/107	0.0860079817968914	0.397274963538022	0	0	2.97553362867499	7.29992180627111	ITPR3;FBP1;FOXO1
43	TNF signaling pathway	3/112	0.0954531214789618	0.430648966672525	0	0	2.8383207646861	6.66755615018102	EDN1;VEGFD;CXCL2
44	Growth hormone synthesis, secretion and action	3/119	0.109349535671736	0.482132043643563	0	0	2.66609496298971	5.90061677712127	STAT3;CACNA1D;ITPR3
45	Transcriptional misregulation in cancer	4/192	0.117081824381229	0.500639451603301	0	0	2.19686450167973	4.71201564220668	HPGD;ZBTB16;TMPRSS2;FOXO1
46	Kaposi sarcoma-associated herpesvirus infection	4/193	0.11870832357604	0.500639451603301	0	0	2.18512949039265	4.65669855274991	ZFP36;STAT3;ITPR3;CXCL2
47	GnRH secretion	2/64	0.127965290735907	0.518457604490417	0	0	3.31720430107527	6.82015949721283	CACNA1D;ITPR3
48	Lysosome	3/128	0.128278170183196	0.518457604490417	0	0	2.47300523560209	5.0784502102922	NAPSA;LAMP3;CTSE
49	Inflammatory bowel disease	2/65	0.131224642371677	0.519542461634803	0	0	3.26438492063492	6.62945847910182	STAT3;RORC
50	FoxO signaling pathway	3/131	0.13483184497966	0.519919703892058	0	0	2.41467604712042	4.83835127719365	STAT3;TNFSF10;FOXO1
51	Glycolysis / Gluconeogenesis	2/67	0.13779981028295	0.519919703892058	0	0	3.1636217948718	6.27015064731358	ALDH2;FBP1
52	Retinol metabolism	2/68	0.141114296038086	0.519919703892058	0	0	3.1155303030303	6.10078503909012	SDR16C5;HSD17B6
53	Amphetamine addiction	2/69	0.144445847662539	0.519919703892058	0	0	3.06887437810945	5.93781342668194	MAOA;CACNA1D
54	Estrogen signaling pathway	3/137	0.148274742010191	0.519919703892058	0	0	2.30585293428147	4.40115465830249	KRT19;KRT18;ITPR3
55	Adherens junction	2/71	0.151157607244337	0.519919703892058	0	0	2.97961956521739	5.62978923941412	PTPRB;CDH1
56	Phenylalanine metabolism	1/17	0.152759912999213	0.519919703892058	0	0	6.40867875647668	12.0411882409091	MAOA
57	Selenocompound metabolism	1/17	0.152759912999213	0.519919703892058	0	0	6.40867875647668	12.0411882409091	INMT
58	Lipid and atherosclerosis	4/215	0.156840366750762	0.520224768471427	0	0	1.95510102269893	3.62187696928123	STAT3;TNFSF10;AGER;CXCL2
59	MAPK signaling pathway	5/294	0.15821268731863	0.520224768471427	0	0	1.7865839146116	3.29413027214415	ERBB3;KIT;CACNA2D2;VEGFD;CACNA1D
60	Thyroid hormone synthesis	2/75	0.164758551838128	0.532719317609946	0	0	2.81578196347032	5.07762696466876	GPX3;ITPR3
61	Gastric acid secretion	2/76	0.168192287870177	0.534906620439578	0	0	2.77759009009009	4.95146370638096	ITPR3;CFTR
62	Arrhythmogenic right ventricular cardiomyopathy	2/77	0.171638276322195	0.537061703330738	0	0	2.74041666666667	4.82961732718383	CACNA2D2;CACNA1D
63	Synaptic vesicle cycle	2/78	0.175095960442477	0.539184386124454	0	0	2.70422149122807	4.71189261232177	SLC1A1;SLC6A4
64	Adrenergic signaling in cardiomyocytes	3/150	0.178764529327229	0.541879979523162	0	0	2.10054493001389	3.6164784155763	CACNA2D2;PPP2R5A;CACNA1D
65	Phagosome	3/152	0.183601175798213	0.543698068589236	0	0	2.07213886643944	3.51225340707694	SFTPA2;SFTPD;SFTPA1
66	Pantothenate and CoA biosynthesis	1/21	0.185187124924252	0.543698068589236	0	0	5.1259067357513	8.64427006377441	ALDH2
67	Oxytocin signaling pathway	3/154	0.18847253514016	0.543698068589236	0	0	2.04448528137027	3.41184314010188	CACNA2D2;CACNA1D;ITPR3
68	Cushing syndrome	3/155	0.190920775702697	0.543698068589236	0	0	2.03093138605677	3.36301262859699	CACNA1D;ITPR3;KCNK3
69	Cellular senescence	3/156	0.193377148106481	0.543698068589236	0	0	2.0175546658454	3.3150700205307	CACNA1D;ITPR3;FOXO1
70	Insulin secretion	2/86	0.203114763307688	0.554989634953401	0	0	2.44568452380952	3.89838230128815	CACNA1D;ITPR3
71	Taste transduction	2/86	0.203114763307688	0.554989634953401	0	0	2.44568452380952	3.89838230128815	SCNN1A;ITPR3
72	Cardiac muscle contraction	2/87	0.206654188992012	0.556818231450699	0	0	2.41678921568627	3.8105720200009	CACNA2D2;CACNA1D
73	Hippo signaling pathway	3/163	0.210784362730738	0.560166662599495	0	0	1.92859947643979	3.00267441347999	PATJ;CDH1;LLGL2
74	Bile secretion	2/90	0.217310433858499	0.565731071539057	0	0	2.33404356060606	3.56275032396215	AQP4;CFTR
75	cGMP-PKG signaling pathway	3/167	0.220882815451822	0.565731071539057	0	0	1.88117737198314	2.84080915051824	EDNRB;CACNA1D;ITPR3
76	Small cell lung cancer	2/92	0.224441751684717	0.565731071539057	0	0	2.28194444444444	3.40954233504298	COL4A4;LAMA3
77	GnRH signaling pathway	2/93	0.228014253441766	0.565731071539057	0	0	2.25675366300366	3.33626531635895	CACNA1D;ITPR3
78	Salivary secretion	2/93	0.228014253441766	0.565731071539057	0	0	2.25675366300366	3.33626531635895	ITPR3;LYZ
79	Staphylococcus aureus infection	2/95	0.2351708481307	0.565731071539057	0	0	2.20799731182796	3.19595028760589	KRT19;KRT18
80	Dilated cardiomyopathy	2/96	0.238754126081929	0.565731071539057	0	0	2.18439716312057	3.12875796785561	CACNA2D2;CACNA1D
81	Circadian entrainment	2/97	0.24234019355297	0.565731071539057	0	0	2.16129385964912	3.06344554123448	CACNA1D;ITPR3
82	Phosphatidylinositol signaling system	2/97	0.24234019355297	0.565731071539057	0	0	2.16129385964912	3.06344554123448	ITPR3;PIP5K1B
83	Prostate cancer	2/97	0.24234019355297	0.565731071539057	0	0	2.16129385964912	3.06344554123448	TMPRSS2;FOXO1
84	Choline metabolism in cancer	2/98	0.245928661532873	0.565731071539057	0	0	2.138671875	2.99994450755473	SLC44A4;PIP5K1B
85	Viral protein interaction with cytokine and cytokine receptor	2/100	0.253111278929468	0.565731071539057	0	0	2.09481292517007	2.87811804627837	TNFSF10;CXCL2
86	Pentose phosphate pathway	1/30	0.253704140329371	0.565731071539057	0	0	3.53350008933357	4.84650099457391	FBP1
87	beta-Alanine metabolism	1/30	0.253704140329371	0.565731071539057	0	0	3.53350008933357	4.84650099457391	ALDH2
88	Longevity regulating pathway	2/102	0.260299008655266	0.568821240692762	0	0	2.05270833333333	2.76278997627	KL;FOXO1
89	Circadian rhythm	1/31	0.260954074338432	0.568821240692762	0	0	3.41554404145078	4.58847891550634	RORC
90	Prion disease	4/273	0.273568833370829	0.576458016829062	0	0	1.52901584817061	1.981913420064	C7;CAV2;CACNA1D;ITPR3
91	Fructose and mannose metabolism	1/33	0.27524440478215	0.576458016829062	0	0	3.20174870466321	4.13056265692556	FBP1
92	Th17 cell differentiation	2/107	0.278272199514116	0.576458016829062	0	0	1.95446428571429	2.50006375897465	STAT3;RORC
93	Drug metabolism	2/108	0.281864813811911	0.576458016829062	0	0	1.93592767295597	2.45151885029745	MAOA;FMO2
94	Insulin resistance	2/108	0.281864813811911	0.576458016829062	0	0	1.93592767295597	2.45151885029745	STAT3;FOXO1
95	Pentose and glucuronate interconversions	1/34	0.282286142261654	0.576458016829062	0	0	3.10456900612341	3.92676453867195	KL
96	HIF-1 signaling pathway	2/109	0.285456003557598	0.576859007189312	0	0	1.91773753894081	2.40420496698867	EDN1;STAT3
97	Tyrosine metabolism	1/36	0.296166066395674	0.586390667426456	0	0	2.92686898593634	3.56151646696487	MAOA
98	Toxoplasmosis	2/112	0.29621796601955	0.586390667426456	0	0	1.86515151515152	2.26925472756598	LAMA3;STAT3
99	Cholinergic synapse	2/113	0.299800428070271	0.587487707531642	0	0	1.8482545045045	2.22647810043837	CACNA1D;ITPR3
100	Thyroid cancer	1/37	0.303005556007969	0.58783077865546	0	0	2.8454231433506	3.39744700462187	CDH1
101	Pathways of neurodegeneration	6/475	0.314349260925012	0.603799570489628	0	0	1.31585991017557	1.52277969066921	GPX3;LRRK2;DNAH5;CACNA1D;ITPR3;AGER
102	Sphingolipid signaling pathway	2/119	0.32122451251079	0.608613451623993	0	0	1.75293803418803	1.99066269836261	PPP2R5A;SGPP2
103	Glycine, serine and threonine metabolism	1/40	0.323129822253976	0.608613451623993	0	0	2.62614587485054	2.96675990991252	MAOA
104	Bladder cancer	1/41	0.329708609902489	0.615033368471951	0	0	2.56036269430052	2.840840224138	CDH1
105	Rap1 signaling pathway	3/210	0.333420032698359	0.616033203271253	0	0	1.48713862963806	1.63340202184324	CDH1;KIT;VEGFD
106	cAMP signaling pathway	3/216	0.349318927163941	0.631866147070297	0	0	1.44480495538677	1.51960242507355	EDN1;CACNA1D;CFTR
107	Oocyte meiosis	2/129	0.356546986663276	0.631866147070297	0	0	1.61409120734908	1.66459490729428	PPP2R5A;ITPR3
108	Type II diabetes mellitus	1/46	0.361660464686228	0.631866147070297	0	0	2.27530224525043	2.31409489747005	CACNA1D
109	Carbohydrate digestion and absorption	1/47	0.367866621592753	0.631866147070297	0	0	2.22572651498085	2.22580407673115	CACNA1D
110	Pyruvate metabolism	1/47	0.367866621592753	0.631866147070297	0	0	2.22572651498085	2.22580407673115	ALDH2
111	Human cytomegalovirus infection	3/225	0.373088637282252	0.631866147070297	0	0	1.38559501910287	1.36611251962478	AKAP13;STAT3;ITPR3
112	Intestinal immune network for IgA production	1/48	0.374012747965319	0.631866147070297	0	0	2.17826039025466	2.14224371877355	PIGR
113	Valine, leucine and isoleucine degradation	1/48	0.374012747965319	0.631866147070297	0	0	2.17826039025466	2.14224371877355	ALDH2
114	Cocaine addiction	1/49	0.38009942160103	0.631866147070297	0	0	2.13277202072539	2.06307820239949	MAOA
115	Ether lipid metabolism	1/49	0.38009942160103	0.631866147070297	0	0	2.13277202072539	2.06307820239949	LPCAT1
116	Sphingolipid metabolism	1/49	0.38009942160103	0.631866147070297	0	0	2.13277202072539	2.06307820239949	SGPP2
117	Apelin signaling pathway	2/137	0.384330955434511	0.631866147070297	0	0	1.51782407407407	1.45142114454838	CDH1;ITPR3
118	Insulin signaling pathway	2/137	0.384330955434511	0.631866147070297	0	0	1.51782407407407	1.45142114454838	FBP1;FOXO1
119	Fluid shear stress and atherosclerosis	2/139	0.39119829140391	0.632869848673903	0	0	1.49551399026764	1.40360075985976	EDN1;CAV2
120	Coronavirus disease	3/232	0.391465885777672	0.632869848673903	0	0	1.34276046548847	1.25931717374162	C7;STAT3;TMPRSS2
121	Apoptosis	2/142	0.40143484465996	0.642208295538418	0	0	1.46324404761905	1.33551753113233	TNFSF10;ITPR3
122	Endocrine and other factor-regulated calcium reabsorption	1/53	0.403862948740654	0.642208295538418	0	0	1.96831406935034	1.78463039881274	KL
123	Chemical carcinogenesis	3/239	0.409708615411868	0.644805798097927	0	0	1.30246694471559	1.16220306301835	STAT3;CACNA1D;SULT1A2
124	Phospholipase D signaling pathway	2/148	0.421661124793553	0.644805798097927	0	0	1.40268264840183	1.21129124300515	KIT;PIP5K1B
125	Retrograde endocannabinoid signaling	2/148	0.421661124793553	0.644805798097927	0	0	1.40268264840183	1.21129124300515	CACNA1D;ITPR3
126	Glutathione metabolism	1/57	0.426720028918344	0.644805798097927	0	0	1.82735011102887	1.55622096853219	GPX3
127	Legionellosis	1/57	0.426720028918344	0.644805798097927	0	0	1.82735011102887	1.55622096853219	CXCL2
128	Endometrial cancer	1/58	0.432296727237365	0.644805798097927	0	0	1.79520043632397	1.50553238349678	CDH1
129	Parkinson disease	3/249	0.435474010047612	0.644805798097927	0	0	1.24888264589452	1.03822132461741	MAOA;LRRK2;ITPR3
130	Endocytosis	3/252	0.443124881562624	0.644805798097927	0	0	1.23364662839841	1.00406949239714	CAV2;ARAP2;PIP5K1B
131	Long-term depression	1/60	0.443288728434738	0.644805798097927	0	0	1.73417054535874	1.4108066381035	ITPR3
132	Mineral absorption	1/60	0.443288728434738	0.644805798097927	0	0	1.73417054535874	1.4108066381035	SLC34A2
133	Arachidonic acid metabolism	1/61	0.448705065686702	0.644805798097927	0	0	1.70518134715026	1.3665143869047	GPX3
134	Glycerolipid metabolism	1/61	0.448705065686702	0.644805798097927	0	0	1.70518134715026	1.3665143869047	ALDH2
135	Steroid hormone biosynthesis	1/61	0.448705065686702	0.644805798097927	0	0	1.70518134715026	1.3665143869047	HSD17B6
136	Necroptosis	2/159	0.457806788289463	0.650510267768939	0	0	1.30367569002123	1.0185723027365	STAT3;TNFSF10
137	Lysine degradation	1/63	0.459380962290436	0.650510267768939	0	0	1.65000835701153	1.28350096015391	ALDH2
138	Long-term potentiation	1/67	0.480119611855774	0.670938725447911	0	0	1.54969382948658	1.13704137943975	ITPR3
139	Adipocytokine signaling pathway	1/69	0.490190175770254	0.670938725447911	0	0	1.50396220664432	1.07226767621262	STAT3
140	Renal cell carcinoma	1/69	0.490190175770254	0.670938725447911	0	0	1.50396220664432	1.07226767621262	EPAS1
141	Central carbon metabolism in cancer	1/70	0.495152439435638	0.670938725447911	0	0	1.48209056093715	1.04174604949539	KIT
142	Epithelial cell signaling in Helicobacter pylori infection	1/70	0.495152439435638	0.670938725447911	0	0	1.48209056093715	1.04174604949539	CXCL2
143	Prolactin signaling pathway	1/70	0.495152439435638	0.670938725447911	0	0	1.48209056093715	1.04174604949539	STAT3
144	Influenza A	2/172	0.498800788420896	0.670938725447911	0	0	1.2031862745098	0.836874389857256	TNFSF10;TMPRSS2
145	Melanoma	1/72	0.504933267605129	0.670938725447911	0	0	1.44019557761074	0.984127406437832	CDH1
146	Non-small cell lung cancer	1/72	0.504933267605129	0.670938725447911	0	0	1.44019557761074	0.984127406437832	STAT3
147	Inositol phosphate metabolism	1/73	0.509752753518661	0.672734926412383	0	0	1.42012089810017	0.956919309032559	PIP5K1B
148	PPAR signaling pathway	1/74	0.514525561035876	0.674445667844324	0	0	1.40059620980907	0.930710248486071	ACADL
149	Pancreatic cancer	1/76	0.52393293544824	0.680298040873442	0	0	1.36310880829016	0.88110206807682	STAT3
150	NOD-like receptor signaling pathway	2/181	0.5260036398506	0.680298040873442	0	0	1.14216713221601	0.733782014804403	ITPR3;CXCL2
151	Cytokine-cytokine receptor interaction	3/295	0.547547820213084	0.703472033916148	0	0	1.04966649931865	0.632219882875858	IL1RL1;TNFSF10;CXCL2
152	Chemokine signaling pathway	2/192	0.55788132480017	0.712032743494954	0	0	1.07543859649123	0.627635664067055	STAT3;CXCL2
153	ErbB signaling pathway	1/85	0.564071271292082	0.715227625037019	0	0	1.21650629163583	0.696540685966472	ERBB3
154	Gap junction	1/88	0.576687833052317	0.722291965199476	0	0	1.17437913167768	0.646441897376665	ITPR3
155	GABAergic synapse	1/89	0.580812095727414	0.722291965199476	0	0	1.16097503532737	0.630790232049605	CACNA1D
156	PD-L1 expression and PD-1 checkpoint pathway in cancer	1/89	0.580812095727414	0.722291965199476	0	0	1.16097503532737	0.630790232049605	STAT3
157	Viral carcinogenesis	2/203	0.588214712545747	0.726838561999203	0	0	1.01601368159204	0.539161112510027	HPN;STAT3
158	Rheumatoid arthritis	1/93	0.596913212224713	0.732918754250598	0	0	1.1102725839153	0.57288238855594	CXCL2
159	IL-17 signaling pathway	1/94	0.600841407874141	0.733102095142034	0	0	1.09827845562427	0.55948968917732	CXCL2
160	Fc gamma R-mediated phagocytosis	1/97	0.612398943917405	0.733318093949567	0	0	1.06379533678756	0.521654744465139	PIP5K1B
161	Glycerophospholipid metabolism	1/98	0.616176985114602	0.733318093949567	0	0	1.05277495860264	0.509775788727836	LPCAT1
162	Inflammatory mediator regulation of TRP channels	1/98	0.616176985114602	0.733318093949567	0	0	1.05277495860264	0.509775788727836	ITPR3
163	mRNA surveillance pathway	1/98	0.616176985114602	0.733318093949567	0	0	1.05277495860264	0.509775788727836	PPP2R5A
164	Hematopoietic cell lineage	1/99	0.619918388699634	0.733318093949567	0	0	1.04197948609496	0.49824066416623	KIT
165	Regulation of actin cytoskeleton	2/218	0.627062235145311	0.737273173443577	0	0	0.944733796296296	0.440916223219838	PIP5K1B;MYH11
166	C-type lectin receptor signaling pathway	1/104	0.638088095057311	0.741252038569571	0	0	0.991146435937421	0.445301205396669	ITPR3
167	NF-kappa B signaling pathway	1/104	0.638088095057311	0.741252038569571	0	0	0.991146435937421	0.445301205396669	CXCL2
168	Ras signaling pathway	2/232	0.660713384665291	0.762966646577777	0	0	0.886594202898551	0.367435794234276	KIT;VEGFD
169	Amyotrophic lateral sclerosis	3/364	0.688730670292196	0.783028030895802	0	0	0.846035590491799	0.315490888183786	GPX3;DNAH5;ITPR3
170	Shigellosis	2/246	0.691898496064636	0.783028030895802	0	0	0.835126366120219	0.307590416118523	ITPR3;FOXO1
171	Thyroid hormone signaling pathway	1/121	0.693640650575524	0.783028030895802	0	0	0.85	0.310931060066444	FOXO1
172	Alzheimer disease	3/369	0.697564805878149	0.783028030895802	0	0	0.834263153377393	0.300468098812801	CACNA1D;ITPR3;AGER
173	Salmonella infection	2/249	0.698267264664813	0.783028030895802	0	0	0.82485661268556	0.296250014760154	ARHGEF26;TNFSF10
174	Platelet activation	1/124	0.702523126635904	0.783272911306698	0	0	0.829141918362189	0.292750906151241	ITPR3
175	Natural killer cell mediated cytotoxicity	1/131	0.722265067204693	0.800682417358345	0	0	0.78421681944998	0.255155198487607	TNFSF10
176	Systemic lupus erythematosus	1/135	0.732955135827276	0.807916456536884	0	0	0.760652695073854	0.236312570048439	C7
177	Yersinia infection	1/137	0.738145646019186	0.809040990552102	0	0	0.749390429747028	0.227525517005802	PIP5K1B
178	Measles	1/139	0.74323577838077	0.810043488797019	0	0	0.738454606893444	0.219130461258395	STAT3
179	Signaling pathways regulating pluripotency of stem cells	1/143	0.753122597564064	0.811698799596825	0	0	0.717507115230242	0.203432820861555	STAT3
180	Spinocerebellar ataxia	1/143	0.753122597564064	0.811698799596825	0	0	0.717507115230242	0.203432820861555	ITPR3
181	Breast cancer	1/147	0.762630604456901	0.817405178257673	0	0	0.697707431329406	0.18906580674545	KIT
182	Gastric cancer	1/149	0.767247088033094	0.817834808123189	0	0	0.688208934322924	0.182338466396466	CDH1
183	Hepatitis B	1/162	0.795152014907916	0.838366798326824	0	0	0.632220899172915	0.1449189192794	STAT3
184	JAK-STAT signaling pathway	1/162	0.795152014907916	0.838366798326824	0	0	0.632220899172915	0.1449189192794	STAT3
185	Huntington disease	2/306	0.799812557554269	0.838722357651503	0	0	0.668242872807018	0.149270677472033	GPX3;DNAH5
186	MicroRNAs in cancer	2/310	0.805661864215805	0.840313987407883	0	0	0.659429112554113	0.142496793828169	ERBB3;STAT3
187	Axon guidance	1/182	0.83172014434323	0.862854053489768	0	0	0.561789711733891	0.103514956400373	ABLIM1
188	Alcoholism	1/186	0.838213660421838	0.863889588708267	0	0	0.549530878028287	0.0969824437624378	MAOA
189	Neutrophil extracellular trap formation	1/189	0.842919647040675	0.863889588708267	0	0	0.54067908720097	0.0923932123242137	AGER
190	Neuroactive ligand-receptor interaction	2/341	0.846077432240055	0.863889588708267	0	0	0.598174778761062	0.09998156215455	EDN1;EDNRB
191	Epstein-Barr virus infection	1/202	0.861787880454869	0.872133264175576	0	0	0.505374680999149	0.0751725214081742	STAT3
192	Diabetic cardiomyopathy	1/203	0.863142199596446	0.872133264175576	0	0	0.502847175909301	0.0740069494196011	AGER
193	Human immunodeficiency virus 1 infection	1/212	0.874752036510564	0.879284430482121	0	0	0.48117771284041	0.0643887088543083	ITPR3
194	Human T-cell leukemia virus 1 infection	1/219	0.883099875980133	0.883099875980133	0	0	0.465560678804012	0.0578770952419466	ZFP36
