## Supplements for "Analysis of publicly available transcriptomic data to identify key genes and pathways associated with osteosarcoma metastasis": mets_vs_primary__upregulated_WP.csv

	Term	Overlap	P.value	Adjusted.P.value	Old.P.value	Old.Adjusted.P.value	Odds.Ratio	Combined.Score	Genes
1	Lung Fibrosis WP3624	8/63	1.66431256117152e-07	5.00958080912627e-05	0	0	15.4455522971652	241.084737118569	EDN1;SERPINA1;SFTPA2;ELN;SFTPC;ATP11A;SFTPA1;CXCL2
2	Pancreatic Cancer Subtypes WP5390	7/48	3.81286849955315e-07	5.73836709182749e-05	0	0	18.0455197600104	266.707618473195	TSPAN8;VSIG2;CEACAM6;AGR2;KRT7;CTSE;LYZ
3	Prostaglandin Synthesis And Regulation WP98	5/45	7.27127120145309e-05	0.0072955087721246	0	0	13.0727513227513	124.570173270426	EDN1;EDNRB;HPGD;ANXA3;SCGB1A1
4	Pre Implantation Embryo WP3527	5/58	0.000246289618206868	0.0148266350160535	0	0	9.8597384446441	81.9245904465922	ZFP36;CDH1;NKX2-1;AQP3;NR3C2
5	15Q11Q13 Copy Number Variation WP5407	5/58	0.000246289618206868	0.0148266350160535	0	0	9.8597384446441	81.9245904465922	OCLN;MYZAP;CGN;TJP3;TJP2
6	1Q21 1 Copy Number Variation Syndrome WP4905	3/27	0.00221413794956013	0.104046019829268	0	0	12.946335078534	79.1395499277854	OCLN;TJP3;TJP2
7	Complement And Coagulation Cascades WP558	4/58	0.00241967487975043	0.104046019829268	0	0	7.70058479532164	46.3892630102993	CPB2;SERPINA1;C7;TFPI
8	Nuclear Receptors Meta Pathway WP2882	9/314	0.00366002989813213	0.104494876466418	0	0	3.11048294195835	17.4506925655634	AKAP13;SERPINA1;GPX3;SLC6A14;STAT3;SCNN1A;AGER;FOXO1;SLC6A4
9	Complement System In Neuronal Development And Plasticity WP5090	5/106	0.00374849653592041	0.104494876466418	0	0	5.16134946828016	28.8333649568306	PATJ;C7;C4BPA;ATP11A;LLGL2
10	Tryptophan Metabolism WP465	3/33	0.00395772852186652	0.104494876466418	0	0	10.3539267015707	57.2788028441066	ALDH2;MAOA;INMT
11	Mammary Gland Development Pathway Involution Stage 4 Of 4 WP2815	2/10	0.00400200260171112	0.104494876466418	0	0	25.7786458333333	142.32288262374	CDH1;STAT3
12	Epithelial To Mesenchymal Transition In Colorectal Cancer WP4239	6/160	0.00476317712226351	0.104494876466418	0	0	4.07267200884222	21.77592711363	CLDN4;OCLN;CDH1;COL4A4;CLDN7;CLDN18
13	Serotonin Transporter Activity WP1455	2/11	0.00486022681239156	0.104494876466418	0	0	22.9131944444444	122.05102941405	MAOA;SLC6A4
14	Alternative Pathway Of Fetal Androgen Synthesis WP4524	2/11	0.00486022681239156	0.104494876466418	0	0	22.9131944444444	122.05102941405	CYB5A;HSD17B6
15	Melatonin Metabolism And Effects WP3298	3/37	0.00547877572288136	0.109940766172486	0	0	9.13396981829381	47.5594264125072	EDN1;MAOA;FOXO1
16	GPCRs Class C Metabotropic Glutamate Pheromone WP501	2/15	0.00904524759145812	0.158121568266333	0	0	15.8597756410256	74.628424660518	GPRC5A;GPRC5D
17	Mammary Gland Development Pathway Embryonic Development Stage 1 Of 4 WP2813	2/15	0.00904524759145812	0.158121568266333	0	0	15.8597756410256	74.628424660518	CLDN4;CDH1
18	TROP2 Regulatory Signaling WP5300	3/45	0.00945577484649169	0.158121568266333	0	0	7.39117427075542	34.4512213883837	CDH1;CLDN7;TACSTD2
19	NRF2 Pathway WP2884	5/141	0.0122076352357814	0.193394642419485	0	0	3.82625272331155	16.8572974564815	SERPINA1;GPX3;SLC6A14;AGER;SLC6A4
20	Complement System WP2806	4/95	0.0137742669685607	0.205847860941068	0	0	4.56101792943898	19.5437480982667	SFTPA2;C7;C4BPA;SFTPA1
21	LTF Danger Signal Response Pathway WP4478	2/19	0.0143614786703071	0.205847860941068	0	0	12.125612745098	51.4514697124928	AGER;LTF
22	Autophagy In Pancreatic Ductal Adenocarcinoma WP5331	2/20	0.0158564174498587	0.213247483531415	0	0	11.4513888888889	47.4566279612332	STAT3;AGER
23	Pathogenic Escherichia Coli Infection WP2272	3/55	0.0162946582100417	0.213247483531415	0	0	5.9667740636327	24.5647191987626	OCLN;KRT18;CDH1
24	TAR Syndrome WP5362	3/62	0.0223661112888022	0.270397504675184	0	0	5.25698819771053	19.9776504688989	STAT3;PDZK1IP1;CFTR
25	Physiological And Pathological Hypertrophy Of The Heart WP1528	2/24	0.0224582645079057	0.270397504675184	0	0	9.36742424242424	35.5596473456092	EDN1;STAT3
26	Gastrin Signaling Pathway WP4659	4/115	0.025800456016544	0.28289710458138	0	0	3.73541963015647	13.6617859637387	CDH1;KIT;STAT3;FOXO1
27	Warburg Effect Modulated By Deubiquitinating Enzymes And Their Substrates WP5216	2/26	0.0261138869892874	0.28289710458138	0	0	8.5859375	31.2982152603029	FBP1;FOXO1
28	AGE RAGE Pathway WP2324	3/66	0.0263160097285005	0.28289710458138	0	0	4.92221391174271	17.9049360033702	STAT3;AGER;FOXO1
29	Focal Adhesion PI3K Akt mTOR Signaling Pathway WP3932	7/302	0.0282995412178199	0.285165825968478	0	0	2.47579080939001	8.82597063652991	EPAS1;COL4A4;KIT;LAMA3;PPP2R5A;VEGFD;FOXO1
30	RAC1 PAK1 P38 MMP2 Pathway WP3303	3/68	0.0284218431197819	0.285165825968478	0	0	4.77027788964962	16.9850386003881	GRB14;STAT3;FOXO1
31	Metapathway Biotransformation Phase I And II WP702	5/184	0.0338350725581084	0.328527639999698	0	0	2.90074192308829	9.8226587005325	GPX3;CYP4B1;FMO2;INMT;SULT1A2
32	Vitamin D Receptor Pathway WP2877	5/186	0.0351972385730733	0.331074025327971	0	0	2.86839720541378	9.59991633974595	SLC34A2;KL;IL1RL1;ATP2C2;FOXO1
33	Endothelin Pathways WP2197	2/32	0.0383783466144367	0.339453048064984	0	0	6.86666666666667	22.3871314982927	EDN1;EDNRB
34	Adipogenesis WP236	4/131	0.0388775153989619	0.339453048064984	0	0	3.2621632822213	10.5933507220118	KLF6;EPAS1;STAT3;FOXO1
35	Mammary Gland Development Pathway Pregnancy And Lactation Stage 3 Of 4 WP2817	2/33	0.0405990356489682	0.339453048064984	0	0	6.6448252688172	21.290093022763	ERBB3;ATP2C2
36	Oxidative Stress Response WP408	2/33	0.0405990356489682	0.339453048064984	0	0	6.6448252688172	21.290093022763	MAOA;GPX3
37	Circadian Rhythm Genes WP3594	5/201	0.0464912918769329	0.355008433401512	0	0	2.64685239175035	8.121840771542	CLDN4;SFTPC;NKX2-1;RORC;SLC6A4
38	TCA Cycle Nutrient Use And Invasiveness Of Ovarian Cancer WP2868	1/5	0.0475726169546721	0.355008433401512	0	0	25.6502590673575	78.1178115948762	STAT3
39	Catalytic Cycle Of Mammalian Flavin Containing Monooxygenases FMOs WP688	1/5	0.0475726169546721	0.355008433401512	0	0	25.6502590673575	78.1178115948762	FMO2
40	Endoderm Differentiation WP2853	4/140	0.0476263313586062	0.355008433401512	0	0	3.04489164086687	9.26977521452005	GATA6;NKX2-1;GRHL2;FOXO1
41	Acute Viral Myocarditis WP4298	3/84	0.0483566304633289	0.355008433401512	0	0	3.82489819662595	11.586197761144	EDN1;STAT3;KRT8
42	Hair Follicle Development Cytodifferentiation Part 3 Of 3 WP2840	3/87	0.0526892099652971	0.371757581943656	0	0	3.68773373223635	10.8542711260426	KRT19;ZBTB16;GPRC5D
43	Orexin Receptor Pathway WP5094	3/88	0.0541737286722117	0.371757581943656	0	0	3.64416384354789	10.6247754163243	STAT3;CXCL2;FOXO1
44	Fluoroacetic Acid Toxicity WP4966	1/6	0.0568134510611568	0.371757581943656	0	0	20.519170984456	58.8486164616407	ALDH2
45	Arylamine Metabolism WP694	1/6	0.0568134510611568	0.371757581943656	0	0	20.519170984456	58.8486164616407	SULT1A2
46	Somatroph Axis GH And Its Relationship To Dietary Restriction And Aging WP4186	1/6	0.0568134510611568	0.371757581943656	0	0	20.519170984456	58.8486164616407	FOXO1
47	Inflammatory Bowel Disease Signaling WP5198	2/42	0.0625865503630066	0.385710445275633	0	0	5.14739583333333	14.264488423753	STAT3;RORC
48	Pleural Mesothelioma WP5087	8/437	0.0635635444523873	0.385710445275633	0	0	1.94270245883149	5.35353464322751	CDH1;COL4A4;KIT;LAMA3;VEGFD;ITPR3;AGER;FOXO1
49	SARS CoV 2 And ACE2 Receptor Molecular Mechanisms WP4883	1/7	0.0659650864877117	0.385710445275633	0	0	17.0984455958549	46.4843414997716	TMPRSS2
50	Hypothetical Craniofacial Development Pathway WP3655	1/7	0.0659650864877117	0.385710445275633	0	0	17.0984455958549	46.4843414997716	ARHGAP29
51	Sudden Infant Death Syndrome SIDS Susceptibility Pathways WP706	4/157	0.0668752334183613	0.385710445275633	0	0	2.70423116615067	7.31474676899065	MAOA;AQP4;SPTBN1;SLC6A4
52	Heart Development WP1591	2/44	0.0679157926897295	0.385710445275633	0	0	4.90178571428571	13.1832874063152	ERBB3;GATA6
53	Vasopressin Regulated Water Reabsorption WP5085	2/44	0.0679157926897295	0.385710445275633	0	0	4.90178571428571	13.1832874063152	AQP4;AQP3
54	Transcription Factors Regulate miRNAs Related To Cardiac Hypertrophy WP1559	1/8	0.0750283793101757	0.386454430032993	0	0	14.6550703182828	37.9550031578204	STAT3
55	Cell Differentiation Index WP2029	1/8	0.0750283793101757	0.386454430032993	0	0	14.6550703182828	37.9550031578204	STAT3
56	Biosynthesis And Turnover Of 1 Deoxy Sphingoid Bases WP5179	1/8	0.0750283793101757	0.386454430032993	0	0	14.6550703182828	37.9550031578204	SGPP2
57	Integrin Mediated Cell Adhesion WP185	3/101	0.0752376446387798	0.386454430032993	0	0	3.1586707981622	8.17180852895839	CAV2;CAPN3;TNS1
58	IL 26 Signaling Pathways WP5347	2/48	0.0789986376918729	0.386454430032993	0	0	4.47463768115942	11.3580832201885	STAT3;RORC
59	Amino Acid Transport Defects IEMs WP5029	1/9	0.0840041776204508	0.386454430032993	0	0	12.8225388601036	31.7600022208023	SLC1A1
60	Mitochondrial Beta Oxidation WP5241	1/9	0.0840041776204508	0.386454430032993	0	0	12.8225388601036	31.7600022208023	ACADL
61	Tgif Disruption Of Shh Signaling WP3674	1/9	0.0840041776204508	0.386454430032993	0	0	12.8225388601036	31.7600022208023	NKX2-1
62	Methylation Pathways WP704	1/9	0.0840041776204508	0.386454430032993	0	0	12.8225388601036	31.7600022208023	INMT
63	Macrophage Markers WP4146	1/9	0.0840041776204508	0.386454430032993	0	0	12.8225388601036	31.7600022208023	LYZ
64	Supression Of HMGB1 Mediated Inflammation By THBD WP4479	1/9	0.0840041776204508	0.386454430032993	0	0	12.8225388601036	31.7600022208023	AGER
65	Altered Glycosylation Of MUC1 In Tumor Microenvironment WP4480	1/9	0.0840041776204508	0.386454430032993	0	0	12.8225388601036	31.7600022208023	MUC1
66	Role Of Hypoxia Angiogenesis And FGF Pathway In OA Chondrocyte Hypertrophy WP5373	2/50	0.0847375162198589	0.386454430032993	0	0	4.28776041666667	10.5830367317268	EPAS1;STAT3
67	SARS CoV 2 And COVID 19 Pathway WP4846	1/10	0.0928933214804807	0.408194522107654	0	0	11.3972366148532	27.0832935441002	TMPRSS2
68	Neurotransmitter Disorders WP4220	1/10	0.0928933214804807	0.408194522107654	0	0	11.3972366148532	27.0832935441002	MAOA
69	Kit Receptor Signaling Pathway WP304	2/53	0.0935728306492629	0.408194522107654	0	0	4.03492647058824	9.55880217390807	KIT;STAT3
70	Gastric Acid Production WP2596	1/11	0.101696642993369	0.425747535303362	0	0	10.2569948186528	23.4450385837953	PGC
71	NAD Metabolism Sirtuins And Aging WP3630	1/11	0.101696642993369	0.425747535303362	0	0	10.2569948186528	23.4450385837953	FOXO1
72	Spinal Cord Injury WP2431	3/119	0.109349535671736	0.425747535303362	0	0	2.66609496298971	5.90061677712127	ZFP36;AQP4;CXCL2
73	IL 10 Anti Inflammatory Signaling Pathway WP4495	1/12	0.110414966382014	0.425747535303362	0	0	9.32406971267075	20.5456770229179	STAT3
74	PI3K Akt Signaling Pathway WP4172	6/338	0.111805341135128	0.425747535303362	0	0	1.87201999487311	4.1015882184467	COL4A4;KIT;LAMA3;PPP2R5A;VEGFD;COL6A5
75	Dopamine Metabolism WP2436	1/13	0.11904910798265	0.425747535303362	0	0	8.54663212435233	18.1891065727532	MAOA
76	Estrogen Receptor Pathway WP2881	1/13	0.11904910798265	0.425747535303362	0	0	8.54663212435233	18.1891065727532	STAT3
77	MFAP5 Mediated Ovarian Cancer Cell Motility And Invasiveness WP3301	1/13	0.11904910798265	0.425747535303362	0	0	8.54663212435233	18.1891065727532	ITPR3
78	BMP2 WNT4 FOXO1 Pathway In Primary Endometrial Stromal Cell Differentiation WP3876	1/13	0.11904910798265	0.425747535303362	0	0	8.54663212435233	18.1891065727532	FOXO1
79	Development Of Pulmonary Dendritic Cells And Macrophage Subsets WP3892	1/13	0.11904910798265	0.425747535303362	0	0	8.54663212435233	18.1891065727532	STAT3
80	ncRNAs Involved In STAT3 Signaling In Hepatocellular Carcinoma WP4337	1/13	0.11904910798265	0.425747535303362	0	0	8.54663212435233	18.1891065727532	STAT3
81	Oxidation By Cytochrome P450 WP43	2/63	0.124725666317507	0.425747535303362	0	0	3.37175546448087	7.01877640202704	CYB5A;CYP4B1
82	Disorders Of Fructose Metabolism WP5178	1/14	0.127599876386667	0.425747535303362	0	0	7.88880031885213	16.2419028975948	FBP1
83	Abnormal Calcium Handling And Its Effects On Muscle Contraction In DMD WP5343	1/14	0.127599876386667	0.425747535303362	0	0	7.88880031885213	16.2419028975948	CAPN3
84	H19 Action Rb E2F1 Signaling And CDK Beta Catenin Activity WP3969	1/14	0.127599876386667	0.425747535303362	0	0	7.88880031885213	16.2419028975948	CDH1
85	Focal Adhesion WP306	4/199	0.128671151002309	0.425747535303362	0	0	2.11724696356275	4.3414050460564	CAV2;COL4A4;LAMA3;VEGFD
86	COVID 19 Adverse Outcome Pathway WP4891	1/15	0.136068072470734	0.425747535303362	0	0	7.32494448556625	14.6103341654154	TMPRSS2
87	FOXP3 In COVID 19 WP5063	1/15	0.136068072470734	0.425747535303362	0	0	7.32494448556625	14.6103341654154	STAT3
88	Biogenic Amine Synthesis WP550	1/15	0.136068072470734	0.425747535303362	0	0	7.32494448556625	14.6103341654154	MAOA
89	GPR40 Pathway WP3958	1/15	0.136068072470734	0.425747535303362	0	0	7.32494448556625	14.6103341654154	ITPR3
90	Biosynthesis And Regeneration Of Tetrahydrobiopterin And Catabolism Of Phenylalanine WP4156	1/15	0.136068072470734	0.425747535303362	0	0	7.32494448556625	14.6103341654154	MAOA
91	Melanoma WP4685	2/68	0.141114296038086	0.425747535303362	0	0	3.1155303030303	6.10078503909012	CDH1;KIT
92	Th17 Cell Differentiation Pathway WP5130	2/69	0.144445847662539	0.425747535303362	0	0	3.06887437810945	5.93781342668194	STAT3;RORC
93	Airway Smooth Muscle Cell Contraction WP4962	1/16	0.144454489439364	0.425747535303362	0	0	6.83626943005181	13.226751015103	ITPR3
94	Deregulation Of Rab And Rab Effector Genes In Bladder Cancer WP2291	1/16	0.144454489439364	0.425747535303362	0	0	6.83626943005181	13.226751015103	MLPH
95	2Q21 1 Copy Number Variation Syndrome WP5223	1/16	0.144454489439364	0.425747535303362	0	0	6.83626943005181	13.226751015103	STAT3
96	Sulfation Biotransformation Reaction WP692	1/16	0.144454489439364	0.425747535303362	0	0	6.83626943005181	13.226751015103	SULT1A2
97	Classical Pathway Of Steroidogenesis With Glucocorticoid And Mineralocorticoid Metabolism WP4523	1/16	0.144454489439364	0.425747535303362	0	0	6.83626943005181	13.226751015103	CYB5A
98	Glucocorticoid Receptor Pathway WP2880	2/70	0.147793827151639	0.425747535303362	0	0	3.02359068627451	5.78091501544025	AKAP13;SCNN1A
99	Ectoderm Differentiation WP2858	3/137	0.148274742010191	0.425747535303362	0	0	2.30585293428147	4.40115465830249	PTPRB;ZBTB16;GATA6
100	Leptin Signaling Pathway WP2034	2/71	0.151157607244337	0.425747535303362	0	0	2.97961956521739	5.62978923941412	STAT3;FOXO1
101	Fatty Acid Omega Oxidation WP206	1/17	0.152759912999213	0.425747535303362	0	0	6.40867875647668	12.0411882409091	ALDH2
102	IL 9 Signaling Pathway WP22	1/17	0.152759912999213	0.425747535303362	0	0	6.40867875647668	12.0411882409091	STAT3
103	Amplification And Expansion Of Oncogenic Pathways As Metastatic Traits WP3678	1/17	0.152759912999213	0.425747535303362	0	0	6.40867875647668	12.0411882409091	EPAS1
104	Mitochondrial Long Chain Fatty Acid Beta Oxidation WP368	1/17	0.152759912999213	0.425747535303362	0	0	6.40867875647668	12.0411882409091	ACADL
105	ACE Inhibitor Pathway WP554	1/17	0.152759912999213	0.425747535303362	0	0	6.40867875647668	12.0411882409091	NR3C2
106	TGF Beta Signaling In Thyroid Cells For Epithelial Mesenchymal Transition WP3859	1/17	0.152759912999213	0.425747535303362	0	0	6.40867875647668	12.0411882409091	CDH1
107	Leptin Insulin Signaling Overlap WP3935	1/17	0.152759912999213	0.425747535303362	0	0	6.40867875647668	12.0411882409091	STAT3
108	Cells And Molecules Involved In Local Acute Inflammatory Response WP4493	1/17	0.152759912999213	0.425747535303362	0	0	6.40867875647668	12.0411882409091	C7
109	Primary Focal Segmental Glomerulosclerosis FSGS WP2572	2/72	0.154536571099717	0.426747778908392	0	0	2.93690476190476	5.48415422931036	COL4A4;KRT8
110	Arrhythmogenic Right Ventricular Cardiomyopathy WP2118	2/74	0.161337634575335	0.435114498983369	0	0	2.85503472222222	5.20831422421527	CACNA2D2;CACNA1D
111	Disturbed Pathways In Duchenne Muscular Dystrophy WP5356	2/74	0.161337634575335	0.435114498983369	0	0	2.85503472222222	5.20831422421527	CAPN3;ITPR3
112	Glutathione Metabolism WP100	1/19	0.169130884986891	0.435114498983369	0	0	5.69602763385147	10.1223104376742	GPX3
113	TP53 Network WP1742	1/19	0.169130884986891	0.435114498983369	0	0	5.69602763385147	10.1223104376742	TNFSF10
114	Mitochondrial Fatty Acid Oxidation Disorders WP5123	1/19	0.169130884986891	0.435114498983369	0	0	5.69602763385147	10.1223104376742	ACADL
115	Cholestasis WP5238	1/19	0.169130884986891	0.435114498983369	0	0	5.69602763385147	10.1223104376742	TJP2
116	Overview Of Nanoparticle Effects WP3287	1/19	0.169130884986891	0.435114498983369	0	0	5.69602763385147	10.1223104376742	LAMA3
117	Extracellular Vesicles In The Crosstalk Of Cardiac Cells WP4300	1/19	0.169130884986891	0.435114498983369	0	0	5.69602763385147	10.1223104376742	STAT3
118	IL 7 Signaling Pathway WP205	1/20	0.177197967520053	0.444471568529466	0	0	5.39596400327243	9.33764939587385	STAT3
119	Ether Lipid Biosynthesis WP5275	1/20	0.177197967520053	0.444471568529466	0	0	5.39596400327243	9.33764939587385	LPCAT1
120	Imatinib And Chronic Myeloid Leukemia WP3640	1/20	0.177197967520053	0.444471568529466	0	0	5.39596400327243	9.33764939587385	KIT
121	Nicotine Effect On Dopaminergic Neurons WP1602	1/21	0.185187124924252	0.449526811308063	0	0	5.1259067357513	8.64427006377441	KCNK3
122	Cell Differentiation Expanded Index WP2023	1/21	0.185187124924252	0.449526811308063	0	0	5.1259067357513	8.64427006377441	STAT3
123	FOXA2 Pathway WP5066	1/21	0.185187124924252	0.449526811308063	0	0	5.1259067357513	8.64427006377441	FOXO1
124	Metabolism Of Sphingolipids In ER And Golgi Apparatus WP4142	1/21	0.185187124924252	0.449526811308063	0	0	5.1259067357513	8.64427006377441	SGPP2
125	IL 24 Signaling Pathway WP5413	4/232	0.189018032914586	0.451353212272556	0	0	1.80775623268698	3.01156434895857	CDH1;STAT3;VEGFD;FBP1
126	Glioblastoma Signaling Pathways WP2261	2/82	0.18903285113126	0.451353212272556	0	0	2.56848958333333	4.27867846710198	ERBB3;FOXO1
127	MicroRNAs In Cardiomyocyte Hypertrophy WP1544	2/83	0.192540992623212	0.451353212272556	0	0	2.5366512345679	4.17899643516768	EDN1;STAT3
128	Transcription Factor Regulation In Adipogenesis WP3599	1/22	0.193099106054386	0.451353212272556	0	0	4.88156920799408	8.0279930324352	FOXO1
129	EGFR Tyrosine Kinase Inhibitor Resistance WP4806	2/84	0.196057685443991	0.451353212272556	0	0	2.50558943089431	4.08247299273275	ERBB3;STAT3
130	EGF EGFR Signaling Pathway WP437	3/159	0.200793253120846	0.451353212272556	0	0	1.97845348368909	3.1763664933944	CAV2;STAT3;FOXO1
131	Kynurenine Pathway And Links To Cell Senescence WP5044	1/23	0.20093465263961	0.451353212272556	0	0	4.65944418276024	7.47736203132638	FOXO1
132	Complement Activation WP545	1/23	0.20093465263961	0.451353212272556	0	0	4.65944418276024	7.47736203132638	C7
133	Cancer Immunotherapy By PD 1 Blockade WP4585	1/23	0.20093465263961	0.451353212272556	0	0	4.65944418276024	7.47736203132638	STAT3
134	FGF23 Signaling In Hypophosphatemic Rickets And Related Disorders WP4790	1/23	0.20093465263961	0.451353212272556	0	0	4.65944418276024	7.47736203132638	KL
135	Androgen Receptor Signaling Pathway WP138	2/87	0.206654188992012	0.458518571261088	0	0	2.41678921568627	3.8105720200009	STAT3;FOXO1
136	Follicle Stimulating Hormone FSH Signaling Pathway WP2035	1/24	0.208694499211858	0.458518571261088	0	0	4.45663437711196	6.98302830891987	FOXO1
137	Kallmann Syndrome WP5074	1/24	0.208694499211858	0.458518571261088	0	0	4.45663437711196	6.98302830891987	MYRF
138	Sphingolipid Metabolism Overview WP4725	1/25	0.216379373390955	0.462718953815752	0	0	4.27072538860104	6.53729353720152	SGPP2
139	Allograft Rejection WP2328	2/90	0.217310433858499	0.462718953815752	0	0	2.33404356060606	3.56275032396215	C7;LRRK2
140	ErbB Signaling Pathway WP673	2/90	0.217310433858499	0.462718953815752	0	0	2.33404356060606	3.56275032396215	ERBB3;FOXO1
141	Cytokines And Inflammatory Response WP530	1/26	0.223989995772881	0.462718953815752	0	0	4.09968911917098	6.13376582283434	CXCL2
142	Growth Factors And Hormones In Beta Cell Proliferation WP5385	1/26	0.223989995772881	0.462718953815752	0	0	4.09968911917098	6.13376582283434	FOXO1
143	Wnt Beta Catenin Signaling Pathway In Leukemia WP3658	1/26	0.223989995772881	0.462718953815752	0	0	4.09968911917098	6.13376582283434	ZBTB16
144	EPO Receptor Signaling WP581	1/26	0.223989995772881	0.462718953815752	0	0	4.09968911917098	6.13376582283434	STAT3
145	Sphingolipid Metabolism Integrated Pathway WP4726	1/26	0.223989995772881	0.462718953815752	0	0	4.09968911917098	6.13376582283434	SGPP2
146	B Cell Receptor Signaling Pathway WP23	2/92	0.224441751684717	0.462718953815752	0	0	2.28194444444444	3.40954233504298	PIP5K1B;FOXO1
147	Intracellular Trafficking Proteins Involved In CMT Neuropathy WP4856	1/27	0.231527080128799	0.463840892590101	0	0	3.94180948585094	5.76709761940352	RAB25
148	Small Cell Lung Cancer WP4658	2/95	0.2351708481307	0.463840892590101	0	0	2.20799731182796	3.19595028760589	COL4A4;LAMA3
149	Interactions Of Natural Killer Cells In Pancreatic Cancer WP5092	1/28	0.238991333369781	0.463840892590101	0	0	3.79562464018423	5.43278378611551	FOXO1
150	Interactions Between Immune Cells And microRNAs In Tumor Microenvironment WP4559	1/28	0.238991333369781	0.463840892590101	0	0	3.79562464018423	5.43278378611551	STAT3
151	Eicosanoid Metabolism Via Lipooxygenases LOX WP4721	1/28	0.238991333369781	0.463840892590101	0	0	3.79562464018423	5.43278378611551	HPGD
152	Hippo Signaling Regulation Pathways WP4540	2/98	0.245928661532873	0.463840892590101	0	0	2.138671875	2.99994450755473	CDH1;KIT
153	PDGFR Beta Pathway WP3972	1/29	0.246383455602287	0.463840892590101	0	0	3.65988156920799	5.12700436452393	STAT3
154	Sphingolipid Pathway WP1422	1/30	0.253704140329371	0.463840892590101	0	0	3.53350008933357	4.84650099457391	SGPP2
155	Dopaminergic Neurogenesis WP2855	1/30	0.253704140329371	0.463840892590101	0	0	3.53350008933357	4.84650099457391	STAT3
156	Extracellular Vesicle Mediated Signaling In Recipient Cells WP2870	1/30	0.253704140329371	0.463840892590101	0	0	3.53350008933357	4.84650099457391	TSPAN8
157	Oligodendrocyte Specification And Differentiation Leading To Myelin Components For CNS WP4304	1/30	0.253704140329371	0.463840892590101	0	0	3.53350008933357	4.84650099457391	CXCL2
158	Cell Migration And Invasion Through p75NTR WP4561	1/30	0.253704140329371	0.463840892590101	0	0	3.53350008933357	4.84650099457391	STAT3
159	Type I Interferon Induction And Signaling During SARS CoV 2 Infection WP4868	1/31	0.260954074338432	0.463840892590101	0	0	3.41554404145078	4.58847891550634	TMPRSS2
160	Antiviral And Anti Inflammatory Effects Of Nrf2 On SARS CoV 2 Pathway WP5113	1/31	0.260954074338432	0.463840892590101	0	0	3.41554404145078	4.58847891550634	TMPRSS2
161	Constitutive Androstane Receptor Pathway WP2875	1/31	0.260954074338432	0.463840892590101	0	0	3.41554404145078	4.58847891550634	FOXO1
162	miRNA Regulation Of Prostate Cancer Signaling Pathways WP3981	1/31	0.260954074338432	0.463840892590101	0	0	3.41554404145078	4.58847891550634	FOXO1
163	Ethanol Effects On Histone Modifications WP3996	1/31	0.260954074338432	0.463840892590101	0	0	3.41554404145078	4.58847891550634	ALDH2
164	Eicosanoid Metabolism Via Cyclooxygenases COX WP4719	1/31	0.260954074338432	0.463840892590101	0	0	3.41554404145078	4.58847891550634	HPGD
165	7Q11 23 Copy Number Variation Syndrome WP4932	2/104	0.267488991506766	0.463840892590101	0	0	2.01225490196078	2.65351398919709	CLDN4;ELN
166	Mitochondrial Immune Response To SARS CoV 2 WP5038	1/32	0.268133937909228	0.463840892590101	0	0	3.30519806117332	4.35052860647553	TMPRSS2
167	IL 17 Signaling Pathway WP2112	1/32	0.268133937909228	0.463840892590101	0	0	3.30519806117332	4.35052860647553	STAT3
168	Hair Follicle Development Organogenesis Part 2 Of 3 WP2839	1/32	0.268133937909228	0.463840892590101	0	0	3.30519806117332	4.35052860647553	CDH1
169	Pregnane X Receptor Pathway WP2876	1/32	0.268133937909228	0.463840892590101	0	0	3.30519806117332	4.35052860647553	FOXO1
170	PI3K AKT mTOR Signaling Pathway And Therapeutic Opportunities In Prostate Cancer WP3844	1/32	0.268133937909228	0.463840892590101	0	0	3.30519806117332	4.35052860647553	FOXO1
171	Development And Heterogeneity Of The ILC Family WP3893	1/32	0.268133937909228	0.463840892590101	0	0	3.30519806117332	4.35052860647553	ZBTB16
172	Monoamine Transport WP727	1/32	0.268133937909228	0.463840892590101	0	0	3.30519806117332	4.35052860647553	SLC6A4
173	Prion Disease Pathway WP3995	1/32	0.268133937909228	0.463840892590101	0	0	3.30519806117332	4.35052860647553	STAT3
174	White Fat Cell Differentiation WP4149	1/32	0.268133937909228	0.463840892590101	0	0	3.30519806117332	4.35052860647553	FOXO1
175	Alpha 6 Beta 4 Signaling Pathway WP244	1/33	0.27524440478215	0.466857850663505	0	0	3.20174870466321	4.13056265692556	LAMA3
176	Nuclear Receptors In Lipid Metabolism And Toxicity WP299	1/33	0.27524440478215	0.466857850663505	0	0	3.20174870466321	4.13056265692556	CYP4B1
177	Fatty Acid Beta Oxidation WP143	1/34	0.282286142261654	0.466857850663505	0	0	3.10456900612341	3.92676453867195	ACADL
178	Cohesin Complex Cornelia De Lange Syndrome WP5117	1/34	0.282286142261654	0.466857850663505	0	0	3.10456900612341	3.92676453867195	PPP2R5A
179	Hepatocyte Growth Factor Receptor Signaling WP313	1/34	0.282286142261654	0.466857850663505	0	0	3.10456900612341	3.92676453867195	STAT3
180	JAK STAT Signaling In The Regulation Of Beta Cells WP5358	1/34	0.282286142261654	0.466857850663505	0	0	3.10456900612341	3.92676453867195	STAT3
181	Type 2 Papillary Renal Cell Carcinoma WP4241	1/34	0.282286142261654	0.466857850663505	0	0	3.10456900612341	3.92676453867195	EPAS1
182	Leukocyte Intrinsic Hippo Pathway Functions WP4542	1/34	0.282286142261654	0.466857850663505	0	0	3.10456900612341	3.92676453867195	FOXO1
183	CKAP4 Signaling Pathway Map WP5322	2/109	0.285456003557598	0.469520530441732	0	0	1.91773753894081	2.40420496698867	OCLN;CDH1
184	Photodynamic Therapy Induced NF kB Survival Signaling WP3617	1/35	0.289259811286365	0.47319132172389	0	0	3.01310576043889	3.7375467595537	CXCL2
185	Vitamin D Sensitive Calcium Signaling In Depression WP4698	1/36	0.296166066395674	0.480024591359993	0	0	2.92686898593634	3.56151646696487	ITPR3
186	IL 5 Signaling Pathway WP127	1/37	0.303005556007969	0.480024591359993	0	0	2.8454231433506	3.39744700462187	STAT3
187	IL 2 Signaling Pathway WP49	1/37	0.303005556007969	0.480024591359993	0	0	2.8454231433506	3.39744700462187	STAT3
188	Photodynamic Therapy Induced HIF 1 Survival Signaling WP3614	1/37	0.303005556007969	0.480024591359993	0	0	2.8454231433506	3.39744700462187	EDN1
189	Serotonin HTR1 Group And FOS Pathway WP722	1/37	0.303005556007969	0.480024591359993	0	0	2.8454231433506	3.39744700462187	STAT3
190	Neovascularisation Processes WP4331	1/37	0.303005556007969	0.480024591359993	0	0	2.8454231433506	3.39744700462187	KIT
191	mBDNF And proBDNF Regulation Of GABA Neurotransmission WP4829	1/38	0.309778922214393	0.483126712883587	0	0	2.76837977874247	3.24425426903849	STAT3
192	Nuclear Receptors WP170	1/38	0.309778922214393	0.483126712883587	0	0	2.76837977874247	3.24425426903849	RORC
193	Parkinson 39 S Disease Pathway WP2371	1/38	0.309778922214393	0.483126712883587	0	0	2.76837977874247	3.24425426903849	LRRK2
194	Immune Infiltration In Pancreatic Cancer WP5285	1/39	0.316486800997155	0.486310382492233	0	0	2.69539132806109	3.1009769454029	VEGFD
195	22Q11 2 Copy Number Variation Syndrome WP4657	2/118	0.317663588817045	0.486310382492233	0	0	1.76813936781609	2.0276356618183	RORC;PRODH
196	Glycogen Synthesis And Degradation WP500	1/40	0.323129822253976	0.486310382492233	0	0	2.62614587485054	2.96675990991252	PPP2R5A
197	Thymic Stromal Lymphopoietin TSLP Signaling Pathway WP2203	1/40	0.323129822253976	0.486310382492233	0	0	2.62614587485054	2.96675990991252	STAT3
198	PDGF Pathway WP2526	1/40	0.323129822253976	0.486310382492233	0	0	2.62614587485054	2.96675990991252	STAT3
199	Bladder Cancer WP2828	1/40	0.323129822253976	0.486310382492233	0	0	2.62614587485054	2.96675990991252	CDH1
200	Neural Crest Cell Migration During Development WP4564	1/40	0.323129822253976	0.486310382492233	0	0	2.62614587485054	2.96675990991252	STAT3
201	Hippo Merlin Signaling Dysregulation WP4541	2/120	0.324780932561456	0.486363486074618	0	0	1.73799435028249	1.95455605454701	CDH1;KIT
202	Splicing Factor NOVA Regulated Synaptic Proteins WP4148	1/42	0.33622378182199	0.501006724398114	0	0	2.49778844938708	2.72253526622759	CAV2
203	IL6 Signaling Pathway WP364	1/43	0.342675950039574	0.503148590058107	0	0	2.43819393042191	2.61123262789947	STAT3
204	Vitamin A And Carotenoid Metabolism WP716	1/43	0.342675950039574	0.503148590058107	0	0	2.43819393042191	2.61123262789947	SDR16C5
205	Neural Crest Cell Migration In Cancer WP4565	1/43	0.342675950039574	0.503148590058107	0	0	2.43819393042191	2.61123262789947	STAT3
206	Interleukin 11 Signaling Pathway WP2332	1/44	0.349065720623373	0.507578656558624	0	0	2.38137124954814	2.50638148395369	STAT3
207	Renin Angiotensin Aldosterone System RAAS WP4756	1/44	0.349065720623373	0.507578656558624	0	0	2.38137124954814	2.50638148395369	ITPR3
208	Glycolysis And Gluconeogenesis WP534	1/45	0.355393693976854	0.50792593164871	0	0	2.32713141780499	2.40748518723525	FBP1
209	Nephrotic Syndrome WP4758	1/45	0.355393693976854	0.50792593164871	0	0	2.32713141780499	2.40748518723525	COL4A4
210	Microtubule Cytoskeleton Regulation WP2038	1/46	0.361660464686228	0.50792593164871	0	0	2.27530224525043	2.31409489747005	STAT3
211	T Cell Modulation In Pancreatic Cancer WP5078	1/46	0.361660464686228	0.50792593164871	0	0	2.27530224525043	2.31409489747005	VEGFD
212	Aryl Hydrocarbon Receptor Pathway WP2586	1/46	0.361660464686228	0.50792593164871	0	0	2.27530224525043	2.31409489747005	KLF6
213	Chronic Hyperglycemia Impairment Of Neuron Function WP5283	1/46	0.361660464686228	0.50792593164871	0	0	2.27530224525043	2.31409489747005	AGER
214	Envelope Proteins And Their Potential Roles In EDMD Physiopathology WP4535	1/46	0.361660464686228	0.50792593164871	0	0	2.27530224525043	2.31409489747005	SYNE1
215	TGF Beta Signaling Pathway WP366	2/132	0.367021849926366	0.50792593164871	0	0	1.57660256410256	1.58028219070292	KLF6;SPTBN1
216	Angiopoietin Like Protein 8 Regulatory Pathway WP3915	2/132	0.367021849926366	0.50792593164871	0	0	1.57660256410256	1.58028219070292	FBP1;FOXO1
217	Wnt Signaling Pathway WP363	1/47	0.367866621592753	0.50792593164871	0	0	2.22572651498085	2.22580407673115	PIP5K1B
218	Mechanoregulation And Pathology Of YAP TAZ Via Hippo And Non Hippo Mechanisms WP4534	1/47	0.367866621592753	0.50792593164871	0	0	2.22572651498085	2.22580407673115	CDH1
219	Energy Metabolism WP1541	1/48	0.374012747965319	0.510758597776384	0	0	2.17826039025466	2.14224371877355	FOXO1
220	Pluripotent Stem Cell Differentiation Pathway WP2848	1/48	0.374012747965319	0.510758597776384	0	0	2.17826039025466	2.14224371877355	KIT
221	2Q37 Copy Number Variation Syndrome WP5224	2/135	0.377430756948192	0.510758597776384	0	0	1.54080513784461	1.50131145540142	MLPH;LRRFIP1
222	Phosphoinositides Metabolism WP4971	1/49	0.38009942160103	0.510758597776384	0	0	2.13277202072539	2.06307820239949	PIP5K1B
223	IL 3 Signaling Pathway WP286	1/49	0.38009942160103	0.510758597776384	0	0	2.13277202072539	2.06307820239949	STAT3
224	Hepatitis C And Hepatocellular Carcinoma WP3646	1/49	0.38009942160103	0.510758597776384	0	0	2.13277202072539	2.06307820239949	STAT3
225	Photodynamic Therapy Induced AP 1 Survival Signaling WP3611	1/50	0.386127214456092	0.514266776775591	0	0	2.08914031934017	1.98800167857261	TNFSF10
226	IL 4 Signaling Pathway WP395	1/50	0.386127214456092	0.514266776775591	0	0	2.08914031934017	1.98800167857261	STAT3
227	Synaptic Vesicle Pathway WP2267	1/51	0.392096693385821	0.515376003096647	0	0	2.04725388601036	1.9167349053142	SLC6A4
228	Copper Homeostasis WP3286	1/51	0.392096693385821	0.515376003096647	0	0	2.04725388601036	1.9167349053142	FOXO1
229	Oxysterols Derived From Cholesterol WP4545	1/51	0.392096693385821	0.515376003096647	0	0	2.04725388601036	1.9167349053142	RORC
230	Neuroinflammation And Glutamatergic Signaling WP5083	2/140	0.394619226226111	0.516202962443062	0	0	1.48460144927536	1.38043284942689	SLC1A1;STAT3
231	Cardiac Progenitor Differentiation WP2406	1/53	0.403862948740654	0.516202962443062	0	0	1.96831406935034	1.78463039881274	KIT
232	Apoptosis Related Network Due To Altered Notch3 In Ovarian Cancer WP2864	1/53	0.403862948740654	0.516202962443062	0	0	1.96831406935034	1.78463039881274	ERBB3
233	One Carbon Metabolism And Related Pathways WP3940	1/53	0.403862948740654	0.516202962443062	0	0	1.96831406935034	1.78463039881274	GPX3
234	VEGFA VEGFR2 Signaling WP3888	5/430	0.40502847620801	0.516202962443062	0	0	1.20641145347028	1.09035214146699	KL;OCLN;STAT3;MYH11;FOXO1
235	Hematopoietic Stem Cell Differentiation WP2849	1/54	0.409660831632023	0.516202962443062	0	0	1.93107830677486	1.7233439126859	MUC1
236	TGF Beta Receptor Signaling WP560	1/54	0.409660831632023	0.516202962443062	0	0	1.93107830677486	1.7233439126859	STAT3
237	Interferon Type I Signaling Pathways WP585	1/54	0.409660831632023	0.516202962443062	0	0	1.93107830677486	1.7233439126859	STAT3
238	Notch Signaling Pathway WP61	1/54	0.409660831632023	0.516202962443062	0	0	1.93107830677486	1.7233439126859	STAT3
239	Mesodermal Commitment Pathway WP2857	2/145	0.411590401947956	0.516202962443062	0	0	1.43232808857809	1.27151573581698	GATA6;GRHL2
240	Male Infertility WP4673	2/145	0.411590401947956	0.516202962443062	0	0	1.43232808857809	1.27151573581698	ABLIM1;LTF
241	Overlap Between Signal Transduction Pathways Contributing To LMNA Laminopathies WP4879	1/55	0.415402613464674	0.518822351256709	0	0	1.89522164651698	1.66496562727854	MAOA
242	Oncostatin M Signaling Pathway WP2374	1/56	0.421088834246962	0.523750988050973	0	0	1.86066886481394	1.6093138241567	STAT3
243	Proximal Tubule Transport WP4917	1/57	0.426720028918344	0.526806942908692	0	0	1.82735011102887	1.55622096853219	SLC1A1
244	MAPK Signaling Pathway WP382	3/246	0.427785110789109	0.526806942908692	0	0	1.2644948613535	1.07372594261052	LRRK2;CACNA2D2;CACNA1D
245	Calcium Regulation In Cardiac Cells WP536	2/151	0.431643460836819	0.526806942908692	0	0	1.37423098434004	1.15456751863241	CACNA1D;ITPR3
246	Thyroid Stimulating Hormone TSH Signaling Pathway WP2032	1/58	0.432296727237365	0.526806942908692	0	0	1.79520043632397	1.50553238349678	STAT3
247	TGF Beta Receptor Signaling In Skeletal Dysplasias WP4816	1/58	0.432296727237365	0.526806942908692	0	0	1.79520043632397	1.50553238349678	STAT3
248	Markers Of Kidney Cell Lineage WP5236	1/59	0.437819453818569	0.52925162891321	0	0	1.76415937109166	1.45710506766148	KIT
249	MET In Type 1 Papillary Renal Cell Carcinoma WP4205	1/59	0.437819453818569	0.52925162891321	0	0	1.76415937109166	1.45710506766148	STAT3
250	Development Of Ureteric Collection System WP5053	1/60	0.443288728434738	0.529483758963715	0	0	1.73417054535874	1.4108066381035	GPC3
251	2Q13 Copy Number Variation Syndrome WP5222	1/60	0.443288728434738	0.529483758963715	0	0	1.73417054535874	1.4108066381035	ACOXL
252	10Q11 21Q11 23 Copy Number Variation Syndrome WP5352	1/60	0.443288728434738	0.529483758963715	0	0	1.73417054535874	1.4108066381035	CDH1
253	DYRK1A Involvement Regarding Cell Proliferation In Brain Development WP5180	1/62	0.45406897535883	0.538089612531526	0	0	1.67714261445681	1.32411443265392	FOXO1
254	10Q22Q23 Copy Number Variation WP5402	1/62	0.45406897535883	0.538089612531526	0	0	1.67714261445681	1.32411443265392	RSPH1
255	Endometrial Cancer WP4155	1/63	0.459380962290436	0.540546995529402	0	0	1.65000835701153	1.28350096015391	CDH1
256	Insulin Signaling WP481	2/160	0.461028640669256	0.540546995529402	0	0	1.29535864978903	1.00298986906997	GRB14;FOXO1
257	Alzheimer 39 S Disease And miRNA Effects WP2059	3/260	0.463325996168059	0.540546995529402	0	0	1.19475624910873	0.919155107322346	CACNA1D;ITPR3;AGER
258	Alzheimer 39 S Disease WP5124	3/260	0.463325996168059	0.540546995529402	0	0	1.19475624910873	0.919155107322346	CACNA1D;ITPR3;AGER
259	SARS CoV 2 Innate Immunity Evasion And Cell Specific Immune Response WP5039	1/66	0.475010363178538	0.552039070721004	0	0	1.57361498605022	1.17142835607307	CXCL2
260	PPAR Signaling Pathway WP3942	1/67	0.480119611855774	0.555830781417646	0	0	1.54969382948658	1.13704137943975	ACADL
261	Folate Metabolism WP176	1/68	0.485179390544951	0.557400750206222	0	0	1.52648673729797	1.10401104580304	GPX3
262	Trans Sulfuration One Carbon Metabolism And Related Pathways WP2525	1/68	0.485179390544951	0.557400750206222	0	0	1.52648673729797	1.10401104580304	GPX3
263	Urotensin II Mediated Signaling Pathway WP5158	1/69	0.490190175770254	0.561016132725652	0	0	1.50396220664432	1.07226767621262	STAT3
264	Primary Ovarian Insufficiency WP5316	2/170	0.492622321753642	0.561664086544872	0	0	1.21763392857143	0.862100017701581	KIT;FOXO1
265	Peptide GPCRs WP24	1/72	0.504933267605129	0.571371855447909	0	0	1.44019557761074	0.984127406437832	EDNRB
266	Non Small Cell Lung Cancer WP4255	1/72	0.504933267605129	0.571371855447909	0	0	1.44019557761074	0.984127406437832	STAT3
267	MECP2 And Associated Rett Syndrome WP3584	1/73	0.509752753518661	0.573600718043699	0	0	1.42012089810017	0.956919309032559	ARHGEF26
268	Prolactin Signaling Pathway WP2037	1/74	0.514525561035876	0.573600718043699	0	0	1.40059620980907	0.930710248486071	STAT3
269	Burn Wound Healing WP5055	1/74	0.514525561035876	0.573600718043699	0	0	1.40059620980907	0.930710248486071	ELN
270	Extrafollicular And Follicular B Cell Activation By SARS CoV 2 WP5218	1/74	0.514525561035876	0.573600718043699	0	0	1.40059620980907	0.930710248486071	FOXO1
271	Regulatory Circuits Of The STAT3 Signaling Pathway WP4538	1/78	0.533158937573392	0.592180222175613	0	0	1.32756880425274	0.834955421766779	STAT3
272	A Network Map Of Macrophage Stimulating Protein MSP Signaling WP5353	1/82	0.551080674775305	0.609835599659437	0	0	1.26175398196124	0.751846474698617	CDH1
273	Apoptosis WP254	1/84	0.559783169993001	0.617196828453822	0	0	1.23122541981397	0.71436408865157	TNFSF10
274	Clear Cell Renal Cell Carcinoma Pathways WP4018	1/85	0.564071271292082	0.619654936711375	0	0	1.21650629163583	0.696540685966472	STAT3
275	Selenium Micronutrient Network WP15	1/86	0.568317815791362	0.622049682011637	0	0	1.2021334958854	0.679294962360023	GPX3
276	Apoptosis Modulation And Signaling WP1772	1/89	0.580812095727414	0.631135165393327	0	0	1.16097503532737	0.630790232049605	TNFSF10
277	Pancreatic Adenocarcinoma Pathway WP4263	1/89	0.580812095727414	0.631135165393327	0	0	1.16097503532737	0.630790232049605	STAT3
278	GPCRs Other WP117	1/91	0.5889410753228	0.63311165597201	0	0	1.13506044905009	0.600934079921884	ADGRF5
279	G Protein Signaling Pathways WP35	1/91	0.5889410753228	0.63311165597201	0	0	1.13506044905009	0.600934079921884	AKAP13
280	Amino Acid Metabolism WP3925	1/91	0.5889410753228	0.63311165597201	0	0	1.13506044905009	0.600934079921884	MAOA
281	Metabolic Epileptic Disorders WP5355	1/92	0.592946559573013	0.635149161677854	0	0	1.12253031942151	0.58669159712943	FBP1
282	Thyroid Hormones Production And Peripheral Downstream Signaling Effects WP4746	1/93	0.596913212224713	0.637130769076733	0	0	1.1102725839153	0.57288238855594	FOXO1
283	Network Map Of SARS CoV 2 Signaling Pathway WP5115	2/218	0.627062235145311	0.6625091252485	0	0	0.944733796296296	0.440916223219838	TNFSF10;CXCL2
284	Neural Crest Differentiation WP2064	1/101	0.627292693341603	0.6625091252485	0	0	1.02103626943005	0.476152128363019	CDH1
285	Wnt Signaling Pathway And Pluripotency WP399	1/101	0.627292693341603	0.6625091252485	0	0	1.02103626943005	0.476152128363019	LRRK2
286	Androgen Receptor Network In Prostate Cancer WP2263	1/109	0.655393462625687	0.687363875436696	0	0	0.945020149683362	0.399289457577427	STAT3
287	5Q35 Copy Number Variation WP5380	1/109	0.655393462625687	0.687363875436696	0	0	0.945020149683362	0.399289457577427	CAPN3
288	Embryonic Stem Cell Pluripotency Pathways WP3931	1/116	0.678246419195786	0.708861708951151	0	0	0.887181797702185	0.344443548326525	STAT3
289	Overview Of Proinflammatory And Profibrotic Mediators WP5095	1/129	0.7167614547834	0.743948958240701	0	0	0.796551165803109	0.265261250390326	CXCL2
290	Ebola Virus Infection In Host WP4217	1/129	0.7167614547834	0.743948958240701	0	0	0.796551165803109	0.265261250390326	CAV2
291	Measles Virus Infection WP4630	1/136	0.735563060325431	0.760840141436271	0	0	0.754979850316638	0.231868660107206	STAT3
292	Brain Derived Neurotrophic Factor BDNF Signaling Pathway WP2380	1/137	0.738145646019186	0.760896710451284	0	0	0.749390429747028	0.227525517005802	STAT3
293	Regulation Of Actin Cytoskeleton WP51	1/150	0.769521722515126	0.787843668289296	0	0	0.683555308272768	0.179081987101333	PIP5K1B
294	Hepatitis B Infection WP4666	1/150	0.769521722515126	0.787843668289296	0	0	0.683555308272768	0.179081987101333	STAT3
295	Breast Cancer Pathway WP4262	1/154	0.77840122824498	0.793254089147855	0	0	0.665549121202885	0.166728820277555	KIT
296	Smith Magenis And Potocki Lupski Syndrome Copy Number Variation WP5381	1/155	0.780567400845253	0.793254089147855	0	0	0.661193728551241	0.163800290641022	STAT3
297	Myometrial Relaxation And Contraction Pathways WP289	1/156	0.782712506567817	0.793254089147855	0	0	0.656894534514458	0.160932473473262	ITPR3
298	Chemokine Signaling Pathway WP3929	1/165	0.801103442197032	0.809168241950693	0	0	0.620561101984077	0.137618856231059	STAT3
299	Ras Signaling WP4223	1/184	0.834998678568141	0.837782007496702	0	0	0.555593306718763	0.100187438975698	KIT
300	Ciliopathies WP4803	1/184	0.834998678568141	0.837782007496702	0	0	0.555593306718763	0.100187438975698	RSPH1
301	GPCRs Class A Rhodopsin Like WP455	1/259	0.921216406861143	0.921216406861143	0	0	0.392577418966141	0.0322150211191859	EDNRB
