## Supplements for "Analysis of publicly available transcriptomic data to identify key genes and pathways associated with osteosarcoma metastasis": mets_vs_primary_downregulated_GO.csv

	Term	Overlap	P.value	Adjusted.P.value	Old.P.value	Old.Adjusted.P.value	Odds.Ratio	Combined.Score	Genes
1	Actin-Myosin Filament Sliding (GO:0033275)	2/12	0.000217233720761848	0.0515470238633608	0	0	114.017142857143	961.681779258673	MYL11;MYH7
2	Regulation Of Tissue Remodeling (GO:0034103)	2/19	0.000558262339036976	0.0515470238633608	0	0	67.0453781512605	502.215578097321	GPNMB;THBS4
3	Muscle Contraction (GO:0006936)	3/94	0.000695760175688671	0.0515470238633608	0	0	19.2682611506141	140.089999290826	MYL11;ADRA1D;MYH7
4	Mitochondrial Translation (GO:0032543)	3/98	0.000785458604334464	0.0515470238633608	0	0	18.4532507739938	131.926770258818	MRPS18B;GATC;MRPL12
5	Mitochondrial Gene Expression (GO:0140053)	3/103	0.000907518025763394	0.0515470238633608	0	0	17.5261764705882	122.767310622163	MRPS18B;GATC;MRPL12
6	Energy Derivation By Oxidation Of Organic Compounds (GO:0015980)	2/43	0.00286684194196499	0.135697185253009	0	0	27.7658536585366	162.556418153073	UQCRQ;COX6A1
7	Aerobic Electron Transport Chain (GO:0019646)	2/68	0.00702538341963556	0.14620394390194	0	0	17.2268398268398	85.4145562717153	UQCRQ;COX6A1
8	Mitochondrial ATP Synthesis Coupled Electron Transport (GO:0042775)	2/70	0.0074306526191169	0.14620394390194	0	0	16.718487394958	81.9563923544302	UQCRQ;COX6A1
9	Translation (GO:0006412)	3/234	0.00916531112464376	0.14620394390194	0	0	7.53705118411001	35.3663272465839	MRPS18B;GATC;MRPL12
10	Positive Regulation Of Microglial Cell Activation (GO:1903980)	1/5	0.00921665854482154	0.14620394390194	0	0	138.604166666667	649.602069210737	MMP8
11	Cellular Respiration (GO:0045333)	2/85	0.0107953452970749	0.14620394390194	0	0	13.6867469879518	61.9823530105923	UQCRQ;COX6A1
12	Zinc Ion Import Into Organelle (GO:0062111)	1/6	0.0110500548998868	0.14620394390194	0	0	110.877777777778	499.539856773497	SLC30A2
13	Negative Regulation Of Smooth Muscle Cell Apoptotic Process (GO:0034392)	1/6	0.0110500548998868	0.14620394390194	0	0	110.877777777778	499.539856773497	GRIA4
14	Malate Metabolic Process (GO:0006108)	1/7	0.0128801511072491	0.14620394390194	0	0	92.3935185185185	402.102859316538	MDH1
15	NADH Metabolic Process (GO:0006734)	1/7	0.0128801511072491	0.14620394390194	0	0	92.3935185185185	402.102859316538	MDH1
16	Myoblast Migration (GO:0051451)	1/7	0.0128801511072491	0.14620394390194	0	0	92.3935185185185	402.102859316538	THBS4
17	Positive Regulation Of Membrane Invagination (GO:1905155)	1/8	0.0147069527624561	0.14620394390194	0	0	79.1904761904762	334.139060567782	RAB31
18	Regulation Of DNA-templated Transcription Initiation (GO:2000142)	1/8	0.0147069527624561	0.14620394390194	0	0	79.1904761904762	334.139060567782	CDK4
19	Positive Regulation Of Protein Kinase C Signaling (GO:0090037)	1/8	0.0147069527624561	0.14620394390194	0	0	79.1904761904762	334.139060567782	ADRA1D
20	Adult Heart Development (GO:0007512)	1/8	0.0147069527624561	0.14620394390194	0	0	79.1904761904762	334.139060567782	MYH7
21	Sequestering Of Actin Monomers (GO:0042989)	1/8	0.0147069527624561	0.14620394390194	0	0	79.1904761904762	334.139060567782	TWF1
22	Negative Regulation Of Muscle Cell Apoptotic Process (GO:0010656)	1/9	0.0165304655004848	0.14620394390194	0	0	69.2881944444444	284.258296432778	GRIA4
23	Positive Regulation Of Phagocytosis, Engulfment (GO:0060100)	1/9	0.0165304655004848	0.14620394390194	0	0	69.2881944444444	284.258296432778	RAB31
24	Negative Regulation Of Protein Maturation (GO:1903318)	1/9	0.0165304655004848	0.14620394390194	0	0	69.2881944444444	284.258296432778	GAS1
25	Actin-Mediated Cell Contraction (GO:0070252)	1/9	0.0165304655004848	0.14620394390194	0	0	69.2881944444444	284.258296432778	MYL11
26	Muscle Cell Migration (GO:0014812)	1/9	0.0165304655004848	0.14620394390194	0	0	69.2881944444444	284.258296432778	THBS4
27	Regulation Of Smooth Muscle Cell Apoptotic Process (GO:0034391)	1/10	0.0183506949831896	0.14620394390194	0	0	61.5864197530864	246.227915397722	GRIA4
28	Actin Filament Depolymerization (GO:0030042)	1/10	0.0183506949831896	0.14620394390194	0	0	61.5864197530864	246.227915397722	TWF1
29	Muscle Filament Sliding (GO:0030049)	1/10	0.0183506949831896	0.14620394390194	0	0	61.5864197530864	246.227915397722	MYH7
30	Regulation Of Phagocytosis, Engulfment (GO:0060099)	1/10	0.0183506949831896	0.14620394390194	0	0	61.5864197530864	246.227915397722	RAB31
31	Positive Regulation Of MAPK Cascade (GO:0043410)	3/310	0.0194273313754778	0.14620394390194	0	0	5.64935811458134	22.2645404757208	GPNMB;ADRA1D;MMP8
32	Epithelial Cell-Cell Adhesion (GO:0090136)	1/11	0.0201676468856421	0.14620394390194	0	0	55.425	216.361220013334	THBS4
33	Mitochondrial Electron Transport, Ubiquinol To Cytochrome C (GO:0006122)	1/12	0.0219813268798695	0.14620394390194	0	0	50.3838383838384	192.343425025939	UQCRQ
34	Mitochondrial Transcription (GO:0006390)	1/12	0.0219813268798695	0.14620394390194	0	0	50.3838383838384	192.343425025939	MRPL12
35	Positive Regulation Of Neuroinflammatory Response (GO:0150078)	1/12	0.0219813268798695	0.14620394390194	0	0	50.3838383838384	192.343425025939	MMP8
36	Positive Regulation Of Reactive Oxygen Species Biosynthetic Process (GO:1903428)	1/12	0.0219813268798695	0.14620394390194	0	0	50.3838383838384	192.343425025939	MMP8
37	Regulation Of Lamellipodium Organization (GO:1902743)	1/13	0.0237917406507484	0.14620394390194	0	0	46.1828703703704	172.650818003689	TWF1
38	Synaptonemal Complex Assembly (GO:0007130)	1/14	0.0255988938754671	0.14620394390194	0	0	42.6282051282051	156.241159020454	SYCE1
39	Synaptonemal Complex Organization (GO:0070193)	1/14	0.0255988938754671	0.14620394390194	0	0	42.6282051282051	156.241159020454	SYCE1
40	Regulation Of Microglial Cell Activation (GO:1903978)	1/14	0.0255988938754671	0.14620394390194	0	0	42.6282051282051	156.241159020454	MMP8
41	Phagosome Maturation (GO:0090382)	1/15	0.0274027922368154	0.14620394390194	0	0	39.5813492063492	142.378481464209	RAB31
42	Negative Regulation Of Protein Processing (GO:0010955)	1/15	0.0274027922368154	0.14620394390194	0	0	39.5813492063492	142.378481464209	GAS1
43	Adenylate Cyclase-Activating Adrenergic Receptor Signaling Pathway (GO:0071880)	1/15	0.0274027922368154	0.14620394390194	0	0	39.5813492063492	142.378481464209	ADRA1D
44	Actin Filament Organization (GO:0007015)	2/144	0.029086989356807	0.14620394390194	0	0	7.97625754527163	28.2157263612622	ACTA1;MARCKS
45	Regulation Of Protein Kinase C Signaling (GO:0090036)	1/16	0.0292034414014455	0.14620394390194	0	0	36.9407407407407	130.528951917236	ADRA1D
46	Negative Regulation Of Interleukin-10 Production (GO:0032693)	1/16	0.0292034414014455	0.14620394390194	0	0	36.9407407407407	130.528951917236	MMP8
47	Mitochondrial Electron Transport, Cytochrome C To Oxygen (GO:0006123)	1/16	0.0292034414014455	0.14620394390194	0	0	36.9407407407407	130.528951917236	COX6A1
48	Skeletal System Development (GO:0001501)	2/149	0.0309709360907339	0.14620394390194	0	0	7.70301263362488	26.7657046762163	EPYC;SHOX
49	Positive Regulation Of Heart Rate (GO:0010460)	1/17	0.0310008470344359	0.14620394390194	0	0	34.6302083333333	120.296365909311	ADRA1D
50	G Protein-Coupled Acetylcholine Receptor Signaling Pathway (GO:0007213)	1/17	0.0310008470344359	0.14620394390194	0	0	34.6302083333333	120.296365909311	RGS10
51	Positive Regulation Of Macrophage Activation (GO:0043032)	1/17	0.0310008470344359	0.14620394390194	0	0	34.6302083333333	120.296365909311	MMP8
52	Positive Chemotaxis (GO:0050918)	1/17	0.0310008470344359	0.14620394390194	0	0	34.6302083333333	120.296365909311	GPNMB
53	Muscle Tissue Morphogenesis (GO:0060415)	1/17	0.0310008470344359	0.14620394390194	0	0	34.6302083333333	120.296365909311	MYL11
54	Intracellular Zinc Ion Homeostasis (GO:0006882)	1/17	0.0310008470344359	0.14620394390194	0	0	34.6302083333333	120.296365909311	SLC30A2
55	Nicotinamide Nucleotide Metabolic Process (GO:0046496)	1/17	0.0310008470344359	0.14620394390194	0	0	34.6302083333333	120.296365909311	MDH1
56	Positive Regulation Of Neutrophil Chemotaxis (GO:0090023)	1/18	0.0327950148043916	0.14620394390194	0	0	32.5915032679739	111.380770266494	THBS4
57	Actin Filament Capping (GO:0051693)	1/18	0.0327950148043916	0.14620394390194	0	0	32.5915032679739	111.380770266494	TWF1
58	Adrenergic Receptor Signaling Pathway (GO:0071875)	1/18	0.0327950148043916	0.14620394390194	0	0	32.5915032679739	111.380770266494	ADRA1D
59	Barbed-End Actin Filament Capping (GO:0051016)	1/18	0.0327950148043916	0.14620394390194	0	0	32.5915032679739	111.380770266494	TWF1
60	Regulation Of Cell Cycle G2/M Phase Transition (GO:1902749)	1/18	0.0327950148043916	0.14620394390194	0	0	32.5915032679739	111.380770266494	CDK4
61	Peptide Biosynthetic Process (GO:0043043)	2/158	0.0344808373642949	0.14620394390194	0	0	7.25531135531136	24.431183923342	MRPS18B;MRPL12
62	Negative Regulation Of Leukocyte Cell-Cell Adhesion (GO:1903038)	1/19	0.0345859503542857	0.14620394390194	0	0	30.7793209876543	103.551107784771	GPNMB
63	NADP Metabolic Process (GO:0006739)	1/19	0.0345859503542857	0.14620394390194	0	0	30.7793209876543	103.551107784771	MDH1
64	Regulation Of Neuroinflammatory Response (GO:0150077)	1/19	0.0345859503542857	0.14620394390194	0	0	30.7793209876543	103.551107784771	MMP8
65	Skeletal Muscle Contraction (GO:0003009)	1/19	0.0345859503542857	0.14620394390194	0	0	30.7793209876543	103.551107784771	MYH7
66	Mitochondrial RNA Metabolic Process (GO:0000959)	1/20	0.0363736593292806	0.14620394390194	0	0	29.1578947368421	96.6266509340829	MRPL12
67	Positive Regulation Of Granulocyte Chemotaxis (GO:0071624)	1/21	0.0381581473785357	0.14620394390194	0	0	27.6986111111111	90.4641065780935	THBS4
68	Positive Regulation Of Heart Contraction (GO:0045823)	1/21	0.0381581473785357	0.14620394390194	0	0	27.6986111111111	90.4641065780935	ADRA1D
69	Positive Regulation Of G2/M Transition Of Mitotic Cell Cycle (GO:0010971)	1/21	0.0381581473785357	0.14620394390194	0	0	27.6986111111111	90.4641065780935	CDK4
70	Zinc Ion Transmembrane Transport (GO:0071577)	1/21	0.0381581473785357	0.14620394390194	0	0	27.6986111111111	90.4641065780935	SLC30A2
71	tRNA Aminoacylation (GO:0043039)	1/22	0.0399394201291642	0.14620394390194	0	0	26.3783068783069	84.948474454672	GATC
72	NAD Metabolic Process (GO:0019674)	1/22	0.0399394201291642	0.14620394390194	0	0	26.3783068783069	84.948474454672	MDH1
73	Acetylcholine Receptor Signaling Pathway (GO:0095500)	1/22	0.0399394201291642	0.14620394390194	0	0	26.3783068783069	84.948474454672	RGS10
74	Positive Regulation Of Protein Autophosphorylation (GO:0031954)	1/22	0.0399394201291642	0.14620394390194	0	0	26.3783068783069	84.948474454672	GPNMB
75	Negative Regulation Of Lymphocyte Activation (GO:0051250)	1/23	0.0417174831924768	0.14620394390194	0	0	25.1780303030303	79.986447314411	GPNMB
76	Positive Regulation Of Neutrophil Migration (GO:1902624)	1/23	0.0417174831924768	0.14620394390194	0	0	25.1780303030303	79.986447314411	THBS4
77	Zinc Ion Transport (GO:0006829)	1/23	0.0417174831924768	0.14620394390194	0	0	25.1780303030303	79.986447314411	SLC30A2
78	Negative Regulation Of Actin Filament Polymerization (GO:0030837)	1/23	0.0417174831924768	0.14620394390194	0	0	25.1780303030303	79.986447314411	TWF1
79	Negative Regulation Of Cytokine Production (GO:0001818)	2/178	0.0428020225734422	0.14620394390194	0	0	6.42435064935065	20.244220528975	GPNMB;MMP8
80	Positive Regulation Of ERK1 And ERK2 Cascade (GO:0070374)	2/179	0.0432361666619965	0.14620394390194	0	0	6.38773204196933	20.0643642211077	GPNMB;ADRA1D
81	Positive Regulation Of Cell Cycle G2/M Phase Transition (GO:1902751)	1/24	0.0434923421950775	0.14620394390194	0	0	24.0821256038647	75.5015673111947	CDK4
82	Macromolecule Biosynthetic Process (GO:0009059)	2/183	0.0449893512708672	0.14620394390194	0	0	6.24530386740332	19.3687448434021	MRPS18B;MRPL12
83	Regulation Of Protein Processing (GO:0070613)	1/25	0.0452640027356933	0.14620394390194	0	0	23.0775462962963	71.4306183382445	GAS1
84	Ventricular Cardiac Muscle Tissue Development (GO:0003229)	1/25	0.0452640027356933	0.14620394390194	0	0	23.0775462962963	71.4306183382445	MYH7
85	Response To Zinc Ion (GO:0010043)	1/25	0.0452640027356933	0.14620394390194	0	0	23.0775462962963	71.4306183382445	SLC30A2
86	Regulation Of Neutrophil Chemotaxis (GO:0090022)	1/25	0.0452640027356933	0.14620394390194	0	0	23.0775462962963	71.4306183382445	THBS4
87	Regulation Of Reactive Oxygen Species Biosynthetic Process (GO:1903426)	1/26	0.0470324704132765	0.14620394390194	0	0	22.1533333333333	67.720902512789	MMP8
88	Regulation Of Vasoconstriction (GO:0019229)	1/26	0.0470324704132765	0.14620394390194	0	0	22.1533333333333	67.720902512789	ADRA1D
89	Negative Regulation Of Protein Polymerization (GO:0032272)	1/26	0.0470324704132765	0.14620394390194	0	0	22.1533333333333	67.720902512789	TWF1
90	Synaptic Transmission, Glutamatergic (GO:0035249)	1/27	0.0487977508038485	0.14620394390194	0	0	21.3002136752137	64.3281588341856	GRIA4
91	Positive Regulation Of Nitric Oxide Biosynthetic Process (GO:0045429)	1/27	0.0487977508038485	0.14620394390194	0	0	21.3002136752137	64.3281588341856	MMP8
92	Protein Depolymerization (GO:0051261)	1/28	0.0505598495049576	0.14620394390194	0	0	20.5102880658436	61.2149546027372	TWF1
93	Golgi To Plasma Membrane Protein Transport (GO:0043001)	1/28	0.0505598495049576	0.14620394390194	0	0	20.5102880658436	61.2149546027372	RAB31
94	Positive Regulation Of Nitric Oxide Metabolic Process (GO:1904407)	1/28	0.0505598495049576	0.14620394390194	0	0	20.5102880658436	61.2149546027372	MMP8
95	Negative Regulation Of Cytoskeleton Organization (GO:0051494)	1/28	0.0505598495049576	0.14620394390194	0	0	20.5102880658436	61.2149546027372	TWF1
96	Positive Regulation Of Fibroblast Proliferation (GO:0048146)	1/28	0.0505598495049576	0.14620394390194	0	0	20.5102880658436	61.2149546027372	CDK4
97	Sarcomere Organization (GO:0045214)	1/29	0.0523187720746184	0.14620394390194	0	0	19.7767857142857	58.3494293947446	MYH7
98	Regulation Of Vasculature Development (GO:1901342)	1/30	0.0540745240778647	0.14620394390194	0	0	19.0938697318008	55.7043048730519	GPNMB
99	Homologous Chromosome Pairing At Meiosis (GO:0007129)	1/30	0.0540745240778647	0.14620394390194	0	0	19.0938697318008	55.7043048730519	SYCE1
100	Regulation Of MAPK Cascade (GO:0043408)	2/204	0.0546132584843949	0.14620394390194	0	0	5.59009900990099	16.2530932226249	ADRA1D;MMP8
101	Regulation Of Angiogenesis (GO:0045765)	2/205	0.055088457094632	0.14620394390194	0	0	5.56228008444757	16.124021359529	GPNMB;THBS4
102	Regulation Of Protein Autophosphorylation (GO:0031952)	1/31	0.0558271110621512	0.14620394390194	0	0	18.4564814814815	53.2560973291931	GPNMB
103	Cardiac Muscle Tissue Morphogenesis (GO:0055008)	1/31	0.0558271110621512	0.14620394390194	0	0	18.4564814814815	53.2560973291931	MYH7
104	Regulation Of Macrophage Activation (GO:0043030)	1/31	0.0558271110621512	0.14620394390194	0	0	18.4564814814815	53.2560973291931	MMP8
105	Endodermal Cell Differentiation (GO:0035987)	1/31	0.0558271110621512	0.14620394390194	0	0	18.4564814814815	53.2560973291931	MMP8
106	Gluconeogenesis (GO:0006094)	1/32	0.0575765385764463	0.14620394390194	0	0	17.8602150537634	50.9844862770809	MDH1
107	Purine Ribonucleoside Triphosphate Metabolic Process (GO:0009205)	1/32	0.0575765385764463	0.14620394390194	0	0	17.8602150537634	50.9844862770809	MYH7
108	Negative Regulation Of G1/S Transition Of Mitotic Cell Cycle (GO:2000134)	1/32	0.0575765385764463	0.14620394390194	0	0	17.8602150537634	50.9844862770809	GPNMB
109	Cardiac Muscle Contraction (GO:0060048)	1/33	0.0593228121513804	0.14620394390194	0	0	17.3012152777778	48.8718043349592	MYH7
110	Positive Regulation Of DNA Binding (GO:0043388)	1/33	0.0593228121513804	0.14620394390194	0	0	17.3012152777778	48.8718043349592	MMP8
111	Ventricular Cardiac Muscle Tissue Morphogenesis (GO:0055010)	1/33	0.0593228121513804	0.14620394390194	0	0	17.3012152777778	48.8718043349592	MYH7
112	Regulation Of Lamellipodium Assembly (GO:0010591)	1/33	0.0593228121513804	0.14620394390194	0	0	17.3012152777778	48.8718043349592	TWF1
113	ATP Metabolic Process (GO:0046034)	1/34	0.0610659373084562	0.14620394390194	0	0	16.7760942760943	46.9026221450074	MYH7
114	Negative Regulation Of Mitotic Cell Cycle (GO:0045930)	1/34	0.0610659373084562	0.14620394390194	0	0	16.7760942760943	46.9026221450074	GAS1
115	Purine Nucleotide Metabolic Process (GO:0006163)	1/34	0.0610659373084562	0.14620394390194	0	0	16.7760942760943	46.9026221450074	MDH1
116	Cellular Response To Vascular Endothelial Growth Factor Stimulus (GO:0035924)	1/34	0.0610659373084562	0.14620394390194	0	0	16.7760942760943	46.9026221450074	GAS1
117	Glutamate Receptor Signaling Pathway (GO:0007215)	1/35	0.0628059195635094	0.14620394390194	0	0	16.281862745098	45.0634083866745	GRIA4
118	Hexose Biosynthetic Process (GO:0019319)	1/35	0.0628059195635094	0.14620394390194	0	0	16.281862745098	45.0634083866745	MDH1
119	Regulation Of G2/M Transition Of Mitotic Cell Cycle (GO:0010389)	1/35	0.0628059195635094	0.14620394390194	0	0	16.281862745098	45.0634083866745	CDK4
120	Negative Regulation Of Cell Cycle G1/S Phase Transition (GO:1902807)	1/35	0.0628059195635094	0.14620394390194	0	0	16.281862745098	45.0634083866745	GPNMB
121	Endoderm Formation (GO:0001706)	1/35	0.0628059195635094	0.14620394390194	0	0	16.281862745098	45.0634083866745	MMP8
122	Skeletal Muscle Organ Development (GO:0060538)	1/35	0.0628059195635094	0.14620394390194	0	0	16.281862745098	45.0634083866745	MYL11
123	Regulation Of Trans-Synaptic Signaling (GO:0099177)	1/36	0.0645427644249927	0.146641160773583	0	0	15.815873015873	43.3422495618796	GRIA4
124	Positive Regulation Of Phospholipase C Activity (GO:0010863)	1/36	0.0645427644249927	0.146641160773583	0	0	15.815873015873	43.3422495618796	ADRA1D
125	Negative Regulation Of T Cell Proliferation (GO:0042130)	1/36	0.0645427644249927	0.146641160773583	0	0	15.815873015873	43.3422495618796	GPNMB
126	Muscle Tissue Development (GO:0060537)	1/37	0.0662764773937359	0.149385076030325	0	0	15.3757716049383	41.7286176902208	MYL11
127	Establishment Of Protein Localization To Plasma Membrane (GO:0061951)	1/38	0.0680070639481579	0.150890673134975	0	0	14.9594594594595	40.2131766656101	RAB31
128	Regulation Of Intracellular Transport (GO:0032386)	1/38	0.0680070639481579	0.150890673134975	0	0	14.9594594594595	40.2131766656101	GAS1
129	Negative Regulation Of Lymphocyte Proliferation (GO:0050672)	1/39	0.0697345295743741	0.152343126147094	0	0	14.5650584795322	38.7876199896822	GPNMB
130	Regulation Of Nitric Oxide Biosynthetic Process (GO:0045428)	1/39	0.0697345295743741	0.152343126147094	0	0	14.5650584795322	38.7876199896822	MMP8
131	Negative Regulation Of Mitotic Cell Cycle Phase Transition (GO:1901991)	1/40	0.0714588797420939	0.154918487379807	0	0	14.1908831908832	37.4445341514308	GPNMB
132	Heart Contraction (GO:0060047)	1/41	0.0731801199121131	0.156264316203309	0	0	13.8354166666667	36.1772830500002	MYH7
133	Negative Regulation Of Proteolysis (GO:0045861)	1/41	0.0731801199121131	0.156264316203309	0	0	13.8354166666667	36.1772830500002	GAS1
134	Regulation Of ERK1 And ERK2 Cascade (GO:0070372)	2/244	0.0747142699415154	0.156405180641575	0	0	4.65667060212515	12.0797955175348	GPNMB;ADRA1D
135	Cardiac Ventricle Morphogenesis (GO:0003208)	1/42	0.0748982555185005	0.156405180641575	0	0	13.4972899728997	34.9799098006468	MYH7
136	Skeletal Muscle Tissue Development (GO:0007519)	1/42	0.0748982555185005	0.156405180641575	0	0	13.4972899728997	34.9799098006468	MYL11
137	Extracellular Matrix Disassembly (GO:0022617)	1/44	0.0783252348768028	0.160031415143971	0	0	12.8682170542636	32.7738746980424	MMP8
138	Positive Regulation Of Biosynthetic Process (GO:0009891)	1/44	0.0783252348768028	0.160031415143971	0	0	12.8682170542636	32.7738746980424	MMP8
139	Bone Development (GO:0060348)	1/44	0.0783252348768028	0.160031415143971	0	0	12.8682170542636	32.7738746980424	EPYC
140	Cellular Component Disassembly (GO:0022411)	1/46	0.0817398612231703	0.162336507604058	0	0	12.2950617283951	30.7894595467486	MMP8
141	Regulation Of Fibroblast Proliferation (GO:0048145)	1/46	0.0817398612231703	0.162336507604058	0	0	12.2950617283951	30.7894595467486	CDK4
142	Regulation Of Interleukin-10 Production (GO:0032653)	1/46	0.0817398612231703	0.162336507604058	0	0	12.2950617283951	30.7894595467486	MMP8
143	Myofibril Assembly (GO:0030239)	1/46	0.0817398612231703	0.162336507604058	0	0	12.2950617283951	30.7894595467486	MYH7
144	Golgi To Plasma Membrane Transport (GO:0006893)	1/47	0.0834425555494731	0.164567262333683	0	0	12.0271739130435	29.8706511410185	RAB31
145	Regulation Of DNA Binding (GO:0051101)	1/48	0.0851421778428748	0.165619030872441	0	0	11.7706855791962	28.9962922204978	MMP8
146	Positive Regulation Of Reactive Oxygen Species Metabolic Process (GO:2000379)	1/48	0.0851421778428748	0.165619030872441	0	0	11.7706855791962	28.9962922204978	MMP8
147	Regulation Of Protein Phosphorylation (GO:0001932)	2/265	0.086083613485049	0.166311198841863	0	0	4.2802824551874	10.4971196617175	GPNMB;TWF1
148	Negative Regulation Of T Cell Activation (GO:0050868)	1/49	0.0868387334939798	0.166636488596556	0	0	11.5248842592593	28.1633886890892	GPNMB
149	Dicarboxylic Acid Metabolic Process (GO:0043648)	1/50	0.0885322278902677	0.16747213887144	0	0	11.2891156462585	27.3692036867235	MDH1
150	Ribosome Assembly (GO:0042255)	1/50	0.0885322278902677	0.16747213887144	0	0	11.2891156462585	27.3692036867235	VCX
151	Regulation Of Smoothened Signaling Pathway (GO:0008589)	1/51	0.0902226663638393	0.16747213887144	0	0	11.0627777777778	26.6112308770613	GAS1
152	Receptor Internalization (GO:0031623)	1/51	0.0902226663638393	0.16747213887144	0	0	11.0627777777778	26.6112308770613	RAB31
153	Regulated Exocytosis (GO:0045055)	1/51	0.0902226663638393	0.16747213887144	0	0	11.0627777777778	26.6112308770613	RAB31
154	Cartilage Development (GO:0051216)	1/52	0.0919100543240615	0.168402938245377	0	0	10.8453159041394	25.8871709500296	EPYC
155	Cell Cycle G1/S Phase Transition (GO:0044843)	1/52	0.0919100543240615	0.168402938245377	0	0	10.8453159041394	25.8871709500296	CDK4
156	Positive Regulation Of NIK/NF-kappaB Signaling (GO:1901224)	1/53	0.093594397093596	0.169304514487779	0	0	10.6362179487179	25.1949109533226	MMP8
157	Actin Polymerization Or Depolymerization (GO:0008154)	1/53	0.093594397093596	0.169304514487779	0	0	10.6362179487179	25.1949109533226	TWF1
158	Central Nervous System Development (GO:0007417)	2/283	0.096220605601838	0.172218221230295	0	0	4.00244026436197	9.37015992677497	MARCKS;VCX
159	Positive Regulation Of Cellular Process (GO:0048522)	3/594	0.0964179478014681	0.172218221230295	0	0	2.89220662884443	6.76505326568113	SLC30A2;CDK4;ADRA1D
160	Striated Muscle Contraction (GO:0006941)	1/57	0.100301423014591	0.176929218236918	0	0	9.87450396825397	22.7071663783518	MYH7
161	Regulation Of Transcription Initiation By RNA Polymerase II (GO:0060260)	1/57	0.100301423014591	0.176929218236918	0	0	9.87450396825397	22.7071663783518	CDK4
162	Regulation Of Neuron Death (GO:1901214)	1/58	0.10197061980621	0.178763308796071	0	0	9.70077972709552	22.1475644905286	GPNMB
163	Glucose Metabolic Process (GO:0006006)	1/59	0.103636803334726	0.179659568195935	0	0	9.53304597701149	21.6101069880355	MDH1
164	Gene Expression (GO:0010467)	2/296	0.103747074592019	0.179659568195935	0	0	3.82293488824101	8.66200325860604	MRPS18B;MRPL12
165	protein-DNA Complex Organization (GO:0071824)	1/60	0.10529997887595	0.180151771088975	0	0	9.37099811676083	21.0935738094193	VCX
166	Positive Regulation Of Phagocytosis (GO:0050766)	1/60	0.10529997887595	0.180151771088975	0	0	9.37099811676083	21.0935738094193	RAB31
167	Regulation Of T Cell Activation (GO:0050863)	1/62	0.108617327139796	0.184714496453306	0	0	9.06284153005464	20.1188224488313	GPNMB
168	G1/S Transition Of Mitotic Cell Cycle (GO:0000082)	1/63	0.110271510372827	0.185308336957886	0	0	8.91621863799283	19.6585651465583	CDK4
169	Positive Regulation Of Mitotic Cell Cycle Phase Transition (GO:1901992)	1/63	0.110271510372827	0.185308336957886	0	0	8.91621863799283	19.6585651465583	CDK4
170	Response To Metal Ion (GO:0010038)	1/64	0.111922706699572	0.185883325746657	0	0	8.77425044091711	19.2151413655998	SLC30A2
171	Negative Regulation Of Cell Death (GO:0060548)	1/64	0.111922706699572	0.185883325746657	0	0	8.77425044091711	19.2151413655998	GPNMB
172	Regulation Of Actin Filament Polymerization (GO:0030833)	1/70	0.121767452330167	0.201057886405625	0	0	8.00885668276973	16.8637864581478	TWF1
173	Negative Regulation Of Supramolecular Fiber Organization (GO:1902904)	1/71	0.123397886540397	0.202572253048975	0	0	7.89404761904762	16.5170418145459	TWF1
174	Negative Regulation Of Gene Expression (GO:0010629)	2/336	0.127853449431763	0.207723877393941	0	0	3.35825491873396	6.90749580060116	GPNMB;MMP8
175	Regulation Of Plasma Membrane Bounded Cell Projection Assembly (GO:0120032)	1/75	0.129890222808885	0.207723877393941	0	0	7.46584084084084	15.2382711034429	TWF1
176	Positive Regulation Of Interleukin-6 Production (GO:0032755)	1/76	0.131505982552428	0.207723877393941	0	0	7.36592592592593	14.9432755353715	MMP8
177	Positive Regulation Of JNK Cascade (GO:0046330)	1/77	0.133118822836962	0.207723877393941	0	0	7.26864035087719	14.6573088125108	MMP8
178	Actomyosin Structure Organization (GO:0031032)	1/77	0.133118822836962	0.207723877393941	0	0	7.26864035087719	14.6573088125108	MYH7
179	Regulation Of T Cell Proliferation (GO:0042129)	1/77	0.133118822836962	0.207723877393941	0	0	7.26864035087719	14.6573088125108	GPNMB
180	Positive Regulation Of Synaptic Transmission (GO:0050806)	1/77	0.133118822836962	0.207723877393941	0	0	7.26864035087719	14.6573088125108	ADRA1D
181	Negative Regulation Of Blood Vessel Morphogenesis (GO:2000181)	1/77	0.133118822836962	0.207723877393941	0	0	7.26864035087719	14.6573088125108	THBS4
182	Positive Regulation Of Endothelial Cell Proliferation (GO:0001938)	1/77	0.133118822836962	0.207723877393941	0	0	7.26864035087719	14.6573088125108	THBS4
183	Positive Regulation Of Tumor Necrosis Factor Production (GO:0032760)	1/78	0.134728748792227	0.209087238562801	0	0	7.17388167388167	14.3799869179912	MMP8
184	Response To Insulin (GO:0032868)	1/79	0.136335765560634	0.210431290321848	0	0	7.08155270655271	14.1109467427535	RAB31
185	Positive Regulation Of Tumor Necrosis Factor Superfamily Cytokine Production (GO:1903557)	1/82	0.141139411727835	0.216668069895704	0	0	6.81824417009602	13.3501707770118	MMP8
186	Phospholipase C-activating G Protein-Coupled Receptor Signaling Pathway (GO:0007200)	1/83	0.142734842714679	0.216773771823362	0	0	6.73475609756098	13.1109983424583	ADRA1D
187	Regulation Of NIK/NF-kappaB Signaling (GO:1901222)	1/83	0.142734842714679	0.216773771823362	0	0	6.73475609756098	13.1109983424583	MMP8
188	Purine Ribonucleotide Metabolic Process (GO:0009150)	1/84	0.144327389961429	0.21802648270769	0	0	6.65327978580991	12.8785608599758	MYH7
189	Negative Regulation Of Cell Cycle (GO:0045786)	1/85	0.145917058558831	0.218182783355554	0	0	6.57374338624339	12.6525950625127	GAS1
190	Exocytosis (GO:0006887)	1/86	0.147503853536149	0.218182783355554	0	0	6.49607843137255	12.4328508621548	RAB31
191	Regulation Of Mitotic Cell Cycle Phase Transition (GO:1901990)	1/86	0.147503853536149	0.218182783355554	0	0	6.49607843137255	12.4328508621548	CDK4
192	Negative Regulation Of Angiogenesis (GO:0016525)	1/86	0.147503853536149	0.218182783355554	0	0	6.49607843137255	12.4328508621548	THBS4
193	Negative Regulation Of Neuron Death (GO:1901215)	1/88	0.150668842885917	0.220660759174234	0	0	6.34610472541507	12.011088021306	GPNMB
194	Cellular Response To Peptide Hormone Stimulus (GO:0071375)	1/89	0.152247047311575	0.220660759174234	0	0	6.27367424242424	11.8086281500964	RAB31
195	Regulation Of Vesicle-Mediated Transport (GO:0060627)	1/89	0.152247047311575	0.220660759174234	0	0	6.27367424242424	11.8086281500964	GAS1
196	Positive Regulation Of Protein Phosphorylation (GO:0001934)	2/377	0.153795146371125	0.220660759174234	0	0	2.9848380952381	5.58801622731006	GPNMB;THBS4
197	Regulation Of Peptidyl-Tyrosine Phosphorylation (GO:0050730)	1/90	0.153822398290269	0.220660759174234	0	0	6.20287141073658	11.6115060758917	THBS4
198	Negative Regulation Of Cell Population Proliferation (GO:0008285)	2/379	0.155087142047956	0.220660759174234	0	0	2.96870026525199	5.53296889226521	GPNMB;ADRA1D
199	Positive Regulation Of Binding (GO:0051099)	1/91	0.155394900826925	0.220660759174234	0	0	6.13364197530864	11.4195266412996	MMP8
200	Regulation Of Actin Cytoskeleton Organization (GO:0032956)	1/91	0.155394900826925	0.220660759174234	0	0	6.13364197530864	11.4195266412996	TWF1
201	Positive Regulation Of Neuron Projection Development (GO:0010976)	1/92	0.156964559916942	0.221780771225929	0	0	6.06593406593407	11.2325038256584	TWF1
202	Regulation Of Endothelial Cell Proliferation (GO:0001936)	1/93	0.158531380577632	0.222885703386373	0	0	5.99969806763285	11.0502602234104	THBS4
203	Regulation Of Cell Population Proliferation (GO:0042127)	3/766	0.167669399769277	0.233705516025431	0	0	2.22033767635495	3.96499264435509	GPNMB;CDK4;ADRA1D
204	Cellular Response To Insulin Stimulus (GO:0032869)	1/99	0.167872976299958	0.233705516025431	0	0	5.63066893424036	10.0481971778967	RAB31
205	Positive Regulation Of Inflammatory Response (GO:0050729)	1/104	0.175580492342194	0.242996489699629	0	0	5.35598705501618	9.31758409670882	MMP8
206	Lysosomal Transport (GO:0007041)	1/105	0.177113638619096	0.242996489699629	0	0	5.30422008547009	9.18141256437891	SLC30A2
207	Positive Regulation Of Stress-Activated MAPK Cascade (GO:0032874)	1/105	0.177113638619096	0.242996489699629	0	0	5.30422008547009	9.18141256437891	MMP8
208	Regulation Of G1/S Transition Of Mitotic Cell Cycle (GO:2000045)	1/106	0.178644010656441	0.243917783780909	0	0	5.25343915343915	9.04831461947511	GPNMB
209	Extracellular Structure Organization (GO:0043062)	1/109	0.183218530198411	0.247479012067836	0	0	5.10673868312757	8.66652204615944	MMP8
210	External Encapsulating Structure Organization (GO:0045229)	1/110	0.184737854078807	0.247479012067836	0	0	5.05963302752294	8.54479661722006	MMP8
211	Regulation Of JNK Cascade (GO:0046328)	1/110	0.184737854078807	0.247479012067836	0	0	5.05963302752294	8.54479661722006	MMP8
212	Adenylate Cyclase-Activating G Protein-Coupled Receptor Signaling Pathway (GO:0007189)	1/110	0.184737854078807	0.247479012067836	0	0	5.05963302752294	8.54479661722006	ADRA1D
213	Mitotic Cell Cycle Phase Transition (GO:0044772)	1/111	0.186254428043214	0.248339237390952	0	0	5.01338383838384	8.42570167257038	CDK4
214	Regulation Of Interleukin-6 Production (GO:0032675)	1/114	0.190787698908163	0.252017239487992	0	0	4.8795476892822	8.08342939148816	MMP8
215	Response To Endoplasmic Reticulum Stress (GO:0034976)	1/114	0.190787698908163	0.252017239487992	0	0	4.8795476892822	8.08342939148816	THBS4
216	Positive Regulation Of Cell Projection Organization (GO:0031346)	1/118	0.196793854023915	0.258747474735148	0	0	4.71177587844254	7.65945591532286	TWF1
217	Receptor-Mediated Endocytosis (GO:0006898)	1/122	0.202756626252128	0.264859925675823	0	0	4.55509641873278	7.26879012070389	RAB31
218	Modulation Of Chemical Synaptic Transmission (GO:0050804)	1/123	0.204240576489455	0.264859925675823	0	0	4.51753187613843	7.1759037013275	GRIA4
219	Positive Regulation Of Epithelial Cell Proliferation (GO:0050679)	1/123	0.204240576489455	0.264859925675823	0	0	4.51753187613843	7.1759037013275	THBS4
220	Regulation Of Mitotic Cell Cycle (GO:0007346)	1/125	0.207200418782856	0.26747690424696	0	0	4.44422043010753	6.99550848579359	GAS1
221	Regulation Of Tumor Necrosis Factor Production (GO:0032680)	1/127	0.210149548336781	0.268839962737143	0	0	4.37323633156966	6.82196820750072	MMP8
222	Regulation Of Anatomical Structure Morphogenesis (GO:0022603)	1/127	0.210149548336781	0.268839962737143	0	0	4.37323633156966	6.82196820750072	GPNMB
223	Positive Regulation Of Peptidyl-Tyrosine Phosphorylation (GO:0050731)	1/130	0.214553238772085	0.273242689736647	0	0	4.270887166236	6.57373830240794	THBS4
224	Non-Membrane-Bounded Organelle Assembly (GO:0140694)	1/135	0.221839691427557	0.281261037345652	0	0	4.11048922056385	6.18957577258348	VCX
225	Positive Regulation Of Cell Population Proliferation (GO:0008284)	2/483	0.224613792624964	0.283512520468844	0	0	2.31446391446391	3.45635752317961	CDK4;ADRA1D
226	Cellular Response To Growth Factor Stimulus (GO:0071363)	1/155	0.250333405286878	0.313192454191513	0	0	3.57305194805195	4.9485398445291	GAS1
227	Ribosome Biogenesis (GO:0042254)	1/155	0.250333405286878	0.313192454191513	0	0	3.57305194805195	4.9485398445291	VCX
228	Positive Regulation Of Intracellular Signal Transduction (GO:1902533)	2/525	0.25348244523173	0.315741291428997	0	0	2.12400983337886	2.91512003956462	ADRA1D;MMP8
229	Regulation Of Macromolecule Metabolic Process (GO:0060255)	1/162	0.260064306855204	0.32182161827835	0	0	3.41649413388544	4.601424305313	CDK4
230	Adenylate Cyclase-Modulating G Protein-Coupled Receptor Signaling Pathway (GO:0007188)	1/163	0.26144436432513	0.32182161827835	0	0	3.39523319615912	4.55482000338841	ADRA1D
231	Negative Regulation Of Cellular Process (GO:0048523)	2/537	0.261763358529222	0.32182161827835	0	0	2.0750867823765	2.7812686854658	GPNMB;ADRA1D
232	Regulation Of Cytokine Production (GO:0001817)	1/167	0.26693959324503	0.326770881386158	0	0	3.31275100401606	4.37525920309971	GPNMB
233	Brain Development (GO:0007420)	1/169	0.269672268815031	0.328699246109309	0	0	3.2729828042328	4.28940066378575	VCX
234	Heart Development (GO:0007507)	1/171	0.272395031891726	0.330599098535257	0	0	3.23415032679739	4.20601878445875	MYH7
235	Positive Regulation Of Cellular Biosynthetic Process (GO:0031328)	1/174	0.276460667098219	0.332689955321586	0	0	3.17758509955042	4.08537896717411	MMP8
236	Regulation Of Neuron Projection Development (GO:0010975)	1/174	0.276460667098219	0.332689955321586	0	0	3.17758509955042	4.08537896717411	TWF1
237	Positive Regulation Of Hydrolase Activity (GO:0051345)	1/176	0.279158801740364	0.333113864261611	0	0	3.14095238095238	4.00777507225306	RGS10
238	Extracellular Matrix Organization (GO:0030198)	1/176	0.279158801740364	0.333113864261611	0	0	3.14095238095238	4.00777507225306	MMP8
239	Negative Regulation Of Macromolecule Metabolic Process (GO:0010605)	1/186	0.292503304738926	0.347577148727426	0	0	2.96966966966967	3.6505534946984	MMP8
240	Intracellular Monoatomic Cation Homeostasis (GO:0030003)	1/190	0.297773532988549	0.352365347369783	0	0	2.90623162845385	3.52067304167275	SLC30A2
241	Regulation Of Signal Transduction (GO:0009966)	1/193	0.30170111724704	0.355531607046305	0	0	2.86038773148148	3.42765533458422	GAS1
242	Regulation Of Programmed Cell Death (GO:0043067)	1/195	0.304307623797834	0.357121343630516	0	0	2.83061282932417	3.36762585075763	GAS1
243	DNA-templated Transcription (GO:0006351)	1/199	0.30949226867898	0.361711128826462	0	0	2.77286756453423	3.25208054640976	MRPL12
244	Regulation Of GTPase Activity (GO:0043087)	1/214	0.32860195375333	0.382471126499778	0	0	2.57563901930099	2.86644959862161	RGS10
245	Positive Regulation Of Cell Motility (GO:2000147)	1/221	0.337342749604488	0.391042207704795	0	0	2.49280303030303	2.7088188819679	GPNMB
246	Positive Regulation Of Protein Modification Process (GO:0031401)	1/225	0.342287673980851	0.395161379717731	0	0	2.44779265873016	2.62428767273353	GPNMB
247	Apoptotic Process (GO:0006915)	1/228	0.34597278717033	0.397188549781571	0	0	2.41507586882036	2.56334983050479	ADRA1D
248	Regulation Of Gene Expression (GO:0010468)	3/1127	0.346912586880616	0.397188549781571	0	0	1.47888319028679	1.56566766699586	ACTA1;CDK4;MMP8
249	Negative Regulation Of Multicellular Organismal Process (GO:0051241)	1/231	0.349637807906313	0.397188549781571	0	0	2.38321256038647	2.50441678093383	GPNMB
250	Positive Regulation Of Phosphorylation (GO:0042327)	1/231	0.349637807906313	0.397188549781571	0	0	2.38321256038647	2.50441678093383	GPNMB
251	Positive Regulation Of GTPase Activity (GO:0043547)	1/234	0.353282842737785	0.399730387798928	0	0	2.35216976633286	2.44740039048626	RGS10
252	Regulation Of Inflammatory Response (GO:0050727)	1/240	0.360513377879652	0.406292854435798	0	0	2.29242212924221	2.33878914914056	MMP8
253	Cellular Component Assembly (GO:0022607)	1/260	0.384051584731417	0.431109288789417	0	0	2.11325611325611	2.0223404544313	SYCE1
254	Chromatin Organization (GO:0006325)	1/268	0.393228926070584	0.439673287417504	0	0	2.04910528506034	1.91255972750761	VCX
255	Positive Regulation Of Cell Migration (GO:0030335)	1/272	0.397767567648128	0.44252642224401	0	0	2.01845018450184	1.86078388380692	GPNMB
256	Chemical Synaptic Transmission (GO:0007268)	1/273	0.398897056670657	0.44252642224401	0	0	2.0109272875817	1.84814654182483	GRIA4
257	Positive Regulation Of DNA-templated Transcription (GO:0045893)	3/1243	0.406408948984601	0.448961148421819	0	0	1.33228178368121	1.1995803399975	SHOX;MYBL2;MRPL12
258	Monoatomic Cation Transmembrane Transport (GO:0098655)	1/281	0.407859071453625	0.448961148421819	0	0	1.95267857142857	1.75122770863031	SLC30A2
259	Inorganic Cation Transmembrane Transport (GO:0098662)	1/284	0.41118619704045	0.450875984399566	0	0	1.93168433451119	1.71670550998548	SLC30A2
260	Regulation Of Cell Cycle (GO:0051726)	1/298	0.426473801870243	0.465840614350573	0	0	1.83931911709689	1.56747573386367	CDK4
261	Protein Transport (GO:0015031)	1/313	0.442424775074382	0.481412398931511	0	0	1.74955484330484	1.42673543189957	RAB31
262	Supramolecular Fiber Organization (GO:0097435)	1/316	0.445562765262465	0.482976432574581	0	0	1.7326278659612	1.40068608966098	MARCKS
263	Positive Regulation Of Cytokine Production (GO:0001819)	1/320	0.449720034607024	0.485629238891235	0	0	1.71055381400209	1.36695492950638	MMP8
264	Intracellular Protein Transport (GO:0006886)	1/325	0.454873986992461	0.489334137522192	0	0	1.68372770919067	1.32633099453159	RAB31
265	Proteolysis (GO:0006508)	1/330	0.459980959827034	0.492960726758029	0	0	1.65771698750422	1.28733358275035	MMP8
266	Protein Localization (GO:0008104)	1/351	0.480926562506389	0.513470465232385	0	0	1.5565873015873	1.13948525356041	RAB31
267	Protein Modification By Small Protein Conjugation (GO:0032446)	1/364	0.493494471253276	0.522956827746009	0	0	1.49984695439241	1.05925734747389	TRIM63
268	Positive Regulation Of Macromolecule Metabolic Process (GO:0010604)	1/364	0.493494471253276	0.522956827746009	0	0	1.49984695439241	1.05925734747389	MMP8
269	Positive Regulation Of Multicellular Organismal Process (GO:0051240)	1/387	0.515008507394522	0.543726453903511	0	0	1.40882268278641	0.934855086959132	ADRA1D
270	Positive Regulation Of Transcription By RNA Polymerase II (GO:0045944)	2/938	0.523242829741426	0.550246292657449	0	0	1.16159951159951	0.752379179485096	SHOX;MYBL2
271	Regulation Of Transcription By RNA Polymerase II (GO:0006357)	4/2028	0.525058962359749	0.550246292657449	0	0	1.07432027787759	0.692125159564096	CDK4;SHOX;MAGEB2;MYBL2
272	Organelle Organization (GO:0006996)	1/418	0.542603885488637	0.566542292201371	0	0	1.30202504662936	0.796026497622283	RAB31
273	Phosphorylation (GO:0016310)	1/429	0.552023637866338	0.572365665144704	0	0	1.26784787123572	0.753310084157846	CDK4
274	Nervous System Development (GO:0007399)	1/433	0.555401983321505	0.572365665144704	0	0	1.25585133744856	0.738519872254583	MARCKS
275	Protein Ubiquitination (GO:0016567)	1/434	0.556242688661754	0.572365665144704	0	0	1.25288683602771	0.734881512332712	TRIM63
276	Regulation Of Cell Migration (GO:0030334)	1/434	0.556242688661754	0.572365665144704	0	0	1.25288683602771	0.734881512332712	GPNMB
277	Positive Regulation Of Gene Expression (GO:0010628)	1/480	0.593287028868277	0.608279841872168	0	0	1.12990025516122	0.589894900083218	MMP8
278	Protein Phosphorylation (GO:0006468)	1/500	0.608438137736289	0.621569896104698	0	0	1.08350033400134	0.538348014158315	CDK4
279	Positive Regulation Of Nucleic Acid-Templated Transcription (GO:1903508)	1/557	0.64866808266495	0.660292958698372	0	0	0.969574340527578	0.41966485836686	MRPL12
280	Regulation Of Apoptotic Process (GO:0042981)	1/705	0.735259946112747	0.745763659628643	0	0	0.759903724747475	0.233694084685605	GAS1
281	Protein Modification Process (GO:0036211)	1/711	0.73829174137297	0.746173859608269	0	0	0.753247261345853	0.228547435997578	CDK4
282	Negative Regulation Of Transcription By RNA Polymerase II (GO:0000122)	1/763	0.763190307152605	0.768603004366453	0	0	0.699948964712744	0.189159709263193	MAGEB2
283	Negative Regulation Of DNA-templated Transcription (GO:0045892)	1/1025	0.857492479864051	0.860522488626821	0	0	0.513753255208333	0.0789858998342427	MAGEB2
284	Regulation Of DNA-templated Transcription (GO:0006355)	2/1922	0.882837975488887	0.882837975488887	0	0	0.536994047619048	0.0669167552408023	SHOX;MRPL12
