## Supplements for "Analysis of publicly available transcriptomic data to identify key genes and pathways associated with osteosarcoma metastasis": venn_OSA mets vs primary tumor_upregulated genes.txt

Names	total	elements
GSE14359 GSE220538 GSE87624	38	ABCA3
		CEACAM6
		ANXA3
		ATP11A
		LAMP3
		MUC1
		ACADL
		CPB2
		S100A14
		KRT8
		SFTPD
		AGER
		GPRC5A
		CLIC5
		HPGD
		C7
		LRRC36
		CACNA2D2
		AQP3
		ERBB3
		CDH1
		SPOCK2
		CTSE
		TACSTD2
		SFTPB
		FBP1
		TSPAN1
		SFTPC
		PGC
		SCNN1A
		SLC34A2
		PRSS8
		C4BPA
		C1orf116
		CLDN18
		FXYD3
		MISP
		HOPX
GSE220538 GSE87624	74	RTKN2
		HPN
		GGT3P
		EHF
		PEBP4
		SLC6A4
		NWD1
		VEPH1
		CFAP57
		LLGL2
		KL
		ELF3
		CFAP221
		LOC102724788
		SNX25
		LRRK2
		PIGR
		ATP13A4
		IL1RL1
		LIPH
		MCEMP1
		GRHL2
		LOC101928236
		SULT1A2
		TJP3
		VWA2
		RSPH1
		ARHGEF26
		UPK3B
		CFAP43
		FAM83E
		SDR16C5
		LRRN4
		GRB14
		MUC4
		SLC6A14
		TMPRSS2
		SFTPA1
		ZNF165
		CACNA1D
		SGPP2
		NEK5
		CAPN13
		OCLN
		COL4A4
		GPRC5D
		SFTA3
		TTC39A
		SLC1A1
		NAPSA
		PRODH
		TMC5
		C16orf89
		COL6A5
		LOC102724197
		C19orf33
		PKHD1L1
		INMT
		KRT7
		KRT19
		MYZAP
		SFTPA2
		SHANK2
		ACOXL
		MSLN
		PATJ
		SEC14L4
		VEGFD
		RORC
		VSIG2
		CGN
		DNAH5
		MAL2
		SLC44A4
GSE14359 GSE87624	13	IER2
		CLDN4
		TSPAN13
		PDZK1IP1
		CCNL1
		SCGB1A1
		CXCL2
		PLLP
		LSR
		GPC3
		GPX3
		SPINT2
		HSD17B6
GSE14359 GSE220538	69	EDN1
		CAPN3
		KCNK3
		FRY
		A2M
		HIGD1B
		MAOA
		GATA6
		ALDH2
		TNFSF10
		TSPAN8
		PPP2R5A
		SPTBN1
		GSAP
		MYO5C
		PTPRB
		AQP4
		NEBL
		SERPINA1
		CLDN7
		KLF6
		ZFP36
		LMOD1
		ZBTB16
		ELN
		KIT
		EDNRB
		STAT3
		MYH11
		NPR3
		RGCC
		HMBOX1
		TNS1
		RAB25
		MALL
		NKX2-1
		LAMA3
		FOXO1
		LRRFIP1
		CMAHP
		ADGRF5
		NR3C2
		ATP2C2
		TSPAN12
		MYRF
		PDLIM1
		ARHGAP29
		CD52
		ARAP2
		LTF
		SYNE1
		KRT18
		CFTR
		TFPI
		FMO2
		AKAP13
		LYZ
		FAM107A
		TJP2
		CAV2
		PIP5K1B
		EPAS1
		CYB5A
		MLPH
		LPCAT1
		CYP4B1
		ABLIM1
		AGR2
		ITPR3
GSE87624	224	LOC105374925
		TMEM139
		RDH10
		IGHV3-7
		AATK
		SLC15A2
		AK7
		LOC107986874
		SFTA2
		IRX5
		DDX19B
		IGKV3-20
		LINC03007
		MT1JP
		TMEM266
		CCN4
		C10orf67
		LOC112268104
		CST7
		LINC03040
		FOXJ1
		ACOXL-AS1
		GRB7
		IGHV3-15
		PAK6
		LOC107985251
		LOC102724638
		KLRG2
		RNFT1-DT
		IGFALS
		CLDN2
		IGLJ1
		ECRG4
		TMEM125
		LINC01936
		CITED1
		ECEL1
		CACNA1B
		AKNAD1
		INPP5J
		PRRT4
		DLL1
		ENHO
		IGKV3-11
		ARHGEF38
		COLCA1
		PTGER1
		GFI1
		SYTL1
		USP54
		LEFTY1
		FAAH
		TM7SF2
		WNT3A
		CDHR1
		SOWAHB
		PRSS46P
		MFSD4A
		IGHD
		TMEM238
		C2CD4C
		BEX2
		NTF4
		CCDC169-SOHLH2
		CHIAP2
		IGHV4-39
		MAGIX
		IGHV3-30
		TMPRSS13
		STX11
		LOC102724823
		NUDT14
		PYHIN1
		IGHA2
		PRR15L
		RS1
		NALF2
		CRYBG2
		PASD1
		LMNTD2-AS1
		ZNF750
		RHOV
		GPRIN2
		LOC105376689
		C10orf95
		TRIB1
		ZNF536
		TEKT2
		FGFR4
		SLC16A11
		SLC6A16
		LOC105371129
		PRSS43P
		LOC101928047
		LOC105374167
		LINC00908
		PCSK9
		BNIPL
		IL12A
		GFRA2
		RAB17
		IGKV2D-29
		GADD45B
		LINC01140
		LOC101927268
		SYN2
		IGLV1-51
		XCL1
		DNAJB13
		ZBTB42
		HES2
		PRDM11
		MCCC1
		HAS3
		TMEM45B
		NKAIN1
		IGHV5-51
		MIR9898
		CFAP276
		LOC107986578
		ZDHHC15
		IRX6
		PLCH1
		LONRF3
		MAP3K21
		FAM83B
		LOC102724749
		PFKFB2
		CES3
		PLCB4
		KCNH8
		ICAM4
		PLA2G1B
		GRID2IP
		LOC105371277
		SERPINI1
		ZNF23
		CLDN3
		PACSIN1
		IZUMO1
		DENND1B
		ZNF876P
		COLEC10
		HPN-AS1
		LOC105378150
		PRSS50
		SOHLH2
		TMEM190
		KCNG3
		SLC22A31
		ICA1-AS1
		CCDC17
		OPRD1
		DBNDD1
		WNT11
		FMO5
		PAQR5
		PDE7A
		HERC2P9
		MACC1
		LINC00930
		ALKAL2
		EP300-AS1
		LMNTD2
		PROM1
		ADH1A
		CSPG5
		NPPC
		PLAAT1
		LOC102723635
		LGI3
		ESRP1
		SEC14L6
		SLC13A5
		MAL2-AS1
		C9orf24
		SMIM5
		LOXL4
		KLF15
		PCDHA1
		SMPDL3B
		AP1M2
		NCMAP
		MAPK15
		GABRA5
		CFAP65
		LOC105369161
		HOOK1
		NEXMIF
		BCRP3
		TMIE
		CITED4
		ZKSCAN3
		RIMKLA
		TIGD3
		LINC02608
		LOC105376845
		MT1A
		ELF3-AS1
		FCSK
		DCC
		LOC105369782
		MIR30DHG
		HSDL2
		EPHA10
		SULT2B1
		ESPN
		LINC02990
		CISH
		TNR
		USP44
		CDKAL1
		LANCL1-AS1
		EHHADH
		ATG14
		MDH1B
		PARD6B
		LOC107986058
		LOC105376959
		JCHAIN
		LINC02940
		TINCR
		FAM216B
		BICDL2
GSE220538	560	PLCE1
		GAPDHS
		LOC541473
		TACC2
		ABCC6
		IGLV3-21
		MGAM2
		KMT2E
		TECTA
		EPB41L4B
		STARD4-AS1
		POLR1C
		TC2N
		CA13
		PON3
		SNORD116-25
		KCNAB3
		SYCP3
		RAB3IP
		MET
		NOSTRIN
		SSH2
		IFT122P3
		LRRC37A4P
		NR4A2
		MFSD6
		SUSD2
		TEAD1
		MNS1
		RHOT1
		PRH1-PRR4
		PRSS48
		TCIM
		DIAPH2
		LIMS2
		ACSM3
		TEK
		SCARNA9
		CD55
		ACAT1
		CCL3-AS1
		PHKA2
		TBX5
		SPDYE7P
		RAPGEF6
		DPRXP4
		STARD5
		PHF3
		CFAP61
		CAMSAP3
		RNF138P1
		CFAP157
		MYO6
		ZNF280C
		SNX29P1
		MUC16
		SLC25A32
		PSMG4
		AMY1B
		RFXAP
		SPDYE17
		C3
		ORM1
		ATP2C2-AS1
		GPC1-AS1
		ULK4
		RASAL1
		TIPARP
		DNAH6
		CARMIL1
		MYO5B
		FAM76B
		LOC101927516
		NAALADL1
		NKRF
		CENPH
		CDS1
		TNXB
		PPP1R9A
		SLC12A6
		PAG1
		NPR1
		DNAH11
		DHFR2
		SLC9C1
		DNAH12
		GPCPD1
		RSPH4A
		SPDYE10
		NPIPB8
		BORCS8-MEF2B
		EFHC1
		LOC105377310
		SLC17A3
		POMT1
		FGD4
		NAA80
		COIL
		UNC13B
		ARGFXP2
		ZNF552
		ITPRID1
		PTRH1
		ITGA1
		STX19
		GRAPL-AS1
		PLEKHG2
		UBN2
		MYNN
		LOC107984406
		CLEC3B
		NPIPA7
		COL4A3
		PPIG
		KRT7-AS
		SLAIN1
		AGTPBP1
		ATP2C1
		SEPTIN7P2
		RASEF
		LINC01145
		SLC12A2
		ZNF540
		DNAAF1
		IL17RE
		CTAGE7P
		GANC
		LOC105379250
		MIR6809
		PHACTR1
		ZNF672
		LINC02912
		NEK7
		CCDC81
		F11
		SCN1A
		SNORA58B
		ZNF92
		HID1
		ZC3H6
		ERN2
		PRH2
		CDC37L1
		RALGPS1
		UPP2
		ZDHHC11B
		ZNF816-ZNF321P
		SLC46A2
		CYP3A5
		RALGAPA2
		A2M-AS1
		PLA1A
		SEC63
		AP4B1
		TAS2R19
		MUC5B
		MUC12
		RP1
		ACKR4
		MUC2
		SPDYE13
		MEIS1
		P2RX5
		RSRP1
		GGTLC3
		CYP2B7P
		KCND3
		RIF1
		SNORD11
		ITGB6
		KRT87P
		CDC42BPG
		CSPP1
		ZNF586
		DUOXA1
		LOC100101148
		NFKBIZ
		COX20
		LOC105375724
		UBXN10
		MUC5B-AS1
		TSSK3
		SNORA51
		BEND7
		BTNL3
		LENG9
		FAM81B
		LGALS4
		GFM1
		PLEKHA7
		IRAK3
		ATXN3
		ATXN7
		MUCL3
		CYP2C9
		ESRP2
		SNORD5
		SC5D
		DNAJC25
		FAM72D
		TOGARAM2
		PSIP1
		CTH
		PCDH15
		PGM5P2
		CYP4F12
		ERCC8
		WDR49
		LOC112268155
		SNORD44
		AGFG2
		DPY19L1P1
		SNORD81
		USP45
		ZNF681
		CCT6B
		SPINT4
		MS4A15
		ZNF514
		CDHR3
		TJP1
		ZNF551
		LCA5
		LENG8
		CD46
		LOC112268422
		ZNF354A
		C1orf87
		HIPK3
		ERICH3
		PLEKHH2
		LOC101930307
		ZNF780B
		CDKL2
		CAVIN2
		VPS13A
		CYP4A11
		SCEL
		PELI1
		SPDYE15
		NTRK3
		AGBL1
		OMA1
		FAM247D
		VWA3A
		RSPH10B2
		SPDYE8
		MAGI1
		IQCB1
		RPL23AP64
		TCAIM
		SERPIND1
		FREM2
		PRB3
		CCDC28A
		KRT81
		PIAS1
		GLTPD2
		ZNF611
		GRAMD2A
		MIR1206
		PDCD10
		EIF2AK3
		ZNF761
		SPACA5B
		FBXO15
		SEMA6A
		DPH3P1
		EPCAM
		CFAP74
		CXCL17
		SMURF2
		TMEM14EP
		ANGPT2
		ZNF33B
		DUOX1
		ADGRG6
		TBC1D3I
		ACE
		ACSM6
		CAPN8
		NPIPB9
		PNISR
		ROCK1
		CCDC102B
		ZNF577
		TBC1D3F
		SNHG3
		CILK1
		TALAM1
		RGPD4
		ARMC3
		VEZF1
		SPDYE11
		MTRNR2L9
		EPPK1
		SPACA5
		MMP28
		TAS2R31
		FLT1
		ADGB
		MYH14
		LOC100996506
		AGBL3
		NT5C3A
		AMY1C
		MIR650
		SH2D3A
		KIAA0408
		AMY1A
		PNRC2
		ALG10B
		SNX29P2
		KCNJ1
		NFASC
		GPR21
		BBS9
		SRSF7
		BTNL8
		RIPOR1
		BCL2L11
		ZNF619
		C6orf163
		SH3TC2
		MAP2K5
		CA4
		PRPH2
		ANKRD19P
		NOD1
		NBDY
		AKAP1
		ATOSA
		ADHFE1
		SCARNA9L
		SNORD110
		PIGA
		LOC102724624
		COL28A1
		MUC6
		PTPRQ
		AXIN2
		CYP4Z1
		IL3RA
		EXPH5
		EFHB
		CFAP54
		JMY
		NPIPB2
		WNT2
		TRIM52
		LOC105372282
		TMPRSS3
		CLEC7A
		SOGA3
		ZNF69
		FKSG29
		SERPINB6
		COX18
		CFAP53
		PTPRK-AS1
		ZNF211
		ZNF449
		SMG1P3
		SMC1B
		SECISBP2L
		TMEM43
		GBP1P1
		DNAI7
		AZGP1
		PEX3
		ANKRD20A21P
		LOC100129540
		NPIPA8
		KLF5
		C1QTNF3-AMACR
		CYP4Z2P
		ATP8A1
		MICALCL
		CALCRL
		ESCO1
		DNAH9
		CHORDC1P4
		CRBN
		AFDN
		PLA2G4F
		LRP2
		FAM184A
		VWA7
		SNORD116-24
		CASZ1
		ANKRD29
		TRPC6
		BCAS1
		SNRK
		RYR2
		FAM72A
		HOXA4
		ZBBX
		SLC26A9
		SLFN13
		SLC26A2
		EDEM1
		LOC107985355
		ARHGAP5
		ZNF160
		WFDC2
		DNAH10
		ZNF273
		LOC100131635
		CACNB2
		GOLGA2P10
		SNORD21
		SNORA64
		SNORD116-18
		RAB11FIP1
		MECOM
		SLITRK2
		CATSPERB
		SCN7A
		ZSWIM5
		PEG3
		TMEM163
		EYS
		TMEM243
		PLG
		C11orf91
		FLRT3
		ASB14
		CCDC88C
		POU2F3
		ERO1B
		GK3
		BRWD3
		SHROOM4
		LOC112268458
		LRRIQ1
		OSBP2
		RAPGEF5
		LRRC18
		SEPTIN7P11
		LOC112268259
		DTHD1
		ZNF525
		ZNF680
		LINC01347
		LOC107984125
		ZMYM2
		C6orf132
		CLEC16A
		DLD
		DNAH3
		CAT
		NEDD9
		RASA1
		ATP12A
		NPIPB6
		COX11
		LRG1
		CFLAR
		RPGR
		CATSPER2
		SLC5A1
		RP9P
		COL5A1-AS1
		KCTD16
		LINC00265
		TRAJ3
		ELAPOR1
		MUC5AC
		ZFYVE27
		MALAT1
		GPM6B
		SH3RF1
		ZNF654
		IL1B
		ECT2L
		ZNF789
		LPCAT3
		TPRKB
		ZNF791
		RGPD3
		TNXA
		IGLV1-41
		PKP3
		VIPR1
		ZNF30
		PPP2R5E
		IFT57
		DDR1
		MOAP1
		PRB4
		RAB18
		LRP2BP
		PYGM
		BBIP1
		HNRNPA1P33
		PARD3B
		MIR1205
		TTLL10
		ADGRV1
		MACROD2
		IL18R1
		SERPINA3
		TESC
		SEC14L1P1
		STAG3L4
		STAB2
		KANTR
		STK38
		PRRT2
		PNN
		GATM
		FLT4
		EPB41L5
		SETDB2-PHF11
		CWF19L2
		RASSF6
		MIR603
		TFF3
		SCGB3A2
		SYT15B
		SLCO4C1
		DTNA
		CP
		ZNF658
		AKT3
		LOC105369828
		MAP3K19
		EVPL
		SELENBP1
		FBXW4P1
		ARL5A
		ZNF658B
		ADARB2
		COL6A6
		CES1
		ATP8B1
		PKD2L2
		CYP3A4
		ENPP3
		C11orf54
		GKN2
		PPM1D
		VWA3B
		INSYN2A
		ZNF850
		TOB1
		TCEAL1
		ZNF17
		ATF7IP2
		ROS1
		SNORD33
		ZNF765-ZNF761
		SPDYE14
		ZNF780A
		ST6GALNAC1
		PDE3B
		EXOC6
		LOC102723382
		ZNF638
GSE14359	527	ACTN4
		CD44
		SAMD4A
		FARP1
		VAMP2
		BTG2
		HIVEP1
		TNIK
		DHCR24
		ANKRD36B
		VAMP8
		MACF1
		LAMA2
		FBXL12
		MBNL2
		C1RL
		MYO9B
		RASSF7
		PACSIN2
		ZNF446
		PLCB2
		TMEM204
		MID1IP1
		HCP5
		TCL6
		USF2
		SYNE2
		HEPH
		IRF1
		MAP3K3
		ALOX5
		NR2F1
		FAM129A
		ITGA3
		RUNX3
		TGM2
		PCGF3
		MECP2
		LAMP1
		ACSL3
		TIMP3
		GRK5
		PLN
		SNRNP70
		GGT2///GGTLC1///GGTLC2///GGT1
		VGLL3
		ZNF83
		TMCO3
		SEL1L3
		LOC100653057///CES1
		ANKRD10
		LTBP4
		PALM2-AKAP2///AKAP2
		NCOR2
		FOXE1
		PAFAH1B1
		TMEM30B
		UBE2I
		PSMC2
		MINK1
		HLA-E
		MYO1C
		IGLJ3///IGLV@///IGLC1
		FAS
		EMP2
		EIF1
		HBEGF
		LMBRD1
		N4BP2L2
		SOD3
		DDAH1
		CD82
		SLC8B1
		SERPING1
		CAMTA1
		ABHD2
		ALCAM
		MYH9
		CLPTM1
		TBC1D17
		SLCO3A1
		PTRF
		TBX2
		ZZEF1
		TSPAN7
		RAB5B
		MIR4640///DDR1
		REC8
		CAPN1
		DDHD2
		PRRC2B
		C3orf52
		TNFSF12-TNFSF13///TNFSF13
		PDXK
		ETS2
		FOLR1
		PIR-FIGF///FIGF
		CORO2B
		ZBTB20
		HLF
		TCF4
		POGK
		RHOBTB2
		EGR1
		PNPLA6
		LITAF
		FHL1
		AHR
		ZFP36L2
		CBX6
		RBPMS
		VAMP4
		USP9X
		EGFL7
		SLC34A1
		TAB1
		ACSF2
		SKAP2
		PFKL
		TMEM140
		CSTA
		LAMB3
		UBD///GABBR1
		PPL
		PLSCR4
		ABCA8
		BRD4
		FES
		TRPV2
		FTH1
		CEBPD
		TSPYL2
		IGHM
		CSRP1
		JUND
		COL6A2
		FBLN1
		NDRG2
		TMEM47
		MIR8085///BCL3
		STOM
		TCF21
		EGR2
		NEDD4L
		C5
		ZYX
		LDLR
		MMP23A///MMP23B
		PAX1
		SDC4
		SGK1
		RNF19B
		WARS
		KCTD13
		FGFR2
		ABCC3
		SMIM7
		CCL15-CCL14///CCL14
		LOC101928269///LOC100506403///RUNX1
		TYRP1
		MAP7
		NYNRIN
		MAN1C1
		FBXO16///ZNF395
		KANK3
		SUSD6
		SYNE3///LINC00341
		MYH10
		CTBP1
		ARHGAP25
		ITPR1
		PTGS2
		DUSP1
		UBE2D3
		OLR1
		EHD2
		SLPI
		STX7
		CPM
		CD2
		SIPA1L3
		HOXA5
		NAV2
		DRAM1
		GBP2
		VWF
		CD83
		NPIPA1
		NCK2
		USP11
		ADD1
		IL15
		BMP2
		ARRB1
		KIAA0232
		DAPK2
		TPPP3
		FLI1
		SCNN1B
		SIK2
		IL15RA
		SFN
		RAMP3
		CSNK1D
		LOC101928361///ARHGAP15
		PER2
		LOC101060835///HLA-DQB1
		ADRB2
		KAT5
		WSB1
		BCL6
		G0S2
		CTSD
		VEGFA
		STAT6
		SETBP1
		S100A6
		VAT1
		MAST4
		SUN2
		KAT6A
		C4B_2///C4B///C4A
		TMEM259
		SOCS3
		MTUS1
		LRP10
		PLEKHF2
		PIEZO1
		LOC102724788///PRODH
		TNFAIP3
		PRR14
		ALAS1
		LOC100505915
		TXNIP
		LOC100130872///SPON2
		TMEM41B
		VCY1B///VCY
		FBXO7
		MMP24-AS1
		MIR6872///SEMA3B
		CTGF
		CYP2B7P///CYP2B6
		TNFSF13
		MTMR9
		ATP2A3
		H1F0
		LIMK2
		LSS
		SSFA2
		RPS6KA2
		TMEM100
		MVB12B
		FOXO3B///FOXO3
		P2RY14
		WFS1
		CCDC68
		ACTG1P4///AMY2B///AMY2A///AMY1C///AMY1B///AMY1A
		DOCK6
		FMNL1
		FKBP8
		PTPRK
		TAGLN
		TPSAB1
		PHACTR4
		SIGIRR
		IDO1
		COL4A2
		PPP1R13L
		PPP1R15A
		CITED2
		MOXD1
		CLSTN1
		MYLIP
		MAN1A1
		MFAP4
		CECR1
		C19orf66
		MIR4738///H3F3B///H3F3A
		MKNK2
		PPP1R12B
		LRRC32
		CCL18
		EZH1
		PCDH1
		MGLL
		SASH1
		CD59
		MAOB
		CLDN5
		PTGDS
		TCEAL2
		TPM4
		INHBA
		CTNNBIP1
		CALM3///CALM2///CALM1
		KIAA0513
		DNASE2
		PRSS2
		ISLR
		CLIC3
		SBF1
		EXOSC7///CLEC3B
		RASGRP1
		TACC1
		DCAF6
		UBL3
		NFIB
		FMO3
		ERV3-2
		PTPRF
		ANXA8L1///ANXA8
		NDRG1
		DMBT1
		PRKD2
		CIC
		CAPN2
		SH3BP5
		NR4A1
		CSGALNACT1
		SDC1
		ABI1
		PLCD1
		LGALS3
		TNXB///TNXA
		IQGAP1
		FOS
		SAP18
		JUNB
		LOC100509457///HLA-DQA2///HLA-DQA1
		CYP27A1
		IL4
		TPSB2
		GNAQ
		CLU
		PHACTR2
		FEZ1
		EPHX1
		CX3CL1
		LDB2
		MICAL2
		CPA3
		PRKD1
		CBX7
		ICAM1
		RBM47
		CAV1
		EGFL6
		LGALS9
		AEBP1
		RAI2
		SPINT1
		CELSR1
		TMCC1
		SPARCL1
		PLEC
		FOXF1
		WBP2
		TRIOBP
		CABIN1
		MAPK13
		ISG20
		RGL2
		NCOA1
		DNM2
		CD81
		KIF1C
		PDZD2
		BHLHE40
		ATP2B4
		SPATA2L
		SLC15A3
		RNF24
		LOC102724993///LOC101930075///NPIPA8///NPIPA7///NPIPA5///NPIPA2///NPIPA3///PKD1P1///NPIPA1
		CYLD
		METTL7A
		MED15
		TARP///TRGV9///TRGC2
		ARHGAP44
		CEBPA
		RBFOX2
		ZER1
		SOX1
		MAPRE2
		S100A10
		NR2F6
		CTDSPL
		PCDH17
		GRINA
		SMTN
		AQP1
		CYP26B1
		MIR6513///TMBIM1
		SGSH
		CCL21
		VCL
		SERPINE1
		NR2C1
		CDC42EP4
		STS
		PLPPR2
		IL4R
		KANK2
		EPS8L2
		MINOS1-NBL1///NBL1
		TM4SF1
		JUP
		ZMYND11
		SH3BGRL3
		KLC1
		IL33
		NLRP1
		WWTR1
		PPP1R16B
		COBL
		GAS7
		TGFBR3
		CASKIN2
		PBXIP1
		EHD1
		TNFAIP2
		GGTLC1
		MEST
		ADH1B
		SYNJ1
		IL32
		ANGPTL2
		SNX1
		LAMC2
		MIR22///MIR22HG
		GPD2
		MBP
		GATA2
		FAXDC2
		QSOX1
		FCN3
		MIR1306///DGCR8
		SYT17
		PDLIM3
		DLC1
		PPM1F
		CRTAC1
		RAB27A
		TBC1D2
		TPSB2///TPSAB1
		HLA-DQB2
		RAB9A
		LMCD1
		NOL12///TRIOBP
		ANK3
		LOC101930075///NPIPA8///NPIPA7///NPIPA5///NPIPA2///NPIPA3///PKD1P1///NPIPA1
		FOSB
		TIMP2
		PTP4A1
		APOC4-APOC2///APOC4///APOC2
		MARCO
		ABLIM3
		PTPRU
		COL6A1
		SFTPA2///SFTPA1
		NUMA1
		HMGCS1
		F11R
		KIAA1462
		SUPT6H
		TRBC1
		GIPC1
		NFKBIA
		CTSH
		ACTA2
		PLAC8
		SORBS3
		CEACAM1
		F3
		NOD2
		FOXF2
		SYNPO
		TREM1
		SPRED2
		N4BP2L1
		CCDC92
		CD69
		PI4KAP1///PI4KAP2///PI4KA
		WDR13
		PMP22
		ING1
		CEBPB
		MAP1S
		GAS6
		SLC14A1
		JUN
		ETV1
		IGHA2///IGHA1///IGH
		MGRN1
		LBH
		DYNLT3
		AP2A2
		LOC101930075///PKD1
		RNF128
		CALCOCO1
		MAP7D1
		ABHD6
		NOTCH1
		CYR61
		DAPK1
		SIK1
		IL1R1
		LTBP3
		ITIH4
		GSTT1
		NDEL1
		EVL
		CNTN6
		CFD
		APOC1
		RNASE4
		SEMA3C
		DPYSL3
		APP
		LOC101930578///MRPS31P5///THSD1
		SMAD6
		WASF2
		TRADD
		CD1C
		FBLN5
		PCIF1
		LOC101060275///NPIPA5///NPIPB5///NPIPB11///LOC613037///NPIPB4///NPIPB3
		PIK3IP1
