## Supplements for "Analysis of publicly available transcriptomic data to identify key genes and pathways associated with osteosarcoma metastasis": venn_venn_OSA mets vs primary tumor_downregulated genes.txt

Names	total	elements
GSE14359 GSE220538 GSE87624	1	MAGEB2
GSE220538 GSE87624	24	GPNMB
		CREG2
		CKB
		LBP
		MYBPC1
		TRIM63
		IER5L
		SYCE1
		VCX
		RAB31
		SLC30A2
		AGAP2-AS1
		PLIN1
		MARCKS
		MMP8
		MYL11
		THBS4
		EPYC
		MYH7
		CCDC144NL
		GAS1
		SHOX
		ACTA1
		MYBPC2
GSE14359 GSE87624	3	TWF1
		ADRA1D
		GRIA4
GSE14359 GSE220538	9	MDH1
		MRPL12
		MYBL2
		CDK4
		UQCRQ
		COX6A1
		RGS10
		MRPS18B
		GATC
GSE87624	276	FSTL1
		ITGA5
		LOC105373791
		MDFIC
		CTNND2
		ANXA1
		KCNA6
		RECQL
		CXCL13
		RNASE6
		MYOM1
		BASP1
		USP32P2
		HMOX2
		H2BP2
		EVI2A
		PLA2G2A
		ST8SIA4
		GASK1B
		LINC00941
		LINC01504
		HSPB3
		MGAT1
		FAM182B
		FNDC1
		CRYAB
		TRIM72
		LRRC75A
		JAKMIP2
		PTHLH
		H2AC8
		ADAMTS9
		RNA5-8SN5
		LOC107985200
		RNASE2
		TUBA3C
		PTMS
		MYOSLID
		COX7B2
		GLIS2
		PLD1
		GRIN2C
		JAG1
		SLC6A10PB
		LSP1P4
		MYH1
		HBG2
		MYH2
		SCRG1
		PTGFR
		MAGEA9
		LINC02984
		KLRC2
		LOC105376627
		PAGE2B
		FBXO40
		LINC00626
		EMP1
		SYTL5
		MYBPH
		SFRP2
		LOC105372666
		OTOA
		IL13RA2
		HRH2
		TRPV2
		MYPN
		GTSF1
		GABRB1
		CTSB
		CDH18
		MAGEA9B
		IKBKG
		H2BC9
		SSX4
		ATP2B2
		CD248
		VEGFC
		H4C5
		TUBA1A
		KCNMB1
		RNF112
		ITGAV
		THY1
		TWF2
		RBM20
		LOC100130744
		BAGE2
		SHISAL1
		CORO1C
		HOXC5
		MIR3606
		GNS
		HCFC1R1
		SSC5D
		NEFL
		IL21R
		TGFBR1
		EBF1
		LOC102723341
		SULF2
		LOC101928228
		LINC02354
		SFRP4
		LRRC15
		OSTM1
		CLCN7
		LOC101928383
		MAB21L2
		MYL1
		TRIM61
		MXRA5
		PAGE2
		TRPC4
		SMPX
		PDE3A
		FOLR2
		OTOF
		CSMD1
		PDZD7
		GRIA3
		IL10RB
		FBN1
		POU3F2
		LOC101927947
		PIANP
		CTNNA3
		KIF5C
		NOS2P3
		THBS4-AS1
		KRT81
		AGAP2
		M6PR
		COL8A1
		EPHB1
		LOC101928387
		LAMP5
		SLCO1C1
		IGSF21
		ASPN
		VDR
		PODNL1
		BPIFB4
		NXPH4
		CASQ1
		COL3A1
		LSP1P5
		SORCS1
		KRT14
		EPHA3
		SSX8P
		CLEC3A
		LINC01503
		MMP3
		AXL
		GPR21
		CEND1
		APELA
		SDSL
		WBP2NL
		NTRK2
		ADCYAP1
		NUDT11
		HTR1B
		POSTN
		SNORD65
		LOC107985201
		CADM3
		RPSAP52
		SCG2
		NETO1
		NDST3
		MB
		CDK2AP1
		LOC112268279
		UNC5C
		SLAMF9
		AKAP6
		DAZL
		ABCB9
		SRD5A1
		GPR34
		LPAR5
		LOC112268280
		CD163L1
		METRNL
		TCAP
		AEBP1
		EBF2
		SSX1
		LRRC7
		H2AC25
		GASK1B-AS1
		OR51E1
		GAL3ST4
		ST6GAL2
		LINC01684
		SYT11
		IL21R-AS1
		CD70
		RIT1
		C4orf54
		DSG3
		MYHAS
		SRPX
		RPL23AP87
		FBXL7
		GABRA4
		PDE11A
		MIR124-2HG
		LINC01480
		FAM182A
		H2BC8
		FAM133A
		AZIN2
		CFAP61-AS1
		VCAN
		SSX4B
		LOC101927182
		MYH8
		GLIPR1
		CMKLR2
		FGF13
		SLITRK1
		HS3ST2
		CD84
		F5
		MYOG
		EDIL3-DT
		ENPP1
		LOC112268092
		LOC105369827
		OTULIN
		RPSAP9
		LMOD2
		ECMXP
		MYH4
		LOC105375523
		ASB5
		CDRT15P1
		CCDC144NL-AS1
		LINC01234
		COL11A1
		HTR2A
		SEMA6B
		PMP22
		RNA5-8SN2
		LPAR1
		LOC107986265
		XIRP2
		JAKMIP2-AS1
		CSF1R
		MYOM3
		CALHM2
		PRRT2
		NALF1
		MAP2K3
		CKM
		LOC102724104
		MIR198
		LY96
		HGF
		KCNE4
		TEX15
		C2orf74-DT
		C9orf47
		SMYD1
		SCO1
		COL12A1
		LOC112268246
		RCBTB2
		KRT75
		LINC02802
		ALPK2
		SNORD49B
		ADIPOQ
GSE220538	443	RFLNA
		CYP26A1
		ACTN3
		HSPB1
		DDT
		FRG2
		NMB
		ADAMTS18
		IRAK1
		SEC24D
		H3-3A
		HSD17B10
		JPT1
		ATP5MF-PTCD1
		DBET
		GDF15
		KLHL14
		KIRREL1
		SIGLEC17P
		IMP4
		HOXC13
		HOMER3
		LOC102724057
		COPS7A
		RPS5
		PI4KB
		BET1L
		CT45A8
		DDOST
		PUF60
		PRDX6
		TP53TG3E
		DOLK
		ZYG11A
		BVES-AS1
		LOC101927610
		COPS9
		ZIC2
		SP6
		NFATC1
		UAP1L1
		CCN4
		DLX2
		MEPE
		OXCT1-AS1
		CAVIN3
		DCAF4L1
		DUX4
		PUSL1
		TAS2R39
		DVL2
		ATP6V0B
		PLTP
		NPAS1
		ZNF556
		F8A1
		LOC101929918
		LOC105379574
		DMRT3
		SLC35B2
		OR14K1
		SYT12
		PSMB6
		FEM1B
		HM13-AS1
		C12orf75
		TP53TG3C
		EFHD1
		TNNC2
		F7
		PACC1
		COMMD7
		LSM4
		PTPN5
		NTNG2
		CTSV
		LAGE3
		DOHH
		OR52I1
		OR2W3
		SCN4A
		WNT3
		AGT
		GTPBP3
		TSPEAR-AS2
		HOXB13
		CST3
		MIR147B
		GNB1L
		NPHS1
		COLEC11
		HLA-DPB2
		CT45A6
		IGDCC3
		MIR563
		CTAG2
		OVCA2
		SIX3
		GIPR
		SNORA78
		RNASEK-C17orf49
		ARMC6
		UBQLN2
		MEGF10
		TRNS1
		ANKRD52
		KLKB1
		TM2D3
		IFI27
		INTS15
		CHRM4
		PAX8-AS1
		STRIP1
		INS-IGF2
		CYP19A1
		SPCS3
		MRPL41
		SCAMP3
		C17orf100
		LOC105379524
		OR56B4
		CSK
		AP2A1
		VANGL2
		HSP90B2P
		FURIN
		MPV17L2
		BMP8A
		NECAB2
		DNLZ
		SCRN1
		TMEM256-PLSCR3
		IQCH-AS1
		SPR
		HOXA10
		MMACHC
		EXOSC10-AS1
		CACFD1
		ZGLP1
		THPO
		CYC1
		ADAMTS14
		TSHZ1
		ATP6AP1
		SCARNA2
		SPATA31A1
		TNMD
		SPP1
		PPIAL4H
		TPRXL
		HMGA2-AS1
		OPN3
		NRAP
		GAGE12H
		EIF5A
		KLK4
		MCM10
		TMEM214
		GNG4
		SLC45A2
		ATP6V1A
		ZNF362
		PPP2R2C
		RNF32-DT
		GFUS
		RIC8A
		CTSK
		TMEM147-AS1
		NEURL3
		PSMD2
		DLG1-AS1
		MFSD10
		HTRA3
		HSCB
		SPATA46
		SOST
		ATP5F1A
		SLCO1B1
		ZCCHC3
		MIR12136
		GPX4
		ADAMTS20
		CNFN
		DIRAS2
		DGKQ
		AMDHD2
		ABCG4
		COMTD1
		ASPHD1
		PRMT6
		MDH2
		THOP1
		RASAL2-AS1
		TWNK
		APEX1
		SLC7A10
		PSEN2
		KERA
		LOC107985486
		LMX1A
		GNB2
		LOC101927188
		TMEM187
		LINC01235
		LASP1
		ACHE
		WDFY1
		COX3
		OR2D2
		SLC9B2
		TESK1
		MMP1
		SNORD96A
		GPR88
		EIF5AL1
		LOC107984498
		CASKIN1
		GLMP
		HMGA2
		PSG7
		PMF1-BGLAP
		OR2AG1
		TBATA
		ZFTA
		TRIP6
		WTAPP1
		SCARNA22
		LRRC58-DT
		CCNO
		TPTE2P1
		SNORD61
		CGB7
		MIR1282
		TP53TG3F
		TMEM158
		SIGLEC15
		OR56A3
		CA3-AS1
		BGLAP
		ARL9
		UXT-AS1
		TTLL12
		CD276
		MIR621
		MOSPD3
		SNORD133
		FOXL2NB
		PKN3
		CCDC3
		C17orf49
		IFI6
		CT45A10
		ENTHD1
		ACP5
		NTMT1
		IGF2
		UQCR10
		CHTF8
		SYT6
		MIR1915HG
		SUV39H1
		DERPC
		TNFSF11
		YRDC
		HOXC12
		CACNG8
		MIR1249
		SRRM3
		FBXW5
		MTURN
		ERFE
		TSR2
		BRI3
		USP21
		IGFBP6
		CLCN1
		VGLL2
		SLC37A2
		CLDN14
		LOC105375350
		SEC22B4P
		SNORD114-11
		KIRREL2
		PPP2R1A
		TRPM1
		CCKAR
		LHFPL1
		MSX1
		RPL18A
		HM13
		LAMTOR1
		SLC25A11
		VCX3A
		SNORD92
		MIR6859-4
		FIGNL2
		PCDH10
		HPDL
		SLC12A5-AS1
		PSMB4
		RNU1-4
		RNY4
		UNC13A
		CCT3
		UBQLN1-AS1
		SNORA2B
		SNORD113-6
		SSR2
		SNHG8
		CNTNAP2
		GRN
		ATP6V1G1
		TNFRSF11A
		ANPEP
		RAB22A
		MIR194-1
		MIR10B
		TRIM28
		DENND10P1
		LOC107984583
		TPRG1-AS2
		GRIK3
		PIP4K2C
		DKK1
		LOC102723635
		NRIP3
		NOS1AP
		NDP-AS1
		CDKN1C
		TSPEAR
		MAT1A
		KIAA1614
		SPATS1
		SLC25A10
		RNU5B-1
		SLC13A5
		CR2
		COX2
		EXOSC4
		UNC80
		OAF
		CTAG1B
		SLC45A3
		NBEAP1
		SLC9A3-AS1
		CDK5
		SLC2A4RG
		MCM3AP
		RNVU1-18
		NOG
		ATP5F1B
		SH2D4B
		MIS12
		TMEM59L
		PSG6
		FCER2
		MGC4859
		HOXB9
		TRAPPC4
		SNORA105A
		RFPL4A
		AK5
		LOC105378973
		RPL37A
		RPP25
		MIR6894
		RIMS2
		GRP
		GUK1
		PLD3
		CTDNEP1
		SERF2
		SYT14
		CCNF
		SRM
		PPIC
		AGMO
		PPP1R35
		SNX8
		SCRIB
		IMP3
		RND2
		EIF3K
		TP53TG3
		ZNF664-RFLNA
		DLGAP2
		FASTK
		SHC4
		MT1H
		COX4I1
		MIR497HG
		HOXA11
		APEX2
		MT1A
		MRPL23
		CSAG2
		TSPAN4
		IGIP
		OST4
		NORAD
		TEX56P
		GPX1
		SLC39A1
		PIGC
		BPI
		LOC151760
		RNU1-3
		CDA
		SLC4A11
		RNF123
		CSAG3
		MYO18B
		NDP
		RHOBTB1
		FJX1
		CT45A3
		ADAMTSL1
		ATP6V0E1
		HORMAD1
		DAPL1
		LOC107986571
		PPP1R35-AS1
		ITGB5
		RAB6C-AS1
		LOC105371729
		TUBB4A
		LOC105378526
		MRPL53
		NHLRC1
		PDGFC
		NCLN
		SNORD52
		PAH
		VARS1
		TP53TG3B
		LINC00444
		C15orf61
		ADGRB1
		MMP9
		RAP1GDS1
		KCNA7
		BLOC1S4
		DPH1
GSE14359	518
		NDUFS6
		BYSL
		FRG1CP///FRG1JP
		ABCB7
		COX7A2L
		CNPY2
		RPL10A
		RPL17-C18orf32///SNORD58C///C18orf32///SNORD58A///SNORD58B///RPL17
		LMAN1
		SUMO1
		TOMM20
		CYCS
		GNAL
		B9D1
		MRPS35
		MMP13
		IGF2BP3
		ATP5G2
		CCNB1
		NDUFS1
		SNORD96A///SNORD95///RACK1
		TRMT61B
		GOLM1
		TTC37
		SRPK1
		B3GAT1
		POLR3K
		PHLPP2
		RFC3
		TTF2
		PSMA3
		GPX7
		SNORA41///EEF1B2
		PSMA1
		STK26
		TIGAR
		CAND1
		RPL35
		KPNA2
		DGUOK
		LYPLA1
		RPP40
		ISL1
		NUDT1
		DSCC1
		SMN2///SMN1
		YARS2
		NAPG
		RSL24D1
		UCHL1
		BIRC5
		CHRNA5
		YIPF4
		CDK12
		FAM98A
		MRPL19
		SKP1
		LPGAT1
		ALDH18A1
		TAF1B
		TPI1
		USP14
		HIST1H2AE
		MRPL33
		SLC25A5
		SRSF6
		HIKESHI
		HSPD1
		CETN3
		CDK1
		NDUFA8
		EIF2B3
		TUBB
		UGT2B15
		CHEK1
		YWHAQ
		SKP2
		TRMT112
		ASUN
		CCT2
		MRPS17
		NUP37
		NKRF
		FANCL
		ATP5B
		ZNHIT1
		NPM1
		DNMT3B
		NOP2
		GPI
		EMC8
		DDX18
		KCNH2
		EXOC2
		EIF3M
		SDHAF3
		MTX1
		LDHB
		MRPS12
		CRIPT
		MAPRE1
		PTGES3
		CDC25C
		BTF3
		PRDX1
		INTS8
		SNRPF
		EMG1
		HSPA4
		MRPL15
		IMMT
		WDR12
		SMIM10L1
		AHCY
		NRAS
		AURKA
		PTGES3L-AARSD1///PTGES3L///AARSD1
		FKBP4
		NOC3L
		PIGF
		DHFR
		MAD2L1
		RPS21
		MAGT1
		UBE2N
		HUWE1
		PFN2
		PPP1CC
		HUS1
		AASDHPPT
		MCM3
		LSM3
		CCT4
		HIST3H2A
		MTHFD1
		MRPS7
		EIF4E2
		SERF2-C15ORF63///MIR1282///HYPK///SERF2
		LINC01361
		VBP1
		SLC25A13
		PHB2
		RPL7
		UMPS
		DKFZP434L187
		NDUFB8
		ALG13
		MRPS33
		TIMM17A
		PGAM1
		UQCRFS1
		EGF
		SNORD38B///SNORD55///RPS8
		COPS2
		DBT
		INVS
		KIF4A
		PSMB2
		SNRPC
		SNRPD1
		UQCRB
		XRCC4
		BZW1
		PCNA
		SUPT3H
		AURKAIP1
		LDHA
		EIF2S1
		VIII.14
		MIR6733///EBNA1BP2
		SAA2-SAA4///SAA4
		HNRNPA3///HNRNPA3P1
		GPN3
		PARPBP
		SPDL1
		SNORD32A///SNORD33///SNORD34///SNORD35A///RPL13A
		LOC100507855///AK4
		MUC3B
		NDUFB5
		PRPS1
		COX7B
		PPID
		SLIRP
		CDC42
		NAA10
		LRPPRC
		MRPL35
		PRKDC
		TSNAX
		KCNK1
		NACA
		FKBP5
		KIAA0368
		TYMS
		THG1L
		STRAP
		MELK
		SNRPG
		BMS1
		RITA1
		EIF3F
		CSE1L
		GEMIN6
		TMED2
		NDUFB6
		XPOT
		UTP14A
		OSGEPL1
		PFKM
		DNAJC12
		ZWINT
		GART
		MRPL17
		TRIAP1
		NME1-NME2///NME2
		TUFM
		RPL6
		AK2
		HIST1H2BJ///HIST1H2BG
		ORC5
		TMEM5
		GRB14
		POP4
		OIP5
		DPY30///MEMO1
		ISCA1
		TTC27
		BUB1
		NIPA2
		GTF3C2
		SRSF3
		HNRNPH3
		CDKN2A-AS1
		C6orf120
		LOC101928634///SENP3-EIF4A1///SNORD10///SNORA48///SNORA67///EIF4A1
		FSD1
		TRIP13
		PIN4
		PTTG1
		SMYD2
		RBPJL
		CDC7
		RAN
		HEATR1
		PSMD14
		MRPL44
		SSR4
		CKS2
		HNRNPC
		TEAD4
		FXR1
		HSP90AA1
		ITGB3BP
		NAP1L1
		NDUFB3
		DHX9
		SUCLG1
		CCT7
		EIF4B
		ITGA4
		PSMA2
		PSMA4
		MCTS1
		TK1
		BUB3
		DPH5
		GGH
		CDC27
		COPS6
		MIR664B///SNORA56///DKC1
		KCNK2
		ME2
		GLO1
		WDR61
		PRDX3
		MRPS10
		NIP7
		TMED3
		HNRNPD
		RPE
		SHCBP1
		EIF4E
		PRPF4
		VIII.19
		SNORD45C///SNORD45A///SNORD45B///RABGGTB
		RMND5A
		PPIH
		DNMT3L
		LMNB1
		SNX29P2
		GLRX3
		CXCR1
		COPS5
		CSTF2
		RPS6
		MRPL3
		NAP1L3
		SFXN1
		COX6B1
		LIAS
		ATAD2
		HNRNPA2B1
		DENR
		PSMB7
		HNRNPA1P33///HNRNPA1P10///HNRNPA1L2///HNRNPA1
		SNORD14D///SNORD14C///HSPA8
		EID1
		CAPRIN1
		CYTL1
		EIF3A
		COA4
		RPGRIP1L
		HSPA9
		TNPO1
		MED7
		LSM5
		CCNB2
		POLE2
		LOC101929232///PDCD6IPP2
		ATP5G3
		RPL15
		RMDN1
		DHX57
		RIOK2
		TDG
		REXO4
		PUS7
		CKAP2
		CEP55
		MINPP1
		EML4
		SSB
		FKBP3
		SRSF1
		EEF1E1
		IARS
		DYNLL1
		CEP76
		RRM2
		COPS8
		APOLD1
		CTPS1
		HNRNPAB
		FEN1
		PPIF
		MFN1
		RTCA
		DNPH1
		IPO7
		HPRT1
		CMAS
		TXNRD1
		PSMA7
		RAD54L
		SNRNP25
		GCFC2
		STIP1
		NCAPD2
		HSP90AB1
		GEMIN2
		RAD50
		NDUFA1
		HSPE1
		RPL18
		TMEM177
		HSP90B1
		PSMB5
		NCL
		GUF1
		MOB1A
		SORD
		FAH
		TIMM8B
		MRPS16
		ACAD10
		SHFM1
		GGCX
		DUT
		GGCT
		PWP1
		STOML2
		SNORD24///SNORD36A///SNORD36B///RPL7A
		METAP2
		HIST1H2BC///HIST1H2BI///HIST1H2BE///HIST1H2BF///HIST1H2BG
		MSH2
		UTP11
		SSR1
		NUP107
		MTMR2
		AAGAB
		RRM1
		COX5B
		RPA3
		TMEM14B
		TP53TG3B///TP53TG3D///TP53TG3C///TP53TG3
		RAD51AP1
		SDHC
		AK6///TAF9
		DDX1
		SLC30A5
		MKI67
		TOMM6///PRICKLE4
		DTL
		TSPAN6
		SMG7
		PDCD11
		RPL5///SNORD21
		CBX3
		TMED7-TICAM2///TMED7
		KIR2DS1
		ACP1
		PDIA6
		CDC23
		PPIP5K2
		GTF2I
		PAICS
		HMMR
		RPS7
		PSMD13
		NONO
		NPM3
		SPRR3
		NOLC1
		EXO1
		CANX
		MIR3654///EEF1G
		MCM6
		TMEM258
		VIII.72
		ABCB6
		PPM1G
		NDUFA9
		CCT5
		MRPL58
		XRCC5
		ERCC6L
		ATG12
		MRPL42
		PNO1
		POP5
		SNORD18C///SNORD18B///SNORD18A///SNORD16///RPL4
		MRPL16
		SNORA21///RPL23
		GABBR2
		GATC///SRSF9
		UBFD1
		TPRKB
		RARS
		RPL36A-HNRNPH2///RPL36A
		SEPT11
		PMS1
		YIPF5
		INHBC
		RPL31
		RPS25
		DNM1L
		GMDS
		TXN
		MTIF2
		ATP5G2P1
		C2orf47
		LOC101928747///RBMX///SNORD61
		LGALS8
		IDE
		DLAT
		CDC5L
		PHB
		BBIP1
		KPNB1
		PRAME
		LARS2
		GAPDH
		COX7C
		ZC3H15
		C14orf2
		NMD3
		BCAT1
		OLA1
		TOE1
		KIAA0101
		SEC24A
		TSFM
		SSBP1
		RANBP2
		ERGIC2
		PCOLCE2
		ADAMTS5
		RPS14
		RPSAP19///RPSAP9///SNORA6///RPSAP58///SNORA62///RPSA
		ARID4B///RBM34
		HNRNPU
		NME1
		RPL38
		RPL26L1
		RFC5
		GJA9-MYCBP///GJA9///MYCBP
		NDC1
		HSPE1-MOB4///MOB4
		RPL14
		CCT6A
		LOC100287852///FAM136A
		NUDT21
		NEK2
		RPEL1///RPE
		SHMT2
		BOLA2B///BOLA2
		CENPF
		NUSAP1
		EFCAB11
		ATP5G1
		BET1
		ZNF200
		SENP5
		RNASEH1
		PGK1
		DARS2
		DNAJC10
