## Supplements for "Analysis of publicly available transcriptomic data to identify key genes and pathways associated with osteosarcoma metastasis": OSA tumor vs normal downreg_KEGG.csv

	Term	Overlap	P.value	Adjusted.P.value	Old.P.value	Old.Adjusted.P.value	Odds.Ratio	Combined.Score	Genes
1	Leishmaniasis	10/77	3.2564174881876e-08	6.96873342472146e-06	0	0	12.558362035974	216.506828133763	FCGR3B;HLA-DMB;IFNGR1;PRKCB;NCF4;HLA-DPB1;CYBB;PTPN6;HLA-DOA;HLA-DPA1
2	Chemokine signaling pathway	14/192	1.06293929873367e-07	7.28034970379124e-06	0	0	6.69496824621397	107.501491140976	CCL23;PRKCB;PRKCD;CXCR4;FOXO3;FGR;CXCL12;CXCR1;CCL5;CXCR2;RAC2;DOCK2;PLCB2;CCR2
3	Intestinal immune network for IgA production	8/48	1.08367515870233e-07	7.28034970379124e-06	0	0	16.7084745762712	267.96612864381	CD86;HLA-DMB;CXCL12;HLA-DPB1;CXCR4;TNFRSF17;HLA-DOA;HLA-DPA1
4	Fc epsilon RI signaling pathway	9/68	1.36081302874603e-07	7.28034970379124e-06	0	0	12.785647313379	202.141254259999	MAP2K3;FCER1G;SYK;ALOX5;INPP5D;ALOX5AP;RAC2;FCER1A;LCP2
5	Asthma	6/31	1.76797748441849e-06	6.39512071518546e-05	0	0	19.8968067226891	263.546622033555	HLA-DMB;FCER1G;HLA-DPB1;FCER1A;HLA-DOA;HLA-DPA1
6	Rheumatoid arthritis	9/93	2.03863339108447e-06	6.39512071518546e-05	0	0	8.96899696048632	117.522837943583	CD86;HLA-DMB;CXCL12;CCL5;HLA-DPB1;TEK;HLA-DOA;HLA-DPA1;ATP6V0A1
7	Cell adhesion molecules	11/148	2.09186191618216e-06	6.39512071518546e-05	0	0	6.76072178189906	88.4130417634633	CD86;CD2;PTPRC;HLA-DMB;SELL;CD6;CD8A;PECAM1;HLA-DPB1;HLA-DOA;HLA-DPA1
8	Hematopoietic cell lineage	9/99	3.44351945788857e-06	8.01283376332026e-05	0	0	8.36851063829787	105.267633494673	CD2;HLA-DMB;CD8A;HLA-DPB1;CD37;HLA-DOA;CD1C;CSF2RA;HLA-DPA1
9	Cytokine-cytokine receptor interaction	15/295	3.69367657217884e-06	8.01283376332026e-05	0	0	4.55614472863381	56.9923051926274	IL33;CCL23;IFNGR1;IL10RA;CXCR4;TNFRSF1B;CSF2RA;IL17RA;CXCL12;CXCR1;CCL5;CXCR2;LEPR;TNFRSF17;CCR2
10	Viral protein interaction with cytokine and cytokine receptor	9/100	3.74431484267302e-06	8.01283376332026e-05	0	0	8.27612812719196	103.412471313664	CCL23;CXCL12;CXCR1;CCL5;IL10RA;CXCR2;CXCR4;TNFRSF1B;CCR2
11	Natural killer cell mediated cytotoxicity	10/131	4.81835780404127e-06	9.37389609149848e-05	0	0	6.93473193473193	84.9024597732372	TYROBP;FCGR3B;FCER1G;SYK;PRKCB;IFNGR1;RAC2;LCP2;PTPN6;HCST
12	B cell receptor signaling pathway	8/81	6.53405809656903e-06	0.000116524036055481	0	0	9.14000464360344	109.117784147656	CD79A;SYK;PRKCB;INPP5D;RAC2;PTPN6;LILRA2;LILRB3
13	Tuberculosis	11/180	1.37171980663835e-05	0.000225806183554314	0	0	5.47164588465348	61.265253919956	FCGR3B;FCER1G;HLA-DMB;SYK;IFNGR1;IL10RA;HLA-DPB1;HLA-DOA;CTSS;ATP6V0A1;HLA-DPA1
14	Phagosome	10/152	1.79202714037675e-05	0.000273924148600446	0	0	5.90285301552907	64.5156924866478	FCGR3B;HLA-DMB;NCF4;HLA-DPB1;CYBB;OLR1;HLA-DOA;CTSS;ATP6V0A1;HLA-DPA1
15	Staphylococcus aureus infection	8/95	2.13274837195025e-05	0.000304272101064903	0	0	7.66374439898695	82.4275101873815	C1QB;CFD;C1QA;FCGR3B;HLA-DMB;HLA-DPB1;HLA-DOA;HLA-DPA1
16	Osteoclast differentiation	9/127	2.62347958396273e-05	0.000350890394355015	0	0	6.37367472051929	67.2322230258045	TYROBP;FCGR3B;SYK;IFNGR1;NCF4;SIRPA;LCP2;LILRA2;LILRB3
17	Systemic lupus erythematosus	9/135	4.25268863240939e-05	0.000535338451373888	0	0	5.96656534954407	60.0557121124832	CD86;C1QB;C1QA;FCGR3B;HLA-DMB;HLA-DPB1;CTSG;HLA-DOA;HLA-DPA1
18	Toxoplasmosis	8/112	6.98545311991433e-05	0.000830492759812038	0	0	6.40547588005215	61.2946110849566	MAP2K3;HLA-DMB;IFNGR1;ALOX5;IL10RA;HLA-DPB1;HLA-DOA;HLA-DPA1
19	Leukocyte transendothelial migration	8/114	7.91805776098008e-05	0.000891823347815651	0	0	6.28397825391749	59.3445051473802	CXCL12;PRKCB;RASSF5;NCF4;RAC2;PECAM1;CYBB;CXCR4
20	Viral myocarditis	6/60	8.94799766881967e-05	0.000955090364803485	0	0	9.19794584500467	85.7386124762637	CD86;HLA-DMB;RAC2;HLA-DPB1;HLA-DOA;HLA-DPA1
21	Allograft rejection	5/38	9.37238208452018e-05	0.000955090364803485	0	0	12.5034867503487	115.97181736635	CD86;HLA-DMB;HLA-DPB1;HLA-DOA;HLA-DPA1
22	Ferroptosis	5/41	0.000135825501377363	0.0013056433112692	0	0	11.4597861459786	102.039535334109	TF;ACSL5;CYBB;GCLM;CP
23	Inflammatory bowel disease	6/65	0.000140326150276596	0.0013056433112692	0	0	8.41632246118787	74.6657514663875	HLA-DMB;IFNGR1;HLA-DPB1;HLA-DOA;TLR5;HLA-DPA1
24	Graft-versus-host disease	5/42	0.000152658841226974	0.00136120800094052	0	0	11.1494967771118	97.9740279092396	CD86;HLA-DMB;HLA-DPB1;HLA-DOA;HLA-DPA1
25	Type I diabetes mellitus	5/43	0.000171041326082123	0.00146411375126297	0	0	10.8555384276591	94.1566562664819	CD86;HLA-DMB;HLA-DPB1;HLA-DOA;HLA-DPA1
26	Fc gamma R-mediated phagocytosis	7/97	0.000186592073117211	0.00153579629411859	0	0	6.45391467416784	55.4170917798216	PTPRC;FCGR3B;SYK;PRKCB;INPP5D;PRKCD;RAC2
27	Influenza A	9/172	0.000270600881754538	0.00214476254427671	0	0	4.60349823782796	37.8171192386324	PYCARD;IL33;HLA-DMB;PRKCB;IFNGR1;CCL5;HLA-DPB1;HLA-DOA;HLA-DPA1
28	Antigen processing and presentation	6/78	0.000382520205194198	0.00292354728255565	0	0	6.8921568627451	54.2325151439722	HLA-DMB;CD8A;HLA-DPB1;HLA-DOA;CTSS;HLA-DPA1
29	Autoimmune thyroid disease	5/53	0.000461845905773457	0.00340810427019034	0	0	8.58960948396095	65.9705995694927	CD86;HLA-DMB;HLA-DPB1;HLA-DOA;HLA-DPA1
30	Neutrophil extracellular trap formation	9/189	0.00053919198337651	0.00384623614808577	0	0	4.16510638297872	31.3442534559171	FCGR3B;SYK;PRKCB;AQP9;NCF4;RAC2;CYBB;CTSG;PLCB2
31	Th1 and Th2 cell differentiation	6/92	0.000921902036601665	0.00636409793008891	0	0	5.76607387140903	40.2995030864282	STAT5A;HLA-DMB;IFNGR1;HLA-DPB1;HLA-DOA;HLA-DPA1
32	African trypanosomiasis	4/37	0.00104044236179256	0.00695795829448776	0	0	9.96111111111111	68.413999944091	PRKCB;HBB;HBA1;PLCB2
33	Rap1 signaling pathway	9/210	0.00113925988550203	0.00738792774234653	0	0	3.72594474436329	25.2521301668941	APBB1IP;MAP2K3;PRKCB;RASSF5;RAC2;LCP2;TEK;PLCB2;SKAP1
34	Chagas disease	6/102	0.00157405179503918	0.00990726718054074	0	0	5.16281512605042	33.3213365814435	C1QB;C1QA;IFNGR1;CCL5;CFLAR;PLCB2
35	Th17 cell differentiation	6/107	0.00200896452635799	0.0122833831040174	0	0	4.90598219485814	30.4668159110279	STAT5A;HLA-DMB;IFNGR1;HLA-DPB1;HLA-DOA;HLA-DPA1
36	Phospholipase D signaling pathway	7/148	0.00230070428872395	0.0136764088274146	0	0	4.10883681958285	24.9592935747148	FCER1G;CYTH4;SYK;CXCR1;CXCR2;FCER1A;PLCB2
37	Pathogenic Escherichia coli infection	8/197	0.00296176063953155	0.0171301831583717	0	0	3.50946103488476	20.431981693176	PYCARD;CYTH4;HCLS1;NCKAP1L;PTPN6;TLR5;MYO1F;MYO1G
38	Shigellosis	9/246	0.00333531974014371	0.0183581436830452	0	0	3.15416105575007	17.988769477765	PYCARD;CYTH4;CCL5;PRKCD;HCLS1;FOXO4;TLR5;FOXO3;PLCB2
39	Sphingolipid signaling pathway	6/119	0.00341962935191182	0.0183581436830452	0	0	4.38231575816167	24.8837666151284	FCER1G;PRKCB;RAC2;FCER1A;PLCB2;MAP3K5
40	Necroptosis	7/159	0.00343142872580284	0.0183581436830452	0	0	3.80934932267377	21.6172138882291	PYCARD;ZBP1;STAT5A;IL33;IFNGR1;CYBB;CFLAR
41	Complement and coagulation cascades	5/85	0.00385300021721865	0.0201107816215803	0	0	5.14539748953975	28.6027663484249	C1QB;CFD;C1QA;SERPINB2;KLKB1
42	Platelet activation	6/124	0.00418549838779372	0.0213261108330442	0	0	4.19555618857713	22.9754089840269	APBB1IP;FCER1G;SYK;TBXAS1;LCP2;PLCB2
43	Lipid and atherosclerosis	8/215	0.00501261994047505	0.02494652714562	0	0	3.20134283140915	16.9536603487115	PYCARD;MAP2K3;CCL5;NCF4;OLR1;CYBB;PLCB2;MAP3K5
44	Human cytomegalovirus infection	8/225	0.00654532515656457	0.0318340814432913	0	0	3.0522533781145	15.3497950601597	CXCL12;PRKCB;IL10RA;CCL5;CXCR2;RAC2;CXCR4;PLCB2
45	Cytosolic DNA-sensing pathway	4/63	0.00733417437720685	0.0348780737049392	0	0	5.56412429378531	27.3488417796959	PYCARD;ZBP1;IL33;CCL5
46	AGE-RAGE signaling pathway in diabetic complications	5/100	0.00763792704363663	0.0355329649421356	0	0	4.32966306980841	21.1055013421072	STAT5A;PRKCB;PRKCD;CYBB;PLCB2
47	Adipocytokine signaling pathway	4/69	0.0100596162684729	0.0458033591798553	0	0	5.04897435897436	23.2213754544537	LEPR;ACSL5;TNFRSF1B;CAMKK2
48	Epithelial cell signaling in Helicobacter pylori infection	4/70	0.0105694613786445	0.0471221819797901	0	0	4.97222222222222	22.6225492331566	CXCR1;CCL5;CXCR2;ATP6V0A1
49	HIF-1 signaling pathway	5/109	0.0108581090544117	0.0472844090963034	0	0	3.95317026070164	17.8795688361741	TF;PRKCB;IFNGR1;CYBB;TEK
50	Primary immunodeficiency	3/38	0.0110477591346503	0.0472844090963034	0	0	7.0139893301719	31.6017229678981	CD79A;PTPRC;CD8A
51	Non-small cell lung cancer	4/72	0.0116385806715131	0.0488363973275254	0	0	4.82549019607843	21.4899817401451	STAT5A;PRKCB;RASSF5;FOXO3
52	TNF signaling pathway	5/112	0.0121102081191487	0.0498381641826506	0	0	3.84174715520275	16.9563445279564	MAP2K3;CCL5;CFLAR;TNFRSF1B;MAP3K5
53	Diabetic cardiomyopathy	7/203	0.012503988344541	0.0504878019949389	0	0	2.94755877034358	12.9153407185226	PRKCB;PRKCD;NCF4;PDK4;RAC2;CYBB;PLCB2
54	JAK-STAT signaling pathway	6/162	0.0146716333220132	0.0581431394613117	0	0	3.16742081447964	13.3723418498868	STAT5A;IFNGR1;IL10RA;LEPR;PTPN6;CSF2RA
55	Neurotrophin signaling pathway	5/119	0.0154047057353423	0.0599383095884227	0	0	3.604565807825	15.0421495880182	ARHGDIB;PRKCD;IRAK3;FOXO3;MAP3K5
56	Malaria	3/50	0.0230791564766128	0.0881953479641989	0	0	5.22000529707778	19.673288477727	PECAM1;HBB;HBA1
57	Axon guidance	6/182	0.0244573769726638	0.0918224328447377	0	0	2.8046218487395	10.4074563617229	SEMA4A;CXCL12;SEMA4D;FES;RAC2;CXCR4
58	Yersinia infection	5/137	0.026481054671734	0.0977059603405357	0	0	3.11018131101813	11.2940813876724	PYCARD;MAP2K3;CD8A;RAC2;LCP2
59	GnRH signaling pathway	4/93	0.0271441922604714	0.0984552058261167	0	0	3.68295880149813	13.2829303705496	MAP2K3;PRKCB;PRKCD;PLCB2
60	Phosphatidylinositol signaling system	4/97	0.0310365549469193	0.110697045977346	0	0	3.52383512544803	12.2368331289712	ITPKB;PRKCB;INPP5D;PLCB2
61	Inflammatory mediator regulation of TRP channels	4/98	0.0320583143094931	0.112466873151336	0	0	3.48617021276596	11.993118277253	MAP2K3;PRKCB;PRKCD;PLCB2
62	Amoebiasis	4/102	0.0363412348973951	0.12147834984611	0	0	3.34319727891156	11.0820378115968	PRKCB;CTSG;CD1C;PLCB2
63	Epstein-Barr virus infection	6/202	0.0378665191316261	0.12147834984611	0	0	2.51586348825244	8.23615200431323	MAP2K3;HLA-DMB;SYK;HLA-DPB1;HLA-DOA;HLA-DPA1
64	Arachidonic acid metabolism	3/61	0.038471131433194	0.12147834984611	0	0	4.22764343969094	13.7730161390672	ALOX5;TBXAS1;LTC4S
65	C-type lectin receptor signaling pathway	4/104	0.038600597147362	0.12147834984611	0	0	3.276	10.6617011564441	PYCARD;FCER1G;SYK;PRKCD
66	NF-kappa B signaling pathway	4/104	0.038600597147362	0.12147834984611	0	0	3.276	10.6617011564441	CXCL12;SYK;PRKCB;CFLAR
67	T cell receptor signaling pathway	4/104	0.038600597147362	0.12147834984611	0	0	3.276	10.6617011564441	PTPRC;CD8A;LCP2;PTPN6
68	Toll-like receptor signaling pathway	4/104	0.038600597147362	0.12147834984611	0	0	3.276	10.6617011564441	CD86;MAP2K3;CCL5;TLR5
69	Prion disease	7/273	0.0506728645980485	0.15715931918815	0	0	2.16411281367977	6.45417372010141	C1QB;C1QA;CCL5;PRKCD;NCF4;RAC2;CYBB
70	Human T-cell leukemia virus 1 infection	6/219	0.0523744654071307	0.160116222816085	0	0	2.31305479938454	6.8219760391812	STAT5A;KAT2B;HLA-DMB;HLA-DPB1;HLA-DOA;HLA-DPA1
71	Growth hormone synthesis, secretion and action	4/119	0.0580517981580462	0.174973025434111	0	0	2.84652173913043	8.10239525669839	MAP2K3;STAT5A;PRKCB;PLCB2
72	Inositol phosphate metabolism	3/73	0.0598740017427938	0.177958838513304	0	0	3.50077059869591	9.85646476567054	ITPKB;INPP5D;PLCB2
73	PPAR signaling pathway	3/74	0.0618641103123452	0.181355063107423	0	0	3.45128864473146	9.60429804641971	FABP4;OLR1;ACSL5
74	Coronavirus disease	6/232	0.0654766015255811	0.188136424053732	0	0	2.17855283706403	5.93887103823092	CFD;C1QB;C1QA;SYK;PRKCB;CYBB
75	Pertussis	3/76	0.0659356626356538	0.188136424053732	0	0	3.35639174671744	9.12628364410622	PYCARD;C1QB;C1QA
76	Tyrosine metabolism	2/36	0.0712306027933902	0.197031429645028	0	0	4.79387457462324	12.6646147949948	ADH1C;DCT
77	NOD-like receptor signaling pathway	5/181	0.0712999545278945	0.197031429645028	0	0	2.32740585774059	6.14635207765267	PYCARD;CCL5;PRKCD;CYBB;PLCB2
78	Lysosome	4/128	0.071815193982767	0.197031429645028	0	0	2.63870967741935	6.94946204433672	CTSG;CD68;CTSS;ATP6V0A1
79	Salmonella infection	6/249	0.0852570117946827	0.230949373722305	0	0	2.02438012241934	4.98419576448856	PYCARD;MAP2K3;PTPRC;CYTH4;NCKAP1L;TLR5
80	Autophagy	4/137	0.0870891848229287	0.232963569401334	0	0	2.45902255639098	6.00203776190056	ATG16L2;PRKCD;CFLAR;CAMKK2
81	PD-L1 expression and PD-1 checkpoint pathway in cancer	3/89	0.0952068245347546	0.251534079635031	0	0	2.84714850911898	6.69564955085173	MAP2K3;IFNGR1;PTPN6
82	Fatty acid degradation	2/43	0.0966749050208868	0.252297922859387	0	0	3.97399717798831	9.2848526654137	ADH1C;ACSL5
83	IL-17 signaling pathway	3/94	0.107659036699611	0.277578721129118	0	0	2.69002781450914	5.99549663792239	S100A9;S100A8;IL17RA
84	Carbohydrate digestion and absorption	2/47	0.112199268128399	0.282478157405617	0	0	3.62001836547291	7.91871346206409	PRKCB;PLCB2
85	Pyruvate metabolism	2/47	0.112199268128399	0.282478157405617	0	0	3.62001836547291	7.91871346206409	PC;ADH1C
86	Sulfur metabolism	1/10	0.115539765592479	0.286637052081786	0	0	9.02926383173297	19.4864201178354	SELENBP1
87	Pathways in cancer	10/531	0.116530016500539	0.286637052081786	0	0	1.57775152976688	3.39154476516707	STAT5A;CEBPA;CXCL12;PRKCB;IFNGR1;RASSF5;RAC2;CXCR4;PLCB2;CSF2RA
88	Human immunodeficiency virus 1 infection	5/212	0.118370039650184	0.287854414603857	0	0	1.97572413235502	4.21607602802643	MAP2K3;PRKCB;RAC2;CXCR4;TNFRSF1B
89	Cysteine and methionine metabolism	2/50	0.124234782371999	0.298721836265257	0	0	3.39325068870523	7.07690288830453	MAT1A;GCLM
90	Melanogenesis	3/101	0.12608085456618	0.299716520610737	0	0	2.4969938182742	5.17085439037974	DCT;PRKCB;PLCB2
91	Longevity regulating pathway	3/102	0.12880023837442	0.299716520610737	0	0	2.4716459197787	5.06562005844453	CAT;FOXO3;CAMKK2
92	Regulation of actin cytoskeleton	5/218	0.12885009297284	0.299716520610737	0	0	1.91948062152553	3.93321852967348	FGD3;CXCL12;RAC2;CXCR4;NCKAP1L
93	Endocrine and other factor-regulated calcium reabsorption	2/53	0.136562904267463	0.31424152164771	0	0	3.19316156214552	6.35748866267455	PRKCB;PLCB2
94	Parathyroid hormone synthesis, secretion and action	3/106	0.139881909187496	0.318454559214086	0	0	2.37517624783467	4.67186887741559	PRKCB;BGLAP;PLCB2
95	Tight junction	4/169	0.152367666651714	0.341645923974108	0	0	1.97888888888889	3.72319795244828	EPB41L4B;HCLS1;CD1C;MAP3K5
96	Legionellosis	2/57	0.153392522435896	0.341645923974108	0	0	2.9603305785124	5.54989495859096	PYCARD;TLR5
97	Ras signaling pathway	5/232	0.154858199184526	0.341645923974108	0	0	1.79980830553149	3.35708420733557	PRKCB;RASSF5;RAC2;FOXO4;TEK
98	Herpes simplex virus 1 infection	9/498	0.15681211708014	0.342426459746429	0	0	1.5089674977157	2.79567448999664	ZNF671;HLA-DMB;SYK;IFNGR1;CCL5;HLA-DPB1;CFP;HLA-DOA;HLA-DPA1
99	Serotonergic synapse	3/113	0.16000238513651	0.343147010395747	0	0	2.22323651452282	4.07422888427382	PRKCB;ALOX5;PLCB2
100	Notch signaling pathway	2/59	0.16195256098117	0.343147010395747	0	0	2.85616934899232	5.1995186898395	KAT2B;MFNG
101	VEGF signaling pathway	2/59	0.16195256098117	0.343147010395747	0	0	2.85616934899232	5.1995186898395	PRKCB;RAC2
102	Long-term depression	2/60	0.16626468129473	0.348829821539923	0	0	2.80678255913366	5.03585711870577	PRKCB;PLCB2
103	AMPK signaling pathway	3/120	0.180937927415049	0.37498463653448	0	0	2.08947760400043	3.57217352154165	LEPR;FOXO3;CAMKK2
104	GnRH secretion	2/64	0.183700744732379	0.37498463653448	0	0	2.62516662223407	4.44820631842303	PRKCB;PLCB2
105	Thyroid hormone signaling pathway	3/121	0.183987788953833	0.37498463653448	0	0	2.07166467402771	3.50709189123994	KAT2B;PRKCB;PLCB2
106	Endocytosis	5/252	0.19537494342497	0.388257186161866	0	0	1.65238087171582	2.69806495683371	CYTH4;CXCR1;IQSEC1;CXCR2;CXCR4
107	Acute myeloid leukemia	2/67	0.196944723580299	0.388257186161866	0	0	2.50362364907819	4.06796827308365	STAT5A;CEBPA
108	Long-term potentiation	2/67	0.196944723580299	0.388257186161866	0	0	2.50362364907819	4.06796827308365	PRKCB;PLCB2
109	Fatty acid biosynthesis	1/18	0.198319048727247	0.388257186161866	0	0	4.77826192205277	7.73064573986923	ACSL5
110	Mitophagy	2/68	0.20138573674751	0.388257186161866	0	0	2.46556473829201	3.95114915686866	USP15;FOXO3
111	Retinol metabolism	2/68	0.20138573674751	0.388257186161866	0	0	2.46556473829201	3.95114915686866	ADH1C;DHRS9
112	Renin secretion	2/69	0.205838309410011	0.393298198336985	0	0	2.42864191439497	3.83886763026569	PLCB2;AQP1
113	Transcriptional misregulation in cancer	4/192	0.207819812915985	0.393570265168326	0	0	1.73475177304965	2.72544050962734	CD86;CEBPA;LMO2;BMP2K
114	Prolactin signaling pathway	2/70	0.210301503465315	0.394776506505064	0	0	2.39280505590666	3.73089286246443	STAT5A;FOXO3
115	Adherens junction	2/71	0.214774401783246	0.396966814235214	0	0	2.35800694693975	3.62700869740402	RAC2;PTPN6
116	FoxO signaling pathway	3/131	0.215178273136845	0.396966814235214	0	0	1.90884336099585	2.93253394546349	CAT;FOXO4;FOXO3
117	Vascular smooth muscle contraction	3/133	0.221548831500666	0.405226067873013	0	0	1.87928503032237	2.83229350087428	PRKCB;PRKCD;PLCB2
118	Pathways of neurodegeneration	8/475	0.225364203406514	0.408711351940628	0	0	1.4001379160164	2.08625800511092	MAP2K3;PRKCB;CAT;CYBB;TNFRSF1B;PLCB2;DNALI1;MAP3K5
119	Focal adhesion	4/201	0.230934476656682	0.415062647456936	0	0	1.65473773265651	2.42521879993402	PARVG;PRKCB;CHAD;RAC2
120	Thyroid hormone synthesis	2/75	0.232745409788936	0.415062647456936	0	0	2.22834823955621	3.24850853575195	PRKCB;PLCB2
121	Gastric acid secretion	2/76	0.237253782009618	0.419605862397176	0	0	2.19812374357829	3.16227555208566	PRKCB;PLCB2
122	Fluid shear stress and atherosclerosis	3/139	0.240875690720408	0.422519654214486	0	0	1.79582621430315	2.55631243585898	RAC2;PECAM1;MAP3K5
123	Proximal tubule bicarbonate reclamation	1/23	0.246089371509812	0.424702625024998	0	0	3.69135802469136	5.17550731545339	AQP1
124	Renin-angiotensin system	1/23	0.246089371509812	0.424702625024998	0	0	3.69135802469136	5.17550731545339	CTSG
125	Apoptosis	3/142	0.250643681869295	0.429101983360233	0	0	1.75679871040927	2.43092268107945	CFLAR;CTSS;MAP3K5
126	Spinocerebellar ataxia	3/143	0.253913001504272	0.431249066046938	0	0	1.74416123295791	2.39083270345663	PRKCB;PLCB2;MAP3K5
127	Peroxisome	2/82	0.264374404110951	0.445481279368058	0	0	2.03264462809917	2.70420801985775	CAT;ACSL5
128	ErbB signaling pathway	2/85	0.277947247085136	0.461437661969174	0	0	1.95887682963258	2.50799690437732	STAT5A;PRKCB
129	Collecting duct acid secretion	1/27	0.282255835910656	0.461437661969174	0	0	3.12282367837923	3.9501889549877	ATP6V0A1
130	Insulin secretion	2/86	0.282468849149354	0.461437661969174	0	0	1.93545848091303	2.44678145636512	PRKCB;PLCB2
131	Taste transduction	2/86	0.282468849149354	0.461437661969174	0	0	1.93545848091303	2.44678145636512	SCN9A;PLCB2
132	MAPK signaling pathway	5/294	0.289939378740876	0.463709503976684	0	0	1.40920212534928	1.74470978214211	MAP2K3;PRKCB;RAC2;TEK;MAP3K5
133	Oxytocin signaling pathway	3/154	0.290212571698239	0.463709503976684	0	0	1.61619631227501	1.99946372184541	PRKCB;PLCB2;CAMKK2
134	Gap junction	2/88	0.291504244773094	0.463709503976684	0	0	1.89025562175668	2.33011944979739	PRKCB;PLCB2
135	Non-alcoholic fatty liver disease	3/155	0.293535386778716	0.463709503976684	0	0	1.60548154618912	1.96793037002906	CEBPA;LEPR;MAP3K5
136	GABAergic synapse	2/89	0.29601682903517	0.463709503976684	0	0	1.86843355181913	2.27451697814878	PRKCB;TRAK2
137	Cellular senescence	3/156	0.296860757218718	0.463709503976684	0	0	1.59490684240501	1.93700173007893	MAP2K3;RASSF5;FOXO3
138	Bile secretion	2/90	0.300525223081763	0.466031867677516	0	0	1.84710743801653	2.22063613799136	AQP9;AQP1
139	Citrate cycle (TCA cycle)	1/30	0.308241983909495	0.471169889690228	0	0	2.79934723996027	3.29446818501878	PC
140	Glyoxylate and dicarboxylate metabolism	1/30	0.308241983909495	0.471169889690228	0	0	2.79934723996027	3.29446818501878	CAT
141	Salivary secretion	2/93	0.314019660241151	0.476597214834087	0	0	1.78594133139588	2.06865527765701	PRKCB;PLCB2
142	Hepatitis B	3/162	0.31685123278971	0.477508195894352	0	0	1.53425193768105	1.76335090545161	MAP2K3;STAT5A;PRKCB
143	Wnt signaling pathway	3/166	0.330195133291609	0.489755987891667	0	0	1.49629610773108	1.65800305199866	PRKCB;RAC2;PLCB2
144	Circadian entrainment	2/97	0.331920759014876	0.489755987891667	0	0	1.71039582427142	1.88632545610232	PRKCB;PLCB2
145	Aldosterone synthesis and secretion	2/98	0.336376373495389	0.489755987891667	0	0	1.69249311294766	1.84401285940513	PRKCB;PLCB2
146	Choline metabolism in cancer	2/98	0.336376373495389	0.489755987891667	0	0	1.69249311294766	1.84401285940513	PRKCB;RAC2
147	Calcium signaling pathway	4/240	0.336421169252687	0.489755987891667	0	0	1.37853107344633	1.50175992919928	ITPKB;PRKCB;CXCR4;PLCB2
148	Pancreatic secretion	2/102	0.35410638958406	0.512018698452627	0	0	1.62446280991736	1.68644885949448	PRKCB;PLCB2
149	Aldosterone-regulated sodium reabsorption	1/37	0.365289972499408	0.524644658489082	0	0	2.25422953818016	2.27015295487412	PRKCB
150	Drug metabolism	2/108	0.380378436538055	0.53600120639112	0	0	1.532044285046	1.48085659608115	ADH1C;FMO2
151	Insulin resistance	2/108	0.380378436538055	0.53600120639112	0	0	1.532044285046	1.48085659608115	PRKCB;PRKCD
152	Various types of N-glycan biosynthesis	1/39	0.380711137249768	0.53600120639112	0	0	2.13536928741607	2.06215678766422	MAN2A2
153	Cholinergic synapse	2/113	0.401924802780495	0.56021585493119	0	0	1.46266100811555	1.33320127080009	PRKCB;PLCB2
154	Tryptophan metabolism	1/42	0.403145989062632	0.56021585493119	0	0	1.97882164006825	1.79767343448242	CAT
155	Glutamatergic synapse	2/114	0.40619227532294	0.560807399478124	0	0	1.44952774498229	1.3059210699989	PRKCB;PLCB2
156	Porphyrin and chlorophyll metabolism	1/43	0.410442917853015	0.56304348987529	0	0	1.93160885753478	1.72013325807274	CP
157	Vasopressin-regulated water reabsorption	1/44	0.417650997905827	0.568042254447425	0	0	1.88659201837496	1.64720071290017	ARHGDIB
158	Kaposi sarcoma-associated herpesvirus infection	3/193	0.419395683190155	0.568042254447425	0	0	1.28189561039528	1.11389095289553	CD86;SYK;IFNGR1
159	ABC transporters	1/45	0.424771306621438	0.568131622606173	0	0	1.84362139917695	1.57851667454857	ABCA6
160	Glycosphingolipid biosynthesis	1/45	0.424771306621438	0.568131622606173	0	0	1.84362139917695	1.57851667454857	B3GALT4
161	Type II diabetes mellitus	1/46	0.431804908452243	0.573951865893044	0	0	1.80256058527663	1.51375684025358	PRKCD
162	Other types of O-glycan biosynthesis	1/47	0.438752854972659	0.57958710471697	0	0	1.76328502415459	1.45262770031164	MFNG
163	Viral carcinogenesis	3/203	0.451536745589937	0.58829892812563	0	0	1.21717842323651	0.967776767584078	STAT5A;KAT2B;SYK
164	Proteoglycans in cancer	3/205	0.457880120425608	0.58829892812563	0	0	1.20500390287991	0.941286238010948	PRKCB;HCLS1;PTPN6
165	Amyotrophic lateral sclerosis	5/364	0.457893948681257	0.58829892812563	0	0	1.13034813114066	0.88293490388648	MAP2K3;CAT;TNFRSF1B;DNALI1;MAP3K5
166	N-Glycan biosynthesis	1/50	0.459093088770935	0.58829892812563	0	0	1.65507684555304	1.28848110065931	MAN2A2
167	Vibrio cholerae infection	1/50	0.459093088770935	0.58829892812563	0	0	1.65507684555304	1.28848110065931	ATP6V0A1
168	Ovarian steroidogenesis	1/51	0.465708677972394	0.593224149321978	0	0	1.62189300411523	1.23944251602888	ALOX5
169	Dopaminergic synapse	2/132	0.480268214010917	0.608150282830392	0	0	1.24767959313414	0.915061379056948	PRKCB;PLCB2
170	Regulation of lipolysis in adipocytes	1/55	0.491374902577263	0.618554289126672	0	0	1.50144795000762	1.06685067808635	FABP4
171	Estrogen signaling pathway	2/137	0.499830893567815	0.625519363880189	0	0	1.20116314661769	0.832989166013743	PRKCD;PLCB2
172	Glutathione metabolism	1/57	0.503743735465459	0.626750926683769	0	0	1.44767783656673	0.992654743643679	GCLM
173	Endometrial cancer	1/58	0.509815351547117	0.630638642954237	0	0	1.42220778283156	0.95815087597841	FOXO3
174	Mineral absorption	1/60	0.521737527342975	0.64167718880113	0	0	1.37385785031736	0.893819056373876	TF
175	Thermogenesis	3/232	0.540100144032931	0.658018741408841	0	0	1.06146152312961	0.653861046265147	MAP2K3;ACSL5;MAP3K5
176	Retrograde endocannabinoid signaling	2/148	0.541174291999795	0.658018741408841	0	0	1.11004188837315	0.681581133127444	PRKCB;PLCB2
177	Adrenergic signaling in cardiomyocytes	2/150	0.54843386861435	0.661590160039794	0	0	1.09492964038419	0.6577117245752	PLCB2;SCN4B
178	Cortisol synthesis and secretion	1/65	0.55029461909852	0.661590160039794	0	0	1.2662037037037	0.756305337451633	PLCB2
179	Glycolysis / Gluconeogenesis	1/67	0.561236079843889	0.670974978137387	0	0	1.22770919067215	0.709141577300899	ADH1C
180	Amphetamine addiction	1/69	0.571912395280982	0.67994029216739	0	0	1.19147906076011	0.6657621047516	PRKCB
181	Glioma	1/75	0.602413699028845	0.706295944448268	0	0	1.09453898342787	0.55472424568728	PRKCB
182	Chronic myeloid leukemia	1/76	0.607282494291969	0.706295944448268	0	0	1.079890260631	0.538607364381788	STAT5A
183	Metabolism of xenobiotics by cytochrome P450	1/76	0.607282494291969	0.706295944448268	0	0	1.079890260631	0.538607364381788	ADH1C
184	Pancreatic cancer	1/76	0.607282494291969	0.706295944448268	0	0	1.079890260631	0.538607364381788	RAC2
185	Bacterial invasion of epithelial cells	1/77	0.61209190795366	0.708041450281531	0	0	1.06562703053931	0.523087357644232	HCLS1
186	Synaptic vesicle cycle	1/78	0.616842661417398	0.70970069646948	0	0	1.0517342739565	0.508136257435338	ATP6V0A1
187	RNA degradation	1/79	0.621535467098171	0.711275882133735	0	0	1.03819774190145	0.493727708825386	BTG2
188	PI3K-Akt signaling pathway	4/354	0.62976158651303	0.716856274009513	0	0	0.924095238095238	0.427314543387526	SYK;CHAD;TEK;FOXO3
189	Colorectal cancer	1/86	0.652820642229033	0.739172579031816	0	0	0.952360203340595	0.406136727484452	RAC2
190	ECM-receptor interaction	1/88	0.661276458818165	0.744806116774144	0	0	0.930372262428457	0.384786414962724	CHAD
191	Morphine addiction	1/91	0.673577127117626	0.754688508917131	0	0	0.899222679469593	0.355330335165904	PRKCB
192	Huntington disease	3/306	0.724131638718002	0.80710505565444	0	0	0.799186557659915	0.257963100740316	PLCB2;DNALI1;MAP3K5
193	Glucagon signaling pathway	1/107	0.732045804232478	0.811698456506478	0	0	0.762869788027021	0.237948388473356	PLCB2
194	Human papillomavirus infection	3/331	0.771668519455727	0.85122197506972	0	0	0.73732415747394	0.191114569163369	MFNG;CHAD;ATP6V0A1
195	Chemical carcinogenesis	2/239	0.7915777384543	0.868705825790873	0	0	0.680649998256442	0.159086410012489	STAT5A;PRKCB
196	Relaxin signaling pathway	1/129	0.795787462733854	0.868869984821656	0	0	0.631044238683128	0.144145103579973	PLCB2
197	Oxidative phosphorylation	1/133	0.805635144883644	0.874891628476668	0	0	0.611796982167353	0.132224202347016	ATP6V0A1
198	Apelin signaling pathway	1/137	0.815009792746023	0.874891628476668	0	0	0.593681917211329	0.121440693730852	PLCB2
199	Insulin signaling pathway	1/137	0.815009792746023	0.874891628476668	0	0	0.593681917211329	0.121440693730852	PRKAR2B
200	Measles	1/139	0.819526844341884	0.874891628476668	0	0	0.585018190493231	0.116435073169581	STAT5A
201	Ubiquitin mediated proteolysis	1/140	0.821744006186029	0.874891628476668	0	0	0.580779820587974	0.114022388385633	HERC1
202	Alzheimer disease	3/369	0.83094298738849	0.880305937134341	0	0	0.659478947010407	0.12213160591528	CYBB;PLCB2;MAP3K5
203	mTOR signaling pathway	1/154	0.850080862704743	0.893103407503366	0	0	0.527260012372576	0.0856395755509385	PRKCB
204	Cushing syndrome	1/155	0.85192404768074	0.893103407503366	0	0	0.523809523809524	0.0839446153549032	PLCB2
205	Hepatitis C	1/157	0.855542983823318	0.893103407503366	0	0	0.517041257781998	0.0806682304319337	CFLAR
206	Hippo signaling pathway	1/163	0.865879722963658	0.899138009102574	0	0	0.497739165777575	0.0716790529674697	RASSF2
207	cGMP-PKG signaling pathway	1/167	0.872358212100679	0.899138009102574	0	0	0.48564628885914	0.0663174997495336	PLCB2
208	Hepatocellular carcinoma	1/168	0.873928532211848	0.899138009102574	0	0	0.482713585175328	0.0650488789680464	PRKCB
209	Protein processing in endoplasmic reticulum	1/171	0.87852498238791	0.899542326464176	0	0	0.474122488501573	0.0614040464153617	MAP3K5
210	Alcoholism	1/186	0.899120921828691	0.916247034625427	0	0	0.43534645756868	0.0462937612516105	CAMKK2
211	Neuroactive ligand-receptor interaction	2/341	0.922465903266775	0.935581532223175	0	0	0.473366001121432	0.038202939206138	LEPR;CTSG
212	cAMP signaling pathway	1/216	0.930458198576791	0.939236106110534	0	0	0.374026222605034	0.026959109769998	RAC2
213	Parkinson disease	1/249	0.95384138410451	0.958319512668381	0	0	0.323709013673171	0.0152978034706742	MAP3K5
214	MicroRNAs in cancer	1/310	0.978399777182464	0.978399777182464	0	0	0.258992901567515	0.00565560787965565	PRKCB
