## Supplements for "Analysis of publicly available transcriptomic data to identify key genes and pathways associated with osteosarcoma metastasis": OSA tumor vs normal downreg_WP.csv

	Term	Overlap	P.value	Adjusted.P.value	Old.P.value	Old.Adjusted.P.value	Odds.Ratio	Combined.Score	Genes
1	TYROBP Causal Network In Microglia WP3945	13/61	3.76162623187303e-13	1.26390641390934e-10	0	0	23.1064213564214	661.045943735853	STAT5A;IGSF6;IL10RA;PLEK;RNASE6;TNFRSF1B;PYCARD;APBB1IP;TYROBP;BIN2;HCLS1;CD37;NCKAP1L
2	Microglia Pathogen Phagocytosis Pathway WP3937	10/40	3.73440514043595e-11	6.2738006359324e-09	0	0	28.0997150997151	674.697973583895	C1QB;C1QA;FCER1G;TYROBP;SYK;NCF4;RAC2;CYBB;NCKAP1L;PTPN6
3	B Cell Receptor Signaling Pathway WP23	10/92	1.82425146991125e-07	2.0431616463006e-05	0	0	10.2532833020638	159.09943724555	LAT2;CD79A;PTPRC;SYK;PRKCB;INPP5D;PRKCD;RAC2;HCLS1;PTPN6
4	Cell Interactions Of The Pancreatic Cancer Microenvironment WP5284	6/26	5.81797204209034e-07	4.88709651535588e-05	0	0	24.8773109243697	357.16713269449	CD86;CXCL12;CCL5;CXCR4;CSF2RA;CCR2
5	Chemokine Signaling Pathway WP3929	12/165	9.02462292172636e-07	6.06454660340011e-05	0	0	6.62711291413117	92.2370782379649	FGR;CXCL12;PRKCB;CCL5;PRKCD;CXCR2;RAC2;CXCR4;FOXO3;DOCK2;PLCB2;CCR2
6	Network Map Of SARS CoV 2 Signaling Pathway WP5115	13/218	2.95877139719769e-06	0.00016569119824307	0	0	5.36718403547672	68.3282054037482	IL33;HP;HBB;CFP;CD2;TF;CXCL12;CXCR1;CD8A;CCL5;CXCR2;PTPN6;SKAP1
7	Leukotriene Metabolic Pathway WP5171	4/13	1.41730020562998e-05	0.0006019112856836	0	0	36.5685185185185	408.257218337412	ALOX5;ALOX5AP;DPEP2;LTC4S
8	Allograft Rejection WP2328	8/90	1.43312210877048e-05	0.0006019112856836	0	0	8.13311285655229	90.7091778835523	CD86;C1QB;C1QA;HLA-DMB;CXCL12;HLA-DPB1;HLA-DOA;HLA-DPA1
9	Extrafollicular And Follicular B Cell Activation By SARS CoV 2 WP5218	7/74	3.31376717533515e-05	0.00123713974545846	0	0	8.67957679954657	89.5284442478628	STAT5A;CD79A;CXCL12;PTPRC;SYK;SELL;CXCR4
10	Prostaglandin And Leukotriene Metabolism In Senescence WP5321	5/34	5.40622104063235e-05	0.00181649026965247	0	0	14.2309911989612	139.824827000562	ALOX5;TBXAS1;ALOX5AP;DPEP2;LTC4S
11	Spinal Cord Injury WP2431	8/119	0.000107099860532478	0.00327141392171932	0	0	5.9993892197282	54.8449096965078	C1QB;BTG2;MBP;FOXO3;LILRB3;AIF1;AQP1;CCR2
12	Macrophage Markers WP4146	3/9	0.000142699646886087	0.00382712526116705	0	0	40.9751037344398	362.825058159911	CD86;RAC2;CD68
13	Eicosanoid Synthesis WP167	4/23	0.000159463552548627	0.00382712526116705	0	0	17.3131578947368	151.380975105267	ALOX5;ALOX5AP;TBXAS1;LTC4S
14	Complement Activation WP545	4/23	0.000159463552548627	0.00382712526116705	0	0	17.3131578947368	151.380975105267	C1QB;CFD;C1QA;CFP
15	IL 3 Signaling Pathway WP286	5/49	0.000319278942996598	0.00655687605514323	0	0	9.37238493723849	75.4425008933169	CD86;STAT5A;SYK;INPP5D;PTPN6
16	Neuroinflammation And Glutamatergic Signaling WP5083	8/140	0.000327646801059025	0.00655687605514323	0	0	5.03954802259887	40.4351882790144	TGFBR3;PRKCB;IFNGR1;IL10RA;SLC2A3;TNFRSF1B;PLCB2;CAMKK2
17	Vitamin B12 Metabolism WP1533	5/50	0.000351261217239816	0.00655687605514323	0	0	9.16364481636448	72.8874512859693	TCN1;CCL5;HBB;MAT1A;HBA1
18	IL 4 Signaling Pathway WP395	5/50	0.000351261217239816	0.00655687605514323	0	0	9.16364481636448	72.8874512859693	STAT5A;CEBPA;FES;INPP5D;PTPN6
19	Kit Receptor Signaling Pathway WP304	5/53	0.000461845905773457	0.00816738022841482	0	0	8.58960948396095	65.9705995694927	STAT5A;PRKCB;INPP5D;PTPN6;FOXO3
20	Hematopoietic Stem Cell Differentiation WP2849	5/54	0.000503966858466845	0.00839817840114541	0	0	8.41388438220477	63.8866245269099	STAT5A;LMO2;CXCR4;NCKAP1L;IKZF1
21	Prostaglandin And Leukotriene Metabolism In Senescence WP5122	4/31	0.000524886150071588	0.00839817840114541	0	0	12.1783950617284	91.9752483402795	ALOX5;TBXAS1;ALOX5AP;LTC4S
22	Ferroptosis WP4313	5/64	0.00110083108564095	0.0168126929443345	0	0	6.98425643571378	47.5745886872516	TF;CYBB;ACSL5;GCLM;CP
23	Glucocorticoid Receptor Pathway WP2880	5/70	0.00164719232729316	0.0240633313900218	0	0	6.33762471837786	40.6158281751525	SRGN;TGFBR3;EPB41L4B;ALOX5AP;STOM
24	Complement System In Neuronal Development And Plasticity WP5090	6/106	0.00191547405050386	0.026816636707054	0	0	4.95529411764706	31.0091906753105	FCN1;CFD;C1QB;C1QA;MBP;CFP
25	Vitamin D Receptor Pathway WP2877	8/186	0.00207736700686228	0.027239473640831	0	0	3.72843267948962	23.029238807068	CEBPA;SERPINB1;BGLAP;ALOX5;G0S2;MXD1;S100A9;S100A8
26	Burn Wound Healing WP5055	5/74	0.00210781641268335	0.027239473640831	0	0	5.96901340124917	36.7816738519642	CXCL12;CXCR2;PECAM1;CXCR4;S100A9
27	Chronic Hyperglycemia Impairment Of Neuron Function WP5283	4/46	0.00235982788890625	0.0293667470619444	0	0	7.82301587301587	47.322726260173	PRKCB;SCN9A;PRKCD;SLC2A3
28	Regulatory Circuits Of The STAT3 Signaling Pathway WP4538	5/78	0.00265595843249775	0.031871501189973	0	0	5.6407978449017	33.4552882741653	PTPRC;IFNGR1;PRKCB;IL10RA;CSF2RA
29	IL1 And Megakaryocytes In Obesity WP2865	3/24	0.00300371229345768	0.0348016320897166	0	0	11.6982809721399	67.942520039756	SELENBP1;FCER1A;S100A9
30	Glioblastoma Signaling Pathways WP2261	5/82	0.00330065742574916	0.0369673631683906	0	0	5.34668260609683	30.5489854424822	MAP2K3;PRKCB;PRKCD;FOXO4;FOXO3
31	Acute Viral Myocarditis WP4298	5/84	0.00366204893684447	0.0396918852509594	0	0	5.21079391981357	29.231159843325	PYCARD;RAC2;CXCR4;TLR5;AIF1
32	Selenium Micronutrient Network WP15	5/86	0.00405097646034077	0.0425352528335781	0	0	5.08161578593936	27.9935914513361	ALOX5;CAT;ALOX5AP;HBB;HBA1
33	Interferon Type I Signaling Pathways WP585	4/54	0.00423934847948766	0.0431642754275107	0	0	6.56866666666667	35.8868966701161	MAP2K3;STAT5A;PTPRC;PTPN6
34	Selective Expression Of Chemokine Receptors During T Cell Polarization WP4494	3/29	0.00518520950888431	0.0511117709518583	0	0	9.44621768273221	49.7054782010721	IFNGR1;CXCR4;CCR2
35	Nuclear Receptors Meta Pathway WP2882	10/314	0.00538080486200682	0.0511117709518583	0	0	2.73448043184885	14.287434151505	SRGN;TGFBR3;EPB41L4B;KAT2B;SERPINB2;ALOX5AP;PDK4;STOM;SLC2A3;GCLM
36	Complement And Coagulation Cascades WP558	4/58	0.00547626117341339	0.0511117709518583	0	0	6.08086419753086	31.6650828493109	CFD;C1QB;C1QA;KLKB1
37	GPR143 In Melanocytes And Retinal Pigment Epithelium Cells WP4941	3/30	0.00571006272088728	0.0518535425464359	0	0	9.09589672660212	46.9850844034964	DCT;PRKCB;PLCB2
38	Complement System WP2806	5/95	0.00617190422408049	0.0539807195801649	0	0	4.57136215713622	23.2579380432764	FCN1;CFD;SELL;CFP;KLKB1
39	Ethanol Effects On Histone Modifications WP3996	3/31	0.00626561923698343	0.0539807195801649	0	0	8.7705986959099	44.4904217782453	KAT2B;ADH1C;MAT1A
40	T Cell Antigen Receptor TCR Pathway During Staphylococcus Aureus Infection WP3863	4/62	0.00693358327018655	0.0575727363555288	0	0	5.66034482758621	28.1397167652856	PTPRC;CD8A;LCP2;PTPN6
41	Hippo Signaling Regulation Pathways WP4540	5/98	0.00702524461481155	0.0575727363555288	0	0	4.42322400683853	21.9314293939692	PRKCB;PRKAR2B;PRKCD;TEK;PLCB2
42	Leukocyte Intrinsic Hippo Pathway Functions WP4542	3/34	0.00812079591197058	0.0649663672957646	0	0	7.92062642216571	38.1245658930932	RASSF5;FOXO4;FOXO3
43	AGE RAGE Pathway WP2324	4/66	0.0086266295298761	0.0674080819078691	0	0	5.29408602150538	25.1622688787381	STAT5A;PRKCB;PRKCD;FOXO4
44	Folate Metabolism WP176	4/68	0.00956599445006158	0.0730494121641066	0	0	5.128125	23.843425973456	CAT;HBB;MAT1A;HBA1
45	IL 5 Signaling Pathway WP127	3/37	0.0102664989217425	0.073394545483095	0	0	7.22064925555284	33.0624086000842	STAT5A;SYK;FOXO3
46	IL 2 Signaling Pathway WP49	3/37	0.0102664989217425	0.073394545483095	0	0	7.22064925555284	33.0624086000842	STAT5A;SYK;FOXO3
47	Type II Interferon Signaling WP619	3/37	0.0102664989217425	0.073394545483095	0	0	7.22064925555284	33.0624086000842	IFNGR1;PRKCD;CYBB
48	Peptide GPCRs WP24	4/72	0.0116385806715131	0.0791308684393145	0	0	4.82549019607843	21.4899817401451	CXCR1;CXCR2;CXCR4;CCR2
49	Non Small Cell Lung Cancer WP4255	4/72	0.0116385806715131	0.0791308684393145	0	0	4.82549019607843	21.4899817401451	STAT5A;PRKCB;RASSF5;FOXO3
50	Kisspeptin Kisspeptin Receptor System In The Ovary WP4871	3/39	0.0118624667681388	0.0791308684393145	0	0	6.81881051175657	30.2371691123154	PRKCB;PRKCD;PLCB2
51	Serotonin And Anxiety Related Events WP3944	2/14	0.012246443925132	0.0791308684393145	0	0	13.5977961432507	59.8645650703567	PRKCB;PLEK
52	Cancer Immunotherapy By CTLA4 Blockade WP4582	2/14	0.012246443925132	0.0791308684393145	0	0	13.5977961432507	59.8645650703567	CD86;PTPN6
53	Oxidative Damage Response WP3941	3/40	0.0127108447317984	0.0794877492240596	0	0	6.63418189974207	28.9601924822962	C1QB;C1QA;TNFRSF1B
54	Cytosolic DNA Sensing Pathway WP4655	4/74	0.012774816839581	0.0794877492240596	0	0	4.68714285714286	20.4372528217299	PYCARD;ZBP1;IL33;CCL5
55	T Cell Receptor Signaling Pathway WP69	4/75	0.0133685376837722	0.0795036417341849	0	0	4.62089201877934	19.9384617809365	CD8A;PRKCD;LCP2;SKAP1
56	Non Genomic Actions Of 1 25 Dihydroxyvitamin D3 WP4341	4/75	0.0133685376837722	0.0795036417341849	0	0	4.62089201877934	19.9384617809365	PRKCB;IFNGR1;PRKCD;PLCB2
57	EGF EGFR Signaling Pathway WP437	6/159	0.0134872249370492	0.0795036417341849	0	0	3.23002142033284	13.9085121025652	STAT5A;PRKCB;IQSEC1;INPP5D;PRKCD;FOXO4
58	Insulin Signaling WP481	6/160	0.0138743103205887	0.0798306112656343	0	0	3.20888355342137	13.726693568584	MAP2K3;PRKCB;PRKCD;RAC2;FOXO3;MAP3K5
59	FOXP3 In COVID 19 WP5063	2/15	0.0140178751924774	0.0798306112656343	0	0	12.5511760966306	53.5611645528033	STAT5A;CD86
60	Fibrin Complement Receptor 3 Signaling Pathway WP4136	3/42	0.0145093832380387	0.0812525461330165	0	0	6.29332907756144	26.6394084836198	TYROBP;SYK;RASSF5
61	Iron Metabolism Disorders WP5172	2/17	0.0178686157984343	0.0968363694882892	0	0	10.8765840220386	43.7750900874725	TF;CP
62	Serotonin And Anxiety WP3947	2/17	0.0178686157984343	0.0968363694882892	0	0	10.8765840220386	43.7750900874725	PRKCB;PLEK
63	Fatty Acid Transporters WP5061	2/18	0.0199424393757968	0.104697806722933	0	0	10.1962809917355	39.9174733338212	FABP4;ACSL5
64	4 Hydroxytamoxifen Dexamethasone And Retinoic Acids Regulation Of P27 Expression WP3879	2/18	0.0199424393757968	0.104697806722933	0	0	10.1962809917355	39.9174733338212	MAP2K3;MAP3K5
65	Ebola Virus Infection In Host WP4217	5/129	0.0210749217866437	0.10894113415865	0	0	3.31218787960588	12.7839571161581	HLA-DMB;CD300A;HLA-DPB1;HLA-DOA;HLA-DPA1
66	Orexin Receptor Pathway WP5094	4/88	0.0227123912106513	0.113900946966849	0	0	3.9031746031746	14.7729094567466	PRKCB;BGLAP;PRKCD;CAMKK2
67	T Cell Activation SARS CoV 2 WP5098	4/88	0.0227123912106513	0.113900946966849	0	0	3.9031746031746	14.7729094567466	CD86;PTPRC;LCP2;FOXO3
68	Photodynamic Therapy Induced AP 1 Survival Signaling WP3611	3/50	0.0230791564766128	0.114038184943263	0	0	5.22000529707778	19.673288477727	MAP2K3;CFLAR;MAP3K5
69	TNF Alpha Signaling Pathway WP231	4/89	0.023560577747249	0.114729769899647	0	0	3.85705882352941	14.4569522767504	MAP2K3;CFLAR;TNFRSF1B;MAP3K5
70	15Q13 3 Copy Number Variation Syndrome WP4942	2/20	0.0243736611021402	0.116993573290273	0	0	9.06244260789715	33.6601973280517	KAT2B;CCL5
71	Amino Acid Metabolism WP3925	4/91	0.0253140555436755	0.119796093840493	0	0	3.76800766283525	13.8526863493951	PC;ADH1C;PDK4;GCLM
72	Pathogenesis Of SARS CoV 2 Mediated By Nsp9 Nsp10 Complex WP4884	2/21	0.026725875943242	0.124720754401796	0	0	8.58503697259678	31.0960602729347	CD2;CD8A
73	Blood Clotting Cascade WP272	2/22	0.0291657857241063	0.130662720043996	0	0	8.15537190082645	28.827274049353	SERPINB2;KLKB1
74	Fatty Acid Biosynthesis WP357	2/22	0.0291657857241063	0.130662720043996	0	0	8.15537190082645	28.827274049353	PC;ACSL5
75	PI3K AKT mTOR Vitamin D3 Signaling WP4141	2/22	0.0291657857241063	0.130662720043996	0	0	8.15537190082645	28.827274049353	CD86;SLC2A3
76	IL 18 Signaling Pathway WP4754	3/56	0.0309602360444733	0.136876833038724	0	0	4.6276520786033	16.081329788288	PRKCB;PRKCD;CFLAR
77	Physiological And Pathological Hypertrophy Of The Heart WP1528	2/24	0.0342988524917765	0.149667719964116	0	0	7.41322314049587	25.0021579523707	MAP2K3;PRKCB
78	Model For Regulation Of MSMP Expression In Cancer Cells And Its Proangiogenic Role In Ovarian Tumors WP4397	1/3	0.0361568798520293	0.154565252221832	0	0	40.6460905349794	134.940469614618	CCR2
79	Toll Like Receptor Signaling Pathway WP75	4/102	0.0363412348973951	0.154565252221832	0	0	3.34319727891156	11.0820378115968	CD86;MAP2K3;CCL5;TLR5
80	Differentiation Of White And Brown Adipocyte WP2895	2/25	0.0369872069158496	0.155346269046568	0	0	7.09054976643909	23.378841463425	CEBPA;EBF3
81	Modulators Of TCR Signaling And T Cell Activation WP5072	3/61	0.038471131433194	0.159386728711366	0	0	4.22764343969094	13.7730161390672	CD8A;LCP2;PTPN6
82	VEGFA VEGFR2 Signaling WP3888	10/430	0.0388979516497976	0.159386728711366	0	0	1.96743996743997	6.38791101377259	MAP2K3;PRKCB;RAB37;PRKCD;CYBB;PTPN6;FOXO4;FOXO3;CAMKK2;MAP3K5
83	EPO Receptor Signaling WP581	2/26	0.0397536496437518	0.16029895171367	0	0	6.79476584022039	21.9134842187014	STAT5A;PTPRC
84	10Q22Q23 Copy Number Variation WP5402	3/62	0.0400747379284174	0.16029895171367	0	0	4.1557774808355	13.3691740566874	CEBPA;ADIRF;MAT1A
85	TLR4 Signaling And Tolerance WP3851	2/27	0.0425958922367736	0.168379056371246	0	0	6.52264462809917	20.5854498573886	INPP5D;IRAK3
86	T Cell Receptor And Co Stimulatory Signaling WP2583	2/28	0.0455116900798567	0.173771907577635	0	0	6.27145581691036	19.3774567664758	CD8A;PTPN6
87	Interactions Between Immune Cells And microRNAs In Tumor Microenvironment WP4559	2/28	0.0455116900798567	0.173771907577635	0	0	6.27145581691036	19.3774567664758	CD86;CCL5
88	Eicosanoid Metabolism Via Lipooxygenases LOX WP4721	2/28	0.0455116900798567	0.173771907577635	0	0	6.27145581691036	19.3774567664758	ALOX5;LTC4S
89	SARS CoV 2 Innate Immunity Evasion And Cell Specific Immune Response WP5039	3/66	0.046821469658434	0.176764200058807	0	0	3.89112823552658	11.9123522297988	CXCL12;CCL5;CXCR2
90	Arachidonic Acid AA ARA Oxylipin Metabolism WP5155	1/4	0.0479174986796652	0.17745989598732	0	0	27.0960219478738	82.3251531961038	TBXAS1
91	PDGFR Beta Pathway WP3972	2/29	0.0484988416257301	0.17745989598732	0	0	6.03887358432813	18.2749320301762	STAT5A;PRKCB
92	PPAR Signaling Pathway WP3942	3/67	0.0485902096155757	0.17745989598732	0	0	3.83013485477178	11.5836040653755	FABP4;OLR1;ACSL5
93	Familial Partial Lipodystrophy WP5102	2/30	0.0515551877290835	0.184282373159277	0	0	5.82290436835891	17.2655079428374	CEBPA;FABP4
94	Inflammatory Response Pathway WP453	2/30	0.0515551877290835	0.184282373159277	0	0	5.82290436835891	17.2655079428374	CD86;TNFRSF1B
95	Urotensin II Mediated Signaling Pathway WP5158	3/69	0.052224591464664	0.184710134022391	0	0	3.71369294605809	10.9635709783532	ALOX5;NCF4;CYBB
96	PI3K AKT mTOR Signaling Pathway And Therapeutic Opportunities In Prostate Cancer WP3844	2/32	0.0578670346552499	0.195578953046987	0	0	5.43415977961433	15.4852219544333	FOXO4;FOXO3
97	White Fat Cell Differentiation WP4149	2/32	0.0578670346552499	0.195578953046987	0	0	5.43415977961433	15.4852219544333	STAT5A;CEBPA
98	COVID 19 And Endothelial Cell Senescence WP5256	1/5	0.0595352019936587	0.195578953046987	0	0	20.320987654321	57.329316586212	IL17RA
99	Sebaleic Acid Formation And Metabolism WP5315	1/5	0.0595352019936587	0.195578953046987	0	0	20.320987654321	57.329316586212	ALOX5
100	Catalytic Cycle Of Mammalian Flavin Containing Monooxygenases FMOs WP688	1/5	0.0595352019936587	0.195578953046987	0	0	20.320987654321	57.329316586212	FMO2
101	Conversion Of Angiotensinogen To Angiotensin II WP4818	1/5	0.0595352019936587	0.195578953046987	0	0	20.320987654321	57.329316586212	CTSG
102	Prostaglandin Signaling WP5088	2/33	0.0611184228271835	0.195578953046987	0	0	5.25859770727806	14.6974752723264	PYCARD;CCR2
103	Oxidative Stress Response WP408	2/33	0.0611184228271835	0.195578953046987	0	0	5.25859770727806	14.6974752723264	CAT;CYBB
104	MAPK Cascade WP422	2/33	0.0611184228271835	0.195578953046987	0	0	5.25859770727806	14.6974752723264	MAP2K3;MBP
105	Signal Transduction Through IL1R WP4496	2/33	0.0611184228271835	0.195578953046987	0	0	5.25859770727806	14.6974752723264	MAP2K3;IRAK3
106	Prolactin Signaling Pathway WP2037	3/74	0.0618641103123452	0.196097557216491	0	0	3.45128864473146	9.60429804641971	STAT5A;SIRPA;PTPN6
107	JAK STAT Signaling In The Regulation Of Beta Cells WP5358	2/34	0.0644307788795043	0.202324688817883	0	0	5.09400826446281	13.9686051979307	STAT5A;IFNGR1
108	IL 24 Signaling Pathway WP5413	6/232	0.0654766015255811	0.20370498252403	0	0	2.17855283706403	5.93887103823092	CD86;PTPRC;PECAM1;CXCR4;CFLAR;TNFRSF1B
109	Fatty Acids And Lipoproteins Transport In Hepatocytes WP5323	2/35	0.06780214527359	0.209004778091066	0	0	4.93939393939394	13.2927065231295	FABP4;ACSL5
110	EV Release From Cardiac Cells And Their Functional Effects WP3297	1/6	0.071011717989692	0.214954389590419	0	0	16.2559670781893	42.9955759555716	CXCL12
111	Metabolism Of Alpha Linolenic Acid WP4586	1/6	0.071011717989692	0.214954389590419	0	0	16.2559670781893	42.9955759555716	ALOX5
112	Overview Of Proinflammatory And Profibrotic Mediators WP5095	4/129	0.0734388840111844	0.220035865744316	0	0	2.61746666666667	6.83499523151139	IL33;CCL23;CXCL12;CCL5
113	Genetic Causes Of Porto Sinusoidal Vascular Disease WP5269	2/37	0.0747142699415154	0.220035865744316	0	0	4.65667060212515	12.0797955175348	NCF4;CYBB
114	Neovascularisation Processes WP4331	2/37	0.0747142699415154	0.220035865744316	0	0	4.65667060212515	12.0797955175348	CXCL12;CXCR4
115	Ras Signaling WP4223	5/184	0.0753098945255844	0.220035865744316	0	0	2.28804843271546	5.91722215718255	PRKCB;RASSF5;RAC2;FOXO4;TEK
116	Adipogenesis WP236	4/131	0.0767419165060102	0.222286930569133	0	0	2.5759842519685	6.61334296986712	CFD;STAT5A;CEBPA;FRZB
117	Amyotrophic Lateral Sclerosis ALS WP2447	2/38	0.0782513022984348	0.224721688651915	0	0	4.52708907254362	11.534252477558	CAT;MAP3K5
118	MicroRNAs In Cardiomyocyte Hypertrophy WP1544	3/83	0.0811131686475637	0.224952695784417	0	0	3.06161825726141	7.69050938069192	MAP2K3;PRKCB;PLCB2
119	Immune Infiltration In Pancreatic Cancer WP5285	2/39	0.0818398918701865	0.224952695784417	0	0	4.4045119499665	11.0244514735312	CXCL12;CCL5
120	Activation Of NLRP3 Inflammasome By SARS CoV 2 WP4876	1/7	0.0823487547067955	0.224952695784417	0	0	13.5459533607682	33.8214272307956	PYCARD
121	Glial Cell Differentiation WP2276	1/7	0.0823487547067955	0.224952695784417	0	0	13.5459533607682	33.8214272307956	MBP
122	Kinin Kallikrein Pathway WP5089	1/7	0.0823487547067955	0.224952695784417	0	0	13.5459533607682	33.8214272307956	KLKB1
123	Nanomaterial Induced Inflammasome Activation WP3890	1/7	0.0823487547067955	0.224952695784417	0	0	13.5459533607682	33.8214272307956	PYCARD
124	2Q37 Copy Number Variation Syndrome WP5224	4/135	0.0835678920375011	0.2264420300371	0	0	2.49681933842239	6.19734504094395	CXCL12;CYTH4;CXCR4;CFLAR
125	Thymic Stromal Lymphopoietin TSLP Signaling Pathway WP2203	2/40	0.0854782665435309	0.229765580469011	0	0	4.28838625489343	10.5472565233701	STAT5A;FES
126	Brain Derived Neurotrophic Factor BDNF Signaling Pathway WP2380	4/137	0.0870891848229287	0.232237826194477	0	0	2.45902255639098	6.00203776190056	STAT5A;PRKCD;SIRPA;FOXO3
127	Inflammatory Bowel Disease Signaling WP5198	2/42	0.0928974583076511	0.24365990651844	0	0	4.07355371900826	9.6798186581831	IFNGR1;TLR5
128	Effects Of Nitric Oxide WP1995	1/8	0.093547999824044	0.24365990651844	0	0	11.6102292768959	27.5078910722099	HBA1
129	Cerebral Organic Acidurias Including Diseases WP4519	1/8	0.093547999824044	0.24365990651844	0	0	11.6102292768959	27.5078910722099	ADHFE1
130	Apoptosis Modulation And Signaling WP1772	3/89	0.0952068245347546	0.24468443986546	0	0	2.84714850911898	6.69564955085173	CFLAR;TNFRSF1B;MAP3K5
131	Fas Ligand Pathway And Stress Induction Of Heat Shock Proteins WP314	2/43	0.0966749050208868	0.24468443986546	0	0	3.97399717798831	9.2848526654137	ARHGDIB;CFLAR
132	Focal Adhesion WP306	5/199	0.0971411520894862	0.24468443986546	0	0	2.10951990682828	4.91853590358156	FGR;PARVG;PRKCB;CHAD;RAC2
133	GPCRs Other WP117	3/91	0.100113397308381	0.24468443986546	0	0	2.78215767634855	6.40300168742936	CXCR1;CXCR2;GPR84
134	G Protein Signaling Pathways WP35	3/91	0.100113397308381	0.24468443986546	0	0	2.78215767634855	6.40300168742936	PRKCB;PRKAR2B;PRKCD
135	Interleukin 11 Signaling Pathway WP2332	2/44	0.100495394944743	0.24468443986546	0	0	3.87918142463597	8.9129754967741	BGLAP;FES
136	Notch Signaling WP268	2/44	0.100495394944743	0.24468443986546	0	0	3.87918142463597	8.9129754967741	KAT2B;MFNG
137	Renin Angiotensin Aldosterone System RAAS WP4756	2/44	0.100495394944743	0.24468443986546	0	0	3.87918142463597	8.9129754967741	CTSG;PLCB2
138	Genes Controlling Nephrogenesis WP4823	2/44	0.100495394944743	0.24468443986546	0	0	3.87918142463597	8.9129754967741	CXCL12;CXCR4
139	TROP2 Regulatory Signaling WP5300	2/45	0.104357326336593	0.246994163387815	0	0	3.78877570632328	8.56238469908021	PRKCD;PECAM1
140	Glycolysis And Gluconeogenesis WP534	2/45	0.104357326336593	0.246994163387815	0	0	3.78877570632328	8.56238469908021	PC;SLC2A3
141	Biotin Metabolism Including IMDs WP5031	1/9	0.104611120940313	0.246994163387815	0	0	10.1584362139918	22.9327247535186	PC
142	Methylation Pathways WP704	1/9	0.104611120940313	0.246994163387815	0	0	10.1584362139918	22.9327247535186	MAT1A
143	Corticotropin Releasing Hormone Signaling Pathway WP2355	3/93	0.105119539775171	0.246994163387815	0	0	2.72005532503458	6.12735194671183	PRKCB;PRKCD;MAP3K5
144	T Cell Modulation In Pancreatic Cancer WP5078	2/46	0.108259129895077	0.250862535481007	0	0	3.70247933884298	8.23145416133147	CD86;CXCL12
145	Translation Inhibitors In Chronically Activated PDGFRA Cells WP4566	2/46	0.108259129895077	0.250862535481007	0	0	3.70247933884298	8.23145416133147	MAP2K3;PRKCD
146	Interleukin 1 IL 1 Structural Pathway WP2637	2/47	0.112199268128399	0.256810624443054	0	0	3.62001836547291	7.91871346206409	MAP2K3;MBP
147	Calcium Regulation In Cardiac Cells WP536	4/151	0.113671809888848	0.256810624443054	0	0	2.22324263038549	4.8343073563918	RGS18;PRKCB;PRKAR2B;PRKCD
148	Trans Sulfuration Pathway WP2333	1/10	0.115539765592479	0.256810624443054	0	0	9.02926383173297	19.4864201178354	GCLM
149	Acquired Partial Lipodystrophy Barraquer Simons Syndrome WP5104	1/10	0.115539765592479	0.256810624443054	0	0	9.02926383173297	19.4864201178354	CFD
150	Leptin And Adiponectin WP3934	1/10	0.115539765592479	0.256810624443054	0	0	9.02926383173297	19.4864201178354	LEPR
151	Pluripotent Stem Cell Differentiation Pathway WP2848	2/48	0.116176234867096	0.256810624443054	0	0	3.54114265181459	7.62283001640017	TF;CXCR1
152	Pancreatic Cancer Subtypes WP5390	2/48	0.116176234867096	0.256810624443054	0	0	3.54114265181459	7.62283001640017	DHRS9;TFF3
153	Phosphoinositides Metabolism WP4971	2/49	0.120188554659506	0.262229573802559	0	0	3.46562335150343	7.34259360088444	INPP5D;PLCB2
154	Hepatitis C And Hepatocellular Carcinoma WP3646	2/49	0.120188554659506	0.262229573802559	0	0	3.46562335150343	7.34259360088444	CXCR1;FRZB
155	Myometrial Relaxation And Contraction Pathways WP289	4/156	0.123941484574023	0.265304679336887	0	0	2.14956140350877	4.48816753954054	RGS18;PRKCB;PRKAR2B;PRKCD
156	Iron Metabolism In Placenta WP2007	1/11	0.126335561588994	0.265304679336887	0	0	8.12592592592593	16.8110270823918	TF
157	Arsenic Metabolism And Reactive Oxygen Species Generation WP5233	1/11	0.126335561588994	0.265304679336887	0	0	8.12592592592593	16.8110270823918	CAT
158	NAD Metabolism Sirtuins And Aging WP3630	1/11	0.126335561588994	0.265304679336887	0	0	8.12592592592593	16.8110270823918	FOXO3
159	PTF1A Related Regulatory Pathway WP4147	1/11	0.126335561588994	0.265304679336887	0	0	8.12592592592593	16.8110270823918	KAT2B
160	GABA Metabolism Aka GHB WP4157	1/11	0.126335561588994	0.265304679336887	0	0	8.12592592592593	16.8110270823918	ADHFE1
161	Copper Homeostasis WP3286	2/51	0.128313502544918	0.267784700963307	0	0	3.3238320121437	6.82475370866154	MTF1;FOXO3
162	Cardiac Progenitor Differentiation WP2406	2/53	0.136562904267463	0.272355334633357	0	0	3.19316156214552	6.35748866267455	SIRPA;CXCR4
163	NRP1 Triggered Signaling Pathways In Pancreatic Cancer WP5144	2/53	0.136562904267463	0.272355334633357	0	0	3.19316156214552	6.35748866267455	TGFBR3;PECAM1
164	One Carbon Metabolism And Related Pathways WP3940	2/53	0.136562904267463	0.272355334633357	0	0	3.19316156214552	6.35748866267455	MAT1A;GCLM
165	Alanine And Aspartate Metabolism WP106	1/12	0.137000117089388	0.272355334633357	0	0	7.38683127572016	14.6833474476737	PC
166	RalA Downstream Regulated Genes WP2290	1/12	0.137000117089388	0.272355334633357	0	0	7.38683127572016	14.6833474476737	RAC2
167	TGF Smad Signaling Pathway WP5382	1/12	0.137000117089388	0.272355334633357	0	0	7.38683127572016	14.6833474476737	TGFBR3
168	IL 10 Anti Inflammatory Signaling Pathway WP4495	1/12	0.137000117089388	0.272355334633357	0	0	7.38683127572016	14.6833474476737	IL10RA
169	IL 1 Signaling Pathway WP195	2/54	0.140730899113643	0.272355334633357	0	0	3.13159567705022	6.14076390425065	MAP2K3;IRAK3
170	Overlap Between Signal Transduction Pathways Contributing To LMNA Laminopathies WP4879	2/55	0.144926012072261	0.272355334633357	0	0	3.07235303290192	5.93434797824346	KAT2B;CEBPA
171	Pathogenic Escherichia Coli Infection WP2272	2/55	0.144926012072261	0.272355334633357	0	0	3.07235303290192	5.93434797824346	HCLS1;TLR5
172	Thermogenesis WP4321	3/108	0.145539918087385	0.272355334633357	0	0	2.32969768820391	4.49003772079535	MAP2K3;ACSL5;MAP3K5
173	Ganglio Sphingolipid Metabolism WP1423	1/13	0.147535020969245	0.272355334633357	0	0	6.77091906721536	12.9574380858061	B3GALT4
174	Mammary Gland Development Pathway Puberty Stage 2 Of 4 WP2814	1/13	0.147535020969245	0.272355334633357	0	0	6.77091906721536	12.9574380858061	STAT5A
175	Estrogen Receptor Pathway WP2881	1/13	0.147535020969245	0.272355334633357	0	0	6.77091906721536	12.9574380858061	PDK4
176	Ganglio Series Sphingolipid Metabolism WP5299	1/13	0.147535020969245	0.272355334633357	0	0	6.77091906721536	12.9574380858061	B3GALT4
177	Lactate Shuttle In Glial Cells WP5314	1/13	0.147535020969245	0.272355334633357	0	0	6.77091906721536	12.9574380858061	SLC2A3
178	Development Of Pulmonary Dendritic Cells And Macrophage Subsets WP3892	1/13	0.147535020969245	0.272355334633357	0	0	6.77091906721536	12.9574380858061	IKZF1
179	Transcriptional Cascade Regulating Adipogenesis WP4211	1/13	0.147535020969245	0.272355334633357	0	0	6.77091906721536	12.9574380858061	CEBPA
180	Vitamin B12 Disorders WP4271	1/13	0.147535020969245	0.272355334633357	0	0	6.77091906721536	12.9574380858061	TCN1
181	Methionine Metabolism Leading To Sulfur Amino Acids And Related Disorders WP4292	1/13	0.147535020969245	0.272355334633357	0	0	6.77091906721536	12.9574380858061	MAT1A
182	Control Of Immune Tolerance By Vasoactive Intestinal Peptide WP4484	1/13	0.147535020969245	0.272355334633357	0	0	6.77091906721536	12.9574380858061	CD86
183	Oncostatin M Signaling Pathway WP2374	2/56	0.149146968965886	0.272355334633357	0	0	3.01530456075911	5.73759114243982	PRKCB;PRKCD
184	11P11 2 Copy Number Variation Syndrome WP5348	2/56	0.149146968965886	0.272355334633357	0	0	3.01530456075911	5.73759114243982	CD53;HLA-DMB
185	DNA Damage Response Only ATM Dependent WP710	3/110	0.151271998777979	0.274742657240006	0	0	2.28591926164346	4.31736026719518	CAT;RAC2;FOXO3
186	Primary Ovarian Insufficiency WP5316	4/170	0.154650336483241	0.27930768015759	0	0	1.96686746987952	3.67133240501429	TGFBR3;SELENBP1;CXCL12;FOXO3
187	Pre Implantation Embryo WP3527	2/58	0.157661451467197	0.27930768015759	0	0	2.9073199527745	5.37070743277523	AQP9;MXD1
188	15Q11Q13 Copy Number Variation WP5407	2/58	0.157661451467197	0.27930768015759	0	0	2.9073199527745	5.37070743277523	KAT2B;CCL5
189	Osteoblast Signaling WP322	1/14	0.157941842946257	0.27930768015759	0	0	6.24976258309592	11.534114317442	BGLAP
190	6Q16 Copy Number Variation WP5400	1/14	0.157941842946257	0.27930768015759	0	0	6.24976258309592	11.534114317442	LEPR
191	Gastrin Signaling Pathway WP4659	3/115	0.165906423017787	0.289859676705231	0	0	2.18331357439241	3.92195465622377	SERPINB2;PRKCD;FOXO3
192	Pleural Mesothelioma WP5087	8/437	0.16678982776597	0.289859676705231	0	0	1.52716210343329	2.73517905485664	MAP2K3;RASSF2;FABP4;CXCL12;RASSF5;CCL5;TEK;MAP3K5
193	Transcriptional Activation By NRF2 In Response To Phytochemicals WP3	1/15	0.168222133802143	0.289859676705231	0	0	5.80305702527925	10.3437747537182	GCLM
194	GPR40 Pathway WP3958	1/15	0.168222133802143	0.289859676705231	0	0	5.80305702527925	10.3437747537182	PLCB2
195	Cysteine And Methionine Catabolism WP4504	1/15	0.168222133802143	0.289859676705231	0	0	5.80305702527925	10.3437747537182	MAT1A
196	TCA Cycle And Deficiency Of Pyruvate Dehydrogenase Complex PDHc WP2453	1/16	0.178377425659909	0.302764338049522	0	0	5.4159122085048	9.3362397829559	PC
197	8Q11 23 RB1CC1 Copy Number Variation WP5412	1/16	0.178377425659909	0.302764338049522	0	0	5.4159122085048	9.3362397829559	MAP3K5
198	3Q29 Copy Number Variation Syndrome WP4906	2/63	0.179315783547187	0.302764338049522	0	0	2.66833762362823	4.58582338088814	STAT5A;TF
199	Lung Fibrosis WP3624	2/63	0.179315783547187	0.302764338049522	0	0	2.66833762362823	4.58582338088814	CCL5;CCR2
200	Pathways Affected In Adenoid Cystic Carcinoma WP3651	2/65	0.188101235297421	0.30730826215202	0	0	2.58336612882067	4.31622348048189	CEBPA;FOXO3
201	Fatty Acid Omega Oxidation WP206	1/17	0.188409232152726	0.30730826215202	0	0	5.07716049382716	8.4744861584892	ADH1C
202	IL 9 Signaling Pathway WP22	1/17	0.188409232152726	0.30730826215202	0	0	5.07716049382716	8.4744861584892	STAT5A
203	Amplification And Expansion Of Oncogenic Pathways As Metastatic Traits WP3678	1/17	0.188409232152726	0.30730826215202	0	0	5.07716049382716	8.4744861584892	CXCR4
204	ACE Inhibitor Pathway WP554	1/17	0.188409232152726	0.30730826215202	0	0	5.07716049382716	8.4744861584892	CTSG
205	Leptin Insulin Signaling Overlap WP3935	1/17	0.188409232152726	0.30730826215202	0	0	5.07716049382716	8.4744861584892	LEPR
206	Platelet Mediated Interactions With Vascular And Circulating Cells WP4462	1/17	0.188409232152726	0.30730826215202	0	0	5.07716049382716	8.4744861584892	CCL5
207	AMP Activated Protein Kinase Signaling WP1403	2/67	0.196944723580299	0.319678391898457	0	0	2.50362364907819	4.06796827308365	LEPR;CAMKK2
208	MYD88 Distinct Input Output Pathway WP3877	1/18	0.198319048727247	0.320361540251707	0	0	4.77826192205277	7.73064573986923	TLR5
209	Trans Sulfuration One Carbon Metabolism And Related Pathways WP2525	2/68	0.20138573674751	0.322217178796016	0	0	2.46556473829201	3.95114915686866	MAT1A;GCLM
210	RAC1 PAK1 P38 MMP2 Pathway WP3303	2/68	0.20138573674751	0.322217178796016	0	0	2.46556473829201	3.95114915686866	STAT5A;TEK
211	Th17 Cell Differentiation Pathway WP5130	2/69	0.205838309410011	0.327780435837742	0	0	2.42864191439497	3.83886763026569	STAT5A;IFNGR1
212	Glutathione Metabolism WP100	1/19	0.208108352733501	0.328283598678199	0	0	4.51257430269776	7.08337167518846	GCLM
213	Host Pathogen Interaction Of Human Coronaviruses Autophagy WP4863	1/19	0.208108352733501	0.328283598678199	0	0	4.51257430269776	7.08337167518846	ATG16L2
214	IL 7 Signaling Pathway WP205	1/20	0.217778603729264	0.33501604726416	0	0	4.27485380116959	6.51605838410581	STAT5A
215	Nanomaterial Induced Apoptosis WP2507	1/20	0.217778603729264	0.33501604726416	0	0	4.27485380116959	6.51605838410581	CFLAR
216	Lipid Metabolism In Senescent Cells WP5149	1/20	0.217778603729264	0.33501604726416	0	0	4.27485380116959	6.51605838410581	ALOX5
217	Imatinib And Chronic Myeloid Leukemia WP3640	1/20	0.217778603729264	0.33501604726416	0	0	4.27485380116959	6.51605838410581	FOXO3
218	Hematopoietic Stem Cell Gene Regulation By GABP Alpha Beta Complex WP3657	1/20	0.217778603729264	0.33501604726416	0	0	4.27485380116959	6.51605838410581	FOXO3
219	Angiopoietin Like Protein 8 Regulatory Pathway WP3915	3/132	0.218358673663247	0.33501604726416	0	0	1.89394962848596	2.88186458095032	MAP2K3;FOXO3;MAP3K5
220	MECP2 And Associated Rett Syndrome WP3584	2/73	0.22374574554523	0.341720775014534	0	0	2.29135141427075	3.43071430237162	MPP1;MBP
221	16P11 2 Proximal Deletion Syndrome WP4949	2/74	0.228242458446478	0.347011158543061	0	0	2.25941230486685	3.3379355403129	MAP2K3;YPEL3
222	Methionine De Novo And Salvage Pathway WP3580	1/22	0.236767697125793	0.352008611656046	0	0	3.86733294140702	5.57157297707099	MAT1A
223	Transcription Factor Regulation In Adipogenesis WP3599	1/22	0.236767697125793	0.352008611656046	0	0	3.86733294140702	5.57157297707099	CEBPA
224	Immune Response To Tuberculosis WP4197	1/22	0.236767697125793	0.352008611656046	0	0	3.86733294140702	5.57157297707099	IFNGR1
225	Vitamin D In Inflammatory Diseases WP4482	1/22	0.236767697125793	0.352008611656046	0	0	3.86733294140702	5.57157297707099	MAP2K3
226	PKC Gamma Calcium Signaling Pathway In Ataxia WP4760	1/22	0.236767697125793	0.352008611656046	0	0	3.86733294140702	5.57157297707099	PLCB2
227	Ebstein Barr Virus LMP1 Signaling WP262	1/23	0.246089371509812	0.35950447316216	0	0	3.69135802469136	5.17550731545339	CCL5
228	Photodynamic Therapy Induced NFE2L2 NRF2 Survival Signaling WP3612	1/23	0.246089371509812	0.35950447316216	0	0	3.69135802469136	5.17550731545339	GCLM
229	NRF2 ARE Regulation WP4357	1/23	0.246089371509812	0.35950447316216	0	0	3.69135802469136	5.17550731545339	GCLM
230	Cancer Immunotherapy By PD 1 Blockade WP4585	1/23	0.246089371509812	0.35950447316216	0	0	3.69135802469136	5.17550731545339	CD8A
231	Angiogenesis WP1539	1/24	0.255297657200823	0.368195117970469	0	0	3.53068527464663	4.82053333663957	TEK
232	Hippocampal Synaptogenesis And Neurogenesis WP5231	1/24	0.255297657200823	0.368195117970469	0	0	3.53068527464663	4.82053333663957	CAMKK2
233	Clock Controlled Autophagy In Bone Metabolism WP5205	2/80	0.255325781211665	0.368195117970469	0	0	2.08497563043018	2.84643995493949	SEMA4D;ARHGAP4
234	S1P Receptor Signal Transduction WP26	1/25	0.264393927841884	0.378027062786694	0	0	3.38340192043896	4.50099078955361	PLCB2
235	Hypothesized Pathways In Pathogenesis Of Cardiovascular Disease WP3668	1/25	0.264393927841884	0.378027062786694	0	0	3.38340192043896	4.50099078955361	TGFBR3
236	Apoptosis WP254	2/84	0.273423873930514	0.387638909876172	0	0	1.9828663575892	2.57124632929904	CFLAR;TNFRSF1B
237	EGFR Tyrosine Kinase Inhibitor Resistance WP4806	2/84	0.273423873930514	0.387638909876172	0	0	1.9828663575892	2.57124632929904	PRKCB;FOXO3
238	Hepatitis B Infection WP4666	3/150	0.276952548187491	0.390991832735281	0	0	1.66051316792277	2.13194795642447	MAP2K3;STAT5A;PRKCB
239	Nonalcoholic Fatty Liver Disease WP4396	3/154	0.290212571698239	0.40406657257149	0	0	1.61619631227501	1.99946372184541	CEBPA;LEPR;MAP3K5
240	Interactions Of Natural Killer Cells In Pancreatic Cancer WP5092	1/28	0.291024138578275	0.40406657257149	0	0	3.00701112635269	3.71170137168681	CCL5
241	Sphingolipid Metabolism In Senescence WP5121	1/28	0.291024138578275	0.40406657257149	0	0	3.00701112635269	3.71170137168681	PRKCB
242	Dravet Syndrome WP5200	1/28	0.291024138578275	0.40406657257149	0	0	3.00701112635269	3.71170137168681	SCN4B
243	Pancreatic Adenocarcinoma Pathway WP4263	2/89	0.29601682903517	0.405528011869367	0	0	1.86843355181913	2.27451697814878	PRKCD;RAC2
244	RAS And Bradykinin Pathways In COVID 19 WP4969	1/29	0.29968575696808	0.405528011869367	0	0	2.8994708994709	3.4939228300912	KLKB1
245	One Carbon Metabolism WP241	1/29	0.29968575696808	0.405528011869367	0	0	2.8994708994709	3.4939228300912	MAT1A
246	Cannabinoid Receptor Signaling WP3869	1/29	0.29968575696808	0.405528011869367	0	0	2.8994708994709	3.4939228300912	PRKAR2B
247	Lipid Metabolism Pathway WP3965	1/29	0.29968575696808	0.405528011869367	0	0	2.8994708994709	3.4939228300912	PRKAR2B
248	Sudden Infant Death Syndrome SIDS Susceptibility Pathways WP706	3/157	0.300188404103029	0.405528011869367	0	0	1.58446947243628	1.90666339792639	TF;PRKAR2B;SCN4B
249	ErbB Signaling Pathway WP673	2/90	0.300525223081763	0.405528011869367	0	0	1.84710743801653	2.22063613799136	STAT5A;PRKCB
250	Extracellular Vesicle Mediated Signaling In Recipient Cells WP2870	1/30	0.308241983909495	0.410989311879327	0	0	2.79934723996027	3.29446818501878	TGFBR3
251	Toll Like Receptor Signaling Related To MyD88 WP3858	1/30	0.308241983909495	0.410989311879327	0	0	2.79934723996027	3.29446818501878	TLR5
252	Oligodendrocyte Specification And Differentiation Leading To Myelin Components For CNS WP4304	1/30	0.308241983909495	0.410989311879327	0	0	2.79934723996027	3.29446818501878	MBP
253	Metabolic Epileptic Disorders WP5355	2/92	0.309527184839661	0.411071676308799	0	0	1.8058769513315	2.11776879663773	PC;SLC2A3
254	Antiviral And Anti Inflammatory Effects Of Nrf2 On SARS CoV 2 Pathway WP5113	1/31	0.316694096469723	0.417291044760105	0	0	2.70589849108368	3.11129340613699	GCLM
255	Eicosanoid Metabolism Via Cyclooxygenases COX WP4719	1/31	0.316694096469723	0.417291044760105	0	0	2.70589849108368	3.11129340613699	TBXAS1
256	Regucalcin In Proximal Tubule Epithelial Kidney Cells WP4838	1/32	0.325043356491377	0.423312278221328	0	0	2.61847869374751	2.94263771757051	MAP3K5
257	IL 17 Signaling Pathway WP2112	1/32	0.325043356491377	0.423312278221328	0	0	2.61847869374751	2.94263771757051	IL17RA
258	Development And Heterogeneity Of The ILC Family WP3893	1/32	0.325043356491377	0.423312278221328	0	0	2.61847869374751	2.94263771757051	IL33
259	CAMKK2 Pathway WP4874	1/33	0.333291010393242	0.425801442935853	0	0	2.53652263374486	2.78697701565078	CAMKK2
260	Alpha 6 Beta 4 Signaling Pathway WP244	1/33	0.333291010393242	0.425801442935853	0	0	2.53652263374486	2.78697701565078	PRKCD
261	Mammary Gland Development Pathway Pregnancy And Lactation Stage 3 Of 4 WP2817	1/33	0.333291010393242	0.425801442935853	0	0	2.53652263374486	2.78697701565078	CEBPA
262	Resistin As A Regulator Of Inflammation WP4481	1/33	0.333291010393242	0.425801442935853	0	0	2.53652263374486	2.78697701565078	PLCB2
263	Tryptophan Metabolism WP465	1/33	0.333291010393242	0.425801442935853	0	0	2.53652263374486	2.78697701565078	CAT
264	Fatty Acid Beta Oxidation WP143	1/34	0.341438289703539	0.434557823259049	0	0	2.45953360768176	2.6429860873396	ACSL5
265	Influence Of Laminopathies On Wnt Signaling WP4844	1/35	0.349486410928365	0.435168063675412	0	0	2.38707334785766	2.50950777098679	CEBPA
266	Photodynamic Therapy Induced NF kB Survival Signaling WP3617	1/35	0.349486410928365	0.435168063675412	0	0	2.38707334785766	2.50950777098679	CFLAR
267	P38 MAPK Signaling Pathway WP400	1/35	0.349486410928365	0.435168063675412	0	0	2.38707334785766	2.50950777098679	MAP3K5
268	Integrin Mediated Cell Adhesion WP185	2/101	0.349688622596313	0.435168063675412	0	0	1.64095500459137	1.7241713940693	MAP2K3;RAC2
269	Neural Crest Differentiation WP2064	2/101	0.349688622596313	0.435168063675412	0	0	1.64095500459137	1.7241713940693	DCT;MBP
270	Wnt Signaling Pathway And Pluripotency WP399	2/101	0.349688622596313	0.435168063675412	0	0	1.64095500459137	1.7241713940693	PRKCB;PRKCD
271	MAPK Signaling Pathway WP382	4/246	0.35301658227739	0.437688456255362	0	0	1.34393939393939	1.39936378765708	MAP2K3;PRKCD;RAC2;MAP3K5
272	Host Pathogen Interaction Of Human Coronaviruses MAPK Signaling WP4877	1/36	0.357436576062165	0.439921939768818	0	0	2.31875367430923	2.38552761735357	MAP2K3
273	Zinc Homeostasis WP3529	1/36	0.357436576062165	0.439921939768818	0	0	2.31875367430923	2.38552761735357	MTF1
274	Photodynamic Therapy Induced HIF 1 Survival Signaling WP3614	1/37	0.365289972499408	0.444700836086236	0	0	2.25422953818016	2.27015295487412	SLC2A3
275	Serotonin HTR1 Group And FOS Pathway WP722	1/37	0.365289972499408	0.444700836086236	0	0	2.25422953818016	2.27015295487412	MAP2K3
276	Overview Of Interferons Mediated Signaling Pathway WP4558	1/37	0.365289972499408	0.444700836086236	0	0	2.25422953818016	2.27015295487412	IFNGR1
277	G13 Signaling Pathway WP524	1/38	0.373047773230026	0.452505602185158	0	0	2.19319319319319	2.16259549257494	ARHGDIB
278	5Q35 Copy Number Variation WP5380	2/109	0.384714539206417	0.464978723645166	0	0	1.51764887618753	1.44973966833493	INPP5D;CXCR4
279	GPCRs Class A Rhodopsin Like WP455	4/259	0.38895007093531	0.468412988653276	0	0	1.27457516339869	1.20358680231232	CXCR1;CXCR2;CXCR4;CCR2
280	Nucleotide Binding Oligomerization Domain NOD Pathway WP1433	1/41	0.395759120921523	0.473220870568084	0	0	2.0283950617284	1.88021985583035	PYCARD
281	Common Pathways Underlying Drug Addiction WP2636	1/41	0.395759120921523	0.473220870568084	0	0	2.0283950617284	1.88021985583035	PRKCB
282	Wnt Signaling WP428	2/114	0.40619227532294	0.483973774852865	0	0	1.44952774498229	1.3059210699989	PRKCB;PLCB2
283	IL6 Signaling Pathway WP364	1/43	0.410442917853015	0.485594438023286	0	0	1.93160885753478	1.72013325807274	PRKCD
284	Vitamin A And Carotenoid Metabolism WP716	1/43	0.410442917853015	0.485594438023286	0	0	1.93160885753478	1.72013325807274	RBP7
285	Integrated Cancer Pathway WP1971	1/44	0.417650997905827	0.488957265840969	0	0	1.88659201837496	1.64720071290017	MAP3K5
286	Vasopressin Regulated Water Reabsorption WP5085	1/44	0.417650997905827	0.488957265840969	0	0	1.88659201837496	1.64720071290017	ARHGDIB
287	Neurodegeneration With Brain Iron Accumulation NBIA Subtypes Pathway WP4577	1/44	0.417650997905827	0.488957265840969	0	0	1.88659201837496	1.64720071290017	CP
288	Osteoblast Differentiation And Related Diseases WP4787	2/118	0.423113155830831	0.490457591150526	0	0	1.39925904816187	1.20352457471412	PRKCB;PRKCD
289	Aryl Hydrocarbon Receptor Pathway WP2873	1/45	0.424771306621438	0.490457591150526	0	0	1.84362139917695	1.57851667454857	SERPINB2
290	ATM Signaling In Development And Disease WP3878	1/45	0.424771306621438	0.490457591150526	0	0	1.84362139917695	1.57851667454857	MAP3K5
291	Prostaglandin Synthesis And Regulation WP98	1/45	0.424771306621438	0.490457591150526	0	0	1.84362139917695	1.57851667454857	TBXAS1
292	Hippo Merlin Signaling Dysregulation WP4541	2/120	0.431480504860877	0.496498115182379	0	0	1.37540271746743	1.15607130273632	PRKAR2B;TEK
293	Wnt Signaling Pathway WP363	1/47	0.438752854972659	0.503143205702435	0	0	1.76328502415459	1.45262770031164	PRKCB
294	Energy Metabolism WP1541	1/48	0.445616185060078	0.505834588446575	0	0	1.72568076350582	1.39486304844664	FOXO3
295	IL 26 Signaling Pathways WP5347	1/48	0.445616185060078	0.505834588446575	0	0	1.72568076350582	1.39486304844664	IL33
296	Exercise Induced Circadian Regulation WP410	1/48	0.445616185060078	0.505834588446575	0	0	1.72568076350582	1.39486304844664	G0S2
297	RANKL RANK Signaling Pathway WP2018	1/50	0.459093088770935	0.519378039821664	0	0	1.65507684555304	1.28848110065931	SYK
298	Netrin UNC5B Signaling Pathway WP4747	1/52	0.472243682203259	0.53246267523589	0	0	1.59001048979262	1.19292150979252	INPP5D
299	TGF Beta Signaling Pathway WP366	2/132	0.480268214010917	0.539699397684508	0	0	1.24767959313414	0.915061379056948	MAP2K3;TGFBR3
300	TGF Beta Receptor Signaling WP560	1/54	0.485075834542451	0.543284934687545	0	0	1.52985480239149	1.10677351857521	TGFBR3
301	Cardiac Hypertrophic Response WP2795	1/55	0.491374902577263	0.548511519156014	0	0	1.50144795000762	1.06685067808635	MAP2K3
302	Proximal Tubule Transport WP4917	1/57	0.503743735465459	0.557651218254646	0	0	1.44767783656673	0.992654743643679	AQP1
303	N Glycan Biosynthesis WP5153	1/57	0.503743735465459	0.557651218254646	0	0	1.44767783656673	0.992654743643679	MAN2A2
304	Focal Adhesion PI3K Akt mTOR Signaling Pathway WP3932	4/302	0.50454157842087	0.557651218254646	0	0	1.08825503355705	0.744480739635294	CHAD;SLC2A3;TEK;FOXO3
305	Thyroid Stimulating Hormone TSH Signaling Pathway WP2032	1/58	0.509815351547117	0.559797248757618	0	0	1.42220778283156	0.95815087597841	MAP2K3
306	TGF Beta Receptor Signaling In Skeletal Dysplasias WP4816	1/58	0.509815351547117	0.559797248757618	0	0	1.42220778283156	0.95815087597841	TGFBR3
307	NRF2 Pathway WP2884	2/141	0.515138735772993	0.562705072251668	0	0	1.16635947440395	0.773668429065886	SLC2A3;GCLM
308	Markers Of Kidney Cell Lineage WP5236	1/59	0.515812982897363	0.562705072251668	0	0	1.39761600681141	0.925237191867055	PECAM1
309	Novel Intracellular Components Of RIG I Like Receptor Pathway WP3865	1/60	0.521737527342975	0.5673262433244	0	0	1.37385785031736	0.893819056373876	CXCL12
310	Male Infertility WP4673	2/145	0.530134937665215	0.574597867921008	0	0	1.13350286077559	0.719347785669149	CAT;SIRPA
311	TAR Syndrome WP5362	1/62	0.533370892886415	0.57624636659111	0	0	1.32867840518114	0.835125183315761	CXCR4
312	Endometrial Cancer WP4155	1/63	0.53908145594746	0.57685149426225	0	0	1.30718173370503	0.807692685220509	FOXO3
313	Endochondral Ossification WP474	1/63	0.53908145594746	0.57685149426225	0	0	1.30718173370503	0.807692685220509	FRZB
314	Endochondral Ossification With Skeletal Dysplasias WP4808	1/63	0.53908145594746	0.57685149426225	0	0	1.30718173370503	0.807692685220509	FRZB
315	Physico Chemical Features And Toxicity Associated Pathways WP3680	1/66	0.555798898712106	0.592852158626246	0	0	1.24666033554922	0.732224381184975	STAT5A
316	Leptin Signaling Pathway WP2034	1/71	0.582329964890504	0.619186291782308	0	0	1.15731922398589	0.625783384672845	LEPR
317	Chromosomal And Microsatellite Instability In Colorectal Cancer WP4216	1/73	0.592495034286108	0.626993113328075	0	0	1.12505715592135	0.588869301469735	RAC2
318	PI3K Akt Signaling Pathway WP4172	4/338	0.593404196542642	0.626993113328075	0	0	0.969161676646707	0.505785610375026	SYK;CHAD;TEK;FOXO3
319	Disturbed Pathways In Duchenne Muscular Dystrophy WP5356	1/74	0.59748479204889	0.629325674383784	0	0	1.10958904109589	0.571467702728727	CYBB
320	Alzheimer 39 S Disease And miRNA Effects WP2059	3/260	0.617347928694343	0.64619596274548	0	0	0.944459692913767	0.455534169802943	CYBB;PLCB2;MAP3K5
321	Alzheimer 39 S Disease WP5124	3/260	0.617347928694343	0.64619596274548	0	0	0.944459692913767	0.455534169802943	CYBB;PLCB2;MAP3K5
322	A Network Map Of Macrophage Stimulating Protein MSP Signaling WP5353	1/82	0.635273194871561	0.662893768561629	0	0	0.999593557892598	0.453515741624001	PRKCB
323	Androgen Receptor Signaling Pathway WP138	1/87	0.65707450565727	0.683520228795179	0	0	0.941238396018758	0.395280466401179	KAT2B
324	P53 Transcriptional Gene Network WP4963	1/91	0.673577127117626	0.698524428121982	0	0	0.899222679469593	0.355330335165904	BTG2
325	17Q12 Copy Number Variation Syndrome WP5287	1/100	0.707873072911603	0.731831853840919	0	0	0.817101051668953	0.282300632023774	CCL5
326	7Q11 23 Copy Number Variation Syndrome WP4932	1/104	0.721940114109465	0.741810025506973	0	0	0.785209157377442	0.255831420272268	LAT2
327	NF1 Copy Number Variation Syndrome WP5366	1/104	0.721940114109465	0.741810025506973	0	0	0.785209157377442	0.255831420272268	EVI2B
328	Ciliary Landscape WP4352	2/213	0.73588390036908	0.75383228818296	0	0	0.765539931847558	0.234778019195195	STOM;RAB3IL1
329	Embryonic Stem Cell Pluripotency Pathways WP3931	1/116	0.760220190164433	0.776395087827506	0	0	0.702844873859367	0.192682928733947	MAP2K3
330	mRNA Processing WP411	1/125	0.785442980664168	0.799723762130789	0	0	0.651533253683791	0.157350111090309	CELF2
331	Measles Virus Infection WP4630	1/136	0.812709221119734	0.824829187839349	0	0	0.598110044200579	0.124037194390732	STAT5A
332	Ectoderm Differentiation WP2858	1/137	0.815009792746023	0.824829187839349	0	0	0.593681917211329	0.121440693730852	ARHGAP15
333	Endoderm Differentiation WP2853	1/140	0.821744006186029	0.829147105340858	0	0	0.580779820587974	0.114022388385633	MAP2K3
334	Regulation Of Actin Cytoskeleton WP51	1/150	0.842476801939366	0.847521573208464	0	0	0.54152511945204	0.0928223614712389	RAC2
335	Epithelial To Mesenchymal Transition In Colorectal Cancer WP4239	1/160	0.860806882191236	0.863376454973896	0	0	0.507208116572198	0.0760229364815325	MAP2K3
336	Metapathway Biotransformation Phase I And II WP702	1/184	0.896589948933696	0.896589948933696	0	0	0.44014931750208	0.0480452283103183	FMO2
