## Supplements for "Analysis of publicly available transcriptomic data to identify key genes and pathways associated with osteosarcoma metastasis": OSA tumor vs normal upreg_KEGG.csv

	Term	Overlap	P.value	Adjusted.P.value	Old.P.value	Old.Adjusted.P.value	Odds.Ratio	Combined.Score	Genes
1	Cell cycle	7/124	1.56128053875633e-06	0.00015768933441439	0	0	14.0968660968661	188.475159136851	CCNB1;CDKN2A;CHEK1;CDK2;CDC25C;BUB1;MAD2L1
2	Cysteine and methionine metabolism	4/50	7.86956592036647e-05	0.00314732864629538	0	0	19.8530734632684	187.610006811937	CBS;PSAT1;PHGDH;BCAT1
3	Progesterone-mediated oocyte maturation	5/100	9.34850092959024e-05	0.00314732864629538	0	0	12.1260709914321	112.502163585124	CCNB1;CDK2;CDC25C;BUB1;MAD2L1
4	Oocyte meiosis	5/129	0.000308194470988517	0.00693744869034702	0	0	9.27653788447112	74.9987640143995	CCNB1;CDK2;CDC25C;BUB1;MAD2L1
5	p53 signaling pathway	4/73	0.000343438053977575	0.00693744869034702	0	0	13.2200566383475	105.449832016358	CCNB1;CDKN2A;CHEK1;CDK2
6	Glycine, serine and threonine metabolism	3/40	0.000796979720183804	0.0134158252897607	0	0	18.3095823095823	130.633034967006	CBS;PSAT1;PHGDH
7	Human T-cell leukemia virus 1 infection	5/219	0.00326191161290929	0.0470647247005483	0	0	5.35073896978918	30.6353449391267	CDKN2A;CHEK1;CDK2;RAN;MAD2L1
8	Cellular senescence	4/156	0.0056282926853073	0.0710571951520047	0	0	5.97610405323654	30.9559150264606	CCNB1;CDKN2A;CHEK1;CDK2
9	Galactose metabolism	2/31	0.00873870838462529	0.0980677274274616	0	0	15.4048818287485	73.0190302211722	B4GALT2;PFKP
10	Various types of N-glycan biosynthesis	2/39	0.0136020253870242	0.137380456408944	0	0	12.0692377771029	51.8679907409943	B4GALT2;TUSC3
11	Human immunodeficiency virus 1 infection	4/212	0.0160203939962661	0.147096344874807	0	0	4.35477453580902	18.0021708536832	CCNB1;CHEK1;CDC25C;APOBEC3B
12	Arginine and proline metabolism	2/50	0.0217736102157897	0.16916420244575	0	0	9.29822097378277	35.5848177883064	P4HA2;PYCR1
13	N-Glycan biosynthesis	2/50	0.0217736102157897	0.16916420244575	0	0	9.29822097378277	35.5848177883064	B4GALT2;TUSC3
14	Glycosaminoglycan biosynthesis	2/53	0.0242793587898225	0.175158231269434	0	0	8.74994492178894	32.5334215307192	B4GALT2;HS3ST3A1
15	Vitamin B6 metabolism	1/6	0.0269944994833615	0.181762963187967	0	0	44.2311111111111	159.76817645418	PSAT1
16	Glioma	2/75	0.0458629311711532	0.279034702502848	0	0	6.10620286285978	18.8199161682978	SHC1;CDKN2A
17	Chronic myeloid leukemia	2/76	0.0469662370549348	0.279034702502848	0	0	6.02338293349529	18.4214704160848	SHC1;CDKN2A
18	MicroRNAs in cancer	4/310	0.0530851890055232	0.297866893864325	0	0	2.94538351739163	8.64722574822841	SHC1;CDKN2A;STMN1;CDC25C
19	Gap junction	2/88	0.0609331559195198	0.316794827341416	0	0	5.17977528089888	14.4928963497809	TUBB3;CSNK1D
20	Viral carcinogenesis	3/203	0.0654561064933181	0.316794827341416	0	0	3.35948863636364	9.15922747997535	CDKN2A;CHEK1;CDK2
21	Small cell lung cancer	2/92	0.0658682314274231	0.316794827341416	0	0	4.94856429463171	13.4605849185666	CDK2;CKS2
22	Pantothenate and CoA biosynthesis	1/21	0.0913685596546414	0.419464751141763	0	0	11.0494444444444	26.4397056347423	BCAT1
23	Mannose type O-glycan biosynthesis	1/23	0.0996271383895574	0.437493085971535	0	0	10.0439393939394	23.1645451099596	B4GALT2
24	Folate biosynthesis	1/26	0.111876004456073	0.465589374583312	0	0	8.83733333333333	19.3569778855967	GGH
25	Biosynthesis of unsaturated fatty acids	1/27	0.115922222237537	0.465589374583312	0	0	8.49700854700855	18.3096583010227	FADS1
26	FoxO signaling pathway	2/131	0.119854690486793	0.465589374583312	0	0	3.44569288389513	7.30995193989753	CCNB1;CDK2
27	Pentose phosphate pathway	1/30	0.127951805279557	0.475874410521352	0	0	7.61685823754789	15.6610344641732	PFKP
28	Circadian rhythm	1/31	0.131925579154434	0.475874410521352	0	0	7.36259259259259	14.91305874036	CSNK1D
29	Fructose and mannose metabolism	1/33	0.139819477714127	0.478258339322789	0	0	6.90173611111111	13.578497250357	PFKP
30	Breast cancer	2/147	0.14436441364218	0.478258339322789	0	0	3.06299883765982	5.92817244296633	SHC1;DLL3
31	Gastric cancer	2/149	0.147499411323902	0.478258339322789	0	0	3.02101964381258	5.78202343258649	SHC1;CDK2
32	DNA replication	1/36	0.151527394636923	0.478258339322789	0	0	6.30920634920635	11.9054020187475	RNASEH2A
33	Cushing syndrome	2/155	0.156986872939251	0.480474974753465	0	0	2.90166703385474	5.37270662641059	CDKN2A;CDK2
34	Bladder cancer	1/41	0.170691341323327	0.506948321577846	0	0	5.51916666666667	9.75732578132531	CDKN2A
35	Hepatocellular carcinoma	2/168	0.177914733272824	0.506948321577846	0	0	2.67266820089346	4.61423034069954	SHC1;CDKN2A
36	Basal transcription factors	1/45	0.185713741568122	0.506948321577846	0	0	5.01641414141414	8.44537808137022	GTF2IRD1
37	Glycosphingolipid biosynthesis	1/45	0.185713741568122	0.506948321577846	0	0	5.01641414141414	8.44537808137022	B4GALT2
38	Other types of O-glycan biosynthesis	1/47	0.193123697370832	0.509670931686424	0	0	4.79782608695652	7.88966217091894	B4GALT2
39	Valine, leucine and isoleucine degradation	1/48	0.196803627086837	0.509670931686424	0	0	4.69550827423168	7.63277814208722	BCAT1
40	RNA transport	2/186	0.207537233471986	0.524031514516764	0	0	2.4090131900342	3.78803958202423	PRMT5;RAN
41	Pathways in cancer	4/531	0.222667530103143	0.542638520611706	0	0	1.6909420052782	2.53992258580165	CDKN2A;CDK2;CKS2;DLL3
42	Hedgehog signaling pathway	1/56	0.225651662036551	0.542638520611706	0	0	4.01090909090909	5.97129219732906	CSNK1D
43	Notch signaling pathway	1/59	0.236203417206093	0.554803375298033	0	0	3.80287356321839	5.48778197962984	DLL3
44	Glycolysis / Gluconeogenesis	1/67	0.263651241251285	0.577778423891867	0	0	3.34057239057239	4.45341094087866	PFKP
45	Central carbon metabolism in cancer	1/70	0.273690702031296	0.577778423891867	0	0	3.19484702093398	4.13974422486521	PFKP
46	Prolactin signaling pathway	1/70	0.273690702031296	0.577778423891867	0	0	3.19484702093398	4.13974422486521	SHC1
47	Adherens junction	1/71	0.277007011440338	0.577778423891867	0	0	3.14904761904762	4.04247166903066	YES1
48	Melanoma	1/72	0.280308344264371	0.577778423891867	0	0	3.10453834115806	3.94855381935163	CDKN2A
49	Non-small cell lung cancer	1/72	0.280308344264371	0.577778423891867	0	0	3.10453834115806	3.94855381935163	CDKN2A
50	Pancreatic cancer	1/76	0.293365243300718	0.587369838582273	0	0	2.93837037037037	3.60343195849857	CDKN2A
51	Bacterial invasion of epithelial cells	1/77	0.296592690769267	0.587369838582273	0	0	2.89956140350877	3.52411386143232	SHC1
52	RNA degradation	1/79	0.30300391187273	0.588526828829725	0	0	2.82492877492877	3.3729919722991	PFKP
53	Salmonella infection	2/249	0.313416185723189	0.597264806755511	0	0	1.78883682845835	2.07545017689563	TUBB3;FBXO22
54	ErbB signaling pathway	1/85	0.321892838317993	0.602058827224395	0	0	2.6223544973545	2.9725347722969	SHC1
55	GABAergic synapse	1/89	0.334203271930451	0.613718735726829	0	0	2.50265151515151	2.74292075750789	SLC38A2
56	Th1 and Th2 cell differentiation	1/92	0.343290801615817	0.619149481485671	0	0	2.41978021978022	2.58717425835352	DLL3
57	Prostate cancer	1/97	0.358164844896774	0.628811063420644	0	0	2.2931712962963	2.35454100424883	CDK2
58	mRNA surveillance pathway	1/98	0.361099422558389	0.628811063420644	0	0	2.26941580756014	2.31163136652919	PELO
59	Protein digestion and absorption	1/103	0.375574434299706	0.629273033255983	0	0	2.15762527233115	2.11295940907812	SLC38A2
60	Glucagon signaling pathway	1/107	0.386920509885947	0.629273033255983	0	0	2.07578616352201	1.97103370688483	PFKP
61	Insulin resistance	1/108	0.389725020611966	0.629273033255983	0	0	2.05628245067497	1.93766346135482	TRIB3
62	Ribosome biogenesis in eukaryotes	1/108	0.389725020611966	0.629273033255983	0	0	2.05628245067497	1.93766346135482	RAN
63	HIF-1 signaling pathway	1/109	0.392516842526009	0.629273033255983	0	0	2.03713991769547	1.90508401699539	PFKP
64	Glutamatergic synapse	1/114	0.406287598154114	0.631323364759481	0	0	1.94650934119961	1.75320928518177	SLC38A2
65	Growth hormone synthesis, secretion and action	1/119	0.419749543431819	0.631323364759481	0	0	1.8635593220339	1.61775038860715	SHC1
66	Neurotrophin signaling pathway	1/119	0.419749543431819	0.631323364759481	0	0	1.8635593220339	1.61775038860715	SHC1
67	AMPK signaling pathway	1/120	0.422405480679336	0.631323364759481	0	0	1.84780578898226	1.59241975925217	PFKP
68	Thyroid hormone signaling pathway	1/121	0.425049394095492	0.631323364759481	0	0	1.83231481481481	1.56763674817254	PFKP
69	Lysosome	1/128	0.443224611650644	0.641334268673036	0	0	1.73070866141732	1.40824062380095	LAPTM4B
70	Relaxin signaling pathway	1/129	0.445774252169008	0.641334268673036	0	0	1.71710069444444	1.38731882728107	SHC1
71	Natural killer cell mediated cytotoxicity	1/131	0.450838941344411	0.641334268673036	0	0	1.69051282051282	1.3467387850326	SHC1
72	Estrogen signaling pathway	1/137	0.465759969042381	0.642365437351812	0	0	1.61544117647059	1.23433415396869	SHC1
73	Insulin signaling pathway	1/137	0.465759969042381	0.642365437351812	0	0	1.61544117647059	1.23433415396869	SHC1
74	Measles	1/139	0.470643983802318	0.642365437351812	0	0	1.59186795491143	1.19971660712768	CDK2
75	Phospholipase D signaling pathway	1/148	0.492081197353907	0.657590103336484	0	0	1.49372637944067	1.05921861451028	SHC1
76	Amyotrophic lateral sclerosis	2/364	0.495398712555483	0.657590103336484	0	0	1.21342106896766	0.852297689189566	TOMM40;TUBB3
77	Phagosome	1/152	0.50133106888029	0.657590103336484	0	0	1.45386313465784	1.00387589138137	TUBB3
78	Hepatitis C	1/157	0.512659426713397	0.658419057593708	0	0	1.40690883190883	0.940017047169511	CDK2
79	Hepatitis B	1/162	0.523733199630452	0.658419057593708	0	0	1.36287094547964	0.881467973751423	CDK2
80	Hippo signaling pathway	1/163	0.525917904270352	0.658419057593708	0	0	1.35438957475995	0.87034449315442	CSNK1D
81	Wnt signaling pathway	1/166	0.53241272394115	0.658419057593708	0	0	1.32956228956229	0.838071365624585	LGR4
82	cGMP-PKG signaling pathway	1/167	0.534558046759248	0.658419057593708	0	0	1.3214859437751	0.827666408487233	GTF2IRD1
83	Protein processing in endoplasmic reticulum	1/171	0.543042421414795	0.660810657384269	0	0	1.29013071895425	0.787712323741235	TUSC3
84	Alcoholism	1/186	0.573518361597015	0.685224819128514	0	0	1.18462462462462	0.658610215843464	SHC1
85	Transcriptional misregulation in cancer	1/192	0.585137908288699	0.685224819128514	0	0	1.14706224549156	0.614719511381338	ASPSCR1
86	Chemokine signaling pathway	1/192	0.585137908288699	0.685224819128514	0	0	1.14706224549156	0.614719511381338	SHC1
87	Pathogenic Escherichia coli infection	1/197	0.594581262609384	0.685224819128514	0	0	1.11751700680272	0.580994724390825	TUBB3
88	Focal adhesion	1/201	0.601982610920527	0.685224819128514	0	0	1.09494444444444	0.555713562038155	SHC1
89	Epstein-Barr virus infection	1/202	0.603811969331067	0.685224819128514	0	0	1.08944168048646	0.549615090066853	CDK2
90	Pathways of neurodegeneration	2/475	0.640008202147128	0.711331782520858	0	0	0.923391215526047	0.412085756197663	TOMM40;TUBB3
91	Human cytomegalovirus infection	1/225	0.64366589890947	0.711331782520858	0	0	0.976438492063492	0.43019485538764	CDKN2A
92	Thermogenesis	1/232	0.654988671034058	0.711331782520858	0	0	0.946512746512747	0.400504885483087	NDUFAF2
93	Ras signaling pathway	1/232	0.654988671034058	0.711331782520858	0	0	0.946512746512747	0.400504885483087	SHC1
94	Chemical carcinogenesis	1/239	0.665955481314442	0.715547910774028	0	0	0.918347338935574	0.37333799874453	DLL3
95	Parkinson disease	1/249	0.681026742303873	0.724038957607275	0	0	0.88086917562724	0.33838915693977	TUBB3
96	Prion disease	1/273	0.714508901797383	0.75172290709933	0	0	0.802165032679739	0.269655655331116	TUBB3
97	MAPK signaling pathway	1/294	0.740938479539247	0.771492643643958	0	0	0.743875616230565	0.223041939497228	STMN1
98	Huntington disease	1/306	0.754938939407434	0.778049315103579	0	0	0.714171220400729	0.20076667649041	TUBB3
99	Human papillomavirus infection	1/331	0.781747583749422	0.797540464229208	0	0	0.659225589225589	0.162316748457912	CDK2
100	PI3K-Akt signaling pathway	1/354	0.803839105181262	0.811877496233075	0	0	0.615549260308467	0.134408965239438	CDK2
101	Alzheimer disease	1/369	0.817039603891149	0.817039603891149	0	0	0.590006038647343	0.119221169423641	TUBB3
