## Supplements for "Analysis of publicly available transcriptomic data to identify key genes and pathways associated with osteosarcoma metastasis": OSA tumor vs normal upreg_WP.csv

	Term	Overlap	P.value	Adjusted.P.value	Old.P.value	Old.Adjusted.P.value	Odds.Ratio	Combined.Score	Genes
1	Metabolic Pathways Of Fibroblasts WP5312	4/32	1.3080371377282e-05	0.00164654112272858	0	0	32.6453201970443	367.076967243127	P4HA2;PSAT1;PYCR1;PHGDH
2	Cell Cycle WP179	6/120	1.80938584915228e-05	0.00164654112272858	0	0	12.2569659442724	133.845308021841	CCNB1;CDKN2A;CHEK1;CDK2;CDC25C;BUB1
3	ATM Signaling Pathway WP2516	4/40	3.23317553272093e-05	0.00196145982318403	0	0	25.3805874840358	262.421586164892	CCNB1;CHEK1;CDK2;CDC25C
4	Trans Sulfuration One Carbon Metabolism And Related Pathways WP2525	4/68	0.000261453188498939	0.00838969603891629	0	0	14.2564655172414	117.605223755315	CBS;PSAT1;PHGDH;BCAT1
5	DNA Damage Response WP707	4/69	0.000276583385898339	0.00838969603891629	0	0	14.0364279398762	115.000428929788	CCNB1;CHEK1;CDK2;CDC25C
6	miRNA Regulation Of DNA Damage Response WP1530	4/69	0.000276583385898339	0.00838969603891629	0	0	14.0364279398762	115.000428929788	CCNB1;CHEK1;CDK2;CDC25C
7	Amino Acid Metabolism In Triple Negative Breast Cancer Cells WP5213	2/7	0.000423647181054536	0.0110148267074179	0	0	89.4561797752809	694.771221874901	PSAT1;PHGDH
8	Serine Metabolism WP4688	2/8	0.000563190926475758	0.0128125935773235	0	0	74.5430711610487	557.723197630801	PSAT1;PHGDH
9	Retinoblastoma Gene In Cancer WP2446	4/87	0.000669159363320242	0.0135318893471427	0	0	10.9824124082537	80.2758151682331	CCNB1;CHEK1;STMN1;CDK2
10	Amino Acid Metabolism WP3925	4/91	0.000792446270710052	0.0136601043881287	0	0	10.4753600211389	74.798112486639	CBS;P4HA2;PYCR1;BCAT1
11	Metabolic Epileptic Disorders WP5355	4/92	0.000825610704777011	0.0136601043881287	0	0	10.3557993730408	73.519829486396	CBS;PSAT1;PHGDH;PFKP
12	TROP2 Regulatory Signaling WP5300	3/45	0.00112602151133297	0.0170779929218834	0	0	16.1258116883117	109.479178008976	CDKN2A;CHEK1;CDK2
13	DNA IR Double Strand Breaks And Cellular Response Via ATM WP3959	3/55	0.0020147135936091	0.0268923041822884	0	0	13.0181381118881	80.8072053081561	CDKN2A;CHEK1;CDC25C
14	Regulation Of Sister Chromatid Separation At The Metaphase Anaphase Transition WP4240	2/15	0.00206863878325295	0.0268923041822884	0	0	34.3923941227312	212.574727237538	BUB1;MAD2L1
15	G1 To S Cell Cycle Control WP45	3/64	0.00310675890479911	0.0376953413782292	0	0	11.0923994038748	64.0494580899597	CCNB1;CDKN2A;CDK2
16	IL 24 Signaling Pathway WP5413	5/232	0.00416737218951055	0.0474038586556825	0	0	5.04097940784756	27.6269344604012	CCNB1;CDKN2A;CHEK1;CDK2;CDC25C
17	DNA IR Damage And Cellular Response Via ATR WP4016	3/81	0.00601877031051907	0.0644362468537924	0	0	8.66739510489511	44.3152844132942	CHEK1;CDK2;CDC25C
18	Clear Cell Renal Cell Carcinoma Pathways WP4018	3/85	0.00687742039227749	0.069538361744139	0	0	8.24293237250554	41.045777699332	PSAT1;PHGDH;PFKP
19	Gastrin Signaling Pathway WP4659	3/115	0.0155974276179355	0.14256366450441	0	0	6.02587256493506	25.0715423161877	YES1;SHC1;CDKN2A
20	Metabolic Reprogramming In Colon Cancer WP4290	2/42	0.0156663367587263	0.14256366450441	0	0	11.1623595505618	46.3934566899729	PSAT1;PYCR1
21	Integrated Cancer Pathway WP1971	2/44	0.017112374761391	0.147285389307556	0	0	10.6297485286249	43.2413217419331	CHEK1;CDK2
22	ATM Signaling In Development And Disease WP3878	2/45	0.0178559280699765	0.147285389307556	0	0	10.3820224719101	41.7919980036468	CHEK1;BUB1
23	Aryl Hydrocarbon Receptor Pathway WP2586	2/46	0.0186129887586472	0.147285389307556	0	0	10.1455566905005	40.4188388781603	PSRC1;CDK2
24	Sebaleic Acid Formation And Metabolism WP5315	1/5	0.0225459880333307	0.168617309197003	0	0	55.2916666666667	209.676955663718	FADS1
25	Neuroinflammation And Glutamatergic Signaling WP5083	3/140	0.026083338695675	0.168617309197003	0	0	4.9200398142004	17.9407211614443	PSAT1;PHGDH;SLC38A2
26	Oncostatin M Signaling Pathway WP2374	2/56	0.0268971580939329	0.168617309197003	0	0	8.26258843112776	29.875327247979	SHC1;CDK2
27	Linoleic Acid Metabolism Affected By SARS CoV 2 WP4853	1/6	0.0269944994833615	0.168617309197003	0	0	44.2311111111111	159.76817645418	FADS1
28	miRNA Biogenesis WP2338	1/6	0.0269944994833615	0.168617309197003	0	0	44.2311111111111	159.76817645418	RAN
29	Metabolism Of Alpha Linolenic Acid WP4586	1/6	0.0269944994833615	0.168617309197003	0	0	44.2311111111111	159.76817645418	FADS1
30	N Glycan Biosynthesis WP5153	2/57	0.0277940619555499	0.168617309197003	0	0	8.11195097037794	29.0645758512729	B4GALT2;TUSC3
31	Hypothetical Craniofacial Development Pathway WP3655	1/7	0.0314229882270154	0.184483350236026	0	0	36.8574074074074	127.534574051713	TFAP2A
32	Glucose Metabolism In Triple Negative Breast Cancer Cells WP5211	1/8	0.0358315430597974	0.201921810908465	0	0	31.5904761904762	105.162379101859	PFKP
33	Epithelial To Mesenchymal Transition In Colorectal Cancer WP4239	3/160	0.0366121964834031	0.201921810908465	0	0	4.28894035900405	14.1851292168927	TUSC3;SHC1;DLL3
34	ATR Signaling WP3875	1/9	0.0402202524791916	0.203335720867024	0	0	27.6402777777778	88.818843426344	CHEK1
35	Folate Alcohol And Cancer Pathway Hypotheses WP1589	1/9	0.0402202524791916	0.203335720867024	0	0	27.6402777777778	88.818843426344	CBS
36	Somitogenesis In The Context Of Spondylocostal Dysostosis WP4785	1/9	0.0402202524791916	0.203335720867024	0	0	27.6402777777778	88.818843426344	DLL3
37	Trans Sulfuration Pathway WP2333	1/10	0.0445892046624482	0.219330682393664	0	0	24.5679012345679	76.4126464122397	CBS
38	Vitamin D Receptor Pathway WP2877	3/186	0.0530738980646175	0.251002878411096	0	0	3.674739195231	10.789291631906	CBS;CDKN2A;CDK2
39	Glioblastoma Signaling Pathways WP2261	2/82	0.0537863310880919	0.251002878411096	0	0	5.56994382022472	16.2794748372643	CDKN2A;CDK2
40	Nitric Oxide Metabolism In Cystic Fibrosis WP4947	1/13	0.0575783943051017	0.255591896671427	0	0	18.4231481481481	52.5908638876401	PRMT5
41	Methionine Metabolism Leading To Sulfur Amino Acids And Related Disorders WP4292	1/13	0.0575783943051017	0.255591896671427	0	0	18.4231481481481	52.5908638876401	CBS
42	Omega 9 Fatty Acid Synthesis WP4724	1/14	0.0618691922291651	0.256230080964031	0	0	17.0051282051282	47.3207301581073	FADS1
43	Circadian Rhythm Genes WP3594	3/201	0.0639355580313369	0.256230080964031	0	0	3.39376721763085	9.33245126827803	PRMT5;CSNK1D;LGR4
44	P53 Transcriptional Gene Network WP4963	2/91	0.0646221244766237	0.256230080964031	0	0	5.00441863401086	13.7080957287494	CDK2;CDC25C
45	Cysteine And Methionine Catabolism WP4504	1/15	0.0661406684477664	0.256230080964031	0	0	15.7896825396825	42.8843272179431	CBS
46	Omega 3 Omega 6 Fatty Acid Synthesis WP4723	1/15	0.0661406684477664	0.256230080964031	0	0	15.7896825396825	42.8843272179431	FADS1
47	Small Cell Lung Cancer WP4658	2/95	0.0696545329055052	0.256230080964031	0	0	4.78820828802706	12.7567804309681	CDK2;CKS2
48	MAPK Pathway In Congenital Thyroid Cancer WP4928	1/16	0.070392908933541	0.256230080964031	0	0	14.7362962962963	39.1051604994356	SHC1
49	ID Signaling Pathway WP53	1/16	0.070392908933541	0.256230080964031	0	0	14.7362962962963	39.1051604994356	CDK2
50	Pathways Of Nucleic Acid Metabolism And Innate Immune Sensing WP4705	1/16	0.070392908933541	0.256230080964031	0	0	14.7362962962963	39.1051604994356	RNASEH2A
51	Cori Cycle WP1946	1/17	0.0746259993488433	0.256230080964031	0	0	13.8145833333333	35.8525227911179	PFKP
52	NOTCH1 Regulation Of Endothelial Cell Calcification WP3413	1/17	0.0746259993488433	0.256230080964031	0	0	13.8145833333333	35.8525227911179	DLL3
53	Neural Crest Differentiation WP2064	2/101	0.0774344353628449	0.256230080964031	0	0	4.49665191238225	11.5038911400976	TFAP2A;DLL3
54	4 Hydroxytamoxifen Dexamethasone And Retinoic Acids Regulation Of P27 Expression WP3879	1/18	0.0788400249120094	0.256230080964031	0	0	13.0013071895425	33.0276689479732	PBK
55	Nephrogenesis WP5052	1/18	0.0788400249120094	0.256230080964031	0	0	13.0013071895425	33.0276689479732	FOXD1
56	Transcription Co Factors SKI And SKIL Protein Partners WP4533	1/18	0.0788400249120094	0.256230080964031	0	0	13.0013071895425	33.0276689479732	PRMT5
57	NF1 Copy Number Variation Syndrome WP5366	2/104	0.0814229886430396	0.25998217426374	0	0	4.36373650583829	10.944677188601	PRMT5;E2F6
58	TP53 Network WP1742	1/19	0.0830350705457495	0.260558324815973	0	0	12.2783950617284	30.5546906310359	CDKN2A
59	Androgen Receptor Network In Prostate Cancer WP2263	2/109	0.0882081962688465	0.263953616780075	0	0	4.15877349574714	10.0977324107414	CHEK1;CDK2
60	DNA Damage Response Only ATM Dependent WP710	2/110	0.0895850871378495	0.263953616780075	0	0	4.1200582605077	9.93991417085871	SHC1;CDKN2A
61	Urea Cycle And Metabolism Of Amino Groups WP497	1/21	0.0913685596546414	0.263953616780075	0	0	11.0494444444444	26.4397056347423	PYCR1
62	Metabolism Of Sphingolipids In ER And Golgi Apparatus WP4142	1/21	0.0913685596546414	0.263953616780075	0	0	11.0494444444444	26.4397056347423	B4GALT2
63	Urea Cycle And Associated Pathways WP4595	1/21	0.0913685596546414	0.263953616780075	0	0	11.0494444444444	26.4397056347423	PYCR1
64	NRF2 ARE Regulation WP4357	1/23	0.0996271383895574	0.278029955506437	0	0	10.0439393939394	23.1645451099596	YES1
65	Leucine Isoleucine And Valine Metabolism WP4686	1/23	0.0996271383895574	0.278029955506437	0	0	10.0439393939394	23.1645451099596	BCAT1
66	22Q11 2 Copy Number Variation Syndrome WP4657	2/118	0.100824049799038	0.278029955506437	0	0	3.83436652460287	8.79748758804512	SCARF2;RAN
67	Fragile X Syndrome WP4549	2/122	0.106584158745941	0.27892373713706	0	0	3.70580524344569	8.29663231418713	SHC1;CDKN2A
68	Glycosylation And Related Congenital Defects WP4521	1/25	0.107811472571085	0.27892373713706	0	0	9.20601851851852	20.5052205293356	TUSC3
69	Differentiation Of White And Brown Adipocyte WP2895	1/25	0.107811472571085	0.27892373713706	0	0	9.20601851851852	20.5052205293356	HOXC9
70	Hypothesized Pathways In Pathogenesis Of Cardiovascular Disease WP3668	1/25	0.107811472571085	0.27892373713706	0	0	9.20601851851852	20.5052205293356	SHC1
71	EPO Receptor Signaling WP581	1/26	0.111876004456073	0.27892373713706	0	0	8.83733333333333	19.3569778855967	SHC1
72	SARS CoV 2 Mitochondrial Chronic Oxidative Stress And Endothelial Dysfunction WP5183	1/26	0.111876004456073	0.27892373713706	0	0	8.83733333333333	19.3569778855967	NDUFAF2
73	Growth Factors And Hormones In Beta Cell Proliferation WP5385	1/26	0.111876004456073	0.27892373713706	0	0	8.83733333333333	19.3569778855967	CDK2
74	Photodynamic Therapy Induced Unfolded Protein Response WP3613	1/27	0.115922222237537	0.281304592629756	0	0	8.49700854700855	18.3096583010227	TRIB3
75	Canonical And Non Canonical Notch Signaling WP3845	1/27	0.115922222237537	0.281304592629756	0	0	8.49700854700855	18.3096583010227	DLL3
76	Sphingolipid Metabolism In Senescence WP5121	1/28	0.119950207525974	0.287249181180621	0	0	8.18189300411523	17.3511650707188	CDK2
77	PDGFR Beta Pathway WP3972	1/29	0.123960041591174	0.292996461942775	0	0	7.88928571428571	16.4712192403095	SHC1
78	Tumor Suppressor Activity Of SMARCB1 WP4204	1/31	0.131925579154434	0.302942201713942	0	0	7.36259259259259	14.91305874036	CDKN2A
79	Monoamine Transport WP727	1/32	0.135881443350244	0.302942201713942	0	0	7.1247311827957	14.2207676069662	CDC25C
80	Pleural Mesothelioma WP5087	4/437	0.138333675571259	0.302942201713942	0	0	2.06800987497014	4.09070256736497	SHC1;CDKN2A;CDK2;MAD2L1
81	Fluoropyrimidine Activity WP1601	1/33	0.139819477714127	0.302942201713942	0	0	6.90173611111111	13.578497250357	GGH
82	Alpha 6 Beta 4 Signaling Pathway WP244	1/33	0.139819477714127	0.302942201713942	0	0	6.90173611111111	13.578497250357	SHC1
83	Type I Collagen Synthesis In The Context Of Osteogenesis Imperfecta WP4786	1/33	0.139819477714127	0.302942201713942	0	0	6.90173611111111	13.578497250357	P4HA2
84	BDNF TrkB Signaling WP3676	1/33	0.139819477714127	0.302942201713942	0	0	6.90173611111111	13.578497250357	SHC1
85	P38 MAPK Signaling Pathway WP400	1/35	0.147642374412926	0.316128378154736	0	0	6.49509803921569	12.4248778039803	SHC1
86	IL 5 Signaling Pathway WP127	1/37	0.155394900826925	0.316401528688749	0	0	6.13364197530864	11.4195266412996	SHC1
87	IL 2 Signaling Pathway WP49	1/37	0.155394900826925	0.316401528688749	0	0	6.13364197530864	11.4195266412996	SHC1
88	Melatonin Metabolism And Effects WP3298	1/37	0.155394900826925	0.316401528688749	0	0	6.13364197530864	11.4195266412996	CSNK1D
89	Breast Cancer Pathway WP4262	2/154	0.155397404092848	0.316401528688749	0	0	2.92090479006505	5.43805158452116	SHC1;DLL3
90	mBDNF And proBDNF Regulation Of GABA Neurotransmission WP4829	1/38	0.159244971004344	0.316401528688749	0	0	5.96756756756757	10.9642809025087	SHC1
91	Amyotrophic Lateral Sclerosis ALS WP2447	1/38	0.159244971004344	0.316401528688749	0	0	5.96756756756757	10.9642809025087	TOMM40
92	EGF EGFR Signaling Pathway WP437	2/159	0.163375610937689	0.316401528688749	0	0	2.82716667859443	5.12198739227387	SHC1;STMN1
93	Insulin Signaling WP481	2/160	0.164980211847864	0.316401528688749	0	0	2.80913099132414	5.0618566781381	SHC1;TRIB3
94	Thymic Stromal Lymphopoietin TSLP Signaling Pathway WP2203	1/40	0.166893114033626	0.316401528688749	0	0	5.66096866096866	10.135407955018	YES1
95	PDGF Pathway WP2526	1/40	0.166893114033626	0.316401528688749	0	0	5.66096866096866	10.135407955018	SHC1
96	Bladder Cancer WP2828	1/40	0.166893114033626	0.316401528688749	0	0	5.66096866096866	10.135407955018	CDKN2A
97	Glycosaminoglycan Synthesis In Fibroblasts WP5395	1/41	0.170691341323327	0.320266228049954	0	0	5.51916666666667	9.75732578132531	HS3ST3A1
98	DNA Replication WP466	1/42	0.174472441534073	0.321563193898245	0	0	5.38428184281843	9.40089405977471	CDK2
99	Hedgehog Signaling Pathway WP4249	1/43	0.178236490994681	0.321563193898245	0	0	5.25582010582011	9.06441866001727	CSNK1D
100	IL6 Signaling Pathway WP364	1/43	0.178236490994681	0.321563193898245	0	0	5.25582010582011	9.06441866001727	SHC1
101	Interleukin 11 Signaling Pathway WP2332	1/44	0.181983565777578	0.321563193898245	0	0	5.13333333333333	8.74637298872691	YES1
102	Notch Signaling WP268	1/44	0.181983565777578	0.321563193898245	0	0	5.13333333333333	8.74637298872691	DLL3
103	Genes Controlling Nephrogenesis WP4823	1/44	0.181983565777578	0.321563193898245	0	0	5.13333333333333	8.74637298872691	FOXD1
104	Glycolysis And Gluconeogenesis WP534	1/45	0.185713741568122	0.324999047744213	0	0	5.01641414141414	8.44537808137022	PFKP
105	Microtubule Cytoskeleton Regulation WP2038	1/46	0.189427093774308	0.328340295875468	0	0	4.90469135802469	8.16018543563652	STMN1
106	Cholesterol Metabolism With Bloch And Kandutsch Russell Pathways WP4718	1/47	0.193123697370832	0.32849077496721	0	0	4.79782608695652	7.88966217091894	FADS1
107	Wnt Signaling Pathway WP363	1/47	0.193123697370832	0.32849077496721	0	0	4.79782608695652	7.88966217091894	CSNK1D
108	Exercise Induced Circadian Regulation WP410	1/48	0.196803627086837	0.331650556757447	0	0	4.69550827423168	7.63277814208722	TUBB3
109	IL 3 Signaling Pathway WP286	1/49	0.200466957331492	0.331684863401318	0	0	4.5974537037037	7.38859472925095	SHC1
110	Vitamin B12 Metabolism WP1533	1/50	0.204113762093119	0.331684863401318	0	0	4.50340136054422	7.15625505110662	CBS
111	IL 4 Signaling Pathway WP395	1/50	0.204113762093119	0.331684863401318	0	0	4.50340136054422	7.15625505110662	SHC1
112	Photodynamic Therapy Induced AP 1 Survival Signaling WP3611	1/50	0.204113762093119	0.331684863401318	0	0	4.50340136054422	7.15625505110662	CDKN2A
113	One Carbon Metabolism And Related Pathways WP3940	1/53	0.214955759333988	0.340190853902486	0	0	4.24294871794872	6.52278283253575	BCAT1
114	NRP1 Triggered Signaling Pathways In Pancreatic Cancer WP5144	1/53	0.214955759333988	0.340190853902486	0	0	4.24294871794872	6.52278283253575	CDK2
115	Kit Receptor Signaling Pathway WP304	1/53	0.214955759333988	0.340190853902486	0	0	4.24294871794872	6.52278283253575	SHC1
116	Notch Signaling Pathway WP61	1/54	0.218537196270745	0.34287732518341	0	0	4.16268343815514	6.33060499441169	DLL3
117	Pathogenic Escherichia Coli Infection WP2272	1/55	0.222102473143668	0.345492736001262	0	0	4.08539094650206	6.14694627110913	TUBB3
118	Mitochondrial Complex I Assembly Model OXPHOS System WP4324	1/56	0.225651662036551	0.34803900415807	0	0	4.01090909090909	5.97129219732906	NDUFAF2
119	Thyroid Stimulating Hormone TSH Signaling Pathway WP2032	1/58	0.232702062732142	0.352931461810415	0	0	3.86978557504873	5.6421332219254	CDK2
120	Pre Implantation Embryo WP3527	1/58	0.232702062732142	0.352931461810415	0	0	3.86978557504873	5.6421332219254	FOXD1
121	Markers Of Kidney Cell Lineage WP5236	1/59	0.236203417206093	0.355281172987678	0	0	3.80287356321839	5.48778197962984	FOXD1
122	2Q13 Copy Number Variation Syndrome WP5222	1/60	0.239688968958832	0.357568789758257	0	0	3.73822975517891	5.33973657290606	ZC3H8
123	Endochondral Ossification WP474	1/63	0.250051511762788	0.362659290992396	0	0	3.55681003584229	4.93005290153593	SLC38A2
124	Endochondral Ossification With Skeletal Dysplasias WP4808	1/63	0.250051511762788	0.362659290992396	0	0	3.55681003584229	4.93005290153593	SLC38A2
125	Ciliary Landscape WP4352	2/213	0.252793034925664	0.362659290992396	0	0	2.09787528622397	2.88496488174685	TFAP2A;CBS
126	Ferroptosis WP4313	1/64	0.253474554936401	0.362659290992396	0	0	3.50017636684303	4.8039634880282	CBS
127	Pathways Affected In Adenoid Cystic Carcinoma WP3651	1/65	0.256882144960654	0.362659290992396	0	0	3.4453125	4.68265472438466	CHEK1
128	SARS CoV 2 Innate Immunity Evasion And Cell Specific Immune Response WP5039	1/66	0.260274350839684	0.362659290992396	0	0	3.39213675213675	4.5658805486788	TFAP2A
129	AGE RAGE Pathway WP2324	1/66	0.260274350839684	0.362659290992396	0	0	3.39213675213675	4.5658805486788	SHC1
130	Physico Chemical Features And Toxicity Associated Pathways WP3680	1/66	0.260274350839684	0.362659290992396	0	0	3.39213675213675	4.5658805486788	SHC1
131	AMP Activated Protein Kinase Signaling WP1403	1/67	0.263651241251285	0.362659290992396	0	0	3.34057239057239	4.45341094087866	CCNB1
132	Folate Metabolism WP176	1/68	0.267012884576819	0.362659290992396	0	0	3.29054726368159	4.34503065944096	CBS
133	RAC1 PAK1 P38 MMP2 Pathway WP3303	1/68	0.267012884576819	0.362659290992396	0	0	3.29054726368159	4.34503065944096	STMN1
134	Melanoma WP4685	1/68	0.267012884576819	0.362659290992396	0	0	3.29054726368159	4.34503065944096	CDKN2A
135	Urotensin II Mediated Signaling Pathway WP5158	1/69	0.270359348927876	0.364484455591655	0	0	3.24199346405229	4.24053809418633	CDK2
136	Leptin Signaling Pathway WP2034	1/71	0.277007011440338	0.367994715928041	0	0	3.14904761904762	4.04247166903066	SHC1
137	Parkin Ubiquitin Proteasomal System Pathway WP2359	1/71	0.277007011440338	0.367994715928041	0	0	3.14904761904762	4.04247166903066	TUBB3
138	Non Small Cell Lung Cancer WP4255	1/72	0.280308344264371	0.369682019247214	0	0	3.10453834115806	3.94855381935163	CDKN2A
139	Head And Neck Squamous Cell Carcinoma WP4674	1/73	0.283594767410212	0.370281384717075	0	0	3.06126543209877	3.85783405022241	CDKN2A
140	16P11 2 Proximal Deletion Syndrome WP4949	1/74	0.286866347500591	0.370281384717075	0	0	3.01917808219178	3.77016499601059	TCP1
141	Prolactin Signaling Pathway WP2037	1/74	0.286866347500591	0.370281384717075	0	0	3.01917808219178	3.77016499601059	SHC1
142	T Cell Receptor Signaling Pathway WP69	1/75	0.29012315080615	0.37184798201915	0	0	2.97822822822823	3.68540789020562	SHC1
143	Regulatory Circuits Of The STAT3 Signaling Pathway WP4538	1/78	0.299805558573335	0.381570710911518	0	0	2.86176046176046	3.44733718575964	STMN1
144	VEGFA VEGFR2 Signaling WP3888	3/430	0.311369922198076	0.392257108790829	0	0	1.55540770704705	1.8148086703606	SHC1;P4HA2;PBK
145	A Network Map Of Macrophage Stimulating Protein MSP Signaling WP5353	1/82	0.312512531728957	0.392257108790829	0	0	2.719890260631	3.16353348965433	SHC1
146	Apoptosis WP254	1/84	0.318780220300213	0.394680272752645	0	0	2.65408299866131	3.03428935429206	CDKN2A
147	EGFR Tyrosine Kinase Inhibitor Resistance WP4806	1/84	0.318780220300213	0.394680272752645	0	0	2.65408299866131	3.03428935429206	SHC1
148	Selenium Micronutrient Network WP15	1/86	0.324991389720303	0.399651573845237	0	0	2.59137254901961	2.91259025406049	CBS
149	Androgen Receptor Signaling Pathway WP138	1/87	0.328075937465776	0.400164444021988	0	0	2.56111111111111	2.85438440731377	RAN
150	T Cell Activation SARS CoV 2 WP5098	1/88	0.331146544095016	0.400164444021988	0	0	2.53154533844189	2.79784940273882	CDKN2A
151	Apoptosis Modulation And Signaling WP1772	1/89	0.334203271930451	0.400164444021988	0	0	2.50265151515151	2.74292075750789	CDKN2A
152	Pancreatic Adenocarcinoma Pathway WP4263	1/89	0.334203271930451	0.400164444021988	0	0	2.50265151515151	2.74292075750789	CDKN2A
153	ErbB Signaling Pathway WP673	1/90	0.337246183016884	0.401168662150804	0	0	2.47440699126092	2.68953713609065	SHC1
154	B Cell Receptor Signaling Pathway WP23	1/92	0.343290801615817	0.404008070492523	0	0	2.41978021978022	2.58717425835352	SHC1
155	Corticotropin Releasing Hormone Signaling Pathway WP2355	1/93	0.346292631850734	0.404008070492523	0	0	2.39335748792271	2.53808645887491	TFAP2A
156	lncRNA In Canonical Wnt Signaling And Colorectal Cancer WP4258	1/93	0.346292631850734	0.404008070492523	0	0	2.39335748792271	2.53808645887491	TFAP2A
157	Integrin Mediated Cell Adhesion WP185	1/101	0.369823768823164	0.428712903986088	0	0	2.201	2.18939784072288	SHC1
158	Prader Willi And Angelman Syndrome WP3998	1/102	0.372705618958288	0.429319130698788	0	0	2.17909790979098	2.15069641110989	CDKN2A
159	7Q11 23 Copy Number Variation Syndrome WP4932	1/104	0.37843027311941	0.43317175916813	0	0	2.13656957928803	2.07615474575698	GTF2IRD1
160	CKAP4 Signaling Pathway Map WP5322	1/109	0.392516842526009	0.446487908373336	0	0	2.03713991769547	1.90508401699539	CCNB1
161	Osteoblast Differentiation And Related Diseases WP4787	1/118	0.417081528218767	0.471483466682085	0	0	1.87958214624881	1.64364490009768	DLL3
162	Spinal Cord Injury WP2431	1/119	0.419749543431819	0.471570474719698	0	0	1.8635593220339	1.61775038860715	CDK2
163	DNA Repair Pathways Full Network WP4946	1/120	0.422405480679336	0.471642929347479	0	0	1.84780578898226	1.59241975925217	CHEK1
164	Ebola Virus Infection In Host WP4217	1/129	0.445774252169008	0.494074520710989	0	0	1.71710069444444	1.38731882728107	TFAP2A
165	Adipogenesis WP236	1/131	0.450838941344411	0.494074520710989	0	0	1.69051282051282	1.3467387850326	TRIB3
166	Angiopoietin Like Protein 8 Regulatory Pathway WP3915	1/132	0.453354093179864	0.494074520710989	0	0	1.67752332485157	1.32705816497343	SHC1
167	TGF Beta Signaling Pathway WP366	1/132	0.453354093179864	0.494074520710989	0	0	1.67752332485157	1.32705816497343	SHC1
168	Measles Virus Infection WP4630	1/136	0.463301276017233	0.498637143327725	0	0	1.62748971193416	1.25215434402529	CDK2
169	Brain Derived Neurotrophic Factor BDNF Signaling Pathway WP2380	1/137	0.465759969042381	0.498637143327725	0	0	1.61544117647059	1.23433415396869	SHC1
170	Ectoderm Differentiation WP2858	1/137	0.465759969042381	0.498637143327725	0	0	1.61544117647059	1.23433415396869	TFAP2A
171	Male Infertility WP4673	1/145	0.485032623230744	0.5162335522105	0	0	1.52507716049383	1.10345299565437	PSAT1
172	Chemokine Signaling Pathway WP3929	1/165	0.530257622036753	0.561086553550518	0	0	1.33773712737127	0.84865014803736	SHC1
173	Metapathway Biotransformation Phase I And II WP702	1/184	0.569574105248556	0.592357069458498	0	0	1.19769277474196	0.674140997919082	HS3ST3A1
174	Ras Signaling WP4223	1/184	0.569574105248556	0.592357069458498	0	0	1.19769277474196	0.674140997919082	SHC1
175	Ciliopathies WP4803	1/184	0.569574105248556	0.592357069458498	0	0	1.19769277474196	0.674140997919082	DNAAF2
176	Focal Adhesion WP306	1/199	0.598298795402824	0.618695345246102	0	0	1.10611672278339	0.568173437509463	SHC1
177	Network Map Of SARS CoV 2 Signaling Pathway WP5115	1/218	0.631975743496454	0.649828165629122	0	0	1.00829493087558	0.462710845281351	CCNB1
178	MAPK Signaling Pathway WP382	1/246	0.676577399807646	0.691781386320178	0	0	0.891791383219955	0.348430407465023	STMN1
179	Alzheimer 39 S Disease And miRNA Effects WP2059	1/260	0.696829149969844	0.70457169608062	0	0	0.842985842985843	0.304499148355894	TUBB3
180	Alzheimer 39 S Disease WP5124	1/260	0.696829149969844	0.70457169608062	0	0	0.842985842985843	0.304499148355894	TUBB3
181	Focal Adhesion PI3K Akt mTOR Signaling Pathway WP3932	1/302	0.75035733410774	0.754502954738169	0	0	0.723809523809524	0.207882250222444	PELO
182	PI3K Akt Signaling Pathway WP4172	1/338	0.788719549980972	0.788719549980972	0	0	0.645301681503462	0.153158786415321	CDK2
