## Supplements for "Analysis of publicly available transcriptomic data to identify key genes and pathways associated with osteosarcoma metastasis": venn_OSa tumor vs normal bone_upregulated genes.txt

Names	total	elements
GSE19276 GSE36001 GSE87624	2
		CBS
GSE19276 GSE87624	8	KCNG1
		LY6K
		CTAG1A
		CLEC3A
		HOXC9
		PSAT1
		IRX2
		CDKN2A
GSE36001 GSE87624	41	DONSON
		HS3ST3A1
		TRIB3
		CCNB1
		EVI5L
		BOP1
		CHEK1
		PPFIA3
		CDC25C
		SAPCD2
		HOXD13
		APOBEC3B
		MAD2L1
		B4GALT2
		ASPSCR1
		PYCR1
		MELK
		NDC80
		SCARF2
		BUB1
		PBK
		PSRC1
		STMN1
		CKS2
		DEPDC1
		DLL3
		GGH
		MTFR2
		TMSB15A
		GINS4
		CDK2
		RNASEH2A
		FAM83D
		HOXB9
		FOXD1
		DSN1
		FOXF2
		PRAME
		MLLT11
		HOXB7
		LAPTM4B
GSE19276 GSE36001	41	PFKP
		IGF2BP3
		NETO2
		FADS1
		SHC1
		FBXO22
		THAP10
		PELO
		TOMM34
		ACTR6
		DUS4L
		TCP1
		SLC38A2
		PHGDH
		ZNF593
		SEPT9
		CSNK1D
		TUBB3
		LARP6
		YES1
		FAM92A1
		RAN
		P4HA2
		TMED3
		PRMT5
		NDUFAF2
		ZC3H8
		TUSC3
		DNAAF2
		MRPL49
		TMEM97
		TXNDC9
		TFAP2A
		SLC35F2
		E2F6
		TOMM40
		GTF2IRD1
		TATDN1
		BCAT1
		LGR4
		MTFR1
GSE87624	462	ESPL1
		RFLNA
		LOC101927432
		BYSL
		IRX2-DT
		LRRC41
		SALL1
		LOC105379189
		ARHGAP11A
		JPT1
		FRAS1
		DAZ3
		OR2B6
		TPX2
		NKX2-5
		MEX3B
		NTMT2
		ID3
		UTY
		KIF7
		HOXD11
		HOXC13
		HROB
		LOC440982
		TOP3A
		ESX1
		SUPT20HL1
		TTTY15
		SLC9A5
		CXCL13
		LINC02596
		GJA1
		SUGCT
		B4GALNT1
		IL21-AS1
		SNORA71A
		GINS1
		LOC107985050
		NBPF22P
		LOC339666
		BIRC5
		PRR16
		DLX2
		PLK1
		FBN2
		P3H1
		GDF6
		CCNE1
		FOXM1
		HENMT1
		LOC107985410
		UBQLN4
		GPR173
		HDAC5
		ZNF598
		LOC107986293
		DRAXIN
		GSDMA
		PANX3
		CCDC137
		PMF1
		MIR3917
		NEIL3
		FZD9
		ORC1
		NKX6-1
		TLX2
		PNMA5
		LOC112268271
		C1QL1
		CDCA4
		KIF18B
		DNMT3B
		NEFM
		ASF1B
		EN1
		NDST4
		SNORA61
		POLG
		RIPPLY3
		ARL16
		E2F1
		LINC01116
		EPHA5
		LRRTM3
		NOTUM
		HOXB13
		CDC6
		LOC105377950
		WDR62
		SLC10A4
		KIFC1
		CALCA
		ULBP3
		FIRRE
		MYBL2
		LINC02693
		MYH1
		LOC107985021
		CENPO
		AURKA
		CIP2A
		APLP1
		LOC101926964
		KIF14
		TTTY14
		COX10-DT
		SNORA58B
		LOC112268170
		AURKB
		NBPF6
		MCM3
		LOC100129455
		CDKN2D
		MIR503HG
		LOC107987103
		RCOR2
		CRYBA2
		LOC105377224
		LOC101928735
		RPUSD1
		LOC105372310
		LOC107984832
		HOXB8
		DDX39A
		MAGEA9B
		ZIC1
		LOC101927687
		NHLH2
		CENPL
		PRC1-AS1
		FKBP10
		LINC00629
		LOC107984830
		BRINP3
		KIF4A
		CSMD3
		LOC107985017
		ITPKA
		LOC105371206
		LZTS1
		ADAMTS4
		LOC105371452
		HASPIN
		LOC102724234
		USP9Y
		LRR1
		LOC105374639
		PARPBP
		LOC105375146
		KLHL35
		KIF2C
		AURKAP1
		CCDST
		LOC101929258
		TCF19
		MCM10
		IRX1
		LNCOC1
		LINGO1
		HHIPL1
		TIMM29
		SNORD73A
		LOC105373854
		TICRR
		TRAIP
		LRRC15
		CENPA
		CDCA7
		LOC107986909
		RRBP1
		MS4A15
		PRDM13
		CENPN
		CDC20
		CDR2L
		C8orf88
		ZWINT
		DAZ1
		ACAN
		PMCH
		SGO1
		ADRA1D
		KERA
		RPS4Y1
		DKFZp451B082
		PLK4
		ULBP1
		RFC4
		OIP5
		CCNA2
		PRAC2
		GTSE1
		LOC107985869
		ZFY-AS1
		E2F7
		NKX2-1
		GBX2
		NUF2
		SNORA50C
		THAP3
		LOC107985034
		PDXP
		PRR11
		ATAD3A
		SKA1
		HOXC-AS3
		ZNF74
		FSD1
		MAZ
		LINC00237
		TROAP
		ELOVL4
		LOC105375074
		CDCA5
		UBE2T
		CHAC1
		FBXO43
		KIF23
		MMP11
		TMSB4Y
		ZNF695
		LINC01711
		SKA3
		NCAPH
		SDS
		P3H4
		TK1
		COL9A3
		GLIS1
		MIR589
		LINC02710
		EPHA3
		SHCBP1
		HOTAIR
		LINC00977
		SFRP5
		LOC105369203
		APCDD1L-DT
		CENPE
		TBX4
		ASPM
		SERPINH1
		UBE2S
		SPAG5
		LOC107986126
		LOC105377220
		HS3ST3B1
		PCLAF
		INHBA
		CDCA3
		GPR137C
		LOC105370960
		PPEF1
		LOC101929460
		KNL1
		SNPH
		LOC105377217
		JMJD6
		SNORD65
		POGLUT2
		BRIP1
		INA
		LOC100996294
		TACC3
		SUV39H1
		SLC7A5
		FOXRED2
		NBPF4
		NDST3
		CASC15
		HOXC12
		UBE2C
		MEX3A
		MIR924HG
		HOXD10
		LRFN1
		CCNB2
		POLE2
		LIX1L-AS1
		PRC1
		ABCB9
		SAMD11
		DDX3Y
		STEAP1B
		SLC22A15
		TBR1
		LINC03016
		PIF1
		CDT1
		SMC1B
		HOXC10
		AMBN
		LOC107985805
		COL2A1
		LOC107986762
		UBE2O
		CTPS1
		PLEKHG4B
		LOC102724474
		LOC105371175
		TOP2A
		NECAB1
		FEN1
		H3C2
		LINC02806
		FANCI
		LOC105371216
		RAD54L
		PCDH10
		SSX1
		CDC45
		LOC105372639
		LOC441052
		LRRC7
		FGD1
		PMAIP1
		GDF11
		MCM2
		MFAP2
		WNK3
		PKMYT1
		MCM4
		KIF18A
		PRKY
		H2AC11
		KIF15
		PEDS1
		TBX20
		MIR6720
		INHBE
		FDX2
		LOC102724560
		LOC101448202
		BUB1B
		TMEM201
		MTCL1
		OLFML2B
		THOC6
		DLGAP5
		RAC3
		GPC2
		MIR124-2HG
		LOC105370924
		HJURP
		RAD51AP1
		E2F2
		LINC02475
		TXLNGY
		MGC12916
		LOC105372115
		CKAP2L
		MKI67
		CLSPN
		DTL
		EIF1AY
		ZNF560
		LOC102723342
		SGO1-AS1
		EME1
		CTAG1B
		SPANXB1
		LINC01583
		ILDR2
		RAD51
		EPHA5-AS1
		LINC01705
		CHAF1B
		ZNF286B
		FBXL21P
		SIM2
		GJC1
		CCDC150
		EXO1
		LOC101929759
		HOXC11
		LOC105377223
		CENPI
		C16orf95
		COL5A1-AS1
		TEDC2
		ERCC6L
		KIF20A
		ST8SIA2
		RUNX3-AS1
		SHOX
		ORC6
		ATP2A1-AS1
		ASB5
		NKX2-6
		SOX11
		SF3B4
		TRIM46
		STC2
		COL10A1
		NLGN4Y
		SLC26A10P
		CDRT15P1
		IL11
		LOC100288637
		TCF7
		LOC105374292
		TDO2
		LOC105373944
		KDM5D
		SHOX2
		LOC107986951
		ARSL
		HOXD9
		GTF3C1
		PAGR1
		YARS1
		TEX30
		NKX2-2
		CTHRC1
		LOC105376806
		LOC105376126
		UHRF1
		OLFM3
		DLX1
		RECQL4
		MAGED1
		LOC151760
		LHX2
		AGMAT
		LOC101929003
		LOC105379031
		TTK
		ZFY
		TGFBI
		LOC101930420
		CDKN3
		ZNF280A
		PRCC
		NCAPG
		LOC101060400
		SCNM1
		C4orf46
		SYT4
		TEX15
		NEK2
		TNFAIP8L2-SCNM1
		NKIRAS2
		FANCB
		RBL1
		GINS2
		LOC107986399
		DAZ4
		SPC24
		CENPF
		NUSAP1
		IGF2BP1
		CAMK2N2
		ERCC2
		FAM171A2
		GNL2
		SNORD49B
		H2BC17
		LOC105369752
		CDC25A
		CDCA8
		XRCC2
GSE19276	386	CD44
		FARP1
		ZNF225
		RTKN2
		MYO1B
		ZNF799
		LOC401397
		TGFB2
		LMAN1
		ATP1A3
		TRIO
		HIST1H4J
		C15orf48
		FNBP1L
		SOD2
		ZNF230
		IFI27L1
		MRPL38
		KIAA1199
		NRP1
		ZNF347
		ZNF718
		UBA1
		MAPKAPK2
		EPS8
		FAM164A
		ABL2
		ASCC3
		EFNB1
		EIF4G3
		CAND1
		ACTR10
		BMPR1A
		PALLD
		AOC4
		COG6
		KIAA0090
		SEPT10
		MACROD1
		ZNF197
		PRDM9
		ACBD3
		PTPN11
		ATF3
		SMYD3
		PPP3CA
		TAGLN2
		CHMP5
		BCLAF1
		PPIL4
		DRD5
		PSMC2
		RIPK4
		CXorf61
		MYO6
		PLEKHB1
		EMP2
		AFG3L2
		VIII.68
		GSTA4
		TMEM98
		FRMD5
		ZNF232
		ACBD6
		PLXNA1
		EXD2
		TPCN1
		PARVA
		C2orf27A
		MYO5B
		MLF1
		NUP153
		C17orf79
		PDZD3
		BDKRB2
		CACNG7
		CAMK2D
		LOC100507460
		SGCB
		RHBDF1
		ZNF670
		ERO1L
		C14orf149
		PDP1
		ARF1
		ARIH1
		ABCF2
		SCD5
		TANC1
		ZNF625
		IRF6
		PRRG1
		MYO10
		MAK16
		ITPRIPL2
		TPBG
		MRE11A
		ENAH
		KIAA0494
		MID1
		CCDC104
		GPRC5C
		HOXA3
		AHNAK
		PSMC6
		MAGT1
		SCHIP1
		HDAC3
		ASPH
		IDS
		DYRK4
		CXCR7
		MGC21881
		MTOR
		NUAK1
		ZFP41
		ZNF585B
		MIA2
		DOK4
		CCNL2
		LRIG3
		ZNF568
		MYOF
		TMTC3
		AFF4
		INF2
		ANO1
		WWC1
		FRMD6
		TMEM14A
		SNX13
		KCNMB1
		ABCE1
		UGT1A8
		KIAA1244
		TAF9
		CREB3
		SLC25A29
		SYNJ2
		MPZL1
		XPO4
		DNAJA1
		NHP2L1
		WNT5A
		BDP1
		IMPAD1
		SQLE
		PPFIBP1
		PLRG1
		ZNF614
		TRIM27
		GPRC5A
		ZNF781
		LOC100125556
		UACA
		ZNF644
		ATF5
		GRHPR
		KCNK1
		BCAS2
		NDFIP2
		OBSCN
		BMS1
		SPATS2L
		ALDH7A1
		ITGB8
		C16orf88
		BCAR3
		VEGFA
		DNAJC12
		LAMA1
		CSHL1
		MGC34796
		ITGA2
		DOCK4
		UQCC
		GOSR1
		SLC9A3R2
		TMEM132A
		DYNC1I2
		INHBB
		PLOD2
		TMED10P1
		TXLNA
		SLITRK6
		TRGV7
		LAMA5
		LOC100506075
		ELL3
		KIAA0284
		IL6
		FBXL2
		SNX7
		LINC00478
		UFC1
		CREM
		METAP1
		FHOD3
		ZNF33B
		ZNF165
		EIF4B
		MAGEF1
		PKN2
		PHLDB1
		VDR
		PTPRK
		NDUFB10
		FAM3C
		PTTG1IP
		LMO7
		LOC100129113
		FBXO21
		ARHGAP32
		FAM35A
		EDIL3
		CCDC74B
		EXT1
		PEX2
		TMEM51
		CC2D2A
		DSC3
		LPAR3
		LOC645166
		ZNF276
		CRABP2
		TFAM
		PIAS2
		ZNF732
		PLCB4
		TSKU
		DKK3
		STARD10
		ZNF283
		AK4
		LOC100507303
		NLN
		PEA15
		EGFR
		ZNF808
		NDRG1
		AFAP1
		ZDHHC9
		TMEM136
		HOMER1
		PDLIM4
		CALU
		ZDHHC20
		AKAP12
		PEX3
		SKI
		KRTAP4-4
		TRAF4
		NCBP2
		NR5A2
		C3orf26
		SIX4
		CAMSAP2
		ZNF674
		EIF2A
		ABL1
		MOCOS
		SHROOM3
		ADK
		NFE2L1
		CRYZ
		UBAP2L
		HOXB6
		SLC25A33
		TMEM105
		MED21
		SCAMP1
		ZBTB10
		LOC100134713
		ZNF585A
		GSTM3
		GOLIM4
		FAM86EP
		CD70
		POLR2H
		MINA
		ESYT2
		LRP12
		NSRP1
		RABEPK
		MECOM
		NACC1
		ESRP1
		ZNF263
		COL4A1
		UBQLN1
		MAP1B
		EDARADD
		CSNK1G3
		TSPAN6
		CD320
		RABL3
		SLC39A10
		COBL
		RNF212
		IMMP2L
		SPSB1
		CTNND1
		SETD7
		AK5
		QSER1
		DNAJC17
		COX11
		ZNF462
		PTPN3
		C4orf34
		RASSF8
		C18orf19
		RTKN
		NDUFA12
		TJP2
		FBXO45
		RND2
		YAP1
		SC5DL
		CDC42SE2
		SH3RF1
		MIA3
		SLFN5
		ZKSCAN3
		WARS2
		LOC100652974
		FAM82A1
		LARP4
		SGCE
		KITLG
		YKT6
		DERL1
		GPT2
		SAA2
		EFR3A
		SUCLG2
		ZZZ3
		TMEM48
		PHB
		ATE1
		SPRED2
		AKR1A1
		B3GALNT2
		ERRFI1
		FAM111B
		LOC401010
		AHNAK2
		GEM
		UAP1
		CTTNBP2NL
		ATIC
		C1orf116
		ME1
		C9orf3
		ROR1
		PPP2R3A
		SLC25A23
		WNT7B
		CDH4
		CASK
		CSNK2A1
		HEATR2
		FBXO2
		CYR61
		PINX1
		PROCR
		MIB1
		USH1C
		ARSJ
		GULP1
		LRP11
		KCNS3
		GRAMD3
		TP63
		S100A13
		DPY19L1
		BET1
		CD3EAP
		PMS2
		KCTD1
		LOC100134167
		METTL1
		STEAP1
		RAB8A
		DHRS2
		SPOCK1
GSE36001	528	RAB2A
		SMNDC1
		DPY30
		ACTR3
		RAE1
		TVP23C
		DHCR24
		CNPY2
		ATP5F1
		EIF6
		BRIX1
		PPIAL4A
		NUP155
		DDB1
		MTA2
		PRKRA
		ATP5G2
		SH3BP4
		KDM4D
		HMGB3
		NAXE
		C20orf24
		SPATA5L1
		MRPL45
		TPD52L2
		FBXL6
		NSMCE2
		SOX4
		LONP1
		TBC1D31
		UBE2E3
		DDOST
		FASN
		RFC3
		ARL4A
		SAAL1
		DAD1
		PSMA3
		TMEM60
		MANBAL
		ACACA
		VKORC1
		ZIC2
		KPNA2
		RPS23
		SLC35F6
		RPP40
		SCOC
		CTDSPL2
		ANLN
		YARS2
		RSL24D1
		YIPF4
		CHRNA5
		DDX27
		PLCG1
		NDUFA11
		MRPL52
		ZDHHC16
		ATP8B2
		FAM98A
		TRA2B
		KLHL23
		NCOR2
		BRMS1
		SMUG1
		MFAP3
		IPO4
		EMC1
		SLC6A15
		MRGBP
		CDK1
		NTHL1
		RPS28
		COMMD2
		DDAH1
		RBM4
		TUBB
		SLC35B2
		SKP2
		RPLP1
		MRPS11
		TRMT112
		FAM86B1
		GOLPH3
		ARF4
		RHEB
		COX8A
		XRCC6
		NOP2
		TAF2
		COPZ1
		POLR2J
		value
		TSEN15
		CCT8
		TMEM237
		IRS1
		EFHC1
		KNSTRN
		SDHAF3
		MED8
		WDR75
		LDHB
		FAM216A
		CRIPT
		PTGES3
		FAAP24
		HSPB11
		ACOT7
		PRDX1
		ATAD3B
		CDH2
		ECE2
		DYNC1H1
		GTPBP3
		TMEM33
		LSM12
		SNRPF
		SIPA1L2
		ARL6IP6
		RRP9
		HGH1
		RP9
		GET4
		NGDN
		UQCRHL
		C12orf10
		TMED9
		WDR12
		ASB3
		DCUN1D5
		CTXN1
		RCC2
		C14orf169
		AHCY
		NRAS
		FKBP4
		SLC12A2
		SIMC1
		ACTR5
		CDR2
		UBL7
		PDRG1
		TAMM41
		PFN2
		TMPO
		RRAS2
		CKS1B
		CCT4
		KDM1A
		DEF8
		MIIP
		FAF1
		ZNRD1
		RRP36
		MORF4L2
		TMEM170A
		MRTO4
		GANAB
		PAQR3
		TMED7
		HARS
		LRRC42
		PSMB2
		NUDT6
		PCNA
		MMACHC
		PTK7
		GTF2IP1
		LMAN2L
		SDHAP1
		CMC1
		C1orf122
		RAD54B
		RUVBL1
		SPDL1
		KXD1
		AGK
		ARMC4
		RANBP1
		FDFT1
		CSNK2B
		HNRNPK
		TGIF2
		FBXW9
		CNOT7
		NAA10
		SLC35G1
		USP11
		PRKDC
		TUB
		NACA
		ERCC8
		BCS1L
		NUDCD2
		TCTEX1D2
		SLC12A9
		C14orf166
		RABGGTB
		RITA1
		LRRC45
		GEMIN6
		HRAS
		TXNDC5
		MRPL50
		NTPCR
		ERH
		SREBF2
		RRP1B
		PPM1E
		ARMC10
		TP53BP1
		RPL6
		MRPS26
		DNAAF5
		TMEM5
		H2AFZ
		ILF3
		PIGK
		PLOD3
		TBL2
		SPNS1
		MRPL9
		DYNLRB1
		MRPS30
		AIMP2
		RCC1
		RDH11
		CALM2
		SPATS2
		HNRNPH3
		IFRD1
		PIGT
		B4GAT1
		TRMT11
		PSMC1
		PIPSL
		RFXANK
		FAF2
		ZRANB2
		TRIP13
		ERGIC3
		C8orf59
		STYXL1
		LSAMP
		NSDHL
		PSMD14
		GAR1
		UBE4A
		HNRNPC
		SLC25A24
		MRPL22
		BCAS4
		LSM7
		TCTN3
		NAP1L1
		COPS7B
		COX6A1
		KIAA1429
		TRIP6
		SEC23A
		ANXA2
		CLDN12
		PHAX
		MCTS1
		PRKCSH
		DPH5
		MRM2
		GFPT1
		GLO1
		MOV10
		PFAS
		NIP7
		DFFA
		FASTKD3
		RPLP0
		FLJ35934
		RBM34
		RPE
		TMEM9
		ZNF174
		PPIH
		ZMYND19
		LMNB1
		AAR2
		BPNT1
		VCPKMT
		NIFK
		FDX1L
		CSNK1E
		CHMP2A
		PSMG3
		ACOT13
		TVP23B
		NME2
		UGDH
		LIAS
		NOP56
		SUMO2
		DENR
		RNF126
		CLIC4
		HACD3
		JKAMP
		PSMB7
		PPP1R14B
		CDK5RAP1
		FAM136A
		HIBCH
		NAE1
		CAPRIN1
		EIF3A
		COA4
		BRAT1
		STIL
		NAT9
		NME7
		MRPL13
		GTPBP4
		CMC2
		FSCN1
		MYO19
		UBA6
		WDR74
		BNIP1
		GLMN
		DNPEP
		MRPL39
		PRICKLE4
		SPG21
		ITPA
		MRPS5
		FIGNL1
		SKIV2L2
		GPRIN1
		SMARCA4
		DIABLO
		ENSA
		PSMG1
		CEP55
		TCEB1
		RPL34
		VIII.54
		PFDN6
		ATF2
		RPL28
		SEC61G
		HM13
		MRPL2
		COMMD10
		COG5
		APITD1-CORT
		NUDC
		SYNCRIP
		IGF1R
		MRPS23
		TMEM167A
		NOB1
		ELOF1
		STIP1
		MTFP1
		NT5DC2
		MPLKIP
		MYDGF
		HSP90AB1
		GEMIN2
		ASNS
		TARBP2
		HSPE1
		TMEM177
		PSMB5
		EIF4EBP1
		PSMD10
		SPC25
		RCE1
		RNPEP
		DNTTIP1
		TMEM116
		TRRAP
		BEX1
		LRWD1
		ZDHHC13
		HOXA4
		TMEM189-UBE2V1
		ZNF280B
		ARMCX6
		PWP1
		POP1
		COA7
		GPX8
		TM9SF2
		CCDC85C
		KTI12
		ST3GAL4
		SNORA64
		PHF14
		ADORA2B
		YIF1A
		NR2F6
		RPL13
		CCZ1
		RPUSD2
		SNF8
		SNAPC2
		STX10
		TRMT12
		RPL23
		ENO1
		SBDS
		TIPRL
		SLC30A5
		FYTTD1
		AZIN1
		SLC25A10
		ILVBL
		SRSF9
		PDCD11
		PRELID1
		SNORA10
		PRPSAP2
		PEX10
		KLC1
		CDC23
		ZNF512B
		EID2
		PEMT
		DLD
		CDK5
		CLEC2D
		CACYBP
		MRPS21
		NONO
		DAP
		AJUBA
		NPTN
		AGPAT5
		TMEM258
		PTRH2
		VIII.72
		PREPL
		RHPN2
		NDUFS5
		VPS72
		CISD1
		USP22
		SRM
		PTCD1
		RAP2C
		GMNN
		MVB12A
		TBRG4
		HDAC1
		CNIH1
		CKAP5
		SNRPB
		MIF
		UCHL5
		PNO1
		POP5
		SEP15
		PPIE
		NUDT5
		LOC90768
		SEPT11
		ADNP
		SAE1
		COLGALT1
		BEX3
		SNTB1
		POLR3F
		PIGU
		PSMA6
		SREBF1
		ADPRHL2
		RPF1
		KPNB1
		P2RY11
		MORF4L1
		CLNS1A
		SEC61B
		C18orf54
		GNA12
		DPAGT1
		MTX2
		MALSU1
		GTF2H3
		APITD1
		ATP6V0E2
		EPHB2
		PTDSS2
		HINT1
		NME1
		POLR3D
		NARS
		SUMO1P3
		RPL26L1
		TIGD5
		CCDC58
		SLC52A2
		HNRNPA1
		HGS
		GOLT1B
		CCT6A
		GATC
		MAD2L2
		AARS
		ACSL4
		USP1
		RCN2
		SMIM13
		SHMT2
		SCO1
		PDGFC
		UQCRH
		AP1S1
		LYPLAL1
		VDAC2
		PHF23
		PRR3
		FANCG
		XPO5
		PITPNM1
		CBR1
		PSPH
		FAM50A
		WLS
		RPS27
