## Supplements for "Analysis of publicly available transcriptomic data to identify key genes and pathways associated with osteosarcoma metastasis": GSE21257_KEGG.csv

	Term	Overlap	P.value	Adjusted.P.value	Old.P.value	Old.Adjusted.P.value	Odds.Ratio	Combined.Score	Genes
1	Tuberculosis	18/180	7.29291441781733e-22	7.07412698528281e-20	0	0	43.0697167755991	2096.20177155435	CD74;HLA-DRB4;IFNGR1;IL10RA;ITGB2;CTSS;HLA-DMA;HLA-DMB;FCGR2A;IL1B;HLA-DPB1;HLA-DRA;CD14;HLA-DOA;FCGR2B;HLA-DQA1;HLA-DPA1;HLA-DQB1
2	Leishmaniasis	14/77	5.89604435665533e-21	2.85958151297783e-19	0	0	80.2747474747475	3739.19816081007	HLA-DRB4;IFNGR1;ITGB2;HLA-DMA;HLA-DMB;FCGR2A;IL1B;HLA-DPB1;HLA-DRA;PTPN6;HLA-DOA;HLA-DQA1;HLA-DPA1;HLA-DQB1
3	Graft-versus-host disease	11/42	1.40371292278149e-18	4.53867178366014e-17	0	0	121.74638487208	5004.6786636745	CD86;HLA-DMA;HLA-DMB;HLA-DRB4;IL1B;HLA-DPB1;HLA-DRA;HLA-DOA;HLA-DQA1;HLA-DPA1;HLA-DQB1
4	Type I diabetes mellitus	11/43	1.88123941387147e-18	4.56200557863831e-17	0	0	117.93588362069	4813.50601605584	CD86;HLA-DMA;HLA-DMB;HLA-DRB4;IL1B;HLA-DPB1;HLA-DRA;HLA-DOA;HLA-DQA1;HLA-DPA1;HLA-DQB1
5	Phagosome	15/152	3.20861361564244e-18	6.22471041434633e-17	0	0	40.1338199513382	1616.61806935972	MSR1;HLA-DRB4;ITGB2;CTSS;HLA-DMA;HLA-DMB;FCGR2A;HLA-DPB1;HLA-DRA;CD14;HLA-DOA;FCGR2B;HLA-DQA1;HLA-DPA1;HLA-DQB1
6	Staphylococcus aureus infection	13/95	8.30454032281299e-18	1.3425673521881e-16	0	0	56.1927264808362	2210.04472009808	C1QA;HLA-DRB4;ITGB2;HLA-DMA;HLA-DMB;FCGR2A;HLA-DPB1;HLA-DRA;HLA-DOA;FCGR2B;HLA-DQA1;HLA-DPA1;HLA-DQB1
7	Hematopoietic cell lineage	13/99	1.45685420064342e-17	2.01878367803446e-16	0	0	53.5683139534884	2076.71856389733	HLA-DRB4;CSF2RA;HLA-DMA;HLA-DMB;IL1B;HLA-DPB1;HLA-DRA;CD37;CD14;HLA-DOA;HLA-DQA1;HLA-DPA1;HLA-DQB1
8	Allograft rejection	10/38	5.29180375958327e-17	6.41631205849472e-16	0	0	120.478208232446	4515.25667661314	CD86;HLA-DMA;HLA-DMB;HLA-DRB4;HLA-DPB1;HLA-DRA;HLA-DOA;HLA-DQA1;HLA-DPA1;HLA-DQB1
9	Viral myocarditis	11/60	1.07131903510615e-16	1.15464384894774e-15	0	0	76.9535538353272	2829.77231564018	CD86;HLA-DMA;HLA-DMB;HLA-DRB4;ITGB2;HLA-DPB1;HLA-DRA;HLA-DOA;HLA-DQA1;HLA-DPA1;HLA-DQB1
10	Inflammatory bowel disease	11/65	2.76111059870604e-16	2.67827728074486e-15	0	0	69.8106641123883	2501.01789877488	HLA-DMA;HLA-DMB;HLA-DRB4;IFNGR1;IL1B;HLA-DPB1;HLA-DRA;HLA-DOA;HLA-DQA1;HLA-DPA1;HLA-DQB1
11	Rheumatoid arthritis	12/93	3.4772444771405e-16	3.06629740256935e-15	0	0	51.591942820013	1836.42146405455	CD86;HLA-DMA;HLA-DMB;HLA-DRB4;IL1B;ITGB2;HLA-DPB1;HLA-DRA;HLA-DOA;HLA-DQA1;HLA-DPA1;HLA-DQB1
12	Intestinal immune network for IgA production	10/48	7.12810202192841e-16	5.69986424625705e-15	0	0	88.728813559322	3094.62291184685	CD86;HLA-DMA;HLA-DMB;HLA-DRB4;HLA-DPB1;HLA-DRA;HLA-DOA;HLA-DQA1;HLA-DPA1;HLA-DQB1
13	Asthma	9/31	7.63899331972594e-16	5.69986424625705e-15	0	0	135.743181818182	4724.96165762708	HLA-DMA;HLA-DMB;HLA-DRB4;HLA-DPB1;HLA-DRA;HLA-DOA;HLA-DQA1;HLA-DPA1;HLA-DQB1
14	Autoimmune thyroid disease	10/53	2.09671205288162e-15	1.4527219223537e-14	0	0	78.3918013401655	2649.51792612111	CD86;HLA-DMA;HLA-DMB;HLA-DRB4;HLA-DPB1;HLA-DRA;HLA-DOA;HLA-DQA1;HLA-DPA1;HLA-DQB1
15	Antigen processing and presentation	11/78	2.31794051834756e-15	1.49893486853142e-14	0	0	56.228512609367	1894.79388956813	CD74;HLA-DMA;HLA-DMB;HLA-DRB4;HLA-DPB1;HLA-DRA;HLA-DOA;CTSS;HLA-DQA1;HLA-DPA1;HLA-DQB1
16	Toxoplasmosis	12/112	3.5065358208495e-15	2.12583734139001e-14	0	0	41.7494736842105	1389.59565227715	HLA-DMA;HLA-DMB;HLA-DRB4;IFNGR1;ALOX5;IL10RA;HLA-DPB1;HLA-DRA;HLA-DOA;HLA-DQA1;HLA-DPA1;HLA-DQB1
17	Influenza A	13/172	2.26394664432713e-14	1.29178132058666e-13	0	0	28.8674752920036	906.989564927575	HLA-DRB4;IFNGR1;PYCARD;HLA-DMA;HLA-DMB;IL1B;HLA-DPB1;HLA-DRA;TLR7;HLA-DOA;HLA-DQA1;HLA-DPA1;HLA-DQB1
18	Systemic lupus erythematosus	12/135	3.4547789842574e-14	1.86174200818315e-13	0	0	33.9032948224219	1050.88120022348	CD86;C1QA;HLA-DMA;HLA-DMB;HLA-DRB4;FCGR2A;HLA-DPB1;HLA-DRA;HLA-DOA;HLA-DQA1;HLA-DPA1;HLA-DQB1
19	Th17 cell differentiation	11/107	8.54622792687408e-14	4.36307425740414e-13	0	0	39.1855244252874	1179.11991054805	HLA-DMA;HLA-DMB;HLA-DRB4;IFNGR1;IL1B;HLA-DPB1;HLA-DRA;HLA-DOA;HLA-DQA1;HLA-DPA1;HLA-DQB1
20	Th1 and Th2 cell differentiation	10/92	6.98234334009006e-13	3.38643651994368e-12	0	0	41.0272840016536	1148.36277193613	HLA-DMA;HLA-DMB;HLA-DRB4;IFNGR1;HLA-DPB1;HLA-DRA;HLA-DOA;HLA-DQA1;HLA-DPA1;HLA-DQB1
21	Cell adhesion molecules	11/148	3.15840162585429e-12	1.45888075098984e-11	0	0	27.4017115529826	725.62349140423	CD86;HLA-DMA;HLA-DMB;HLA-DRB4;ITGB2;HLA-DPB1;HLA-DRA;HLA-DOA;HLA-DQA1;HLA-DPA1;HLA-DQB1
22	Human T-cell leukemia virus 1 infection	10/219	3.90439351335087e-09	1.72148259452289e-08	0	0	15.9938366718028	309.659284811804	HLA-DMA;HLA-DMB;HLA-DRB4;ITGB2;HLA-DPB1;HLA-DRA;HLA-DOA;HLA-DQA1;HLA-DPA1;HLA-DQB1
23	Epstein-Barr virus infection	9/202	3.0716915713745e-08	1.29545253227533e-07	0	0	15.340414507772	265.365429141136	HLA-DMA;HLA-DMB;HLA-DRB4;HLA-DPB1;HLA-DRA;HLA-DOA;HLA-DQA1;HLA-DPA1;HLA-DQB1
24	Herpes simplex virus 1 infection	12/498	1.20954891627419e-07	4.88859353660819e-07	0	0	8.4232185401776	134.163745903898	CD74;HLA-DMA;HLA-DMB;HLA-DRB4;IFNGR1;IL1B;HLA-DPB1;HLA-DRA;HLA-DOA;HLA-DQA1;HLA-DPA1;HLA-DQB1
25	Pertussis	6/76	2.44160673440719e-07	9.47343412949991e-07	0	0	27.021768707483	411.418300062905	PYCARD;C1QA;IL1B;ITGB2;IRF8;CD14
26	Toll-like receptor signaling pathway	5/104	2.97788665320559e-05	0.000111098078984978	0	0	15.6502525252525	163.102418172897	CD86;IL1B;TLR8;TLR7;CD14
27	Legionellosis	4/57	4.46420975374714e-05	0.000160380868930916	0	0	23.0804063860668	231.192582184135	PYCARD;IL1B;ITGB2;CD14
28	Pathogenic Escherichia coli infection	6/197	6.05712346344568e-05	0.000209836062840797	0	0	9.84293193717278	95.591508129502	PYCARD;FCGR2A;IL1B;HCLS1;PTPN6;MYO1G
29	Cytokine-cytokine receptor interaction	7/295	6.98284487281663e-05	0.000233564121608005	0	0	7.70054883512545	73.6901637944905	GHR;IFNGR1;IL1B;IL10RA;TNFRSF1B;CSF2RA;CXCL16
30	Osteoclast differentiation	5/127	7.74389746935788e-05	0.000250386018175905	0	0	12.6850665983607	120.077098625808	FCGR2A;IFNGR1;IL1B;FHL2;FCGR2B
31	JAK-STAT signaling pathway	5/162	0.000242482791004351	0.000758736475078132	0	0	9.83976910828025	81.9119433033984	GHR;IFNGR1;IL10RA;PTPN6;CSF2RA
32	Natural killer cell mediated cytotoxicity	4/131	0.00109344703245428	0.00331451131712705	0	0	9.59612356147789	65.430402326043	IFNGR1;ITGB2;PTPN6;HCST
33	Coronavirus disease	5/232	0.00123645927266812	0.00363444089238811	0	0	6.78138766519824	45.4048042310127	C1QA;FCGR2A;IL1B;TLR8;TLR7
34	Yersinia infection	4/137	0.00129050690687521	0.00368174029314397	0	0	9.16043956043956	60.941841183034	PYCARD;FCGR2A;IL1B;WAS
35	Shigellosis	5/246	0.00160106289308987	0.00443723144656335	0	0	6.38290975103734	41.0873489684747	PYCARD;IL1B;HCLS1;CD14;U2AF1L4
36	Neutrophil extracellular trap formation	4/189	0.00413924480848086	0.0111529651784068	0	0	6.56831600831601	36.0419389524857	FCGR2A;ITGB2;TLR8;TLR7
37	Fc gamma R-mediated phagocytosis	3/97	0.00459669875098094	0.0120508048336527	0	0	9.59235976789168	51.6300792868325	FCGR2A;WAS;FCGR2B
38	Amoebiasis	3/102	0.00528795008899331	0.0131520809905731	0	0	9.10560146923783	47.7345187167355	IL1B;ITGB2;CD14
39	Chagas disease	3/102	0.00528795008899331	0.0131520809905731	0	0	9.10560146923783	47.7345187167355	C1QA;IFNGR1;IL1B
40	Measles	3/139	0.0123246550736345	0.0298872885535636	0	0	6.61597593582888	29.0848460662908	IL1B;TLR7;FCGR2B
41	Malaria	2/50	0.0129153730394233	0.0305558825566845	0	0	12.3650497512438	53.7797680023181	IL1B;ITGB2
42	Necroptosis	3/159	0.017620109688926	0.0406940628529958	0	0	5.76194638694639	23.2708560365286	PYCARD;IFNGR1;IL1B
43	Cytosolic DNA-sensing pathway	2/63	0.020008657055501	0.0451358077763626	0	0	9.72351357964277	38.0344008779627	PYCARD;IL1B
44	Fc epsilon RI signaling pathway	2/68	0.0230828770826961	0.0508872517504892	0	0	8.9846223428313	33.860024467469	ALOX5;ALOX5AP
45	Adherens junction	2/71	0.0250148480210735	0.0539208946232028	0	0	8.59268873026173	31.6922910506263	WAS;PTPN6
46	Chemokine signaling pathway	3/192	0.028737917100589	0.0605995208425464	0	0	4.74795574795575	16.8530487554384	WAS;DOCK2;CXCL16
47	B cell receptor signaling pathway	2/81	0.0319068078919651	0.0658502205429918	0	0	7.50122803703004	25.8412495969714	PTPN6;FCGR2B
48	Complement and coagulation cascades	2/85	0.0348497960704622	0.0704256295590591	0	0	7.13828448120842	23.9611365774453	C1QA;ITGB2
49	PD-L1 expression and PD-1 checkpoint pathway in cancer	2/89	0.0378941668066386	0.0741869031307813	0	0	6.80871504546234	22.2846389827493	IFNGR1;PTPN6
50	Lipid and atherosclerosis	3/215	0.0382406717168976	0.0741869031307813	0	0	4.22791595197256	13.7993072624426	PYCARD;IL1B;CD14
51	Viral protein interaction with cytokine and cytokine receptor	2/100	0.0467626402187707	0.0889407078670737	0	0	6.04112092598233	18.5019639390654	IL10RA;TNFRSF1B
52	C-type lectin receptor signaling pathway	2/104	0.0501587908102398	0.0918000511055333	0	0	5.8030436055019	17.3659648163059	PYCARD;IL1B
53	NF-kappa B signaling pathway	2/104	0.0501587908102398	0.0918000511055333	0	0	5.8030436055019	17.3659648163059	IL1B;CD14
54	Salmonella infection	3/249	0.0548546703949102	0.0985352412649313	0	0	3.63728750923873	10.5592927835187	PYCARD;IL1B;CD14
55	TNF signaling pathway	2/112	0.057207757413916	0.10089368125727	0	0	5.37883310719132	15.3891952891178	IL1B;TNFRSF1B
56	Lysosome	2/128	0.07225221219628	0.125151153268556	0	0	4.69201610992656	12.328705560625	SLC11A1;CTSS
57	Tight junction	2/169	0.115531476645712	0.196606197098844	0	0	3.53275538475288	7.62443598676087	WAS;HCLS1
58	African trypanosomiasis	1/37	0.120134067732289	0.200913871897104	0	0	8.12704248366013	17.2223971189545	IL1B
59	NOD-like receptor signaling pathway	2/181	0.129216757412071	0.212441109643574	0	0	3.29392145418161	6.74023287310222	PYCARD;IL1B
60	Transcriptional misregulation in cancer	2/192	0.142078119578382	0.22780833918129	0	0	3.10149253731343	6.05218503263149	CD86;CD14
61	Kaposi sarcoma-associated herpesvirus infection	2/193	0.143260914330502	0.22780833918129	0	0	3.08509806986012	5.99461622236244	CD86;IFNGR1
62	Proteoglycans in cancer	2/205	0.157613310514392	0.246588566449936	0	0	2.9009631644732	5.35985043081963	HCLS1;PTPN6
63	Ovarian steroidogenesis	1/51	0.161780112789419	0.24909001492974	0	0	5.84735294117647	10.6510539229955	ALOX5
64	Human cytomegalovirus infection	2/225	0.182092158881304	0.275983428304477	0	0	2.63810989893581	4.4933405106449	IL1B;IL10RA
65	Arachidonic acid metabolism	1/61	0.190331807948841	0.284033621092886	0	0	4.8703431372549	8.0798328931582	ALOX5
66	Acute myeloid leukemia	1/67	0.207000489928039	0.304227992773027	0	0	4.42624777183601	6.97149125942405	CD14
67	Adipocytokine signaling pathway	1/69	0.21248120548043	0.30762204375525	0	0	4.29563148788927	6.65351108310001	TNFRSF1B
68	Bacterial invasion of epithelial cells	1/77	0.234033224894089	0.333841511981275	0	0	3.84191176470588	5.57957843893629	HCLS1
69	Prion disease	2/273	0.242661027392677	0.341132168943329	0	0	2.16555598391805	3.06662165026314	C1QA;IL1B
70	MAPK signaling pathway	2/294	0.269532801510681	0.373495453521943	0	0	2.00766714373339	2.63218249234504	IL1B;CD14
71	Salivary secretion	1/93	0.27540823606002	0.374419666442715	0	0	3.17119565217391	4.08925929023971	LYZ
72	IL-17 signaling pathway	1/94	0.277919752411088	0.374419666442715	0	0	3.13693864642631	4.01660797636982	IL1B
73	Choline metabolism in cancer	1/98	0.287880311346607	0.377356624332715	0	0	3.00697392359005	3.74431541516073	WAS
74	Inflammatory mediator regulation of TRP channels	1/98	0.287880311346607	0.377356624332715	0	0	3.00697392359005	3.74431541516073	IL1B
75	AGE-RAGE signaling pathway in diabetic complications	1/100	0.29280968888067	0.378700530952333	0	0	2.94592988710636	3.61828655610275	IL1B
76	T cell receptor signaling pathway	1/104	0.302567778091139	0.38617203256369	0	0	2.83095374071959	3.3842635553654	PTPN6
77	HIF-1 signaling pathway	1/109	0.314578959322275	0.396287779925463	0	0	2.69921023965142	3.12169108880328	IFNGR1
78	Serotonergic synapse	1/113	0.32404092450991	0.399506336834736	0	0	2.60228466386555	2.93247675296454	ALOX5
79	Leukocyte transendothelial migration	1/114	0.326386230511903	0.399506336834736	0	0	2.57912545549193	2.88777930959139	ITGB2
80	Neuroactive ligand-receptor interaction	2/341	0.329489762337927	0.399506336834736	0	0	1.72517941267116	1.915311428525	GHR;P2RY13
81	Growth hormone synthesis, secretion and action	1/119	0.337993003343819	0.404757053387042	0	0	2.46921734795613	2.67843434096539	GHR
82	Platelet activation	1/124	0.349402633273551	0.413317749116274	0	0	2.36824485891918	2.49028133295655	FCGR2A
83	Fluid shear stress and atherosclerosis	1/139	0.382481394836179	0.446996328904933	0	0	2.1092284739983	2.02712732060417	IL1B
84	Apoptosis	1/142	0.388895419362007	0.449081615215651	0	0	2.06403838130997	1.94937034994816	CTSS
85	Spliceosome	1/150	0.40568024971905	0.46295275556174	0	0	1.95242795104619	1.76146095741553	U2AF1L4
86	Non-alcoholic fatty liver disease	1/155	0.415939180902994	0.469140704041749	0	0	1.88855996944232	1.65667545493959	IL1B
87	Hippo signaling pathway	1/163	0.431991598261632	0.481645804958372	0	0	1.79457153231663	1.5062720712338	ITGB2
88	Axon guidance	1/182	0.468394107551143	0.516298050368874	0	0	1.6046473838154	1.21703714973544	SEMA4A
89	Pathways of neurodegeneration	2/475	0.490280068413932	0.53435018692305	0	0	1.22798270802436	0.875279651737338	IL1B;TNFRSF1B
90	Focal adhesion	1/201	0.502495309576706	0.541578278099338	0	0	1.45080882352941	0.998401618496652	PARVG
91	Rap1 signaling pathway	1/210	0.517886917516438	0.549571437722822	0	0	1.38770053475936	0.913104685073504	ITGB2
92	Human immunodeficiency virus 1 infection	1/212	0.521243013097934	0.549571437722822	0	0	1.37440758293839	0.895480018603845	TNFRSF1B
93	Regulation of actin cytoskeleton	1/218	0.531173763500138	0.554019946876488	0	0	1.33599891569531	0.8452411875799	ITGB2
94	Pathways in cancer	2/531	0.550298679606252	0.567861403423473	0	0	1.09482831588748	0.653934487380955	IFNGR1;CSF2RA
95	PI3K-Akt signaling pathway	1/354	0.708977015368102	0.723902847270589	0	0	0.815614064322613	0.280515916131107	GHR
96	Amyotrophic lateral sclerosis	1/364	0.719040404148333	0.723942699745679	0	0	0.792740236590504	0.261475638466808	TNFRSF1B
97	Alzheimer disease	1/369	0.723942699745679	0.723942699745679	0	0	0.781769501278772	0.252545191367677	IL1B
