## Supplements for "Analysis of publicly available transcriptomic data to identify key genes and pathways associated with osteosarcoma metastasis": GSE21257_WP.csv

	Term	Overlap	P.value	Adjusted.P.value	Old.P.value	Old.Adjusted.P.value	Odds.Ratio	Combined.Score	Genes
1	Allograft Rejection WP2328	11/90	1.20075227243266e-14	1.87317354499494e-12	0	0	47.6586643387167	1527.61475138453	CD86;C1QA;HLA-DMA;HLA-DMB;IL1B;HLA-DPB1;HLA-DRA;HLA-DOA;HLA-DQA1;HLA-DPA1;HLA-DQB1
2	Ebola Virus Infection In Host WP4217	9/129	5.95702381851002e-10	4.64647857843782e-08	0	0	24.76375	526.013745938228	HLA-DMA;HLA-DMB;HLA-DPB1;HLA-DRA;HLA-DOA;HLA-DQA1;HAVCR2;HLA-DPA1;HLA-DQB1
3	TYROBP Causal Network In Microglia WP3945	7/61	1.60178259740191e-09	8.32926950648995e-08	0	0	41.5588410991637	841.655829926922	PYCARD;IL10RA;ITGB2;HCLS1;CD37;TNFRSF1B;CXCL16
4	Macrophage Markers WP4146	4/9	1.61301049266091e-08	6.29074092137754e-07	0	0	245.243076923077	4400.2931445031	CD86;CD74;CD14;LYZ
5	Toll Like Receptor Signaling Pathway WP75	5/102	2.71150352491422e-05	0.000845989099773236	0	0	15.9745489690722	167.979126507901	CD86;IL1B;TLR8;TLR7;CD14
6	11P11 2 Copy Number Variation Syndrome WP5348	4/56	4.16171289662154e-05	0.0010820453531216	0	0	23.5254437869822	237.301121400808	HLA-DMA;HLA-DMB;ITGB2;HLA-DRA
7	Cell Interactions Of The Pancreatic Cancer Microenvironment WP5284	3/26	9.65252741666454e-05	0.0021511346814281	0	0	39.3438735177866	363.761874677536	CD86;HLA-DRA;CSF2RA
8	Interactions Between Immune Cells And microRNAs In Tumor Microenvironment WP4559	3/28	0.000121022495414689	0.00235993866058644	0	0	36.1927272727273	326.44153842831	CD86;TLR8;TLR7
9	Regulatory Circuits Of The STAT3 Signaling Pathway WP4538	4/78	0.000152667353222111	0.00264623412251659	0	0	16.5130977130977	145.104704098251	GHR;IFNGR1;IL10RA;CSF2RA
10	Acute Viral Myocarditis WP4298	4/84	0.000203326734144731	0.00316675682206208	0	0	15.27	129.805633188419	PYCARD;HLA-DMA;ITGB2;AIF1
11	Nanomaterial Induced Inflammasome Activation WP3890	2/7	0.00024359667862016	0.00316675682206208	0	0	118.961194029851	989.756736615592	PYCARD;IL1B
12	Activation Of NLRP3 Inflammasome By SARS CoV 2 WP4876	2/7	0.00024359667862016	0.00316675682206208	0	0	118.961194029851	989.756736615592	PYCARD;IL1B
13	Type II Interferon Signaling WP619	3/37	0.000280733711515332	0.00336880453818399	0	0	26.6002673796791	217.539752627464	IFNGR1;IL1B;IRF8
14	Microglia Pathogen Phagocytosis Pathway WP3937	3/40	0.000354337046883185	0.00394832709384121	0	0	24.4398034398034	194.180641263486	C1QA;ITGB2;PTPN6
15	mRNA Vaccine Activation Of Dendritic Cell And Induction Of IFN 1 WP5187	2/10	0.00051851096464888	0.00539251403234835	0	0	74.339552238806	562.34521406921	TLR8;TLR7
16	Leukotriene Metabolic Pathway WP5171	2/13	0.00089275993882044	0.00812367465111716	0	0	54.0569877883311	379.544535543116	ALOX5;ALOX5AP
17	Pathogenic Escherichia Coli Infection WP2272	3/55	0.000906753055132673	0.00812367465111716	0	0	17.3767482517483	121.735249755272	WAS;HCLS1;CD14
18	Network Map Of SARS CoV 2 Signaling Pathway WP5115	5/218	0.000937347075128904	0.00812367465111716	0	0	7.23224765258216	50.4265352885002	IL1B;HLA-DRA;PTPN6;CD14;CXCL16
19	Cancer Immunotherapy By CTLA4 Blockade WP4582	2/14	0.00103923413351442	0.00853265920148678	0	0	49.5497512437811	340.370681524533	CD86;PTPN6
20	Neuroinflammation And Glutamatergic Signaling WP5083	4/140	0.00139780115051492	0.0109028489740164	0	0	8.95701357466063	58.8731504187558	IFNGR1;IL1B;IL10RA;TNFRSF1B
21	Platelet Mediated Interactions With Vascular And Circulating Cells WP4462	2/17	0.00154279380451973	0.0114607539764323	0	0	39.6338308457711	256.595776076302	IL1B;TLR7
22	MYD88 Distinct Input Output Pathway WP3877	2/18	0.00173178171962537	0.0118667734106162	0	0	37.1548507462687	236.2530013272	TLR8;TLR7
23	Th17 Cell Differentiation Pathway WP5130	3/69	0.00174958838746265	0.0118667734106162	0	0	13.681129476584	86.8529365905895	HLA-DMA;IFNGR1;IL1B
24	LTF Danger Signal Response Pathway WP4478	2/19	0.00193121572465896	0.0125529022102832	0	0	34.9675153643547	218.533178623166	IL1B;CD14
25	Extrafollicular And Follicular B Cell Activation By SARS CoV 2 WP5218	3/74	0.00213823906399642	0.0133426117593377	0	0	12.7144686299616	78.1656625786047	ITGB2;IRF8;TLR7
26	STING Pathway In Kawasaki Like Disease And COVID 19 WP4961	2/21	0.00236113353212718	0.0141668011927631	0	0	31.2835820895522	189.222295861339	FCGR2A;IL1B
27	PI3K AKT mTOR Vitamin D3 Signaling WP4141	2/22	0.00259147399914311	0.014972960883938	0	0	29.7179104477612	176.985861250654	CD86;HLA-DRA
28	Eicosanoid Synthesis WP167	2/23	0.00283197388192611	0.0157781401993026	0	0	28.3013503909026	166.037833964786	ALOX5;ALOX5AP
29	LDL Influence On CD14 And TLR4 WP5272	2/24	0.00308256240753893	0.0165820598474508	0	0	27.0135685210312	156.192293197393	IL1B;CD14
30	Selenium Micronutrient Network WP15	3/86	0.00327777443388071	0.0170444270561797	0	0	10.8696604600219	62.1808775956757	IL1B;ALOX5;ALOX5AP
31	Cytokines And Inflammatory Response WP530	2/26	0.00361372406457452	0.0181851920668911	0	0	24.7599502487562	139.225607340287	IL1B;HLA-DRA
32	Vitamin D Receptor Pathway WP2877	4/186	0.00391062890706261	0.0190643159219302	0	0	6.67759932375317	37.0209917556582	ALOX5;IRF8;CD14;HLA-DQA1
33	Toll Like Receptor Signaling Related To MyD88 WP3858	2/30	0.00479403625548916	0.021996166348715	0	0	21.2185501066098	113.31517536895	TLR8;TLR7
34	Inflammatory Response Pathway WP453	2/30	0.00479403625548916	0.021996166348715	0	0	21.2185501066098	113.31517536895	CD86;TNFRSF1B
35	Prostaglandin And Leukotriene Metabolism In Senescence WP5122	2/31	0.00511329323709684	0.0227906784282031	0	0	20.4858466289243	108.081516136767	ALOX5;ALOX5AP
36	Prostaglandin Signaling WP5088	2/33	0.0057803448731786	0.0250481611171073	0	0	19.1622532498796	98.7486850607751	PYCARD;IL1B
37	Prostaglandin And Leukotriene Metabolism In Senescence WP5321	2/34	0.00612800459980619	0.0251570715149938	0	0	18.5625	94.573823155571	ALOX5;ALOX5AP
38	JAK STAT Signaling In The Regulation Of Beta Cells WP5358	2/34	0.00612800459980619	0.0251570715149938	0	0	18.5625	94.573823155571	GHR;IFNGR1
39	miRNA Role In Immune Response In Sepsis WP4329	2/37	0.00722671699242012	0.0289068679696805	0	0	16.9688699360341	83.6560269677748	TLR8;TLR7
40	Spinal Cord Injury WP2431	3/119	0.00808987497420042	0.0315505123993816	0	0	7.76449843260188	37.4026915272129	FCGR2A;IL1B;AIF1
41	Oxidative Damage Response WP3941	2/40	0.0084076408675767	0.0319900481790723	0	0	15.6268656716418	74.6747646924916	C1QA;TNFRSF1B
42	Nucleotide Binding Oligomerization Domain NOD Pathway WP1433	2/41	0.00881924597768414	0.0327571993456839	0	0	15.2254114045159	72.0286640735087	PYCARD;IL1B
43	Fibrin Complement Receptor 3 Signaling Pathway WP4136	2/42	0.00923972502795914	0.0327590250991279	0	0	14.8440298507463	69.5330451860938	ITGB2;CD14
44	Inflammatory Bowel Disease Signaling WP5198	2/42	0.00923972502795914	0.0327590250991279	0	0	14.8440298507463	69.5330451860938	HLA-DMA;IFNGR1
45	T Cell Modulation In Pancreatic Cancer WP5078	2/46	0.0110090997812215	0.0381648792415679	0	0	13.4918588873813	60.8352382407309	CD86;HAVCR2
46	Measles Virus Infection WP4630	3/136	0.0116227508403107	0.0394162854584451	0	0	6.76623376623377	30.1421560835571	IL1B;TLR7;FCGR2B
47	IL 3 Signaling Pathway WP286	2/49	0.0124261895535353	0.0412443738372662	0	0	12.6287710384249	55.4144029066289	CD86;PTPN6
48	8P23 1 Copy Number Variation Syndrome WP5346	2/52	0.0139185995903711	0.0452354486687059	0	0	11.8692537313433	50.7354720518067	FCGR2A;FCGR2B
49	Myometrial Relaxation And Contraction Pathways WP289	3/156	0.0167568992675724	0.0533484956273734	0	0	5.87581699346405	24.0258937440664	PKIB;IL1B;RGS10
50	Sebaleic Acid Formation And Metabolism WP5315	1/5	0.01713294726931	0.0534547954802471	0	0	73.2610294117647	297.934432634127	ALOX5
51	Chemokine Signaling Pathway WP3929	3/165	0.0194200591693463	0.0594025339297652	0	0	5.54685746352413	21.8626545230806	WAS;DOCK2;CXCL16
52	Metabolism Of Alpha Linolenic Acid WP4586	1/6	0.0205246718159305	0.0615740154477916	0	0	58.6058823529412	227.749937710711	ALOX5
53	SARS CoV 2 Innate Immunity Evasion And Cell Specific Immune Response WP5039	2/66	0.0218310473790006	0.0642574224740395	0	0	9.26632462686567	35.438336973133	TLR7;HAVCR2
54	Urotensin II Mediated Signaling Pathway WP5158	2/69	0.0237196931680192	0.0685235580409442	0	0	8.85007796836712	33.1121210332969	IL1B;ALOX5
55	Cytosolic DNA Sensing Pathway WP4655	2/74	0.0270105563679365	0.0766117598799654	0	0	8.23341625207297	29.7352093186879	PYCARD;IL1B
56	Non Genomic Actions Of 1 25 Dihydroxyvitamin D3 WP4341	2/75	0.0276896999332483	0.0771355926711916	0	0	8.12022081373952	29.1247535929459	IFNGR1;TLR8
57	SARS CoV 2 And COVID 19 Pathway WP4846	1/10	0.033976614095502	0.0929886280508476	0	0	32.5522875816993	110.094532313003	TLR7
58	T Cell Activation SARS CoV 2 WP5098	2/88	0.0371237484681292	0.0985248336972604	0	0	6.88823325234294	22.6863851521856	CD86;HLA-DRA
59	Serotonin Transporter Activity WP1455	1/11	0.0373110520780908	0.0985248336972604	0	0	29.2955882352941	96.3375368932004	IL1B
60	Apoptosis Modulation And Signaling WP1772	2/89	0.0378941668066386	0.0985248336972604	0	0	6.80871504546234	22.2846389827493	PEA15;TNFRSF1B
61	B Cell Receptor Signaling Pathway WP23	2/92	0.0402420188871535	0.102240757671718	0	0	6.58076285240464	21.1429617035492	HCLS1;PTPN6
62	IL 10 Anti Inflammatory Signaling Pathway WP4495	1/12	0.0406341472797855	0.102240757671718	0	0	26.6310160427808	85.3030458253536	IL10RA
63	Development Of Pulmonary Dendritic Cells And Macrophage Subsets WP3892	1/13	0.0439459376578998	0.107118223041131	0	0	24.4105392156863	76.2779330882361	IRF8
64	Control Of Immune Tolerance By Vasoactive Intestinal Peptide WP4484	1/13	0.0439459376578998	0.107118223041131	0	0	24.4105392156863	76.2779330882361	CD86
65	IL 24 Signaling Pathway WP5413	3/232	0.0461725133287167	0.11081403198892	0	0	3.91067884080985	12.0267867625632	CD86;CD14;TNFRSF1B
66	Sulfatase And Aromatase Pathway WP5368	1/14	0.0472464610426503	0.111673453373537	0	0	22.5316742081448	68.7751759854608	SLCO2B1
67	COVID 19 Adverse Outcome Pathway WP4891	1/15	0.0505357551625393	0.115934967725825	0	0	20.921218487395	62.4513889160488	IL1B
68	FOXP3 In COVID 19 WP5063	1/15	0.0505357551625393	0.115934967725825	0	0	20.921218487395	62.4513889160488	CD86
69	Complement System In Neuronal Development And Plasticity WP5090	2/106	0.0518895018620151	0.117315395514121	0	0	5.69087256027555	16.8372362803547	C1QA;ITGB2
70	Familial Hyperlipidemia Type 2 WP5109	1/16	0.0538138576121539	0.119928025535657	0	0	19.5254901960784	57.0578613062652	GHR
71	Cells And Molecules Involved In Local Acute Inflammatory Response WP4493	1/17	0.0570808058931169	0.125416981962341	0	0	18.3042279411765	52.4102646415421	ITGB2
72	Ulcerative Colitis Signaling WP5174	1/18	0.0603366373648497	0.130729380957174	0	0	17.2266435986159	48.3692416453001	HLA-DMA
73	Farnesoid X Receptor Pathway WP2879	1/19	0.0635813892802248	0.135872557913905	0	0	16.2687908496732	44.8275871385836	SLCO2B1
74	Lipid Metabolism In Senescent Cells WP5149	1/20	0.0668150987603724	0.140853451440785	0	0	15.4117647058824	41.7015566467034	ALOX5
75	Pathogenesis Of SARS CoV 2 Mediated By Nsp9 Nsp10 Complex WP4884	1/21	0.0700378028286012	0.145678629883491	0	0	14.6404411764706	38.924835847946	HLA-DRA
76	Overview Of Proinflammatory And Profibrotic Mediators WP5095	2/129	0.0732313475397531	0.146499076727282	0	0	4.65483605594077	12.1683545135827	IL1B;CXCL16
77	NAD Metabolism In Oncogene Induced Senescence And Mitochondrial Dysfunction Associated Senescence WP5046	1/22	0.073249538363641	0.146499076727282	0	0	13.9425770308123	36.4442697241987	IL1B
78	Immune Response To Tuberculosis WP4197	1/22	0.073249538363641	0.146499076727282	0	0	13.9425770308123	36.4442697241987	IFNGR1
79	Complement Activation WP545	1/23	0.0764503421503533	0.150965232600698	0	0	13.3081550802139	34.2167821259975	C1QA
80	2Q37 Copy Number Variation Syndrome WP5224	2/135	0.0791955204502921	0.151510721079023	0	0	4.44349680170576	11.2679771193397	IL1B;IRF8
81	Unfolded Protein Response WP4925	1/24	0.0796402508235888	0.151510721079023	0	0	12.7289002557545	32.2071172165236	IL1B
82	IL1 And Megakaryocytes In Obesity WP2865	1/24	0.0796402508235888	0.151510721079023	0	0	12.7289002557545	32.2071172165236	IL1B
83	T Cell Receptor And Co Stimulatory Signaling WP2583	1/28	0.0922916632318441	0.167912367774316	0	0	10.8409586056645	25.8318520374767	PTPN6
84	Eicosanoid Metabolism Via Lipooxygenases LOX WP4721	1/28	0.0922916632318441	0.167912367774316	0	0	10.8409586056645	25.8318520374767	ALOX5
85	Nuclear Receptors Meta Pathway WP2882	3/314	0.0944733295247943	0.167912367774316	0	0	2.86758257819351	6.76588247602201	SLCO2B1;IL1B;ALOX5AP
86	Regulation Of Actin Cytoskeleton WP51	2/150	0.0947309433364265	0.167912367774316	0	0	3.9901169826543	9.40356687285733	WAS;CD14
87	RAS And Bradykinin Pathways In COVID 19 WP4969	1/29	0.0954276419328769	0.167912367774316	0	0	10.453256302521	24.5587444101674	IL1B
88	Selective Expression Of Chemokine Receptors During T Cell Polarization WP4494	1/29	0.0954276419328769	0.167912367774316	0	0	10.453256302521	24.5587444101674	IFNGR1
89	Calcium Regulation In Cardiac Cells WP536	2/151	0.0957961585379108	0.167912367774316	0	0	3.96313733346689	9.29566818478811	PKIB;RGS10
90	Oligodendrocyte Specification And Differentiation Leading To Myelin Components For CNS WP4304	1/30	0.098552942914148	0.168269614009006	0	0	10.0922920892495	23.385469502096	IL1B
91	Smith Magenis And Potocki Lupski Syndrome Copy Number Variation WP5381	2/155	0.100091480692852	0.168269614009006	0	0	3.85874548824505	8.88156144543646	IL1B;IRF8
92	Type I Interferon Induction And Signaling During SARS CoV 2 Infection WP4868	1/31	0.101667602004229	0.168269614009006	0	0	9.75539215686275	22.3012809844891	TLR7
93	Antiviral And Anti Inflammatory Effects Of Nrf2 On SARS CoV 2 Pathway WP5113	1/31	0.101667602004229	0.168269614009006	0	0	9.75539215686275	22.3012809844891	IL1B
94	Development And Heterogeneity Of The ILC Family WP3893	1/32	0.104771654904256	0.168269614009006	0	0	9.44022770398482	21.2968894885055	IL1B
95	Host Pathogen Interaction Of Human Coronaviruses Interferon Induction WP4880	1/32	0.104771654904256	0.168269614009006	0	0	9.44022770398482	21.2968894885055	TLR7
96	Monoamine Transport WP727	1/32	0.104771654904256	0.168269614009006	0	0	9.44022770398482	21.2968894885055	IL1B
97	Mitochondrial Immune Response To SARS CoV 2 WP5038	1/32	0.104771654904256	0.168269614009006	0	0	9.44022770398482	21.2968894885055	TLR7
98	Purinergic Signaling WP4900	1/33	0.10786513718526	0.168269614009006	0	0	9.14476102941176	20.3642265666262	P2RY13
99	Signal Transduction Through IL1R WP4496	1/33	0.10786513718526	0.168269614009006	0	0	9.14476102941176	20.3642265666262	IL1B
100	Cardiomyocyte Signaling Pathways Converging On Titin WP5344	1/33	0.10786513718526	0.168269614009006	0	0	9.14476102941176	20.3642265666262	FHL2
101	Photodynamic Therapy Induced NF kB Survival Signaling WP3617	1/35	0.114020531650726	0.176110920173398	0	0	8.60596885813149	18.6868006433394	IL1B
102	Genetic Causes Of Porto Sinusoidal Vascular Disease WP5269	1/37	0.120134067732289	0.181950626856671	0	0	8.12704248366013	17.2223971189545	TLR8
103	Overview Of Interferons Mediated Signaling Pathway WP4558	1/37	0.120134067732289	0.181950626856671	0	0	8.12704248366013	17.2223971189545	IFNGR1
104	G13 Signaling Pathway WP524	1/38	0.123175226584005	0.184762839876007	0	0	7.90699523052464	16.5584129584277	WAS
105	Immune Infiltration In Pancreatic Cancer WP5285	1/39	0.126206025870244	0.187506095578648	0	0	7.69852941176471	15.9347208953454	IL1B
106	Aryl Hydrocarbon Receptor Pathway WP2873	1/45	0.144175209718273	0.212182384113685	0	0	6.64672459893048	12.8728842450404	IL1B
107	NO cGMP PKG Mediated Neuroprotection WP4008	1/46	0.14713445914859	0.214513790908225	0	0	6.49869281045752	12.4541496351863	IL1B
108	Mechanoregulation And Pathology Of YAP TAZ Via Hippo And Non Hippo Mechanisms WP4534	1/47	0.150083623986731	0.215058983224941	0	0	6.35709718670077	12.0566330675351	ITGB2
109	Exercise Induced Circadian Regulation WP410	1/48	0.153022738063901	0.215058983224941	0	0	6.22152690863579	11.6788559140351	HLA-DMA
110	IL 26 Signaling Pathways WP5347	1/48	0.153022738063901	0.215058983224941	0	0	6.22152690863579	11.6788559140351	IL1B
111	Pancreatic Cancer Subtypes WP5390	1/48	0.153022738063901	0.215058983224941	0	0	6.22152690863579	11.6788559140351	LYZ
112	Vitamin B12 Metabolism WP1533	1/50	0.158870948881139	0.217402351100506	0	0	5.96698679471789	10.9772451176002	IL1B
113	IL 4 Signaling Pathway WP395	1/50	0.158870948881139	0.217402351100506	0	0	5.96698679471789	10.9772451176002	PTPN6
114	RANKL RANK Signaling Pathway WP2018	1/50	0.158870948881139	0.217402351100506	0	0	5.96698679471789	10.9772451176002	FHL2
115	Kit Receptor Signaling Pathway WP304	1/53	0.1675687246231	0.225338349962433	0	0	5.62188914027149	10.0427275295745	PTPN6
116	Interferon Type I Signaling Pathways WP585	1/54	0.170448239074148	0.225338349962433	0	0	5.51553829078801	9.75877212797992	PTPN6
117	IL 1 Signaling Pathway WP195	1/54	0.170448239074148	0.225338349962433	0	0	5.51553829078801	9.75877212797992	IL1B
118	Hematopoietic Stem Cell Differentiation WP2849	1/54	0.170448239074148	0.225338349962433	0	0	5.51553829078801	9.75877212797992	IL1B
119	Complement And Coagulation Cascades WP558	1/58	0.181868457752594	0.238415793356342	0	0	5.12745098039216	8.73959464222047	C1QA
120	2Q13 Copy Number Variation Syndrome WP5222	1/60	0.187520322616876	0.243776419401938	0	0	4.9531405782652	8.29090377179139	IL1B
121	Modulators Of TCR Signaling And T Cell Activation WP5072	1/61	0.190331807948841	0.244515705372899	0	0	4.8703431372549	8.0798328931582	PTPN6
122	T Cell Antigen Receptor TCR Pathway During Staphylococcus Aureus Infection WP3863	1/62	0.193133704977151	0.244515705372899	0	0	4.79026036644166	7.87697269239826	PTPN6
123	Lung Fibrosis WP3624	1/63	0.195926045971874	0.244515705372899	0	0	4.71276091081594	7.68188514931118	IL1B
124	Endochondral Ossification WP474	1/63	0.195926045971874	0.244515705372899	0	0	4.71276091081594	7.68188514931118	GHR
125	Endochondral Ossification With Skeletal Dysplasias WP4808	1/63	0.195926045971874	0.244515705372899	0	0	4.71276091081594	7.68188514931118	GHR
126	AGE RAGE Pathway WP2324	1/66	0.204246053141344	0.252876065794045	0	0	4.49457013574661	7.13930945235832	MSR1
127	MAPK Signaling Pathway WP382	2/246	0.208359228571701	0.255627364908855	0	0	2.4084903352092	3.77769692808417	IL1B;CD14
128	Folate Metabolism WP176	1/68	0.209745530181625	0.255627364908855	0	0	4.35996488147498	6.80965581396336	IL1B
129	Glucocorticoid Receptor Pathway WP2880	1/70	0.215207547278188	0.26025098740618	0	0	4.23316283034953	6.50278315809896	ALOX5AP
130	Prolactin Signaling Pathway WP2037	1/74	0.22602020562515	0.269153832652851	0	0	4.00040290088638	5.94912267949006	PTPN6
131	Burn Wound Healing WP5055	1/74	0.22602020562515	0.269153832652851	0	0	4.00040290088638	5.94912267949006	IL1B
132	T Cell Receptor Signaling Pathway WP69	1/75	0.228700348546935	0.270282230100923	0	0	3.94614467408585	5.82191555621412	WAS
133	A Network Map Of Macrophage Stimulating Protein MSP Signaling WP5353	1/82	0.247206954743413	0.289957029623853	0	0	3.6038489469862	5.03648492763678	IL1B
134	Apoptosis WP254	1/84	0.252413699721397	0.293854754899537	0	0	3.51665485471297	4.84132905507642	TNFRSF1B
135	Androgen Receptor Signaling Pathway WP138	1/87	0.260157339626977	0.300626259124506	0	0	3.39346785225718	4.56919817485295	FHL2
136	Orexin Receptor Pathway WP5094	1/88	0.262720944658891	0.301356377696963	0	0	3.35429344151454	4.48355945487707	IL1B
137	TNF Alpha Signaling Pathway WP231	1/89	0.265275794950244	0.302065868702467	0	0	3.31600935828877	4.40029553557854	TNFRSF1B
138	GPCRs Other WP117	1/91	0.270359348927876	0.305623611831512	0	0	3.24199346405229	4.24053809418633	P2RY13
139	Focal Adhesion PI3K Akt mTOR Signaling Pathway WP3932	2/302	0.2797777944147	0.312470996605038	0	0	1.95333333333333	2.48807705066028	GHR;ITGB2
140	Complement System WP2806	1/95	0.280422689260932	0.312470996605038	0	0	3.10341051314143	3.94585367133482	WAS
141	Integrin Mediated Cell Adhesion WP185	1/101	0.295261752011551	0.326672576693631	0	0	2.91632352941176	3.55760272080315	ITGB2
142	CKAP4 Signaling Pathway Map WP5322	1/109	0.314578959322275	0.34559378629771	0	0	2.69921023965142	3.12169108880328	CD74
143	Hippo Merlin Signaling Dysregulation WP4541	1/120	0.340290594367706	0.371226102946588	0	0	2.44834404349975	2.63920552873306	ITGB2
144	Ectoderm Differentiation WP2858	1/137	0.378168567486814	0.409682614777382	0	0	2.14046280276817	2.0814186437173	FHL2
145	Endoderm Differentiation WP2853	1/140	0.384626740344622	0.413805320646628	0	0	2.09394837071519	2.00072981081966	RGS10
146	Mesodermal Commitment Pathway WP2857	1/145	0.395243778361628	0.41944237703683	0	0	2.02073120915033	1.87574888570875	RGS10
147	Male Infertility WP4673	1/145	0.395243778361628	0.41944237703683	0	0	2.02073120915033	1.87574888570875	HLA-DRA
148	Nonalcoholic Fatty Liver Disease WP4396	1/154	0.413901454302086	0.436274505885983	0	0	1.90099961553249	1.67692378471535	IL1B
149	Sudden Infant Death Syndrome SIDS Susceptibility Pathways WP706	1/157	0.419993710515733	0.439724958660768	0	0	1.86415912518854	1.61718701531508	IL1B
150	VEGFA VEGFR2 Signaling WP3888	2/430	0.438674538215097	0.456221519743701	0	0	1.36023155251778	1.12082741456511	FHL2;PTPN6
151	Pleural Mesothelioma WP5087	2/437	0.446885166914173	0.461682688997424	0	0	1.33786241207754	1.07758611572033	IL1B;ITGB2
152	Focal Adhesion WP306	1/199	0.499009739439204	0.512141574687604	0	0	1.46561200237671	1.01879038097495	PARVG
153	GPCRs Class A Rhodopsin Like WP455	1/259	0.593806953837456	0.599066873476635	0	0	1.12135202918377	0.584449805669386	P2RY13
154	Alzheimer 39 S Disease And miRNA Effects WP2059	1/260	0.59522670121076	0.599066873476635	0	0	1.116965705201	0.57949625643998	IL1B
155	Alzheimer 39 S Disease WP5124	1/260	0.59522670121076	0.599066873476635	0	0	1.116965705201	0.57949625643998	IL1B
156	PI3K Akt Signaling Pathway WP4172	1/338	0.692131986960595	0.692131986960595	0	0	0.855035782859138	0.314634877978639	GHR
