## Supplements for "Analysis of publicly available transcriptomic data to identify key genes and pathways associated with osteosarcoma metastasis": GSE220538_KEGG.csv

	Term	Overlap	P.value	Adjusted.P.value	Old.P.value	Old.Adjusted.P.value	Odds.Ratio	Combined.Score	Genes
1	Bladder cancer	2/41	0.00435704185537844	0.259110314968885	0	0	22.1995540691193	120.675930681159	CXCL8;EGFR
2	Pyrimidine metabolism	2/56	0.00799787185627796	0.259110314968885	0	0	16.0209339774557	77.3583580309865	ENPP1;TYMS
3	Epithelial cell signaling in Helicobacter pylori infection	2/70	0.012278052782924	0.259110314968885	0	0	12.7135549872123	55.9389037566187	CXCL8;EGFR
4	Adherens junction	2/71	0.0126147732665188	0.259110314968885	0	0	12.528670447385	54.7864559968855	YES1;EGFR
5	Melanoma	2/72	0.0129555157484443	0.259110314968885	0	0	12.3490683229814	53.6719363531959	FGF2;EGFR
6	Coronavirus disease	3/232	0.0181649579943393	0.262558537824092	0	0	5.74177583697234	23.0145357318206	CXCL8;C7;EGFR
7	Riboflavin metabolism	1/8	0.0190426489375205	0.262558537824092	0	0	60.6231003039514	240.132594562701	ENPP1
8	Salivary secretion	2/93	0.0210046830259274	0.262558537824092	0	0	9.48924988055423	36.6570658989413	DMBT1;PRB2
9	Parathyroid hormone synthesis, secretion and action	2/106	0.0267923008939638	0.286917177909709	0	0	8.29765886287625	30.0345438411099	BGLAP;EGFR
10	Pathways in cancer	4/531	0.0381486356296815	0.286917177909709	0	0	3.35087114024495	10.9448340805683	CXCL8;CCND2;FGF2;EGFR
11	FoxO signaling pathway	2/131	0.0394799404384238	0.286917177909709	0	0	6.68115942028986	21.59325719109	CCND2;EGFR
12	One carbon pool by folate	1/20	0.0469427643840033	0.286917177909709	0	0	22.3213885778275	68.277248167224	TYMS
13	Breast cancer	2/147	0.0485738213216796	0.286917177909709	0	0	5.93913043478261	17.9639129135609	FGF2;EGFR
14	Phospholipase D signaling pathway	2/148	0.0491654722604713	0.286917177909709	0	0	5.89815366289458	17.7685635344052	CXCL8;EGFR
15	Pantothenate and CoA biosynthesis	1/21	0.0492323856769317	0.286917177909709	0	0	21.2042553191489	63.8503305156592	ENPP1
16	Gastric cancer	2/149	0.0497597677816561	0.286917177909709	0	0	5.85773439810707	17.5764161459953	FGF2;EGFR
17	PI3K-Akt signaling pathway	3/354	0.0530096916369934	0.286917177909709	0	0	3.72288698955366	10.9351634365673	CCND2;FGF2;EGFR
18	Cellular senescence	2/156	0.0539925895657321	0.286917177909709	0	0	5.58949745906268	16.315231488034	CXCL8;CCND2
19	Hepatitis C	2/157	0.0546074883721723	0.286917177909709	0	0	5.5531556802244	16.1462680267261	CLDN11;EGFR
20	JAK-STAT signaling pathway	2/162	0.057719289306769	0.286917177909709	0	0	5.37826086956522	15.3396812706652	CCND2;EGFR
21	Wnt signaling pathway	2/166	0.0602526073610388	0.286917177909709	0	0	5.24602332979852	14.7371782177534	CCND2;RSPO4
22	Phototransduction	1/28	0.0651096159079517	0.289352954347531	0	0	15.7013396375099	42.8910830498074	RGS9
23	Fructose and mannose metabolism	1/33	0.0762912496908507	0.289352954347531	0	0	13.2446808510638	34.081173432158	ENOSF1
24	Transcriptional misregulation in cancer	2/192	0.0776044672911607	0.289352954347531	0	0	4.52219679633867	11.5593241870491	CXCL8;CCND2
25	Kaposi sarcoma-associated herpesvirus infection	2/193	0.0783005522706132	0.289352954347531	0	0	4.49829273844753	11.4580540646661	CXCL8;FGF2
26	Nicotinate and nicotinamide metabolism	1/35	0.0807271439708761	0.289352954347531	0	0	12.4643304130163	31.3687360962405	ENPP1
27	Pathogenic Escherichia coli infection	2/197	0.081104765530084	0.289352954347531	0	0	4.40512820512821	11.0657417778914	CLDN11;CXCL8
28	Starch and sucrose metabolism	1/36	0.0829372624429637	0.289352954347531	0	0	12.1075987841945	30.1439355286834	ENPP1
29	Focal adhesion	2/201	0.0839401512383095	0.289352954347531	0	0	4.31570897968101	10.6928216158029	CCND2;EGFR
30	Proteoglycans in cancer	2/205	0.0868058863042594	0.289352954347531	0	0	4.22981366459627	10.3380065557702	FGF2;EGFR
31	Rap1 signaling pathway	2/210	0.0904294999454722	0.291708064340233	0	0	4.12709030100334	9.91816042366368	FGF2;EGFR
32	Regulation of actin cytoskeleton	2/218	0.0963194090519472	0.29825793378135	0	0	3.97262479871176	9.29628142104207	FGF2;EGFR
33	Human cytomegalovirus infection	2/225	0.101561847363376	0.29825793378135	0	0	3.84655878338857	8.79741586697127	CXCL8;EGFR
34	Ras signaling pathway	2/232	0.106882887701235	0.29825793378135	0	0	3.72816635160681	8.33626030938233	FGF2;EGFR
35	Cocaine addiction	1/49	0.111199658481233	0.29825793378135	0	0	8.82269503546099	19.3784141323942	RGS9
36	Chemical carcinogenesis	2/239	0.112278586176726	0.29825793378135	0	0	3.6167675655843	7.90904647516767	FGF2;EGFR
37	Calcium signaling pathway	2/240	0.113055269643315	0.29825793378135	0	0	3.60138838143953	7.85058898745516	FGF2;EGFR
38	Malaria	1/50	0.113338014836913	0.29825793378135	0	0	8.64220581849761	18.8173716664144	CXCL8
39	Shigellosis	2/246	0.117745103632869	0.301910522135561	0	0	3.51176051318603	7.51247443333037	CXCL8;EGFR
40	Hedgehog signaling pathway	1/56	0.12606276692594	0.310153525978984	0	0	7.69709864603482	15.9405015305937	CCND2
41	Legionellosis	1/57	0.128166102395347	0.310153525978984	0	0	7.55927051671733	15.5299783800023	CXCL8
42	Endometrial cancer	1/58	0.130264480911173	0.310153525978984	0	0	7.42627846211273	15.1361548149857	EGFR
43	Central carbon metabolism in cancer	1/70	0.155062517748615	0.316606097888875	0	0	6.13105149552883	11.4278318266181	EGFR
44	Prolactin signaling pathway	1/70	0.155062517748615	0.316606097888875	0	0	6.13105149552883	11.4278318266181	CCND2
45	RIG-I-like receptor signaling pathway	1/70	0.155062517748615	0.316606097888875	0	0	6.13105149552883	11.4278318266181	CXCL8
46	MAPK signaling pathway	2/294	0.156851804315149	0.316606097888875	0	0	2.92733770101251	5.42275796805071	FGF2;EGFR
47	Cytokine-cytokine receptor interaction	2/295	0.157692128734798	0.316606097888875	0	0	2.91719839738834	5.38838837140114	CXCL8;TNFRSF6B
48	Non-small cell lung cancer	1/72	0.159127657294281	0.316606097888875	0	0	5.95774647887324	10.9506271148875	EGFR
49	p53 signaling pathway	1/73	0.161153039368104	0.316606097888875	0	0	5.87470449172577	10.7236903401018	CCND2
50	Glioma	1/75	0.165189483287278	0.316606097888875	0	0	5.71535365152386	10.2914205964336	EGFR
51	Pancreatic cancer	1/76	0.16720056718493	0.316606097888875	0	0	5.63886524822695	10.0854555165306	EGFR
52	Pertussis	1/76	0.16720056718493	0.316606097888875	0	0	5.63886524822695	10.0854555165306	CXCL8
53	MicroRNAs in cancer	2/310	0.170398899938998	0.316606097888875	0	0	2.77300959909656	4.90715416945883	CCND2;EGFR
54	Complement and coagulation cascades	1/85	0.185088148651308	0.316606097888875	0	0	5.03242147922999	8.48930798280486	C7
55	ErbB signaling pathway	1/85	0.185088148651308	0.316606097888875	0	0	5.03242147922999	8.48930798280486	EGFR
56	Colorectal cancer	1/86	0.187052281848319	0.316606097888875	0	0	4.9729662077597	8.33651703521688	EGFR
57	Human papillomavirus infection	2/331	0.188470140290914	0.316606097888875	0	0	2.59323377824765	4.32762922109191	CCND2;EGFR
58	Gap junction	1/88	0.190966652035684	0.316606097888875	0	0	4.85815602836879	8.04343742590779	EGFR
59	PD-L1 expression and PD-1 checkpoint pathway in cancer	1/89	0.192916910420655	0.316606097888875	0	0	4.8027079303675	7.90283524168102	EGFR
60	GnRH signaling pathway	1/93	0.200672014357749	0.316606097888875	0	0	4.59296947271045	7.37669236244993	EGFR
61	Rheumatoid arthritis	1/93	0.200672014357749	0.316606097888875	0	0	4.59296947271045	7.37669236244993	CXCL8
62	IL-17 signaling pathway	1/94	0.202599360938053	0.316606097888875	0	0	4.54335392358728	7.25357740262596	CXCL8
63	Prostate cancer	1/97	0.208354138850601	0.316606097888875	0	0	4.40070921985816	6.9025830709711	EGFR
64	Choline metabolism in cancer	1/98	0.210263345847865	0.316606097888875	0	0	4.35512173722308	6.79135291022147	EGFR
65	AGE-RAGE signaling pathway in diabetic complications	1/100	0.214068244088033	0.316606097888875	0	0	4.26670964968837	6.57696403663591	CXCL8
66	Viral protein interaction with cytokine and cytokine receptor	1/100	0.214068244088033	0.316606097888875	0	0	4.26670964968837	6.57696403663591	CXCL8
67	Amoebiasis	1/102	0.2178551906572	0.316606097888875	0	0	4.18179903096693	6.3727468335336	CXCL8
68	Chagas disease	1/102	0.2178551906572	0.316606097888875	0	0	4.18179903096693	6.3727468335336	CXCL8
69	Toll-like receptor signaling pathway	1/104	0.221624268522213	0.316606097888875	0	0	4.10018591200165	6.17804456892913	CXCL8
70	NF-kappa B signaling pathway	1/104	0.221624268522213	0.316606097888875	0	0	4.10018591200165	6.17804456892913	CXCL8
71	HIF-1 signaling pathway	1/109	0.23096932810981	0.325308912830718	0	0	3.90937746256895	5.72907678189387	EGFR
72	Leukocyte transendothelial migration	1/114	0.240204502148521	0.333617364095168	0	0	3.73545471662587	5.32774692501765	CLDN11
73	Cell cycle	1/124	0.258350239082518	0.35390443709934	0	0	3.43002940667705	4.64233590912776	CCND2
74	Purine metabolism	1/129	0.267263289257472	0.356351052343296	0	0	3.29521276595745	4.34810245855972	ENPP1
75	Relaxin signaling pathway	1/129	0.267263289257472	0.356351052343296	0	0	3.29521276595745	4.34810245855972	EGFR
76	Systemic lupus erythematosus	1/135	0.277820573901836	0.360475780092829	0	0	3.14671324229914	4.03024672969749	C7
77	Yersinia infection	1/137	0.281306458671197	0.360475780092829	0	0	3.10012515644556	3.93192160861609	CXCL8
78	Estrogen signaling pathway	1/137	0.281306458671197	0.360475780092829	0	0	3.10012515644556	3.93192160861609	EGFR
79	Measles	1/139	0.284775866273335	0.360475780092829	0	0	3.05488744989208	3.8371000641715	CCND2
80	Signaling pathways regulating pluripotency of stem cells	1/143	0.291665554686971	0.364581943358714	0	0	2.96823494156428	3.6573032442631	FGF2
81	Cell adhesion molecules	1/148	0.300186331915372	0.370600409772064	0	0	2.86655087566942	3.44946941616242	CLDN11
82	Oxytocin signaling pathway	1/154	0.310278853206579	0.371365507454929	0	0	2.75330273953553	3.22214575601449	EGFR
83	Cushing syndrome	1/155	0.31194702626214	0.371365507454929	0	0	2.73528599060514	3.1863945346453	EGFR
84	Non-alcoholic fatty liver disease	1/155	0.31194702626214	0.371365507454929	0	0	2.73528599060514	3.1863945346453	CXCL8
85	Hepatitis B	1/162	0.323514126065324	0.378082497455757	0	0	2.61543544337254	2.95155158985035	CXCL8
86	Hippo signaling pathway	1/163	0.325150947811951	0.378082497455757	0	0	2.59915944313107	2.92006661229469	CCND2
87	Hepatocellular carcinoma	1/168	0.333277064019215	0.380557672063208	0	0	2.52070327430246	2.76970114388682	EGFR
88	Tight junction	1/169	0.334890751415623	0.380557672063208	0	0	2.50557244174265	2.74097326654965	CLDN11
89	Influenza A	1/172	0.339708902232806	0.381695395767198	0	0	2.46124175687446	2.65731952999912	CXCL8
90	NOD-like receptor signaling pathway	1/181	0.353959213621175	0.393288015134638	0	0	2.3371158392435	2.42726678330875	CXCL8
91	Alcoholism	1/186	0.361745469547243	0.39752249400796	0	0	2.27337550316274	2.31160103293091	SLC29A1
92	Chemokine signaling pathway	1/192	0.37096774875901	0.403225813868489	0	0	2.20129219115517	2.18288972022048	CXCL8
93	Epstein-Barr virus infection	1/202	0.386049067733212	0.41227402267745	0	0	2.09071662961787	1.98992485162983	CCND2
94	Viral carcinogenesis	1/203	0.387537581316803	0.41227402267745	0	0	2.08026121761112	1.97196791702638	CCND2
95	Lipid and atherosclerosis	1/215	0.405126437085415	0.423510047332918	0	0	1.9624179757407	1.77315467437276	CXCL8
96	cAMP signaling pathway	1/216	0.406569645439601	0.423510047332918	0	0	1.9531914893617	1.75787240912861	HCAR2
97	Human T-cell leukemia virus 1 infection	1/219	0.41087873101307	0.423586320632031	0	0	1.92601991020886	1.71311221173844	CCND2
98	Salmonella infection	1/249	0.452318969881736	0.460911599099606	0	0	1.6904598490048	1.34115617887024	CXCL8
99	Endocytosis	1/252	0.45630248310861	0.460911599099606	0	0	1.67000084767314	1.31028157829809	EGFR
100	Prion disease	1/273	0.483403574345355	0.483403574345355	0	0	1.53942428035044	1.1190127689263	C7
