## Supplements for "Analysis of publicly available transcriptomic data to identify key genes and pathways associated with osteosarcoma metastasis": GSE220538_WP.csv

	Term	Overlap	P.value	Adjusted.P.value	Old.P.value	Old.Adjusted.P.value	Odds.Ratio	Combined.Score	Genes
1	Endochondral Ossification WP474	3/63	0.000465639852598359	0.0344573490922786	0	0	22.1022222222222	169.570416479049	MGP;ENPP1;FGF2
2	Endochondral Ossification With Skeletal Dysplasias WP4808	3/63	0.000465639852598359	0.0344573490922786	0	0	22.1022222222222	169.570416479049	MGP;ENPP1;FGF2
3	Cells And Molecules Involved In Local Acute Inflammatory Response WP4493	2/17	0.000749621743911479	0.0369813393662996	0	0	57.7884057971014	415.842005992746	CXCL8;C7
4	Gastrin Signaling Pathway WP4659	3/115	0.00265321783360334	0.0720955232627637	0	0	11.8095238095238	70.0538838333344	CXCL8;YES1;EGFR
5	Fluoropyrimidine Activity WP1601	2/33	0.00283997218471025	0.0720955232627637	0	0	27.9396914446003	163.837261569151	TYMS;SLC29A1
6	Spinal Cord Injury WP2431	3/119	0.00292279148362556	0.0720955232627637	0	0	11.4	66.5214639027938	CXCL8;PRB2;EGFR
7	Bladder Cancer WP2828	2/40	0.00415082969440903	0.0877603992532195	0	0	22.7848970251716	124.962561009006	CXCL8;EGFR
8	Interleukin 11 Signaling Pathway WP2332	2/44	0.00500359706979353	0.0925665457911804	0	0	20.6107660455487	109.187557335257	YES1;BGLAP
9	Endometrial Cancer WP4155	2/63	0.0100353541509005	0.148523241433328	0	0	14.1774768353528	65.239658764155	FGF2;EGFR
10	Lung Fibrosis WP3624	2/63	0.0100353541509005	0.148523241433328	0	0	14.1774768353528	65.239658764155	CXCL8;FGF2
11	TCA Cycle Nutrient Use And Invasiveness Of Ovarian Cancer WP2868	1/5	0.0119436128411834	0.160695881863195	0	0	106.106382978723	469.792232055872	EGFR
12	Glioblastoma Signaling Pathways WP2261	2/82	0.0165796974560579	0.168821148070323	0	0	10.8	44.2754248712234	CCND2;EGFR
13	EGFR Tyrosine Kinase Inhibitor Resistance WP4806	2/84	0.0173507864521631	0.168821148070323	0	0	10.5355249204666	42.7122553718918	FGF2;EGFR
14	Hair Follicle Development Cytodifferentiation Part 3 Of 3 WP2840	2/87	0.0185355884774041	0.168821148070323	0	0	10.1621483375959	40.5272846695637	KLK4;EGFR
15	Orexin Receptor Pathway WP5094	2/88	0.0189379563337364	0.168821148070323	0	0	10.0434782608696	39.8383313003787	CXCL8;BGLAP
16	Serine Metabolism WP4688	1/8	0.0190426489375205	0.168821148070323	0	0	60.6231003039514	240.132594562701	TYMS
17	Allograft Rejection WP2328	2/90	0.0197537269799429	0.168821148070323	0	0	9.81422924901186	38.5150898076013	CXCL8;C7
18	Pleural Mesothelioma WP5087	4/437	0.0205323017923365	0.168821148070323	0	0	4.09804744908671	15.9240122003104	CCND2;PRB2;FGF2;EGFR
19	SRF And miRs In Smooth Muscle Differentiation And Proliferation WP1991	1/12	0.0284303992895408	0.189935017189941	0	0	38.5705996131528	137.322763429479	CCND2
20	Embryonic Stem Cell Pluripotency Pathways WP3931	2/116	0.0316316068880725	0.189935017189941	0	0	7.56598016781083	26.1298573068695	FGF2;EGFR
21	Osteoblast Signaling WP322	1/14	0.0330912315021827	0.189935017189941	0	0	32.633387888707	111.23047645903	BGLAP
22	ERK Pathway In Huntington 39 S Disease WP3853	1/15	0.0354134310062899	0.189935017189941	0	0	30.3009118541033	101.225169150692	EGFR
23	COVID 19 Adverse Outcome Pathway WP4891	1/15	0.0354134310062899	0.189935017189941	0	0	30.3009118541033	101.225169150692	CXCL8
24	Biomarkers For Pyrimidine Metabolism Disorders WP4584	1/15	0.0354134310062899	0.189935017189941	0	0	30.3009118541033	101.225169150692	TYMS
25	NOTCH1 Regulation Of Endothelial Cell Calcification WP3413	1/17	0.0400414596344939	0.189935017189941	0	0	26.5106382978723	85.306988915029	MGP
26	Proteoglycan Biosynthesis WP4784	1/18	0.0423473138141529	0.189935017189941	0	0	24.9499374217772	78.8879668259459	SLC35B2
27	Disorders Of Folate Metabolism And Transport WP4259	1/19	0.0446477445751972	0.189935017189941	0	0	23.5626477541371	73.2551287580116	TYMS
28	Extracellular Vesicles In The Crosstalk Of Cardiac Cells WP4300	1/19	0.0446477445751972	0.189935017189941	0	0	23.5626477541371	73.2551287580116	EGFR
29	LTF Danger Signal Response Pathway WP4478	1/19	0.0446477445751972	0.189935017189941	0	0	23.5626477541371	73.2551287580116	CXCL8
30	Overview Of Nanoparticle Effects WP3287	1/19	0.0446477445751972	0.189935017189941	0	0	23.5626477541371	73.2551287580116	CXCL8
31	BMP Signaling In Eyelid Development WP3927	1/20	0.0469427643840033	0.189935017189941	0	0	22.3213885778275	68.277248167224	EGFR
32	Pyrimidine Metabolism And Related Diseases WP4225	1/20	0.0469427643840033	0.189935017189941	0	0	22.3213885778275	68.277248167224	TYMS
33	PI3K Akt Signaling Pathway WP4172	3/338	0.0473501978693504	0.189935017189941	0	0	3.90388059701493	11.907555229932	CCND2;FGF2;EGFR
34	Pathogenesis Of SARS CoV 2 Mediated By Nsp9 Nsp10 Complex WP4884	1/21	0.0492323856769317	0.189935017189941	0	0	21.2042553191489	63.8503305156592	CXCL8
35	Regulation Of Actin Cytoskeleton WP51	2/150	0.0503566923772963	0.189935017189941	0	0	5.81786133960047	17.3873985826045	FGF2;EGFR
36	Breast Cancer Pathway WP4262	2/154	0.0527703734777251	0.189935017189941	0	0	5.66361556064073	16.6612545800074	FGF2;EGFR
37	Ebstein Barr Virus LMP1 Signaling WP262	1/23	0.0537954823572278	0.189935017189941	0	0	19.2746615087041	56.331466269691	CXCL8
38	NRF2 ARE Regulation WP4357	1/23	0.0537954823572278	0.189935017189941	0	0	19.2746615087041	56.331466269691	YES1
39	FGF23 Signaling In Hypophosphatemic Rickets And Related Disorders WP4790	1/23	0.0537954823572278	0.189935017189941	0	0	19.2746615087041	56.331466269691	ENPP1
40	Complement Activation WP545	1/23	0.0537954823572278	0.189935017189941	0	0	19.2746615087041	56.331466269691	C7
41	Angiogenesis WP1539	1/24	0.0560689824984697	0.189935017189941	0	0	18.4357076780759	53.1164542750393	FGF2
42	Kallmann Syndrome WP5074	1/24	0.0560689824984697	0.189935017189941	0	0	18.4357076780759	53.1164542750393	ANOS1
43	Hippocampal Synaptogenesis And Neurogenesis WP5231	1/24	0.0560689824984697	0.189935017189941	0	0	18.4357076780759	53.1164542750393	CCND2
44	Epithelial To Mesenchymal Transition In Colorectal Cancer WP4239	2/160	0.0564671672726851	0.189935017189941	0	0	5.44689047881123	15.6548857016077	CLDN11;PKP1
45	Relationship Between Inflammation COX 2 And EGFR WP4483	1/25	0.0583371336275198	0.191864350597176	0	0	17.6666666666667	50.2001239137555	EGFR
46	TLR4 Signaling And Tolerance WP3851	1/27	0.0628574380669869	0.194674223349067	0	0	16.3060556464812	45.1169971587373	CXCL8
47	Nanoparticle Mediated Activation Of Receptor Signaling WP2643	1/28	0.0651096159079517	0.194674223349067	0	0	15.7013396375099	42.8910830498074	EGFR
48	One Carbon Metabolism WP241	1/29	0.0673564938105516	0.194674223349067	0	0	15.1398176291793	40.8435332713313	TYMS
49	Oligodendrocyte Specification And Differentiation Leading To Myelin Components For CNS WP4304	1/30	0.0695980839810058	0.194674223349067	0	0	14.6170212765957	38.95462833164	FGF2
50	Extracellular Vesicle Mediated Signaling In Recipient Cells WP2870	1/30	0.0695980839810058	0.194674223349067	0	0	14.6170212765957	38.95462833164	EGFR
51	4P16 3 Copy Number Variation WP5365	1/30	0.0695980839810058	0.194674223349067	0	0	14.6170212765957	38.95462833164	FGF2
52	Ethanol Effects On Histone Modifications WP3996	1/31	0.0718343985928686	0.194674223349067	0	0	14.1290780141844	37.2073985884496	TYMS
53	Gastric Cancer Network 2 WP2363	1/31	0.0718343985928686	0.194674223349067	0	0	14.1290780141844	37.2073985884496	EGFR
54	Antiviral And Anti Inflammatory Effects Of Nrf2 On SARS CoV 2 Pathway WP5113	1/31	0.0718343985928686	0.194674223349067	0	0	14.1290780141844	37.2073985884496	CXCL8
55	Hair Follicle Development Organogenesis Part 2 Of 3 WP2839	1/32	0.0740654497913952	0.194674223349067	0	0	13.6726149622512	35.5871659006814	CCND2
56	Prostaglandin Signaling WP5088	1/33	0.0762912496908507	0.194674223349067	0	0	13.2446808510638	34.081173432158	CXCL8
57	Mammary Gland Development Pathway Pregnancy And Lactation Stage 3 Of 4 WP2817	1/33	0.0762912496908507	0.194674223349067	0	0	13.2446808510638	34.081173432158	EGFR
58	Resistin As A Regulator Of Inflammation WP4481	1/33	0.0762912496908507	0.194674223349067	0	0	13.2446808510638	34.081173432158	CXCL8
59	JAK STAT Signaling In The Regulation Of Beta Cells WP5358	1/34	0.0785118103925956	0.19694488030685	0	0	12.8426821405545	32.6782845194062	CCND2
60	Photodynamic Therapy Induced NF kB Survival Signaling WP3617	1/35	0.0807271439708761	0.199126955128161	0	0	12.4643304130163	31.3687360962405	CXCL8
61	Focal Adhesion WP306	2/199	0.0825186135700373	0.200016544773738	0	0	4.35996468770691	10.8769407746907	CCND2;EGFR
62	miRNA Role In Immune Response In Sepsis WP4329	1/37	0.0851421778428748	0.200016544773738	0	0	11.7706855791962	28.9962922204978	CXCL8
63	Ovarian Infertility WP34	1/37	0.0851421778428748	0.200016544773738	0	0	11.7706855791962	28.9962922204978	CCND2
64	Sleep Regulation WP3591	1/38	0.0873419021515349	0.201978148725424	0	0	11.4519838987924	27.9190773020738	SLC29A1
65	Immune Infiltration In Pancreatic Cancer WP5285	1/39	0.0895364473189593	0.203867603126246	0	0	11.1500559910414	26.9063060819353	CXCL8
66	Thymic Stromal Lymphopoietin TSLP Signaling Pathway WP2203	1/40	0.0917258252694664	0.205688214240622	0	0	10.8636115657392	25.9526390983286	YES1
67	Network Map Of SARS CoV 2 Signaling Pathway WP5115	2/218	0.0963194090519472	0.212765261786391	0	0	3.97262479871176	9.29628142104207	CXCL8;FGF2
68	Hedgehog Signaling Pathway WP4249	1/43	0.0982630748725642	0.213866692369699	0	0	10.0861195542047	23.4008761720941	CCND2
69	Aryl Hydrocarbon Receptor Pathway WP2873	1/45	0.102595622821154	0.21654670335819	0	0	9.62669245647969	21.9195937492524	EGFR
70	TROP2 Regulatory Signaling WP5300	1/45	0.102595622821154	0.21654670335819	0	0	9.62669245647969	21.9195937492524	EGFR
71	Aryl Hydrocarbon Receptor Pathway WP2586	1/46	0.104754246652724	0.21654670335819	0	0	9.41229314420804	21.2354339255453	EGFR
72	IL 24 Signaling Pathway WP5413	2/232	0.106882887701235	0.21654670335819	0	0	3.72816635160681	8.33626030938233	CXCL8;EGFR
73	Pluripotent Stem Cell Differentiation Pathway WP2848	1/48	0.109056252769425	0.21654670335819	0	0	9.01086464463558	19.9670979179585	FGF2
74	IL 26 Signaling Pathways WP5347	1/48	0.109056252769425	0.21654670335819	0	0	9.01086464463558	19.9670979179585	CXCL8
75	IL 3 Signaling Pathway WP286	1/49	0.111199658481233	0.21654670335819	0	0	8.82269503546099	19.3784141323942	CXCL8
76	Hepatitis C And Hepatocellular Carcinoma WP3646	1/49	0.111199658481233	0.21654670335819	0	0	8.82269503546099	19.3784141323942	CXCL8
77	Photodynamic Therapy Induced AP 1 Survival Signaling WP3611	1/50	0.113338014836913	0.217844496050171	0	0	8.64220581849761	18.8173716664144	EGFR
78	MAPK Signaling Pathway WP382	2/246	0.117745103632869	0.2187529606776	0	0	3.51176051318603	7.51247443333037	FGF2;EGFR
79	One Carbon Metabolism And Related Pathways WP3940	1/53	0.119722904154632	0.2187529606776	0	0	8.14238952536825	17.2828352022054	TYMS
80	Cardiac Progenitor Differentiation WP2406	1/53	0.119722904154632	0.2187529606776	0	0	8.14238952536825	17.2828352022054	FGF2
81	NRP1 Triggered Signaling Pathways In Pancreatic Cancer WP5144	1/53	0.119722904154632	0.2187529606776	0	0	8.14238952536825	17.2828352022054	EGFR
82	Cardiac Hypertrophic Response WP2795	1/55	0.12395446305282	0.223722689412407	0	0	7.84003152088258	16.368739362459	FGF2
83	Complement And Coagulation Cascades WP558	1/58	0.130264480911173	0.232278833431972	0	0	7.42627846211273	15.1361548149857	C7
84	Novel Intracellular Components Of RIG I Like Receptor Pathway WP3865	1/60	0.134446412850447	0.23409493061019	0	0	7.17381896862604	14.3949103682834	CXCL8
85	Development Of Ureteric Collection System WP5053	1/60	0.134446412850447	0.23409493061019	0	0	7.17381896862604	14.3949103682834	ANOS1
86	DYRK1A Involvement Regarding Cell Proliferation In Brain Development WP5180	1/62	0.138608653877307	0.235794031883235	0	0	6.93791419602372	13.7100174905195	FGF2
87	TAR Syndrome WP5362	1/62	0.138608653877307	0.235794031883235	0	0	6.93791419602372	13.7100174905195	EGFR
88	G1 To S Cell Cycle Control WP45	1/64	0.14275129473502	0.23591005451518	0	0	6.71698750422155	13.07563286382	CCND2
89	SARS CoV 2 Innate Immunity Evasion And Cell Specific Immune Response WP5039	1/66	0.146874425796072	0.23591005451518	0	0	6.50965630114566	12.4866749708659	CXCL8
90	AGE RAGE Pathway WP2324	1/66	0.146874425796072	0.23591005451518	0	0	6.50965630114566	12.4866749708659	EGFR
91	Physico Chemical Features And Toxicity Associated Pathways WP3680	1/66	0.146874425796072	0.23591005451518	0	0	6.50965630114566	12.4866749708659	EGFR
92	Trans Sulfuration One Carbon Metabolism And Related Pathways WP2525	1/68	0.150978136952872	0.23591005451518	0	0	6.31470308034297	11.9387054598644	TYMS
93	RAC1 PAK1 P38 MMP2 Pathway WP3303	1/68	0.150978136952872	0.23591005451518	0	0	6.31470308034297	11.9387054598644	EGFR
94	DNA Damage Response WP707	1/69	0.153022738063901	0.23591005451518	0	0	6.22152690863579	11.6788559140351	CCND2
95	miRNA Regulation Of DNA Damage Response WP1530	1/69	0.153022738063901	0.23591005451518	0	0	6.22152690863579	11.6788559140351	CCND2
96	Urotensin II Mediated Signaling Pathway WP5158	1/69	0.153022738063901	0.23591005451518	0	0	6.22152690863579	11.6788559140351	EGFR
97	Non Small Cell Lung Cancer WP4255	1/72	0.159127657294281	0.239686701240364	0	0	5.95774647887324	10.9506271148875	EGFR
98	MECP2 And Associated Rett Syndrome WP3584	1/73	0.161153039368104	0.239686701240364	0	0	5.87470449172577	10.7236903401018	FGF2
99	Head And Neck Squamous Cell Carcinoma WP4674	1/73	0.161153039368104	0.239686701240364	0	0	5.87470449172577	10.7236903401018	EGFR
100	Burn Wound Healing WP5055	1/74	0.163173644335187	0.239686701240364	0	0	5.79393762751384	10.5040632670672	CXCL8
101	Focal Adhesion PI3K Akt mTOR Signaling Pathway WP3932	2/302	0.163598824633147	0.239686701240364	0	0	2.84811594202899	5.15605263000176	FGF2;EGFR
102	Non Genomic Actions Of 1 25 Dihydroxyvitamin D3 WP4341	1/75	0.165189483287278	0.239686701240364	0	0	5.71535365152386	10.2914205964336	CXCL8
103	Regulatory Circuits Of The STAT3 Signaling Pathway WP4538	1/78	0.171208513755847	0.246008349862771	0	0	5.49184857695496	9.69241574930793	EGFR
104	A Network Map Of Macrophage Stimulating Protein MSP Signaling WP5353	1/82	0.179167827733916	0.254969601005958	0	0	5.21959548200683	8.97474120716067	CXCL8
105	MicroRNAs In Cardiomyocyte Hypertrophy WP1544	1/83	0.181145932369757	0.255329504673562	0	0	5.15568240788791	8.80823755227434	FGF2
106	Clear Cell Renal Cell Carcinoma Pathways WP4018	1/85	0.185088148651308	0.256009775704613	0	0	5.03242147922999	8.48930798280486	EGFR
107	ncRNAs Involved In Wnt Signaling In Hepatocellular Carcinoma WP4336	1/85	0.185088148651308	0.256009775704613	0	0	5.03242147922999	8.48930798280486	CCND2
108	Androgen Receptor Signaling Pathway WP138	1/87	0.189011779389329	0.256639847244227	0	0	4.91489361702128	8.18794707198557	EGFR
109	Retinoblastoma Gene In Cancer WP2446	1/87	0.189011779389329	0.256639847244227	0	0	4.91489361702128	8.18794707198557	TYMS
110	Apoptosis Modulation And Signaling WP1772	1/89	0.192916910420655	0.25722254722754	0	0	4.8027079303675	7.90283524168102	TNFRSF6B
111	Pancreatic Adenocarcinoma Pathway WP4263	1/89	0.192916910420655	0.25722254722754	0	0	4.8027079303675	7.90283524168102	EGFR
112	ErbB Signaling Pathway WP673	1/90	0.194862565224788	0.257496961189898	0	0	4.7485058570404	7.76599501026691	EGFR
113	Corticotropin Releasing Hormone Signaling Pathway WP2355	1/93	0.200672014357749	0.260521562499534	0	0	4.59296947271045	7.37669236244993	CXCL8
114	lncRNA In Canonical Wnt Signaling And Colorectal Cancer WP4258	1/93	0.200672014357749	0.260521562499534	0	0	4.59296947271045	7.37669236244993	CCND2
115	Complement System WP2806	1/95	0.204522156887535	0.263211123646567	0	0	4.49479402444545	7.13359303800207	C7
116	Hippo Signaling Regulation Pathways WP4540	1/98	0.210263345847865	0.268267027461069	0	0	4.35512173722308	6.79135291022147	EGFR
117	Wnt Signaling Pathway And Pluripotency WP399	1/101	0.215963956152162	0.268688068477214	0	0	4.22382978723404	6.47362634511492	CCND2
118	Neural Crest Differentiation WP2064	1/101	0.215963956152162	0.268688068477214	0	0	4.22382978723404	6.47362634511492	FGF2
119	Toll Like Receptor Signaling Pathway WP75	1/102	0.2178551906572	0.268688068477214	0	0	4.18179903096693	6.3727468335336	CXCL8
120	Prader Willi And Angelman Syndrome WP3998	1/102	0.2178551906572	0.268688068477214	0	0	4.18179903096693	6.3727468335336	CCND2
121	NF1 Copy Number Variation Syndrome WP5366	1/104	0.221624268522213	0.271077617696591	0	0	4.10018591200165	6.17804456892913	EGFR
122	Complement System In Neuronal Development And Plasticity WP5090	1/106	0.225375560174883	0.273406417261333	0	0	4.02168186423506	5.99225414602558	C7
123	CKAP4 Signaling Pathway Map WP5322	1/109	0.23096932810981	0.277888038175449	0	0	3.90937746256895	5.72907678189387	EGFR
124	DNA Damage Response Only ATM Dependent WP710	1/110	0.232825113065917	0.277888038175449	0	0	3.8733164161624	5.64523354886982	CCND2
125	Wnt Signaling WP428	1/114	0.240204502148521	0.284402130543849	0	0	3.73545471662587	5.32774692501765	CCND2
126	22Q11 2 Copy Number Variation Syndrome WP4657	1/118	0.247514374330194	0.288133561492142	0	0	3.60701945808329	5.0364330094143	EGFR
127	Osteoblast Differentiation And Related Diseases WP4787	1/118	0.247514374330194	0.288133561492142	0	0	3.60701945808329	5.0364330094143	FGF2
128	Cell Cycle WP179	1/120	0.251143442111394	0.288133561492142	0	0	3.54603969247273	4.89967304325778	CCND2
129	Hippo Merlin Signaling Dysregulation WP4541	1/120	0.251143442111394	0.288133561492142	0	0	3.54603969247273	4.89967304325778	EGFR
130	Ebola Virus Infection In Host WP4217	1/129	0.267263289257472	0.301946311527526	0	0	3.29521276595745	4.34810245855972	EGFR
131	Overview Of Proinflammatory And Profibrotic Mediators WP5095	1/129	0.267263289257472	0.301946311527526	0	0	3.29521276595745	4.34810245855972	CXCL8
132	2Q37 Copy Number Variation Syndrome WP5224	1/135	0.277820573901836	0.310696685696546	0	0	3.14671324229914	4.03024672969749	EGFR
133	Measles Virus Infection WP4630	1/136	0.279565580691542	0.310696685696546	0	0	3.12324665090623	3.98063525611206	CCND2
134	Ectoderm Differentiation WP2858	1/137	0.281306458671197	0.310696685696546	0	0	3.10012515644556	3.93192160861609	CLDN11
135	Neuroinflammation And Glutamatergic Signaling WP5083	1/140	0.286504414979621	0.314093729014695	0	0	3.03275677330476	3.79095000897743	FGF2
136	Male Infertility WP4673	1/145	0.295085986926638	0.321122985773105	0	0	2.92671394799054	3.5720206695064	RGS9
137	Hepatitis B Infection WP4666	1/150	0.303566468744522	0.327370141275464	0	0	2.82778809081822	3.37116082084206	CXCL8
138	Calcium Regulation In Cardiac Cells WP536	1/151	0.30525053713523	0.327370141275464	0	0	2.80879432624113	3.33297828230743	RGS9
139	Nonalcoholic Fatty Liver Disease WP4396	1/154	0.310278853206579	0.330368850896214	0	0	2.75330273953553	3.22214575601449	CXCL8
140	Myometrial Relaxation And Contraction Pathways WP289	1/156	0.313611248520893	0.330923307150994	0	0	2.7175017158545	3.15121803912554	RGS9
141	Sudden Infant Death Syndrome SIDS Susceptibility Pathways WP706	1/157	0.315271529110068	0.330923307150994	0	0	2.6999454446263	3.11660376416299	CXCL8
142	EGF EGFR Signaling Pathway WP437	1/159	0.318580301765177	0.331425623734508	0	0	2.665499596014	3.04901357278318	EGFR
143	Insulin Signaling WP481	1/160	0.320228812121856	0.331425623734508	0	0	2.64860163254382	3.01601432889552	ENPP1
144	Ras Signaling WP4223	1/184	0.358642056290345	0.368604335631743	0	0	2.29845366817812	2.35690436909012	EGFR
145	Vitamin D Receptor Pathway WP2877	1/186	0.361745469547243	0.369229858572359	0	0	2.27337550316274	2.31160103293091	BGLAP
146	Circadian Rhythm Genes WP3594	1/201	0.384557012082433	0.389824916357535	0	0	2.10127659574468	2.00811276838192	TYMS
147	Nuclear Receptors Meta Pathway WP2882	1/314	0.532557028027897	0.536179864953257	0	0	1.33498742437632	0.84112924168271	EGFR
148	VEGFA VEGFR2 Signaling WP3888	1/430	0.648130334554904	0.648130334554904	0	0	0.968258691662947	0.419898423389124	CXCL8
