## Supplements for "Analysis of publicly available transcriptomic data to identify key genes and pathways associated with osteosarcoma metastasis": target_os_KEGG.csv

	Term	Overlap	P.value	Adjusted.P.value	Old.P.value	Old.Adjusted.P.value	Odds.Ratio	Combined.Score	Genes
1	Cardiac muscle contraction	4/87	0.00717545789650514	0.533432103784033	0	0	5.56386951314028	27.4693173074109	MYL2;ATP1B4;ATP1B2;CACNA1S
2	Endocrine and other factor-regulated calcium reabsorption	3/53	0.0111985893647824	0.533432103784033	0	0	6.89825581395349	30.9867406345242	CLTCL1;ATP1B4;ATP1B2
3	Proximal tubule bicarbonate reclamation	2/23	0.0170719060835839	0.533432103784033	0	0	10.9022846132673	44.3757989429622	ATP1B4;ATP1B2
4	Thyroid hormone signaling pathway	4/121	0.0218221968429101	0.533432103784033	0	0	3.94022092267706	15.0706658273608	MYC;ATP1B4;GATA4;ATP1B2
5	Gastric acid secretion	3/76	0.0290680389622259	0.533432103784033	0	0	4.71933736858872	16.6975631751804	HRH2;ATP1B4;ATP1B2
6	Signaling pathways regulating pluripotency of stem cells	4/143	0.0370860882929985	0.533432103784033	0	0	3.31288653287896	10.9143489371555	MYC;WNT7B;WNT16;JAK3
7	Insulin secretion	3/86	0.0397481935428101	0.533432103784033	0	0	4.14864107593163	13.3801593806524	ATP1B4;ATP1B2;CACNA1S
8	Aldosterone-regulated sodium reabsorption	2/37	0.0415096720496209	0.533432103784033	0	0	6.53674649050372	20.7988083559377	ATP1B4;ATP1B2
9	cAMP signaling pathway	5/216	0.0416163445128263	0.533432103784033	0	0	2.73403958739894	8.69222896487709	NFKBIA;ATP1B4;ATP1B2;CACNA1S;DRD2
10	Adrenergic signaling in cardiomyocytes	4/150	0.0429597707675781	0.533432103784033	0	0	3.1529279820556	9.9238129666004	MYL2;ATP1B4;ATP1B2;CACNA1S
11	Bile secretion	3/90	0.0445036917263807	0.533432103784033	0	0	3.95709703287891	12.3152106417957	ATP1B4;ATP1B2;SLC27A5
12	Rheumatoid arthritis	3/93	0.0482476911379932	0.533432103784033	0	0	3.82461240310078	11.5939579752754	MMP1;CCL3L3;MMP3
13	IL-17 signaling pathway	3/94	0.0495290583010711	0.533432103784033	0	0	3.78239202657807	11.3668284251803	NFKBIA;MMP1;MMP3
14	Bladder cancer	2/41	0.0499689805761145	0.533432103784033	0	0	5.86512524084778	17.5739847577208	MMP1;MYC
15	Porphyrin and chlorophyll metabolism	2/43	0.0544115469488226	0.533432103784033	0	0	5.57845763428733	16.2398880900605	PPOX;CP
16	Aldosterone synthesis and secretion	3/98	0.0548190718057248	0.533432103784033	0	0	3.62239902080783	10.5184220519125	ATP1B4;ATP1B2;CACNA1S
17	Wnt signaling pathway	4/166	0.0582389492767765	0.533432103784033	0	0	2.83921738502635	8.07246547130812	MYC;WNT7B;RSPO3;WNT16
18	cGMP-PKG signaling pathway	4/167	0.0592788437685555	0.533432103784033	0	0	2.82165536540738	7.97259514339136	ATP1B4;GATA4;ATP1B2;CACNA1S
19	Hepatocellular carcinoma	4/168	0.060328630785099	0.533432103784033	0	0	2.80430751675938	7.87435103533608	MYC;WNT7B;IGF2;WNT16
20	Carbohydrate digestion and absorption	2/47	0.0636919126206177	0.535012066013189	0	0	5.0815671162492	13.9930996036491	ATP1B4;ATP1B2
21	Drug metabolism	3/108	0.0691623908252728	0.553299126602182	0	0	3.27574750830565	8.75049792888393	UCK2;FMO1;FMO3
22	TNF signaling pathway	3/112	0.0753294159806194	0.575242812942912	0	0	3.15489652229571	8.15819823691103	NFKBIA;MMP3;JUNB
23	Transcriptional misregulation in cancer	4/192	0.0884208578603204	0.645856700892775	0	0	2.44332462361578	5.92664399258971	MYC;MMP3;GZMB;WNT16
24	Pathways in cancer	8/531	0.0953700880425924	0.649303214038659	0	0	1.76796693420043	4.15470513234247	NFKBIA;MMP1;MYC;WNT7B;IGF2;PMAIP1;WNT16;JAK3
25	Mineral absorption	2/60	0.0969984453403727	0.649303214038659	0	0	3.94000398644608	9.19226699304178	ATP1B4;ATP1B2
26	Basal cell carcinoma	2/63	0.105263212064405	0.649303214038659	0	0	3.74566473988439	8.4325823816683	WNT7B;WNT16
27	Proteoglycans in cancer	4/205	0.10585262203336	0.649303214038659	0	0	2.2837857496145	5.12871481026087	MYC;WNT7B;IGF2;WNT16
28	Lipid and atherosclerosis	4/215	0.12024155005032	0.649303214038659	0	0	2.17444084144009	4.60601505794273	NFKBIA;MMP1;CCL3L3;MMP3
29	Renin secretion	2/69	0.122325953938908	0.649303214038659	0	0	3.40919679061341	7.16294761216383	PDE1B;CACNA1S
30	Apoptosis	3/142	0.128501323160867	0.649303214038659	0	0	2.47021917349841	5.06843541569637	NFKBIA;PMAIP1;GZMB
31	PPAR signaling pathway	2/74	0.137018878577772	0.649303214038659	0	0	3.17164418754014	6.30407595137793	MMP1;SLC27A5
32	Breast cancer	3/147	0.138400202354494	0.649303214038659	0	0	2.38384205426357	4.71429981010215	MYC;WNT7B;WNT16
33	Primary bile acid biosynthesis	1/17	0.138830763507344	0.649303214038659	0	0	7.11530172413793	14.0491605246376	SLC27A5
34	Thyroid hormone synthesis	2/75	0.140003057671294	0.649303214038659	0	0	3.12803864122258	6.15000867052791	ATP1B4;ATP1B2
35	Cell adhesion molecules	3/148	0.140410599197218	0.649303214038659	0	0	2.3672814755413	4.64740982026643	CNTN2;L1CAM;LRRC4B
36	Gastric cancer	3/149	0.142430878848435	0.649303214038659	0	0	2.3509477540618	4.5817584519448	MYC;WNT7B;WNT16
37	Chronic myeloid leukemia	2/76	0.143001303091847	0.649303214038659	0	0	3.08561162318388	6.00121078614979	NFKBIA;MYC
38	Cushing syndrome	3/155	0.154752318723137	0.684168145933871	0	0	2.25745869033048	4.21225850313405	WNT7B;CACNA1S;WNT16
39	Hepatitis B	3/162	0.169530754257809	0.711571443837155	0	0	2.15730583589294	3.82861581413035	NFKBIA;MYC;JAK3
40	Hippo signaling pathway	3/163	0.171674853640124	0.711571443837155	0	0	2.1437136627907	3.77755141275688	MYC;WNT7B;WNT16
41	Colorectal cancer	2/86	0.173657316650734	0.711571443837155	0	0	2.7169006330856	4.75640014317964	MYC;PMAIP1
42	Neuroactive ligand-receptor interaction	5/341	0.179778878491761	0.714708824242445	0	0	1.70596988795518	2.92749147405509	GRID2;HRH2;CNR1;GZMA;DRD2
43	Hypertrophic cardiomyopathy	2/90	0.186202692492766	0.714708824242445	0	0	2.59287966368891	4.35842186863992	MYL2;CACNA1S
44	Small cell lung cancer	2/92	0.192523191751184	0.714708824242445	0	0	2.53500321130379	4.17651578340672	NFKBIA;MYC
45	Th1 and Th2 cell differentiation	2/92	0.192523191751184	0.714708824242445	0	0	2.53500321130379	4.17651578340672	NFKBIA;JAK3
46	Salivary secretion	2/93	0.195694082828289	0.714708824242445	0	0	2.50701899256813	4.0894560016348	ATP1B4;ATP1B2
47	Dilated cardiomyopathy	2/96	0.205245000870573	0.71846333014554	0	0	2.42663878981675	3.84270600862683	MYL2;CACNA1S
48	Prostate cancer	2/97	0.208440221338852	0.71846333014554	0	0	2.40097353209614	3.76497376752926	NFKBIA;MMP3
49	Viral protein interaction with cytokine and cytokine receptor	2/100	0.218055879258723	0.71846333014554	0	0	2.32712044355314	3.54421356288015	CCL3L3;ACKR4
50	Melanogenesis	2/101	0.221270003312853	0.71846333014554	0	0	2.3034974017633	3.47453003552692	WNT7B;WNT16
51	Chagas disease	2/102	0.224488045903554	0.71846333014554	0	0	2.28034682080925	3.40668495855794	NFKBIA;CCL3L3
52	Pancreatic secretion	2/102	0.224488045903554	0.71846333014554	0	0	2.28034682080925	3.40668495855794	ATP1B4;ATP1B2
53	Protein digestion and absorption	2/103	0.227709694528426	0.71846333014554	0	0	2.25765466720082	3.34061488112959	ATP1B4;ATP1B2
54	Toll-like receptor signaling pathway	2/104	0.230934641832495	0.71846333014554	0	0	2.2354074577808	3.27625909496986	NFKBIA;CCL3L3
55	Chemokine signaling pathway	3/192	0.236711579070455	0.718749523123443	0	0	1.81210778885197	2.61108938929804	NFKBIA;CCL3L3;JAK3
56	Th17 cell differentiation	2/107	0.240626277266386	0.718749523123443	0	0	2.17120836774016	3.09290860911082	NFKBIA;JAK3
57	Insulin resistance	2/108	0.243861445345454	0.718749523123443	0	0	2.15061620678373	3.0348529464499	NFKBIA;SLC27A5
58	Fructose and mannose metabolism	1/33	0.251925989723002	0.722787464271323	0	0	3.55477729885057	4.90068681733453	GMDS
59	MAPK signaling pathway	4/294	0.256908642950081	0.722787464271323	0	0	1.57572091147409	2.14145944692429	MYC;RASGRF1;IGF2;CACNA1S
60	Epstein-Barr virus infection	3/202	0.260085526977493	0.722787464271323	0	0	1.72017062054458	2.316630756013	NFKBIA;MYC;JAK3
61	Viral carcinogenesis	3/203	0.262440686431849	0.722787464271323	0	0	1.71148255813953	2.28950186873996	NFKBIA;PMAIP1;JAK3
62	Thyroid cancer	1/37	0.277810960416711	0.726428990271815	0	0	3.15916347381865	4.04630205372962	MYC
63	Growth hormone synthesis, secretion and action	2/119	0.279510570851655	0.726428990271815	0	0	1.94733461785485	2.48229697167639	CACNA1S;JUNB
64	Allograft rejection	1/38	0.284141816976948	0.726428990271815	0	0	3.07362534948742	3.86748686772228	GZMB
65	Primary immunodeficiency	1/38	0.284141816976948	0.726428990271815	0	0	3.07362534948742	3.86748686772228	JAK3
66	Human T-cell leukemia virus 1 infection	3/219	0.300424787395481	0.726428990271815	0	0	1.58341408268734	1.90414703155436	NFKBIA;MYC;JAK3
67	Ferroptosis	1/41	0.302805195855672	0.726428990271815	0	0	2.8426724137931	3.39604293971427	CP
68	Osteoclast differentiation	2/127	0.305383243611586	0.726428990271815	0	0	1.82196531791908	2.16119294964836	NFKBIA;JUNB
69	Graft-versus-host disease	1/42	0.308918172398479	0.726428990271815	0	0	2.77319876647042	3.2576179416966	GZMB
70	Relaxin signaling pathway	2/129	0.311828550636055	0.726428990271815	0	0	1.79309089254017	2.08949197184959	NFKBIA;MMP1
71	Human cytomegalovirus infection	3/225	0.314761386784875	0.726428990271815	0	0	1.54014770584538	1.78031900055224	NFKBIA;MYC;CCL3L3
72	Type I diabetes mellitus	1/43	0.314977854119053	0.726428990271815	0	0	2.70703338806787	3.12730829922511	GZMB
73	ABC transporters	1/45	0.326939177114108	0.726428990271815	0	0	2.58372518286311	2.88855599462394	ABCA4
74	Glycosphingolipid biosynthesis	1/45	0.326939177114108	0.726428990271815	0	0	2.58372518286311	2.88855599462394	ST6GALNAC5
75	Coronavirus disease	3/232	0.331507056701783	0.726428990271815	0	0	1.49253579770488	1.64791800169618	NFKBIA;MMP1;MMP3
76	Nucleotide excision repair	1/47	0.338692813158467	0.726428990271815	0	0	2.47113943028486	2.67540811113394	RAD23A
77	Measles	2/139	0.34383972778107	0.726428990271815	0	0	1.66136449938821	1.773638910495	NFKBIA;JAK3
78	Amino sugar and nucleotide sugar metabolism	1/48	0.34449287152995	0.726428990271815	0	0	2.41843971631206	2.5772873858757	GMDS
79	Cocaine addiction	1/49	0.350242348037887	0.726428990271815	0	0	2.36793582375479	2.48427237141684	DRD2
80	Calcium signaling pathway	3/240	0.350631756473101	0.726428990271815	0	0	1.44156608772446	1.51078826492586	PDE1B;HRH2;CACNA1S
81	Cysteine and methionine metabolism	1/50	0.355941681166819	0.726428990271815	0	0	2.31949331456721	2.39600963794873	MAT1A
82	N-Glycan biosynthesis	1/50	0.355941681166819	0.726428990271815	0	0	2.31949331456721	2.39600963794873	DPM3
83	Salmonella infection	3/249	0.372076880701109	0.726428990271815	0	0	1.38818774815655	1.37243844929669	NFKBIA;MYC;MYL2
84	Retrograde endocannabinoid signaling	2/148	0.372240854931547	0.726428990271815	0	0	1.55823897379048	1.53987384151189	CNR1;CACNA1S
85	Autoimmune thyroid disease	1/53	0.372743150352701	0.726428990271815	0	0	2.18534482758621	2.15664185626937	GZMB
86	Fanconi anemia pathway	1/54	0.378246221209997	0.726428990271815	0	0	2.14400346996313	2.08442143462703	FAAP24
87	Pyrimidine metabolism	1/56	0.389108760264559	0.726428990271815	0	0	2.06583072100313	1.94993014972651	UCK2
88	mTOR signaling pathway	2/154	0.390903711242877	0.726428990271815	0	0	1.49627319744448	1.40544045487077	WNT7B;WNT16
89	Legionellosis	1/57	0.394469057666274	0.726428990271815	0	0	2.02883825944171	1.88725492143813	NFKBIA
90	Cellular senescence	2/156	0.397070562054657	0.726428990271815	0	0	1.47669093911868	1.36393270314053	MYC;GATA4
91	Endometrial cancer	1/58	0.399782587181365	0.726428990271815	0	0	1.9931437789877	1.82738280401745	MYC
92	Hepatitis C	2/157	0.400143313837403	0.726428990271815	0	0	1.46708931568152	1.34375480143253	NFKBIA;MYC
93	Pathways of neurodegeneration	5/475	0.402130333900469	0.726428990271815	0	0	1.21120150187735	1.10337916837761	DNAH2;DNAH8;WNT7B;CACNA1S;WNT16
94	Long-term depression	1/60	0.41027096185292	0.73325022969458	0	0	1.9253847652445	1.71539740264733	GRID2
95	JAK-STAT signaling pathway	2/162	0.415395980705249	0.734594997457704	0	0	1.42088150289017	1.24827714209987	MYC;JAK3
96	Cytosolic DNA-sensing pathway	1/63	0.425662794577638	0.73606605303694	0	0	1.83194289951798	1.56467673463238	NFKBIA
97	GnRH secretion	1/64	0.430704115356389	0.73606605303694	0	0	1.80277321656632	1.51853705188153	CACNA1S
98	Cortisol synthesis and secretion	1/65	0.435701435857939	0.73606605303694	0	0	1.7745150862069	1.47426367392752	CACNA1S
99	Tight junction	2/169	0.436420458140799	0.73606605303694	0	0	1.3608390156104	1.12833850871096	MYL2;GATA4
100	Aminoacyl-tRNA biosynthesis	1/66	0.440655137827544	0.73606605303694	0	0	1.74712643678161	1.4317573781255	FARSA
101	Acute myeloid leukemia	1/67	0.44556559987078	0.73606605303694	0	0	1.72056774642982	1.39092553616556	MYC
102	Adipocytokine signaling pathway	1/69	0.455258302120875	0.73606605303694	0	0	1.6697937795808	1.31394456846328	NFKBIA
103	Central carbon metabolism in cancer	1/70	0.460041283148088	0.73606605303694	0	0	1.64551057804431	1.27763866595317	MYC
104	Epithelial cell signaling in Helicobacter pylori infection	1/70	0.460041283148088	0.73606605303694	0	0	1.64551057804431	1.27763866595317	NFKBIA
105	RIG-I-like receptor signaling pathway	1/70	0.460041283148088	0.73606605303694	0	0	1.64551057804431	1.27763866595317	NFKBIA
106	Non-small cell lung cancer	1/72	0.469482333443408	0.744085207721628	0	0	1.59899627650963	1.20904043515234	JAK3
107	p53 signaling pathway	1/73	0.474141124501925	0.744445877722648	0	0	1.57670817369093	1.17661890124796	PMAIP1
108	Cytokine-cytokine receptor interaction	3/295	0.478573173647166	0.744447159006702	0	0	1.16675294679834	0.859834100075865	CCL3L3;ACKR4;TNFRSF21
109	Arrhythmogenic right ventricular cardiomyopathy	1/77	0.492373005564302	0.744549008241273	0	0	1.49342105263158	1.05811675522275	CACNA1S
110	Bacterial invasion of epithelial cells	1/77	0.492373005564302	0.744549008241273	0	0	1.49342105263158	1.05811675522275	CLTCL1
111	Leishmaniasis	1/77	0.492373005564302	0.744549008241273	0	0	1.49342105263158	1.05811675522275	NFKBIA
112	Synaptic vesicle cycle	1/78	0.496831898206108	0.744549008241273	0	0	1.4739513360203	1.0310341818809	CLTCL1
113	Huntington disease	3/306	0.502856543638677	0.744549008241273	0	0	1.12376237623762	0.772530840067911	DNAH2;DNAH8;CLTCL1
114	Kaposi sarcoma-associated herpesvirus infection	2/193	0.505229684163721	0.744549008241273	0	0	1.18839088460491	0.811364527369049	NFKBIA;MYC
115	B cell receptor signaling pathway	1/81	0.509976260349586	0.744889431749367	0	0	1.41846264367816	0.955180123738693	NFKBIA
116	Focal adhesion	2/201	0.526940005643924	0.744889431749367	0	0	1.14015162517791	0.730459320639784	MYL2;RASGRF1
117	ErbB signaling pathway	1/85	0.526972443240428	0.744889431749367	0	0	1.35064313081554	0.865231473376596	MYC
118	Taste transduction	1/86	0.531129089591293	0.744889431749367	0	0	1.33468559837728	0.844522553565425	PDE1B
119	ECM-receptor interaction	1/88	0.53933374069822	0.744889431749367	0	0	1.30387105297926	0.805036997433422	SV2C
120	Gap junction	1/88	0.53933374069822	0.744889431749367	0	0	1.30387105297926	0.805036997433422	DRD2
121	GABAergic synapse	1/89	0.543382373819063	0.744889431749367	0	0	1.28898902821317	0.78620857080097	CACNA1S
122	PD-L1 expression and PD-1 checkpoint pathway in cancer	1/89	0.543382373819063	0.744889431749367	0	0	1.28898902821317	0.78620857080097	NFKBIA
123	Rap1 signaling pathway	2/210	0.550589056182282	0.744889431749367	0	0	1.09031791907514	0.650665276749602	CNR1;DRD2
124	Morphine addiction	1/91	0.551373805709449	0.744889431749367	0	0	1.26021711366539	0.750260538038928	PDE1B
125	Human immunodeficiency virus 1 infection	2/212	0.555731166469831	0.744889431749367	0	0	1.07982383704927	0.63436477386478	NFKBIA;APOBEC3D
126	GnRH signaling pathway	1/93	0.559226161447988	0.744889431749367	0	0	1.23269615192404	0.7164446127234	CACNA1S
127	TGF-beta signaling pathway	1/94	0.5631009394772	0.744889431749367	0	0	1.21937955753306	0.700285263689774	MYC
128	T cell receptor signaling pathway	1/104	0.60003362307854	0.769588496538036	0	0	1.10043521928356	0.562068842332702	NFKBIA
129	C-type lectin receptor signaling pathway	1/104	0.60003362307854	0.769588496538036	0	0	1.10043521928356	0.562068842332702	NFKBIA
130	NF-kappa B signaling pathway	1/104	0.60003362307854	0.769588496538036	0	0	1.10043521928356	0.562068842332702	NFKBIA
131	PI3K-Akt signaling pathway	3/354	0.601455433395516	0.769588496538036	0	0	0.967700258397933	0.491981558433859	MYC;IGF2;JAK3
132	Ras signaling pathway	2/232	0.60485422302505	0.769588496538036	0	0	0.984920834380498	0.495186484683314	RASGRF1;IGF2
133	Chemical carcinogenesis	2/239	0.621055189453068	0.769588496538036	0	0	0.955488890514866	0.455133115107559	MYC;CACNA1S
134	Toxoplasmosis	1/112	0.627330845528618	0.769588496538036	0	0	1.02071036553795	0.475938067563867	NFKBIA
135	Alzheimer disease	3/369	0.629532979199745	0.769588496538036	0	0	0.927325581395349	0.429144985221581	WNT7B;CACNA1S;WNT16
136	Serotonergic synapse	1/113	0.630610052722408	0.769588496538036	0	0	1.01154556650246	0.466390877006405	CACNA1S
137	Cholinergic synapse	1/113	0.630610052722408	0.769588496538036	0	0	1.01154556650246	0.466390877006405	CACNA1S
138	Leukocyte transendothelial migration	1/114	0.633860568719593	0.769588496538036	0	0	1.00254297629946	0.457085681590481	MYL2
139	Shigellosis	2/246	0.636742863207065	0.769588496538036	0	0	0.927745664739884	0.418774534226541	NFKBIA;MYL2
140	Neurotrophin signaling pathway	1/119	0.6496914409355	0.7796297291226	0	0	0.959818819403857	0.413929290118518	NFKBIA
141	Cell cycle	1/124	0.664841568599324	0.792151656203449	0	0	0.920568171198953	0.375781919846777	MYC
142	Lysosome	1/128	0.676491139707664	0.794534660375115	0	0	0.891392886234048	0.348388366537727	CLTCL1
143	Purine metabolism	1/129	0.679340063385481	0.794534660375115	0	0	0.884383979885057	0.341932426675156	PDE1B
144	Natural killer cell mediated cytotoxicity	1/131	0.684963288156559	0.794534660375115	0	0	0.870689655172414	0.329460290042267	GZMB
145	Dopaminergic synapse	1/132	0.687738021783071	0.794534660375115	0	0	0.863999298060893	0.323435800851293	DRD2
146	Vascular smooth muscle contraction	1/133	0.690488454849803	0.794534660375115	0	0	0.857410309996517	0.317547075283271	CACNA1S
147	Apelin signaling pathway	1/137	0.701251385746385	0.796015086522924	0	0	0.832023326572008	0.295275798244051	MYL2
148	Yersinia infection	1/137	0.701251385746385	0.796015086522924	0	0	0.832023326572008	0.295275798244051	NFKBIA
149	Spinocerebellar ataxia	1/143	0.716701911252113	0.80809343013661	0	0	0.796624575036425	0.26535187731009	KCNC3
150	Phagosome	1/152	0.738400354641961	0.826641397026118	0	0	0.748801096140671	0.227088246118949	SFTPD
151	Oxytocin signaling pathway	1/154	0.742993160422285	0.826641397026118	0	0	0.738937720682143	0.219515075689208	CACNA1S
152	Necroptosis	1/159	0.754127416582029	0.833509249906453	0	0	0.715371744507493	0.201873569531675	JAK3
153	Protein processing in endoplasmic reticulum	1/171	0.778931289619807	0.851871609296183	0	0	0.66446923597025	0.166005970735838	RAD23A
154	Influenza A	1/172	0.780882308521501	0.851871609296183	0	0	0.660549842038045	0.163374343205766	NFKBIA
155	Human papillomavirus infection	2/331	0.78865777727108	0.854803268268009	0	0	0.68506773020363	0.162650694994138	WNT7B;WNT16
156	NOD-like receptor signaling pathway	1/181	0.797688684698423	0.855489237797509	0	0	0.627234993614304	0.14177823914826	NFKBIA
157	Axon guidance	1/182	0.799475061513149	0.855489237797509	0	0	0.623737854829491	0.139592494360929	L1CAM
158	Alcoholism	1/186	0.80646508972769	0.857507184014253	0	0	0.610127368748058	0.131235144120127	DRD2
159	Herpes simplex virus 1 infection	3/498	0.814596662806785	0.86070590787132	0	0	0.681113460183228	0.139670611314762	NFKBIA;ZNF208;ZNF676
160	Pathogenic Escherichia coli infection	1/197	0.824463162293538	0.865686320408215	0	0	0.575562983814215	0.111096788395508	NFKBIA
161	Amyotrophic lateral sclerosis	2/364	0.830719646587648	0.866837892091458	0	0	0.621562929134864	0.115276869445984	DNAH2;DNAH8
162	Regulation of actin cytoskeleton	1/218	0.854328585475452	0.885970384937506	0	0	0.519307166693151	0.0817594080569881	MYL2
163	Thermogenesis	1/232	0.871373482352854	0.898102730277788	0	0	0.487485694382246	0.0671192712994358	CNR1
164	Parkinson disease	1/249	0.889425670074951	0.908563316070186	0	0	0.45367538005191	0.0531613811929452	DRD2
165	Endocytosis	1/252	0.892338971140361	0.908563316070186	0	0	0.448184274396666	0.0510523148827565	CLTCL1
166	Prion disease	1/273	0.910702641830077	0.921674962815981	0	0	0.413138100067613	0.0386444601001761	CACNA1S
167	MicroRNAs in cancer	1/310	0.935801282835423	0.941404883331444	0	0	0.362980322136666	0.0240845174156384	MYC
168	Olfactory transduction	1/440	0.979961569505079	0.979961569505079	0	0	0.253789961511272	0.00513719682791234	PDE1B
