## Supplements for "Analysis of publicly available transcriptomic data to identify key genes and pathways associated with osteosarcoma metastasis": target_os_WP.csv

	Term	Overlap	P.value	Adjusted.P.value	Old.P.value	Old.Adjusted.P.value	Odds.Ratio	Combined.Score	Genes
1	Apoptosis WP254	6/84	9.51799582772689e-05	0.0236046296527627	0	0	8.98816568047337	83.2280877100186	NFKBIA;MYC;IGF2;PMAIP1;GZMB;TNFRSF21
2	Catalytic Cycle Of Mammalian Flavin Containing Monooxygenases FMOs WP688	2/5	0.000748182427237749	0.0927746209774809	0	0	76.3853564547206	549.811386197206	FMO1;FMO3
3	Cardiac Progenitor Differentiation WP2406	4/53	0.00118733314080134	0.098152872972911	0	0	9.44074471894021	63.5932864049118	MESP1;MYL2;IGF2;GATA4
4	Antiviral And Anti Inflammatory Effects Of Nrf2 On SARS CoV 2 Pathway WP5113	3/31	0.00247204267985733	0.153266646151155	0	0	12.3320182724252	74.0255352521753	NFKBIA;MMP1;MMP3
5	Quercetin And Nf kB AP 1 Induced Apoptosis WP2435	2/16	0.00842784570024024	0.384893882611709	0	0	16.3592072667217	78.1350762681804	NFKBIA;MMP1
6	TP53 Network WP1742	2/19	0.0118052439555628	0.384893882611709	0	0	13.4702482148929	59.7972800184921	MYC;PMAIP1
7	Oncostatin M Signaling Pathway WP2374	3/56	0.0130018080808367	0.384893882611709	0	0	6.50680122860904	28.2568699823346	NFKBIA;JAK3;JUNB
8	Serotonin Receptor 2 And ELK SRF GATA4 Signaling WP732	2/20	0.0130421884678955	0.384893882611709	0	0	12.7212588310854	55.2047411464094	RASGRF1;GATA4
9	DNA Damage Response Only ATM Dependent WP710	4/110	0.0159561280943501	0.384893882611709	0	0	4.35153922542205	18.0062877587712	MYC;WNT7B;PMAIP1;WNT16
10	IL 24 Signaling Pathway WP5413	6/232	0.0165434452999838	0.384893882611709	0	0	3.07886055401372	12.628763414753	NFKBIA;MMP1;MYC;MMP3;PMAIP1;GZMB
11	Tamoxifen Metabolism WP691	2/23	0.0170719060835839	0.384893882611709	0	0	10.9022846132673	44.3757989429622	FMO1;FMO3
12	Interactions Of Natural Killer Cells In Pancreatic Cancer WP5092	2/28	0.0247911373432288	0.462797373713367	0	0	8.80346820809249	32.5487905813452	MYC;GZMB
13	Matrix Metalloproteinases WP129	2/30	0.0282074387529383	0.462797373713367	0	0	8.17382328654005	29.1655873602234	MMP1;MMP3
14	Monoamine GPCRs WP58	2/33	0.0336609508614457	0.462797373713367	0	0	7.38168935297408	25.0343855912489	HRH2;DRD2
15	Photodynamic Therapy Induced NF kB Survival Signaling WP3617	2/35	0.0375056867645779	0.462797373713367	0	0	6.93361359257313	22.7648749571481	MMP1;MMP3
16	P38 MAPK Signaling Pathway WP400	2/35	0.0375056867645779	0.462797373713367	0	0	6.93361359257313	22.7648749571481	MYC;RASGRF1
17	ncRNAs Involved In Wnt Signaling In Hepatocellular Carcinoma WP4336	3/85	0.0386020342176881	0.462797373713367	0	0	4.19944696539989	13.6668914530089	MYC;WNT7B;WNT16
18	Wnt Signaling In Kidney Disease WP4150	2/36	0.0394881930099923	0.462797373713367	0	0	6.72934376062564	21.7475806743629	WNT7B;WNT16
19	miRNA Role In Immune Response In Sepsis WP4329	2/37	0.0415096720496209	0.462797373713367	0	0	6.53674649050372	20.7988083559377	NFKBIA;GZMB
20	Striated Muscle Contraction Pathway WP383	2/38	0.0435692986560199	0.462797373713367	0	0	6.3548490687219	19.9123001873813	MYL2;TCAP
21	Bladder Cancer WP2828	2/40	0.0477997501250406	0.462797373713367	0	0	6.01977487070277	18.3045393408845	MMP1;MYC
22	lncRNA In Canonical Wnt Signaling And Colorectal Cancer WP4258	3/93	0.0482476911379932	0.462797373713367	0	0	3.82461240310078	11.5939579752754	MYC;WNT7B;WNT16
23	Nicotine Metabolism In Liver Cells WP1600	1/6	0.0513709153242986	0.462797373713367	0	0	22.7816091954023	67.6313785827274	FMO3
24	Metastatic Brain Tumor WP2249	1/6	0.0513709153242986	0.462797373713367	0	0	22.7816091954023	67.6313785827274	MYC
25	Let 7 Inhibition Of ES Cell Reprogramming WP3299	1/6	0.0513709153242986	0.462797373713367	0	0	22.7816091954023	67.6313785827274	MYC
26	Integrated Cancer Pathway WP1971	2/44	0.0566833535720726	0.462797373713367	0	0	5.44536195981283	15.6296846609532	MMP1;MYC
27	Neurodegeneration With Brain Iron Accumulation NBIA Subtypes Pathway WP4577	2/44	0.0566833535720726	0.462797373713367	0	0	5.44536195981283	15.6296846609532	C19ORF12;CP
28	Wnt Signaling Pathway And Pluripotency WP399	3/101	0.0589567718952713	0.462797373713367	0	0	3.5109753203607	9.9393983335277	MYC;WNT7B;WNT16
29	Chronic Hyperglycemia Impairment Of Neuron Function WP5283	2/46	0.0613242696382946	0.462797373713367	0	0	5.19732002101944	14.5087325380626	MMP1;MMP3
30	IL 26 Signaling Pathways WP5347	2/48	0.0660900516206699	0.462797373713367	0	0	4.97084694646896	13.5044840615663	NFKBIA;MMP1
31	Transcription Factors Regulate miRNAs Related To Cardiac Hypertrophy WP1559	1/8	0.0679046087744814	0.462797373713367	0	0	16.2709359605911	43.7631452107351	RASGRF1
32	Canonical NF kB Pathway WP4562	1/8	0.0679046087744814	0.462797373713367	0	0	16.2709359605911	43.7631452107351	NFKBIA
33	Hepatitis C And Hepatocellular Carcinoma WP3646	2/49	0.0685179787721321	0.462797373713367	0	0	4.86483827327512	13.0409730083228	MMP1;MYC
34	IL 4 Signaling Pathway WP395	2/50	0.07097499610183	0.462797373713367	0	0	4.76324662813102	12.6008242459273	NFKBIA;JAK3
35	Hemesynthesis Defects And Porphyrias WP5169	1/9	0.0760636910448885	0.462797373713367	0	0	14.2363505747126	36.6754621222304	PPOX
36	Heme Biosynthesis WP561	1/9	0.0760636910448885	0.462797373713367	0	0	14.2363505747126	36.6754621222304	PPOX
37	Methylation Pathways WP704	1/9	0.0760636910448885	0.462797373713367	0	0	14.2363505747126	36.6754621222304	MAT1A
38	Supression Of HMGB1 Mediated Inflammation By THBD WP4479	1/9	0.0760636910448885	0.462797373713367	0	0	14.2363505747126	36.6754621222304	NFKBIA
39	Altered Glycosylation Of MUC1 In Tumor Microenvironment WP4480	1/9	0.0760636910448885	0.462797373713367	0	0	14.2363505747126	36.6754621222304	NFKBIA
40	GPCRs Class A Rhodopsin Like WP455	5/259	0.0776943564808233	0.462797373713367	0	0	2.26621120889301	5.79010767237333	OPN4;HRH2;CNR1;ACKR4;DRD2
41	Wnt Signaling WP428	3/114	0.0785013856764544	0.462797373713367	0	0	3.09773727215588	7.88262308197864	MYC;WNT7B;WNT16
42	Phosphodiesterases In Neuronal Function WP4222	2/54	0.0810803491357086	0.462797373713367	0	0	4.39595375722543	11.0440190309043	PDE1B;DRD2
43	Overlap Between Signal Transduction Pathways Contributing To LMNA Laminopathies WP4879	2/55	0.0836726873720332	0.462797373713367	0	0	4.31279310720907	10.6993611693404	WNT7B;JUNB
44	Mammary Gland Development Pathway Involution Stage 4 Of 4 WP2815	1/10	0.0841517583384419	0.462797373713367	0	0	12.6538952745849	31.320079634917	MYC
45	PtdIns 4 5 P2 In Cytokinesis Pathway WP5199	1/12	0.100117300353923	0.462797373713367	0	0	10.3521421107628	23.8245521218485	MYL2
46	MAPK And NFkB Signaling Pathways Inhibited By Yersinia YopJ WP3849	1/12	0.100117300353923	0.462797373713367	0	0	10.3521421107628	23.8245521218485	NFKBIA
47	10Q22Q23 Copy Number Variation WP5402	2/62	0.102487228608241	0.462797373713367	0	0	3.80828516377649	8.67533867567326	OPN4;MAT1A
48	Overview Of Proinflammatory And Profibrotic Mediators WP5095	3/129	0.104060993364678	0.462797373713367	0	0	2.72688261351052	6.17033019664799	MMP1;CCL3L3;MMP3
49	Neuroinflammation WP4919	1/13	0.107995988197144	0.462797373713367	0	0	9.4889846743295	21.1192650063329	NFKBIA
50	Mammary Gland Development Pathway Puberty Stage 2 Of 4 WP2814	1/13	0.107995988197144	0.462797373713367	0	0	9.4889846743295	21.1192650063329	MYC
51	Cell Type Dependent Selectivity Of CCK2R Signaling WP3679	1/13	0.107995988197144	0.462797373713367	0	0	9.4889846743295	21.1192650063329	CNR1
52	EDA Signaling In Hair Follicle Development WP3930	1/13	0.107995988197144	0.462797373713367	0	0	9.4889846743295	21.1192650063329	SOSTDC1
53	Methionine Metabolism Leading To Sulfur Amino Acids And Related Disorders WP4292	1/13	0.107995988197144	0.462797373713367	0	0	9.4889846743295	21.1192650063329	MAT1A
54	ncRNAs Involved In STAT3 Signaling In Hepatocellular Carcinoma WP4337	1/13	0.107995988197144	0.462797373713367	0	0	9.4889846743295	21.1192650063329	JAK3
55	TGF Beta Signaling Pathway WP366	3/132	0.10952450336255	0.462797373713367	0	0	2.66306111411574	5.88964454750319	MMP1;MYC;JUNB
56	Physico Chemical Features And Toxicity Associated Pathways WP3680	2/66	0.113710704741951	0.462797373713367	0	0	3.56954479768786	7.76053925482125	MYC;WNT16
57	H19 Action Rb E2F1 Signaling And CDK Beta Catenin Activity WP3969	1/14	0.115806087327754	0.462797373713367	0	0	8.75862068965517	18.8821686033597	PMAIP1
58	Somatic Sex Determination WP4814	1/14	0.115806087327754	0.462797373713367	0	0	8.75862068965517	18.8821686033597	GATA4
59	PPAR Signaling Pathway WP3942	2/67	0.116564535210776	0.462797373713367	0	0	3.51445086705202	7.55364512773537	MMP1;SLC27A5
60	Brain Derived Neurotrophic Factor BDNF Signaling Pathway WP2380	3/137	0.118870336521998	0.462797373713367	0	0	2.5630423464075	5.45856764384366	NFKBIA;CNR1;RASGRF1
61	RAC1 PAK1 P38 MMP2 Pathway WP3303	2/68	0.119436461731878	0.462797373713367	0	0	3.46102644946576	7.35457997009848	NFKBIA;MYC
62	miRNA Regulation Of DNA Damage Response WP1530	2/69	0.122325953938908	0.462797373713367	0	0	3.40919679061341	7.16294761216383	MYC;PMAIP1
63	DNA Damage Response WP707	2/69	0.122325953938908	0.462797373713367	0	0	3.40919679061341	7.16294761216383	MYC;PMAIP1
64	miRNAs Involved In DNA Damage Response WP1545	1/15	0.123548191415224	0.462797373713367	0	0	8.13259441707718	17.00626324696	MYC
65	Mammary Gland Development Pathway Embryonic Development Stage 1 Of 4 WP2813	1/15	0.123548191415224	0.462797373713367	0	0	8.13259441707718	17.00626324696	MYC
66	Cysteine And Methionine Catabolism WP4504	1/15	0.123548191415224	0.462797373713367	0	0	8.13259441707718	17.00626324696	MAT1A
67	MAPK Pathway In Congenital Thyroid Cancer WP4928	1/16	0.131222888979717	0.462797373713367	0	0	7.59003831417624	15.4142897194706	MYC
68	Chromosomal And Microsatellite Instability In Colorectal Cancer WP4216	2/73	0.134049243563782	0.462797373713367	0	0	3.21647805910608	6.46366723488612	MYC;PMAIP1
69	Prolactin Signaling Pathway WP2037	2/74	0.137018878577772	0.462797373713367	0	0	3.17164418754014	6.30407595137793	NFKBIA;MYC
70	Disturbed Pathways In Duchenne Muscular Dystrophy WP5356	2/74	0.137018878577772	0.462797373713367	0	0	3.17164418754014	6.30407595137793	NFKBIA;CACNA1S
71	IL 9 Signaling Pathway WP22	1/17	0.138830763507344	0.462797373713367	0	0	7.11530172413793	14.0491605246376	JAK3
72	Iron Metabolism Disorders WP5172	1/17	0.138830763507344	0.462797373713367	0	0	7.11530172413793	14.0491605246376	CP
73	Nephrogenesis WP5052	1/18	0.146372393488204	0.462797373713367	0	0	6.69641649763354	12.8678424081719	RSPO3
74	MFAP5 Effect On Permeability And Motility Of Endothelial Cells Via Cytoskeleton Rearrangement WP4560	1/18	0.146372393488204	0.462797373713367	0	0	6.69641649763354	12.8678424081719	MYL2
75	Calcium Regulation In Cardiac Cells WP536	3/151	0.146500530775608	0.462797373713367	0	0	2.31894248900063	4.45405365866419	PKIB;ATP1B2;CACNA1S
76	Breast Cancer Pathway WP4262	3/154	0.152675657870521	0.462797373713367	0	0	2.27252425689204	4.27107183248078	MYC;WNT7B;WNT16
77	Small Ligand GPCRs WP247	1/19	0.153848352388989	0.462797373713367	0	0	6.32407407407407	11.8373252450242	CNR1
78	Farnesoid X Receptor Pathway WP2879	1/19	0.153848352388989	0.462797373713367	0	0	6.32407407407407	11.8373252450242	SLC27A5
79	Extracellular Vesicles In The Crosstalk Of Cardiac Cells WP4300	1/19	0.153848352388989	0.462797373713367	0	0	6.32407407407407	11.8373252450242	GATA4
80	IL 7 Signaling Pathway WP205	1/20	0.161259208804384	0.462797373713367	0	0	5.99092558983666	10.931894837124	JAK3
81	Imatinib And Chronic Myeloid Leukemia WP3640	1/20	0.161259208804384	0.462797373713367	0	0	5.99092558983666	10.931894837124	MYC
82	Hematopoietic Stem Cell Gene Regulation By GABP Alpha Beta Complex WP3657	1/20	0.161259208804384	0.462797373713367	0	0	5.99092558983666	10.931894837124	GZMB
83	Nicotine Effect On Dopaminergic Neurons WP1602	1/21	0.168605526381535	0.462797373713367	0	0	5.69109195402299	10.131244653408	DRD2
84	STING Pathway In Kawasaki Like Disease And COVID 19 WP4961	1/21	0.168605526381535	0.462797373713367	0	0	5.69109195402299	10.131244653408	NFKBIA
85	FOXA2 Pathway WP5066	1/21	0.168605526381535	0.462797373713367	0	0	5.69109195402299	10.131244653408	SLC27A5
86	NAD Metabolism In Oncogene Induced Senescence And Mitochondrial Dysfunction Associated Senescence WP5046	1/22	0.175887863987874	0.462797373713367	0	0	5.41981390257252	9.4191413186893	HMGA1
87	Methionine De Novo And Salvage Pathway WP3580	1/22	0.175887863987874	0.462797373713367	0	0	5.41981390257252	9.4191413186893	MAT1A
88	Pathophysiological Roles Of DUX4 In FSHD1 WP5342	1/22	0.175887863987874	0.462797373713367	0	0	5.41981390257252	9.4191413186893	MYC
89	Regulation Of Apoptosis By Parathyroid Hormone Related Protein WP3872	1/22	0.175887863987874	0.462797373713367	0	0	5.41981390257252	9.4191413186893	MYC
90	PI3K AKT mTOR Vitamin D3 Signaling WP4141	1/22	0.175887863987874	0.462797373713367	0	0	5.41981390257252	9.4191413186893	MYC
91	Vitamin D In Inflammatory Diseases WP4482	1/22	0.175887863987874	0.462797373713367	0	0	5.41981390257252	9.4191413186893	NFKBIA
92	Hair Follicle Development Cytodifferentiation Part 3 Of 3 WP2840	2/87	0.176780748649381	0.462797373713367	0	0	2.68480108806528	4.65234420168747	SOSTDC1;HOXC12
93	Apoptosis Modulation And Signaling WP1772	2/89	0.183053824740151	0.462797373713367	0	0	2.62281575975018	4.45347570801285	NFKBIA;PMAIP1
94	Ebstein Barr Virus LMP1 Signaling WP262	1/23	0.183106775602753	0.462797373713367	0	0	5.17319749216301	8.78246404231375	NFKBIA
95	Physiological And Pathological Hypertrophy Of The Heart WP1528	1/24	0.190262810485704	0.462797373713367	0	0	4.9480259870065	8.21050172362294	GATA4
96	Unfolded Protein Response WP4925	1/24	0.190262810485704	0.462797373713367	0	0	4.9480259870065	8.21050172362294	PMAIP1
97	Hippocampal Synaptogenesis And Neurogenesis WP5231	1/24	0.190262810485704	0.462797373713367	0	0	4.9480259870065	8.21050172362294	SYT2
98	GPCRs Class B Secretin Like WP334	1/24	0.190262810485704	0.462797373713367	0	0	4.9480259870065	8.21050172362294	ADGRG2
99	miRNA Regulation Of P53 Pathway In Prostate Cancer WP3982	1/24	0.190262810485704	0.462797373713367	0	0	4.9480259870065	8.21050172362294	PMAIP1
100	B Cell Receptor Signaling Pathway WP23	2/92	0.192523191751184	0.462797373713367	0	0	2.53500321130379	4.17651578340672	NFKBIA;MYC
101	Corticotropin Releasing Hormone Signaling Pathway WP2355	2/93	0.195694082828289	0.462797373713367	0	0	2.50701899256813	4.0894560016348	NFKBIA;JUNB
102	Mammalian Disorder Of Sexual Development WP4842	1/25	0.197356513183104	0.462797373713367	0	0	4.74161877394636	7.69443092261236	GATA4
103	Relationship Between Inflammation COX 2 And EGFR WP4483	1/25	0.197356513183104	0.462797373713367	0	0	4.74161877394636	7.69443092261236	MMP1
104	Glycosylation And Related Congenital Defects WP4521	1/25	0.197356513183104	0.462797373713367	0	0	4.74161877394636	7.69443092261236	DPM3
105	Small Cell Lung Cancer WP4658	2/95	0.202055340348763	0.462797373713367	0	0	2.45285598856361	3.92264079551394	NFKBIA;MYC
106	Warburg Effect Modulated By Deubiquitinating Enzymes And Their Substrates WP5216	1/26	0.204388423506194	0.462797373713367	0	0	4.55172413793103	7.22692288798171	MYC
107	PPAR Alpha Pathway WP2878	1/26	0.204388423506194	0.462797373713367	0	0	4.55172413793103	7.22692288798171	MYC
108	Growth Factors And Hormones In Beta Cell Proliferation WP5385	1/26	0.204388423506194	0.462797373713367	0	0	4.55172413793103	7.22692288798171	MYC
109	Wnt Beta Catenin Signaling Pathway In Leukemia WP3658	1/26	0.204388423506194	0.462797373713367	0	0	4.55172413793103	7.22692288798171	MYC
110	7 Oxo C And 7 Beta HC Pathways WP5064	1/27	0.21135907663921	0.462797373713367	0	0	4.3764367816092	6.8018440714958	SLC27A5
111	TLR4 Signaling And Tolerance WP3851	1/27	0.21135907663921	0.462797373713367	0	0	4.3764367816092	6.8018440714958	NFKBIA
112	17Q12 Copy Number Variation Syndrome WP5287	2/100	0.218055879258723	0.462797373713367	0	0	2.32712044355314	3.54421356288015	CCL3L3;TCAP
113	T Cell Receptor And Co Stimulatory Signaling WP2583	1/28	0.218269003180654	0.462797373713367	0	0	4.21413367390379	6.4140253064107	NFKBIA
114	Vitamin D Receptor Pathway WP2877	3/186	0.222874471217655	0.462797373713367	0	0	1.87209302325581	2.81028603060239	MYC;SOSTDC1;JUNB
115	One Carbon Metabolism WP241	1/29	0.225118729155779	0.462797373713367	0	0	4.0634236453202	6.05908205422809	MAT1A
116	Disorders Of Bile Acid Synthesis And Biliary Transport WP5176	1/29	0.225118729155779	0.462797373713367	0	0	4.0634236453202	6.05908205422809	SLC27A5
117	Cannabinoid Receptor Signaling WP3869	1/29	0.225118729155779	0.462797373713367	0	0	4.0634236453202	6.05908205422809	CNR1
118	7Q11 23 Copy Number Variation Syndrome WP4932	2/104	0.230934641832495	0.462797373713367	0	0	2.2354074577808	3.27625909496986	MYC;HMGA1
119	4P16 3 Copy Number Variation WP5365	1/30	0.231908776011473	0.462797373713367	0	0	3.92310741181134	5.73327307703457	CLTCL1
120	Gastric Cancer Network 2 WP2363	1/31	0.238639660784261	0.462797373713367	0	0	3.79214559386973	5.43338833137206	MYC
121	miRNA Regulation Of Prostate Cancer Signaling Pathways WP3981	1/31	0.238639660784261	0.462797373713367	0	0	3.79214559386973	5.43338833137206	NFKBIA
122	Ethanol Effects On Histone Modifications WP3996	1/31	0.238639660784261	0.462797373713367	0	0	3.79214559386973	5.43338833137206	MAT1A
123	Regucalcin In Proximal Tubule Epithelial Kidney Cells WP4838	1/32	0.245311895947599	0.462797373713367	0	0	3.66963292547275	5.15665931629129	PDE1B
124	Host Pathogen Interaction Of Human Coronaviruses Interferon Induction WP4880	1/32	0.245311895947599	0.462797373713367	0	0	3.66963292547275	5.15665931629129	NFKBIA
125	Hair Follicle Development Organogenesis Part 2 Of 3 WP2839	1/32	0.245311895947599	0.462797373713367	0	0	3.66963292547275	5.15665931629129	MYC
126	Initiation Of Transcription And Translation Elongation At The HIV 1 LTR WP3414	1/32	0.245311895947599	0.462797373713367	0	0	3.66963292547275	5.15665931629129	NFKBIA
127	Androgen Receptor Network In Prostate Cancer WP2263	2/109	0.247098449564302	0.462797373713367	0	0	2.13040894603209	2.97824447198537	MMP1;MYC
128	CKAP4 Signaling Pathway Map WP5322	2/109	0.247098449564302	0.462797373713367	0	0	2.13040894603209	2.97824447198537	MMP1;MYC
129	5Q35 Copy Number Variation WP5380	2/109	0.247098449564302	0.462797373713367	0	0	2.13040894603209	2.97824447198537	MYC;DRD2
130	Fluoropyrimidine Activity WP1601	1/33	0.251925989723002	0.462797373713367	0	0	3.55477729885057	4.90068681733453	UCK2
131	Mammary Gland Development Pathway Pregnancy And Lactation Stage 3 Of 4 WP2817	1/33	0.251925989723002	0.462797373713367	0	0	3.55477729885057	4.90068681733453	MYC
132	Cardiomyocyte Signaling Pathways Converging On Titin WP5344	1/33	0.251925989723002	0.462797373713367	0	0	3.55477729885057	4.90068681733453	TCAP
133	Oxidative Stress Response WP408	1/33	0.251925989723002	0.462797373713367	0	0	3.55477729885057	4.90068681733453	JUNB
134	Resistin As A Regulator Of Inflammation WP4481	1/33	0.251925989723002	0.462797373713367	0	0	3.55477729885057	4.90068681733453	NFKBIA
135	Signal Transduction Through IL1R WP4496	1/33	0.251925989723002	0.462797373713367	0	0	3.55477729885057	4.90068681733453	NFKBIA
136	Gastrin Signaling Pathway WP4659	2/115	0.266543785930713	0.481798029254156	0	0	2.01667604481048	2.66648284364329	NFKBIA;MYC
137	Embryonic Stem Cell Pluripotency Pathways WP3931	2/116	0.26978611477319	0.481798029254156	0	0	1.99888449447318	2.61879015026957	WNT7B;WNT16
138	Host Pathogen Interaction Of Human Coronaviruses MAPK Signaling WP4877	1/36	0.271424438130915	0.481798029254156	0	0	3.2495894909688	4.23769701242284	JUNB
139	22Q11 2 Copy Number Variation Syndrome WP4657	2/118	0.276269747429977	0.481798029254156	0	0	1.96422164640223	2.52673061893329	CLTCL1;DRD2
140	Osteoblast Differentiation And Related Diseases WP4787	2/118	0.276269747429977	0.481798029254156	0	0	1.96422164640223	2.52673061893329	WNT7B;WNT16
141	IL 2 Signaling Pathway WP49	1/37	0.277810960416711	0.481798029254156	0	0	3.15916347381865	4.04630205372962	JAK3
142	Photodynamic Therapy Induced HIF 1 Survival Signaling WP3614	1/37	0.277810960416711	0.481798029254156	0	0	3.15916347381865	4.04630205372962	PMAIP1
143	Serotonin HTR1 Group And FOS Pathway WP722	1/37	0.277810960416711	0.481798029254156	0	0	3.15916347381865	4.04630205372962	RASGRF1
144	DNA Repair Pathways Full Network WP4946	2/120	0.282750418951094	0.482651853495089	0	0	1.9307338101303	2.43888495893022	FAAP24;RAD23A
145	TNF Related Weak Inducer Of Apoptosis TWEAK Signaling Pathway WP2036	1/38	0.284141816976948	0.482651853495089	0	0	3.07362534948742	3.86748686772228	NFKBIA
146	Sleep Regulation WP3591	1/38	0.284141816976948	0.482651853495089	0	0	3.07362534948742	3.86748686772228	DRD2
147	Fragile X Syndrome WP4549	2/122	0.289226273932887	0.487946366907184	0	0	1.89836223506744	2.35500556798253	CNR1;CLTCL1
148	Thymic Stromal Lymphopoietin TSLP Signaling Pathway WP2203	1/40	0.296638458488988	0.490442251368461	0	0	2.91570881226054	3.54328945600548	NFKBIA
149	ATM Signaling Pathway WP2516	1/40	0.296638458488988	0.490442251368461	0	0	2.91570881226054	3.54328945600548	NFKBIA
150	PDGF Pathway WP2526	1/40	0.296638458488988	0.490442251368461	0	0	2.91570881226054	3.54328945600548	NFKBIA
151	Nucleotide Binding Oligomerization Domain NOD Pathway WP1433	1/41	0.302805195855672	0.494050582711885	0	0	2.8426724137931	3.39604293971427	NFKBIA
152	Common Pathways Underlying Drug Addiction WP2636	1/41	0.302805195855672	0.494050582711885	0	0	2.8426724137931	3.39604293971427	DRD2
153	IL6 Signaling Pathway WP364	1/43	0.314977854119053	0.509065561595757	0	0	2.70703338806787	3.12730829922511	JUNB
154	Adipogenesis WP236	2/131	0.31826147029535	0.509065561595757	0	0	1.76511179818076	2.02084472646203	HMGA1;GATA4
155	Heart Development WP1591	1/44	0.32098470300693	0.509065561595757	0	0	2.6439454691259	3.00447866193496	GATA4
156	Nucleotide Excision Repair WP4753	1/44	0.32098470300693	0.509065561595757	0	0	2.6439454691259	3.00447866193496	RAD23A
157	Aryl Hydrocarbon Receptor Pathway WP2873	1/45	0.326939177114108	0.509065561595757	0	0	2.58372518286311	2.88855599462394	JUNB
158	TROP2 Regulatory Signaling WP5300	1/45	0.326939177114108	0.509065561595757	0	0	2.58372518286311	2.88855599462394	IGF2
159	ATM Signaling In Development And Disease WP3878	1/45	0.326939177114108	0.509065561595757	0	0	2.58372518286311	2.88855599462394	RASGRF1
160	Aryl Hydrocarbon Receptor Pathway WP2586	1/46	0.332841730428996	0.509065561595757	0	0	2.52618135376756	2.77902226292757	MYC
161	NO cGMP PKG Mediated Neuroprotection WP4008	1/46	0.332841730428996	0.509065561595757	0	0	2.52618135376756	2.77902226292757	NFKBIA
162	Measles Virus Infection WP4630	2/136	0.334279744009899	0.509065561595757	0	0	1.69881804848589	1.86152588001748	NFKBIA;JAK3
163	Pleural Mesothelioma WP5087	5/437	0.336212066884836	0.509065561595757	0	0	1.32032952069717	1.43917656190072	MYC;WNT7B;MMP3;IGF2;WNT16
164	Ectoderm Differentiation WP2858	2/137	0.337470994093681	0.509065561595757	0	0	1.68614857632199	1.83162225167082	MYC;ASTN1
165	Interleukin 1 IL 1 Structural Pathway WP2637	1/47	0.338692813158467	0.509065561595757	0	0	2.47113943028486	2.67540811113394	NFKBIA
166	Pluripotent Stem Cell Differentiation Pathway WP2848	1/48	0.34449287152995	0.514664049032696	0	0	2.41843971631206	2.5772873858757	WNT7B
167	Vitamin B12 Metabolism WP1533	1/50	0.355941681166819	0.519256099584536	0	0	2.31949331456721	2.39600963794873	MAT1A
168	RANKL RANK Signaling Pathway WP2018	1/50	0.355941681166819	0.519256099584536	0	0	2.31949331456721	2.39600963794873	NFKBIA
169	Photodynamic Therapy Induced AP 1 Survival Signaling WP3611	1/50	0.355941681166819	0.519256099584536	0	0	2.31949331456721	2.39600963794873	JUNB
170	Role Of Hypoxia Angiogenesis And FGF Pathway In OA Chondrocyte Hypertrophy WP5373	1/50	0.355941681166819	0.519256099584536	0	0	2.31949331456721	2.39600963794873	JUNB
171	Synaptic Vesicle Pathway WP2267	1/51	0.361591305840249	0.520118141343613	0	0	2.27298850574713	2.3121764058052	CLTCL1
172	Oxysterols Derived From Cholesterol WP4545	1/51	0.361591305840249	0.520118141343613	0	0	2.27298850574713	2.3121764058052	SLC27A5
173	Male Infertility WP4673	2/145	0.362824348598569	0.520118141343613	0	0	1.5911718339464	1.61318800344777	HMGA1;UBR2
174	MAPK Signaling Pathway WP382	3/246	0.36494024443875	0.520144716211552	0	0	1.40554120011484	1.41681596343366	MYC;RASGRF1;CACNA1S
175	8P23 1 Copy Number Variation Syndrome WP5346	1/52	0.36719165312948	0.52036302843492	0	0	2.22830741491999	2.2324773616175	GATA4
176	Apoptosis Related Network Due To Altered Notch3 In Ovarian Cancer WP2864	1/53	0.372743150352701	0.522261589194745	0	0	2.18534482758621	2.15664185626937	TNFRSF21
177	One Carbon Metabolism And Related Pathways WP3940	1/53	0.372743150352701	0.522261589194745	0	0	2.18534482758621	2.15664185626937	MAT1A
178	IL 1 Signaling Pathway WP195	1/54	0.378246221209997	0.52438544224265	0	0	2.14400346996313	2.08442143462703	NFKBIA
179	Hepatitis B Infection WP4666	2/150	0.378487879683203	0.52438544224265	0	0	1.53702546477113	1.4933297191824	MYC;JAK3
180	IL 18 Signaling Pathway WP4754	1/56	0.389108760264559	0.533153399268961	0	0	2.06583072100313	1.94993014972651	NFKBIA
181	N Glycan Biosynthesis WP5153	1/57	0.394469057666274	0.533153399268961	0	0	2.02883825944171	1.88725492143813	DPM3
182	Myometrial Relaxation And Contraction Pathways WP289	2/156	0.397070562054657	0.533153399268961	0	0	1.47669093911868	1.36393270314053	PKIB;MYL2
183	Alzheimer 39 S Disease And miRNA Effects WP2059	3/260	0.398104365831624	0.533153399268961	0	0	1.32802461315718	1.22316522710999	WNT7B;CACNA1S;WNT16
184	Alzheimer 39 S Disease WP5124	3/260	0.398104365831624	0.533153399268961	0	0	1.32802461315718	1.22316522710999	WNT7B;CACNA1S;WNT16
185	Pre Implantation Embryo WP3527	1/58	0.399782587181365	0.533153399268961	0	0	1.9931437789877	1.82738280401745	HMGA1
186	Markers Of Kidney Cell Lineage WP5236	1/59	0.405049754475918	0.533153399268961	0	0	1.95868014268728	1.77014810803811	RSPO3
187	MET In Type 1 Papillary Renal Cell Carcinoma WP4205	1/59	0.405049754475918	0.533153399268961	0	0	1.95868014268728	1.77014810803811	JAK3
188	Epithelial To Mesenchymal Transition In Colorectal Cancer WP4239	2/160	0.409317553330364	0.533153399268961	0	0	1.43901368259311	1.28541913282003	WNT7B;WNT16
189	Novel Intracellular Components Of RIG I Like Receptor Pathway WP3865	1/60	0.41027096185292	0.533153399268961	0	0	1.9253847652445	1.71539740264733	NFKBIA
190	Oxidative Phosphorylation WP623	1/60	0.41027096185292	0.533153399268961	0	0	1.9253847652445	1.71539740264733	GZMB
191	Modulators Of TCR Signaling And T Cell Activation WP5072	1/61	0.415446608056699	0.533153399268961	0	0	1.89319923371648	1.6629884283931	NFKBIA
192	TYROBP Causal Network In Microglia WP3945	1/61	0.415446608056699	0.533153399268961	0	0	1.89319923371648	1.6629884283931	CYTL1
193	T Cell Antigen Receptor TCR Pathway During Staphylococcus Aureus Infection WP3863	1/62	0.420577088325291	0.533153399268961	0	0	1.86206896551724	1.6127891211427	NFKBIA
194	Chemokine Signaling Pathway WP3929	2/165	0.424455024722055	0.533153399268961	0	0	1.39451753608284	1.19503072552235	NFKBIA;JAK3
195	3Q29 Copy Number Variation Syndrome WP4906	1/63	0.425662794577638	0.533153399268961	0	0	1.83194289951798	1.56467673463238	MYC
196	Endometrial Cancer WP4155	1/63	0.425662794577638	0.533153399268961	0	0	1.83194289951798	1.56467673463238	MYC
197	Endochondral Ossification WP474	1/63	0.425662794577638	0.533153399268961	0	0	1.83194289951798	1.56467673463238	IGF2
198	Endochondral Ossification With Skeletal Dysplasias WP4808	1/63	0.425662794577638	0.533153399268961	0	0	1.83194289951798	1.56467673463238	IGF2
199	Ferroptosis WP4313	1/64	0.430704115356389	0.534073103041922	0	0	1.80277321656632	1.51853705188153	CP
200	G1 To S Cell Cycle Control WP45	1/64	0.430704115356389	0.534073103041922	0	0	1.80277321656632	1.51853705188153	MYC
201	Pathways Affected In Adenoid Cystic Carcinoma WP3651	1/65	0.435701435857939	0.537581871108303	0	0	1.7745150862069	1.47426367392752	MYC
202	Primary Ovarian Insufficiency WP5316	2/170	0.439391001656288	0.538337311237591	0	0	1.35266996972199	1.11238924847672	GATA4;UBR2
203	AGE RAGE Pathway WP2324	1/66	0.440655137827544	0.538337311237591	0	0	1.74712643678161	1.4317573781255	NFKBIA
204	Folate Metabolism WP176	1/68	0.450433197310157	0.544914306989848	0	0	1.69480185280494	1.35168158870518	MAT1A
205	Trans Sulfuration One Carbon Metabolism And Related Pathways WP2525	1/68	0.450433197310157	0.544914306989848	0	0	1.69480185280494	1.35168158870518	MAT1A
206	Th17 Cell Differentiation Pathway WP5130	1/69	0.455258302120875	0.548077955951345	0	0	1.6697937795808	1.31394456846328	NFKBIA
207	Non Small Cell Lung Cancer WP4255	1/72	0.469482333443408	0.560128882830454	0	0	1.59899627650963	1.20904043515234	JAK3
208	MECP2 And Associated Rett Syndrome WP3584	1/73	0.474141124501925	0.560128882830454	0	0	1.57670817369093	1.17661890124796	IGF2
209	Arrhythmogenic Right Ventricular Cardiomyopathy WP2118	1/74	0.478759235595033	0.560128882830454	0	0	1.55503070382617	1.14536944617041	CACNA1S
210	Burn Wound Healing WP5055	1/74	0.478759235595033	0.560128882830454	0	0	1.55503070382617	1.14536944617041	MMP1
211	Cytosolic DNA Sensing Pathway WP4655	1/74	0.478759235595033	0.560128882830454	0	0	1.55503070382617	1.14536944617041	NFKBIA
212	Metapathway Biotransformation Phase I And II WP702	2/184	0.480053602472476	0.560128882830454	0	0	1.24772914946325	0.915655406152382	FMO1;FMO3
213	Nucleotide Excision Repair In Xeroderma Pigmentosum WP5114	1/75	0.483337019861763	0.560128882830454	0	0	1.53393911152532	1.11523678659165	RAD23A
214	T Cell Receptor Signaling Pathway WP69	1/75	0.483337019861763	0.560128882830454	0	0	1.53393911152532	1.11523678659165	NFKBIA
215	Regulatory Circuits Of The STAT3 Signaling Pathway WP4538	1/78	0.496831898206108	0.57308981746565	0	0	1.4739513360203	1.0310341818809	JAK3
216	Clock Controlled Autophagy In Bone Metabolism WP5205	1/80	0.50563318886182	0.580541809433941	0	0	1.43649061545177	0.979605862898545	WNT16
217	MicroRNAs In Cardiomyocyte Hypertrophy WP1544	1/83	0.518548917643066	0.589314689055754	0	0	1.38372582001682	0.908721681406319	GATA4
218	Nuclear Receptors Meta Pathway WP2882	3/314	0.520153158286244	0.589314689055754	0	0	1.09440664024527	0.715339174381785	MYC;JUNB;SLC27A5
219	Focal Adhesion WP306	2/199	0.521572560624559	0.589314689055754	0	0	1.15184413602887	0.749743268127044	MYL2;RASGRF1
220	EGFR Tyrosine Kinase Inhibitor Resistance WP4806	1/84	0.522779159646233	0.589314689055754	0	0	1.36698518210774	0.886621341236174	MYC
221	Circadian Rhythm Genes WP3594	2/201	0.526940005643924	0.591317291401327	0	0	1.14015162517791	0.730459320639784	OPN4;DRD2
222	Retinoblastoma Gene In Cancer WP2446	1/87	0.53524941689602	0.594524799199754	0	0	1.31909917134456	0.824466583886494	MYC
223	T Cell Activation SARS CoV 2 WP5098	1/88	0.53933374069822	0.594524799199754	0	0	1.30387105297926	0.805036997433422	NFKBIA
224	Bardet Biedl Syndrome WP5234	1/88	0.53933374069822	0.594524799199754	0	0	1.30387105297926	0.805036997433422	EFHC2
225	TNF Alpha Signaling Pathway WP231	1/89	0.543382373819063	0.594524799199754	0	0	1.28898902821317	0.78620857080097	NFKBIA
226	Allograft Rejection WP2328	1/90	0.547395626404866	0.594524799199754	0	0	1.27444143096991	0.767957342549122	GZMB
227	ErbB Signaling Pathway WP673	1/90	0.547395626404866	0.594524799199754	0	0	1.27444143096991	0.767957342549122	MYC
228	GPCRs Other WP117	1/91	0.551373805709449	0.594524799199754	0	0	1.26021711366539	0.750260538038928	CNR1
229	P53 Transcriptional Gene Network WP4963	1/91	0.551373805709449	0.594524799199754	0	0	1.26021711366539	0.750260538038928	PMAIP1
230	G Protein Signaling Pathways WP35	1/91	0.551373805709449	0.594524799199754	0	0	1.26021711366539	0.750260538038928	PDE1B
231	PI3K Akt Signaling Pathway WP4172	3/338	0.570021990623112	0.611971660928709	0	0	1.01475182228393	0.570372048125296	MYC;IGF2;JAK3
232	Neural Crest Differentiation WP2064	1/101	0.589292339502827	0.629933190503022	0	0	1.13362068965517	0.599495901550895	MYC
233	Toll Like Receptor Signaling Pathway WP75	1/102	0.592904260620195	0.631074062806044	0	0	1.12233982018892	0.586672099582466	NFKBIA
234	Thermogenesis WP4321	1/108	0.61392203540644	0.65065241359315	0	0	1.0590826082286	0.516712993458186	CNR1
235	Spinal Cord Injury WP2431	1/119	0.6496914409355	0.683072548904301	0	0	0.959818819403857	0.413929290118518	MYC
236	Cell Cycle WP179	1/120	0.652774976170643	0.683072548904301	0	0	0.951704819858978	0.405923813237285	MYC
237	Hippo Merlin Signaling Dysregulation WP4541	1/120	0.652774976170643	0.683072548904301	0	0	0.951704819858978	0.405923813237285	MYC
238	mRNA Processing WP411	1/125	0.667792488730752	0.695850996660615	0	0	0.913097886540601	0.36868865518972	CELF2
239	Ebola Virus Infection In Host WP4217	1/129	0.679340063385481	0.704921906776566	0	0	0.884383979885057	0.341932426675156	CLTCL1
240	2Q37 Copy Number Variation Syndrome WP5224	1/135	0.695917263714211	0.719114505838019	0	0	0.84452736318408	0.306161859810815	NFKBIA
241	Endoderm Differentiation WP2853	1/140	0.709078615364815	0.729674259794499	0	0	0.813941949888365	0.279824188536483	GATA4
242	VEGFA VEGFR2 Signaling WP3888	3/430	0.729402501963364	0.747486861516174	0	0	0.792358803986711	0.250012633061867	NFKBIA;MYL2;KCNC3
243	Smith Magenis And Potocki Lupski Syndrome Copy Number Variation WP5381	1/155	0.745259407388413	0.760593963095994	0	0	0.73410210479176	0.215842846904837	MYC
244	Sudden Infant Death Syndrome SIDS Susceptibility Pathways WP706	1/157	0.749732463602989	0.762023159727628	0	0	0.724616858237548	0.208717807469066	FMO3
245	Ras Signaling WP4223	1/184	0.803000899367285	0.81283356344117	0	0	0.616858237547893	0.135338354978298	RASGRF1
246	Ciliary Landscape WP4352	1/213	0.847711741990052	0.854603707372085	0	0	0.531690522663197	0.0878430518475286	EFHC2
247	Network Map Of SARS CoV 2 Signaling Pathway WP5115	1/218	0.854328585475452	0.857787405659563	0	0	0.519307166693151	0.0817594080569881	JUNB
248	Focal Adhesion PI3K Akt mTOR Signaling Pathway WP3932	1/302	0.931049795149435	0.931049795149435	0	0	0.37278038721503	0.0266323693280974	JAK3
