## Supplements for "Analysis of publicly available transcriptomic data to identify key genes and pathways associated with osteosarcoma metastasis": venn_primary mets vs no mets_GO.txt

Names	total	elements
GSE21257 TARGET_OS	5	Regulation Of Excitatory Synapse Assembly (GO:1904889)
		Apoptotic Process (GO:0006915)
		Taurine Metabolic Process (GO:0019530)
		Negative Regulation Of T Cell Activation (GO:0050868)
		Negative Regulation Of Lymphocyte Proliferation (GO:0050672)
GSE220538 TARGET_OS	2	Antibacterial Humoral Response (GO:0019731)
		Response To UV-A (GO:0070141)
GSE21257 GSE220538	14	Fc-gamma Receptor Signaling Pathway Involved In Phagocytosis (GO:0038096)
		Response To Molecule Of Bacterial Origin (GO:0002237)
		Hyaluronan Metabolic Process (GO:0030212)
		Negative Regulation Of Glucose Import (GO:0046325)
		Regulation Of RNA Biosynthetic Process (GO:2001141)
		Regulation Of Adiponectin Secretion (GO:0070163)
		Regulation Of Phosphatidylinositol 3-Kinase Signaling (GO:0014066)
		Antimicrobial Humoral Response (GO:0019730)
		Regulation Of Cell Adhesion Molecule Production (GO:0060353)
		Regulation Of Monooxygenase Activity (GO:0032768)
		Negative Regulation Of Glucose Transmembrane Transport (GO:0010829)
		Positive Regulation Of Protein Phosphorylation (GO:0001934)
		Negative Regulation Of Gene Expression (GO:0010629)
		Positive Regulation Of MAP Kinase Activity (GO:0043406)
TARGET_OS	95	Actomyosin Structure Organization (GO:0031032)
		Negative Regulation Of Binding (GO:0051100)
		Intracellular Oxygen Homeostasis (GO:0032364)
		Embryonic Placenta Development (GO:0001892)
		Positive Regulation Of Extrinsic Apoptotic Signaling Pathway Via Death Domain Receptors (GO:1902043)
		Regulation Of BMP Signaling Pathway (GO:0030510)
		Epigenetic Regulation Of Gene Expression (GO:0040029)
		Regulation Of Thymocyte Apoptotic Process (GO:0070243)
		Regulation Of Oxidative Stress-Induced Cell Death (GO:1903201)
		Protein Tetramerization (GO:0051262)
		Regulation Of Postsynaptic Membrane Potential (GO:0060078)
		Positive Regulation Of Cellular Response To Insulin Stimulus (GO:1900078)
		Cilium Disassembly (GO:0061523)
		Cardiac Ventricle Morphogenesis (GO:0003208)
		Cellular Response To Granulocyte Macrophage Colony-Stimulating Factor Stimulus (GO:0097011)
		Early Endosome To Late Endosome Transport (GO:0045022)
		Axonemal Dynein Complex Assembly (GO:0070286)
		Vesicle Organization (GO:0016050)
		Vesicle-Mediated Transport Between Endosomal Compartments (GO:0098927)
		Positive Regulation Of Insulin Receptor Signaling Pathway (GO:0046628)
		B Cell Receptor Signaling Pathway (GO:0050853)
		Atrial Septum Development (GO:0003283)
		In Utero Embryonic Development (GO:0001701)
		Positive Regulation Of Signal Transduction By P53 Class Mediator (GO:1901798)
		DNA Methylation Involved In Embryo Development (GO:0043045)
		Prepulse Inhibition (GO:0060134)
		Cytoskeleton-Dependent Intracellular Transport (GO:0030705)
		Positive Regulation Of Growth Hormone Secretion (GO:0060124)
		Interleukin-4-Mediated Signaling Pathway (GO:0035771)
		Metanephric Collecting Duct Development (GO:0072205)
		Determination Of Heart Left/Right Asymmetry (GO:0061371)
		Negative Regulation Of T Cell Proliferation (GO:0042130)
		Cellular Response To UV-A (GO:0071492)
		Regulation Of Hydrogen Peroxide Metabolic Process (GO:0010310)
		Regulation Of Muscle Contraction (GO:0006937)
		Cardiac Muscle Cell Development (GO:0055013)
		Positive Regulation Of Nuclear Division (GO:0051785)
		Cardiac Muscle Tissue Morphogenesis (GO:0055008)
		Sarcomere Organization (GO:0045214)
		Calcium Ion Transmembrane Import Into Cytosol (GO:0097553)
		Response To Granulocyte Macrophage Colony-Stimulating Factor (GO:0097012)
		Retrotransposon Silencing (GO:0010526)
		protein-DNA Complex Disassembly (GO:0032986)
		Positive Regulation Of Telomerase Activity (GO:0051973)
		Heart Looping (GO:0001947)
		GDP-mannose Metabolic Process (GO:0019673)
		Ventricular Septum Development (GO:0003281)
		Synapse Organization (GO:0050808)
		Negative Regulation Of Nervous System Process (GO:0031645)
		Negative Regulation Of Cellular Response To Growth Factor Stimulus (GO:0090288)
		Antigen Receptor-Mediated Signaling Pathway (GO:0050851)
		Negative Regulation Of Interleukin-10 Production (GO:0032693)
		Positive Regulation Of Wnt Signaling Pathway, Planar Cell Polarity Pathway (GO:2000096)
		Protein Maturation (GO:0051604)
		T Cell Homeostasis (GO:0043029)
		Striated Muscle Cell Development (GO:0055002)
		Negative Regulation Of Transposition (GO:0010529)
		Lytic Vacuole Organization (GO:0080171)
		Positive Regulation Of Intrinsic Apoptotic Signaling Pathway (GO:2001244)
		Cell-Cell Adhesion Via Plasma-Membrane Adhesion Molecules (GO:0098742)
		Homophilic Cell Adhesion Via Plasma Membrane Adhesion Molecules (GO:0007156)
		Regulation Of Glycogen (Starch) Synthase Activity (GO:2000465)
		Protein Localization To Perinuclear Region Of Cytoplasm (GO:1905719)
		Regulation Of Protein-Containing Complex Assembly (GO:0043254)
		Positive Regulation Of Intrinsic Apoptotic Signaling Pathway By P53 Class Mediator (GO:1902255)
		Heart Development (GO:0007507)
		Striated Muscle Hypertrophy (GO:0014897)
		Mitochondrial Translational Elongation (GO:0070125)
		Chemical Synaptic Transmission, Postsynaptic (GO:0099565)
		Pyroptosis (GO:0070269)
		Cardiac Muscle Tissue Development (GO:0048738)
		Kidney Morphogenesis (GO:0060993)
		Negative Regulation Of BMP Signaling Pathway (GO:0030514)
		Mesenchyme Development (GO:0060485)
		Induction Of Bacterial Agglutination (GO:0043152)
		Positive Regulation Of Transferase Activity (GO:0051347)
		Sulfur Amino Acid Catabolic Process (GO:0000098)
		Negative Regulation Of Cell Death (GO:0060548)
		Positive Regulation Of Cellular Component Biogenesis (GO:0044089)
		Negative Regulation Of DNA Binding (GO:0043392)
		Cellular Response To UV (GO:0034644)
		Heart Contraction (GO:0060047)
		Cardiac Myofibril Assembly (GO:0055003)
		Positive Regulation Of Synapse Assembly (GO:0051965)
		Cardiac Muscle Cell Differentiation (GO:0055007)
		Cilium-Dependent Cell Motility (GO:0060285)
		Cellular Response To Cold (GO:0070417)
		Excitatory Postsynaptic Potential (GO:0060079)
		Cardiac Atrium Morphogenesis (GO:0003209)
		Retina Homeostasis (GO:0001895)
		Ketone Body Biosynthetic Process (GO:0046951)
		Regulation Of Endothelial Cell-Matrix Adhesion Via Fibronectin (GO:1904904)
		Proteolysis Involved In Protein Catabolic Process (GO:0051603)
		Cardiac Muscle Contraction (GO:0060048)
		Myofibril Assembly (GO:0030239)
GSE21257	316	Response To Interleukin-1 (GO:0070555)
		Regulation Of Actomyosin Structure Organization (GO:0110020)
		Regulation Of T Cell Activation (GO:0050863)
		Positive Regulation Of CD4-positive, Alpha-Beta T Cell Differentiation (GO:0043372)
		Regulation Of Calcidiol 1-Monooxygenase Activity (GO:0060558)
		Positive Regulation Of Lymphocyte Migration (GO:2000403)
		Fc Receptor Mediated Stimulatory Signaling Pathway (GO:0002431)
		I-kappaB Phosphorylation (GO:0007252)
		Granulocyte Migration (GO:0097530)
		Positive Regulation Of Interleukin-4 Production (GO:0032753)
		Antigen Processing And Presentation Of Peptide Antigen Via MHC Class II (GO:0002495)
		Positive Regulation Of Antigen Processing And Presentation (GO:0002579)
		Regulation Of Actin Filament Organization (GO:0110053)
		Negative Regulation Of Immune Response (GO:0050777)
		Positive Regulation Of Immune Response (GO:0050778)
		Regulation Of CD4-positive, Alpha-Beta T Cell Differentiation (GO:0043370)
		Regulation Of T-helper Cell Differentiation (GO:0045622)
		Negative Regulation Of B Cell Proliferation (GO:0030889)
		Regulation Of Interleukin-10 Production (GO:0032653)
		Regulation Of Leukocyte Activation (GO:0002694)
		Multicellular Organismal-Level Iron Ion Homeostasis (GO:0060586)
		Positive Regulation Of Signal Transduction (GO:0009967)
		Negative Regulation Of Cytokine Production (GO:0001818)
		Cellular Response To Hormone Stimulus (GO:0032870)
		Regulation Of Granulocyte Differentiation (GO:0030852)
		Regulation Of Interferon-Alpha Production (GO:0032647)
		Positive Regulation Of Lymphocyte Proliferation (GO:0050671)
		Negative Regulation Of Calcineurin-Mediated Signaling (GO:0106057)
		Negative Regulation Of Intrinsic Apoptotic Signaling Pathway In Response To DNA Damage By P53 Class Mediator (GO:1902166)
		Regulation Of Immune Response (GO:0050776)
		Negative Regulation Of T Cell Mediated Cytotoxicity (GO:0001915)
		Positive Regulation Of Cell Death (GO:0010942)
		Positive Regulation Of Granulocyte Macrophage Colony-Stimulating Factor Production (GO:0032725)
		Actin Polymerization Or Depolymerization (GO:0008154)
		Positive Regulation Of Macromolecule Metabolic Process (GO:0010604)
		Osteoblast Development (GO:0002076)
		Regulation Of Gene Expression (GO:0010468)
		T Cell Activation Involved In Immune Response (GO:0002286)
		Toll-Like Receptor Signaling Pathway (GO:0002224)
		Defense Response To Gram-negative Bacterium (GO:0050829)
		Regulation Of Defense Response (GO:0031347)
		Type II Interferon-Mediated Signaling Pathway (GO:0060333)
		Defense Response To Bacterium (GO:0042742)
		Regulation Of Dendritic Cell Antigen Processing And Presentation (GO:0002604)
		Positive Regulation Of Adaptive Immune Response Based On Somatic Recombination Of Immune Receptors Built From Immunoglobulin Superfamily Domains (GO:0002824)
		Positive Regulation Of Unsaturated Fatty Acid Biosynthetic Process (GO:2001280)
		Positive Regulation Of Myelination (GO:0031643)
		Regulation Of Cell Migration (GO:0030334)
		Positive Regulation Of Cell Motility (GO:2000147)
		Icosanoid Metabolic Process (GO:0006690)
		Regulation Of B Cell Proliferation (GO:0030888)
		Negative Regulation Of Lymphocyte Activation (GO:0051250)
		Regulation Of Receptor Signaling Pathway Via JAK-STAT (GO:0046425)
		Fc-gamma Receptor Signaling Pathway (GO:0038094)
		Positive Regulation Of Type I Interferon Production (GO:0032481)
		Positive Regulation Of Monocyte Chemotactic Protein-1 Production (GO:0071639)
		Regulation Of T-helper 1 Type Immune Response (GO:0002825)
		Regulation Of Monocyte Chemotactic Protein-1 Production (GO:0071637)
		Osmosensory Signaling Pathway (GO:0007231)
		Positive Regulation Of Monocyte Differentiation (GO:0045657)
		Regulation Of Tumor Necrosis Factor Production (GO:0032680)
		Regulation Of T Cell Activation Via T Cell Receptor Contact With Antigen Bound To MHC Molecule On Antigen Presenting Cell (GO:2001188)
		Positive Regulation Of Dendritic Cell Antigen Processing And Presentation (GO:0002606)
		Microglial Cell Activation (GO:0001774)
		Negative Regulation Of Neuroinflammatory Response (GO:0150079)
		Positive Regulation Of Interleukin-1 Production (GO:0032732)
		Negative Regulation Of Smooth Muscle Cell Migration (GO:0014912)
		Regulation Of Macrophage Activation (GO:0043030)
		Regulation Of ERK1 And ERK2 Cascade (GO:0070372)
		Regulation Of Actin Filament Length (GO:0030832)
		Defense Response To Virus (GO:0051607)
		Positive Regulation Of Cellular Process (GO:0048522)
		Regulation Of T Cell Migration (GO:2000404)
		Regulation Of Lymphocyte Proliferation (GO:0050670)
		Positive Regulation By Symbiont Of Entry Into Host (GO:0075294)
		Neuron Remodeling (GO:0016322)
		Regulation Of Chemokine Production (GO:0032642)
		Regulation Of Intracellular Signal Transduction (GO:1902531)
		Negative Regulation Of Tumor Necrosis Factor Superfamily Cytokine Production (GO:1903556)
		Positive Regulation Of Chemokine Production (GO:0032722)
		Pattern Recognition Receptor Signaling Pathway (GO:0002221)
		Regulation Of Neuroinflammatory Response (GO:0150077)
		Regulation Of Immunoglobulin Production (GO:0002637)
		Cellular Response To Lipid (GO:0071396)
		Positive Regulation Of Membrane Protein Ectodomain Proteolysis (GO:0051044)
		Positive Regulation Of T Cell Proliferation (GO:0042102)
		Regulation Of Dendritic Cell Differentiation (GO:2001198)
		Manganese Ion Transport (GO:0006828)
		T Cell Proliferation (GO:0042098)
		Regulation Of Complement Activation (GO:0030449)
		Regulation Of Interleukin-8 Production (GO:0032677)
		Cellular Response To Lipopolysaccharide (GO:0071222)
		Positive Regulation Of Type 2 Immune Response (GO:0002830)
		Regulation Of T-helper 1 Cell Cytokine Production (GO:2000554)
		Regulation Of Superoxide Anion Generation (GO:0032928)
		Positive Regulation Of Leukocyte Degranulation (GO:0043302)
		Positive Regulation Of Humoral Immune Response (GO:0002922)
		Actin Filament Organization (GO:0007015)
		Positive Regulation Of Intracellular Signal Transduction (GO:1902533)
		Positive Regulation Of Multicellular Organism Growth (GO:0040018)
		Positive Regulation Of Apoptotic Signaling Pathway (GO:2001235)
		Positive Regulation Of Nucleocytoplasmic Transport (GO:0046824)
		Positive Regulation Of Peptidyl-Tyrosine Phosphorylation (GO:0050731)
		Positive Regulation Of Interleukin-8 Production (GO:0032757)
		Regulation Of Inflammatory Response (GO:0050727)
		Inflammatory Response (GO:0006954)
		Leukotriene Metabolic Process (GO:0006691)
		Positive Regulation Of CD4-positive, Alpha-Beta T Cell Activation (GO:2000516)
		Regulation Of Response To Oxidative Stress (GO:1902882)
		Positive Regulation Of Myeloid Leukocyte Mediated Immunity (GO:0002888)
		Regulation Of Phagocytosis (GO:0050764)
		Positive Regulation Of Immune Effector Process (GO:0002699)
		Regulation Of Interferon-Beta Production (GO:0032648)
		Regulation Of cAMP-dependent Protein Kinase Activity (GO:2000479)
		Activation Of Protein Kinase Activity (GO:0032147)
		Regulation Of Lamellipodium Organization (GO:1902743)
		Positive Regulation Of Tumor Necrosis Factor Superfamily Cytokine Production (GO:1903557)
		Positive Regulation Of Interferon-Alpha Production (GO:0032727)
		Positive Regulation Of Intracellular Protein Transport (GO:0090316)
		Regulation Of Peptidyl-Tyrosine Phosphorylation (GO:0050730)
		Negative Regulation Of Tumor Necrosis Factor Production (GO:0032720)
		Positive Regulation Of Viral Entry Into Host Cell (GO:0046598)
		Regulation Of Type II Interferon Production (GO:0032649)
		Myeloid Dendritic Cell Activation (GO:0001773)
		Positive Regulation Of Interleukin-6 Production (GO:0032755)
		Defense Response To Gram-positive Bacterium (GO:0050830)
		Negative Regulation Of Leukocyte Degranulation (GO:0043301)
		Cell Projection Assembly (GO:0030031)
		Intrinsic Apoptotic Signaling Pathway In Response To DNA Damage (GO:0008630)
		Regulation Of Extracellular Matrix Constituent Secretion (GO:0003330)
		Regulation Of Cytokine Production (GO:0001817)
		Negative Regulation Of Leukocyte Apoptotic Process (GO:2000107)
		Cellular Response To Oxygen-Containing Compound (GO:1901701)
		Positive Regulation Of Response To Biotic Stimulus (GO:0002833)
		Negative Regulation Of Transmembrane Transport (GO:0034763)
		Positive Regulation Of T Cell Mediated Immunity (GO:0002711)
		Immunoglobulin Production Involved In Immunoglobulin-Mediated Immune Response (GO:0002381)
		Endocytosis (GO:0006897)
		Regulation Of Leukocyte Adhesion To Vascular Endothelial Cell (GO:1904994)
		Positive Regulation Of Response To Cytokine Stimulus (GO:0060760)
		Positive Regulation Of Tyrosine Phosphorylation Of STAT Protein (GO:0042531)
		Regulation Of Cholesterol Storage (GO:0010885)
		Regulation Of Cytokine-Mediated Signaling Pathway (GO:0001959)
		Cdc42 Protein Signal Transduction (GO:0032488)
		CD40 Signaling Pathway (GO:0023035)
		Positive Regulation Of Memory T Cell Differentiation (GO:0043382)
		Regulation Of Interleukin-6 Production (GO:0032675)
		Cellular Response To Organic Substance (GO:0071310)
		I-kappaB kinase/NF-kappaB Signaling (GO:0007249)
		Regulation Of Neuron Death (GO:1901214)
		Positive Regulation Of Leukocyte Cell-Cell Adhesion (GO:1903039)
		Positive Regulation Of Proteolysis (GO:0045862)
		Positive Regulation Of Protein Export From Nucleus (GO:0046827)
		Positive Regulation Of Receptor Signaling Pathway Via JAK-STAT (GO:0046427)
		Positive Regulation Of Cell Population Proliferation (GO:0008284)
		Regulation Of Adaptive Immune Response (GO:0002819)
		Regulation Of Actin Polymerization Or Depolymerization (GO:0008064)
		Receptor Signaling Pathway Via JAK-STAT (GO:0007259)
		Negative Regulation Of Hormone Secretion (GO:0046888)
		Regulation Of NIK/NF-kappaB Signaling (GO:1901222)
		Regulation Of Type 2 Immune Response (GO:0002828)
		Regulation Of T-helper 2 Cell Differentiation (GO:0045628)
		Response To cGMP (GO:0070305)
		Positive Regulation Of Interleukin-2 Production (GO:0032743)
		Negative Regulation Of Leukocyte Mediated Cytotoxicity (GO:0001911)
		Positive Regulation Of RNA Biosynthetic Process (GO:1902680)
		Regulation Of Peptide Hormone Secretion (GO:0090276)
		T Cell Chemotaxis (GO:0010818)
		Regulation Of Dendritic Spine Maintenance (GO:1902950)
		Regulation Of T Cell Mediated Immunity (GO:0002709)
		Regulation Of Cellular Response To Oxidative Stress (GO:1900407)
		Positive Regulation Of Type II Interferon Production (GO:0032729)
		Negative Regulation Of Production Of Molecular Mediator Of Immune Response (GO:0002701)
		Positive Regulation Of Icosanoid Secretion (GO:0032305)
		MHC Class II Protein Complex Assembly (GO:0002399)
		Negative Regulation Of calcineurin-NFAT Signaling Cascade (GO:0070885)
		Negative Regulation Of Inflammatory Response (GO:0050728)
		Response To Type II Interferon (GO:0034341)
		T Cell Migration (GO:0072678)
		Negative Regulation Of Interferon-Beta Production (GO:0032688)
		Regulation Of Cytokine Production Involved In Inflammatory Response (GO:1900015)
		B Cell Mediated Immunity (GO:0019724)
		Positive Regulation Of Phagocytosis (GO:0050766)
		Negative Regulation Of Cell Motility (GO:2000146)
		Insulin-Like Growth Factor Receptor Signaling Pathway (GO:0048009)
		Positive Regulation Of Acute Inflammatory Response (GO:0002675)
		Regulation Of Interleukin-1 Beta Production (GO:0032651)
		Pinocytosis (GO:0006907)
		Regulation Of Neutrophil Activation (GO:1902563)
		Response To Thyroid Hormone (GO:0097066)
		Peptide Antigen Assembly With MHC Class II Protein Complex (GO:0002503)
		Heme Catabolic Process (GO:0042167)
		Negative Regulation Of Sprouting Angiogenesis (GO:1903671)
		Antigen Processing And Presentation Of Exogenous Peptide Antigen (GO:0002478)
		Regulation Of Type I Interferon Production (GO:0032479)
		Negative Regulation Of Humoral Immune Response Mediated By Circulating Immunoglobulin (GO:0002924)
		Cellular Response To Mechanical Stimulus (GO:0071260)
		Positive Regulation Of Interferon-Beta Production (GO:0032728)
		Phagocytosis (GO:0006909)
		Leukocyte Aggregation (GO:0070486)
		Regulation Of Response To Endoplasmic Reticulum Stress (GO:1905897)
		Negative Regulation Of Leukocyte Activation (GO:0002695)
		Positive Regulation Of Stress-Activated MAPK Cascade (GO:0032874)
		Response To Lipopolysaccharide (GO:0032496)
		Positive Regulation Of Isomerase Activity (GO:0010912)
		Positive Regulation Of Endocytosis (GO:0045807)
		Myeloid Cell Activation Involved In Immune Response (GO:0002275)
		Negative Regulation Of B Cell Receptor Signaling Pathway (GO:0050859)
		Regulation Of Actin Filament Polymerization (GO:0030833)
		Negative Regulation Of Protein Serine/Threonine Kinase Activity (GO:0071901)
		Positive Regulation Of Lymphocyte Activation (GO:0051251)
		Negative Regulation Of Extracellular Matrix Organization (GO:1903054)
		Peptide Antigen Assembly With MHC Protein Complex (GO:0002501)
		Regulation Of Immune Effector Process (GO:0002697)
		Regulation Of CD4-positive, Alpha-Beta T Cell Activation (GO:2000514)
		Regulation Of Inflammatory Response To Wounding (GO:0106014)
		Negative Regulation Of NF-kappaB Transcription Factor Activity (GO:0032088)
		Negative Regulation Of Extrinsic Apoptotic Signaling Pathway (GO:2001237)
		Icosanoid Biosynthetic Process (GO:0046456)
		Positive Regulation Of Tumor Necrosis Factor Production (GO:0032760)
		Negative Regulation Of Type I Interferon Production (GO:0032480)
		Positive Regulation Of Phosphatidylinositol 3-Kinase Signaling (GO:0014068)
		Macropinocytosis (GO:0044351)
		Positive Regulation Of T-helper 1 Type Immune Response (GO:0002827)
		Cytokine-Mediated Signaling Pathway (GO:0019221)
		Regulation Of Gap Junction Assembly (GO:1903596)
		Positive Regulation Of Protein Catabolic Process (GO:0045732)
		Regulation Of Innate Immune Response (GO:0045088)
		Astrocyte Activation (GO:0048143)
		Positive Regulation Of Vascular Endothelial Growth Factor Receptor Signaling Pathway (GO:0030949)
		Regulation Of T Cell Proliferation (GO:0042129)
		Regulation Of Insulin Secretion (GO:0050796)
		Negative Regulation Of Response To Stimulus (GO:0048585)
		Cellular Response To Type III Interferon (GO:0071358)
		Regulation Of Tyrosine Phosphorylation Of STAT Protein (GO:0042509)
		Response To Cytokine (GO:0034097)
		Positive Regulation Of T-helper Cell Differentiation (GO:0045624)
		Cellular Response To Growth Hormone Stimulus (GO:0071378)
		Regulation Of JNK Cascade (GO:0046328)
		Regulation Of Endothelial Cell Development (GO:1901550)
		Positive Regulation Of Adaptive Immune Response (GO:0002821)
		Negative Regulation Of Multicellular Organismal Process (GO:0051241)
		Positive Regulation Of T-helper 1 Cell Cytokine Production (GO:2000556)
		Regulation Of Dopamine Metabolic Process (GO:0042053)
		Negative Regulation Of Locomotion (GO:0040013)
		Negative Regulation Of Amyloid-Beta Clearance (GO:1900222)
		Positive Regulation Of Neuron Death (GO:1901216)
		Immunoglobulin Mediated Immune Response (GO:0016064)
		Positive Regulation Of Granulocyte Differentiation (GO:0030854)
		Positive Regulation Of Superoxide Anion Generation (GO:0032930)
		Positive Regulation Of JNK Cascade (GO:0046330)
		Lipid Oxidation (GO:0034440)
		Regulation Of Prostaglandin Biosynthetic Process (GO:0031392)
		Regulation Of Immature T Cell Proliferation In Thymus (GO:0033084)
		Negative Regulation Of cAMP-dependent Protein Kinase Activity (GO:2000480)
		Positive Regulation Of Oligodendrocyte Differentiation (GO:0048714)
		Regulation Of Interleukin-2 Production (GO:0032663)
		Mature B Cell Differentiation Involved In Immune Response (GO:0002313)
		Positive Regulation Of T Cell Activation (GO:0050870)
		Regulation Of Membrane Protein Ectodomain Proteolysis (GO:0051043)
		Regulation Of I-kappaB kinase/NF-kappaB Signaling (GO:0043122)
		Prostanoid Biosynthetic Process (GO:0046457)
		Regulation Of MAPK Cascade (GO:0043408)
		Positive Regulation Of Cell Migration (GO:0030335)
		Regulation Of Humoral Immune Response (GO:0002920)
		Endolysosomal Toll-Like Receptor Signaling Pathway (GO:0140894)
		Positive Regulation Of Cholesterol Storage (GO:0010886)
		Regulation Of Protein Secretion (GO:0050708)
		Basement Membrane Organization (GO:0071711)
		Negative Regulation Of Acute Inflammatory Response (GO:0002674)
		Cellular Response To Type II Interferon (GO:0071346)
		Lipoxygenase Pathway (GO:0019372)
		Positive Regulation Of Response To External Stimulus (GO:0032103)
		Porphyrin-Containing Compound Catabolic Process (GO:0006787)
		Positive Regulation Of Cytokine Production (GO:0001819)
		Positive Regulation Of T Cell Migration (GO:2000406)
		Tumor Necrosis Factor-Mediated Signaling Pathway (GO:0033209)
		Antigen Processing And Presentation Of Exogenous Peptide Antigen Via MHC Class II (GO:0019886)
		Positive Regulation Of Receptor Signaling Pathway Via STAT (GO:1904894)
		Plasma Membrane Invagination (GO:0099024)
		Positive Regulation Of Myeloid Leukocyte Differentiation (GO:0002763)
		Cellular Response To Molecule Of Bacterial Origin (GO:0071219)
		Regulation Of Leukocyte Proliferation (GO:0070663)
		Receptor-Mediated Endocytosis (GO:0006898)
		Cellular Response To Cytokine Stimulus (GO:0071345)
		Positive Regulation Of Lipopolysaccharide-Mediated Signaling Pathway (GO:0031666)
		Phagocytosis, Engulfment (GO:0006911)
		Positive Regulation Of Neuroinflammatory Response (GO:0150078)
		Negative Regulation Of Response To Wounding (GO:1903035)
		Negative Regulation Of Inflammatory Response To Wounding (GO:0106015)
		Cellular Response To Thyroid Hormone Stimulus (GO:0097067)
		Positive Regulation Of Interleukin-1 Beta Production (GO:0032731)
		Cellular Component Assembly (GO:0022607)
		Regulation Of Glial Cell Proliferation (GO:0060251)
		Positive Regulation Of Defense Response (GO:0031349)
		Negative Regulation Of Interleukin-12 Production (GO:0032695)
		Type III Interferon-Mediated Signaling Pathway (GO:0038196)
		Hyaluronan Biosynthetic Process (GO:0030213)
		Positive Regulation Of NIK/NF-kappaB Signaling (GO:1901224)
		Regulation Of Interleukin-4 Production (GO:0032673)
		Regulation Of Apoptotic Signaling Pathway (GO:2001233)
		Positive Regulation Of CD4-positive, CD25-positive, Alpha-Beta Regulatory T Cell Differentiation (GO:0032831)
		Sodium-Independent Organic Anion Transport (GO:0043252)
		Negative Regulation Of Cellular Process (GO:0048523)
		Positive Regulation Of Inflammatory Response (GO:0050729)
		Receptor Signaling Pathway Via STAT (GO:0097696)
		Defense Response To Symbiont (GO:0140546)
		Cellular Response To Interleukin-1 (GO:0071347)
		Macrophage Activation (GO:0042116)
		Positive Regulation Of Heterotypic Cell-Cell Adhesion (GO:0034116)
		Regulation Of Nervous System Development (GO:0051960)
		Positive Regulation Of MAPK Cascade (GO:0043410)
		Regulation Of Memory T Cell Differentiation (GO:0043380)
		Regulation Of Intrinsic Apoptotic Signaling Pathway In Response To DNA Damage By P53 Class Mediator (GO:1902165)
		Astrocyte Development (GO:0014002)
		Negative Regulation Of DNA Damage Response, Signal Transduction By P53 Class Mediator (GO:0043518)
GSE220538	145	Cell-Cell Junction Assembly (GO:0007043)
		Intermediate Filament Bundle Assembly (GO:0045110)
		Aminophospholipid Transport (GO:0015917)
		Positive Regulation Of Cell Cycle (GO:0045787)
		Negative Regulation Of Fatty Acid Metabolic Process (GO:0045922)
		Regulation Of Viral Genome Replication (GO:0045069)
		Positive Regulation Of Immune System Process (GO:0002684)
		Positive Regulation Of Epithelial Cell Proliferation (GO:0050679)
		Positive Regulation Of Leukocyte Apoptotic Process (GO:2000108)
		Positive Regulation Of miRNA Metabolic Process (GO:2000630)
		Neutrophil Activation (GO:0042119)
		Response To Fibroblast Growth Factor (GO:0071774)
		G Protein-Coupled Receptor Internalization (GO:0002031)
		Positive Regulation Of Phospholipase C Activity (GO:0010863)
		Positive Regulation Of Epithelial Cell Differentiation (GO:0030858)
		Regulation Of Fibroblast Growth Factor Receptor Signaling Pathway (GO:0040036)
		Neuron Differentiation (GO:0030182)
		Negative Regulation Of Cardiocyte Differentiation (GO:1905208)
		Negative Regulation Of Signal Transduction (GO:0009968)
		Leukocyte Apoptotic Process (GO:0071887)
		Positive Regulation Of Endothelial Cell Chemotaxis (GO:2001028)
		Nucleoside Phosphate Catabolic Process (GO:1901292)
		Tetrahydrofolate Metabolic Process (GO:0046653)
		Regulation Of Protein Kinase B Signaling (GO:0051896)
		Positive Regulation Of Cyclin-Dependent Protein Kinase Activity (GO:1904031)
		Granulocyte Activation (GO:0036230)
		Regulation Of Cell Population Proliferation (GO:0042127)
		Regulation Of Vascular Endothelial Cell Proliferation (GO:1905562)
		Regulation Of Inflammatory Response To Antigenic Stimulus (GO:0002861)
		Positive Regulation Of Myeloid Cell Apoptotic Process (GO:0033034)
		Cell Migration Involved In Sprouting Angiogenesis (GO:0002042)
		Positive Regulation Of Phosphorylation (GO:0042327)
		Cell Differentiation In Hindbrain (GO:0021533)
		Regulation Of G1/S Transition Of Mitotic Cell Cycle (GO:2000045)
		Regulation Of Endothelial Cell Chemotaxis To Fibroblast Growth Factor (GO:2000544)
		Positive Regulation Of Sprouting Angiogenesis (GO:1903672)
		Induction Of Positive Chemotaxis (GO:0050930)
		Positive Regulation Of Granulocyte Chemotaxis (GO:0071624)
		Phototransduction, Visible Light (GO:0007603)
		Positive Regulation Of Cyclin-Dependent Protein Serine/Threonine Kinase Activity (GO:0045737)
		Vesicle Transport Along Actin Filament (GO:0030050)
		Positive Regulation Of Protein Serine/Threonine Kinase Activity (GO:0071902)
		Regulation Of Fibroblast Migration (GO:0010762)
		Regulation Of Cyclin-Dependent Protein Serine/Threonine Kinase Activity (GO:0000079)
		Enzyme-Linked Receptor Protein Signaling Pathway (GO:0007167)
		Negative Regulation Of Lipid Catabolic Process (GO:0050995)
		Positive Regulation Of DNA Metabolic Process (GO:0051054)
		Regulation Of Cell Fate Specification (GO:0042659)
		Purine Nucleobase Transport (GO:0006863)
		Negative Regulation Of ERBB Signaling Pathway (GO:1901185)
		Nucleoside Transport (GO:0015858)
		Purine Ribonucleoside Bisphosphate Metabolic Process (GO:0034035)
		Hyaluronan Catabolic Process (GO:0030214)
		Positive Regulation Of Vasculature Development (GO:1904018)
		Regulation Of Protein Phosphorylation (GO:0001932)
		Regulation Of Single Stranded Viral RNA Replication Via Double Stranded DNA Intermediate (GO:0045091)
		Negative Regulation Of Protein Autophosphorylation (GO:0031953)
		Stabilization Of Membrane Potential (GO:0030322)
		Branching Involved In Ureteric Bud Morphogenesis (GO:0001658)
		Protein Insertion Into Membrane (GO:0051205)
		Eye Photoreceptor Cell Development (GO:0042462)
		Cellular Response To Fibroblast Growth Factor Stimulus (GO:0044344)
		Tetrahydrofolate Interconversion (GO:0035999)
		Modulation By Symbiont Of Entry Into Host (GO:0052372)
		Response To Vitamin D (GO:0033280)
		Eye Photoreceptor Cell Differentiation (GO:0001754)
		Negative Regulation Of Fibroblast Growth Factor Receptor Signaling Pathway (GO:0040037)
		Photoreceptor Cell Development (GO:0042461)
		Regulation Of Entry Of Bacterium Into Host Cell (GO:2000535)
		Response To ATP (GO:0033198)
		Regulation Of Nitric Oxide Mediated Signal Transduction (GO:0010749)
		Positive Regulation Of DNA Replication (GO:0045740)
		Desensitization Of G Protein-Coupled Receptor Signaling Pathway (GO:0002029)
		Positive Regulation Of Protein Modification Process (GO:0031401)
		Positive Regulation Of Vascular Associated Smooth Muscle Cell Proliferation (GO:1904707)
		Regulation Of Blood Vessel Endothelial Cell Proliferation Involved In Sprouting Angiogenesis (GO:1903587)
		Response To Vitamin (GO:0033273)
		Positive Regulation Of Vascular Endothelial Cell Proliferation (GO:1905564)
		Positive Regulation Of Angiogenesis (GO:0045766)
		Negative Regulation Of Protein Metabolic Process (GO:0051248)
		Positive Regulation Of Phospholipase Activity (GO:0010518)
		Positive Regulation Of Cell Migration Involved In Sprouting Angiogenesis (GO:0090050)
		Sulfur Compound Transport (GO:0072348)
		Regulation Of Anatomical Structure Morphogenesis (GO:0022603)
		DNA Biosynthetic Process (GO:0071897)
		Negative Regulation Of RNA Catabolic Process (GO:1902369)
		ERBB2-EGFR Signaling Pathway (GO:0038134)
		Uridine Transport (GO:0015862)
		Equilibrioception (GO:0050957)
		3'-Phosphoadenosine 5'-Phosphosulfate Metabolic Process (GO:0050427)
		Negative Regulation Of Catabolic Process (GO:0009895)
		Receptor Internalization (GO:0031623)
		Ureteric Bud Morphogenesis (GO:0060675)
		Melanocyte Differentiation (GO:0030318)
		Carbohydrate Derivative Transport (GO:1901264)
		Regulation Of Cardiac Muscle Cell Proliferation (GO:0060043)
		Polyol Biosynthetic Process (GO:0046173)
		Positive Regulation Of Neutrophil Chemotaxis (GO:0090023)
		Actin Filament-Based Transport (GO:0099515)
		Regulation Of miRNA Transcription (GO:1902893)
		Nucleobase-Containing Compound Biosynthetic Process (GO:0034654)
		Regulation Of G Protein-Coupled Receptor Signaling Pathway (GO:0008277)
		Response To Cadmium Ion (GO:0046686)
		Purine Ribonucleotide Transport (GO:0015868)
		Positive Regulation Of Cardiac Muscle Tissue Growth (GO:0055023)
		Glycosaminoglycan Catabolic Process (GO:0006027)
		Positive Regulation Of miRNA Transcription (GO:1902895)
		Positive Regulation Of Wnt Signaling Pathway (GO:0030177)
		Positive Regulation Of Positive Chemotaxis (GO:0050927)
		Negative Regulation Of Bone Mineralization (GO:0030502)
		Regulation Of Phospholipase C Activity (GO:1900274)
		Negative Regulation Of Inflammatory Response To Antigenic Stimulus (GO:0002862)
		Adenine Nucleotide Transport (GO:0051503)
		Skeletal System Development (GO:0001501)
		Pyrimidine Nucleoside Transport (GO:0015864)
		Response To Organophosphorus (GO:0046683)
		Cellular Response To Estradiol Stimulus (GO:0071392)
		Positive Regulation Of Protein Kinase B Signaling (GO:0051897)
		Tight Junction Organization (GO:0120193)
		Positive Regulation Of Response To Stimulus (GO:0048584)
		Phosphate Ion Homeostasis (GO:0055062)
		Nucleobase Transport (GO:0015851)
		Negative Regulation Of Macromolecule Biosynthetic Process (GO:0010558)
		Negative Regulation Of Fatty Acid Biosynthetic Process (GO:0045717)
		Positive Regulation Of Cell Cycle G1/S Phase Transition (GO:1902808)
		Peptidyl-Tyrosine Autophosphorylation (GO:0038083)
		Calcium-Independent Cell-Cell Adhesion Via Plasma Membrane Cell-Adhesion Molecules (GO:0016338)
		Transmembrane Receptor Protein Tyrosine Kinase Signaling Pathway (GO:0007169)
		Regulation Of MAP Kinase Activity (GO:0043405)
		Positive Regulation Of Cardiac Muscle Cell Proliferation (GO:0060045)
		Positive Regulation Of G1/S Transition Of Mitotic Cell Cycle (GO:1900087)
		Purine Nucleobase Transmembrane Transport (GO:1904823)
		ERBB2 Signaling Pathway (GO:0038128)
		Negative Regulation Of Biomineral Tissue Development (GO:0070168)
		Positive Regulation Of Hormone Secretion (GO:0046887)
		Sensory Organ Development (GO:0007423)
		Positive Regulation Of Epithelial Tube Formation (GO:1905278)
		Negative Regulation Of Cellular Biosynthetic Process (GO:0031327)
		Neurotransmitter Uptake (GO:0001504)
		Regulation Of Endothelial Cell Chemotaxis (GO:2001026)
		Neuromuscular Process Controlling Balance (GO:0050885)
		Response To Lipid (GO:0033993)
		Nucleoside Triphosphate Metabolic Process (GO:0009141)
		Positive Regulation Of Mitotic Cell Cycle Phase Transition (GO:1901992)
		Regulation Of Skeletal Muscle Satellite Cell Proliferation (GO:0014842)
