## Supplements for "Analysis of publicly available transcriptomic data to identify key genes and pathways associated with osteosarcoma metastasis": venn_primary mets vs no mets_KEGG.txt

Names	total	elements
GSE21257 TARGET_OS	1	Rheumatoid arthritis
GSE220538 TARGET_OS	1	Bladder cancer
GSE21257 GSE220538	2	Coronavirus disease
		Adherens junction
TARGET_OS	12	Thyroid hormone signaling pathway
		Insulin secretion
		Endocrine and other factor-regulated calcium reabsorption
		Gastric acid secretion
		Proximal tubule bicarbonate reclamation
		Aldosterone-regulated sodium reabsorption
		Cardiac muscle contraction
		Bile secretion
		cAMP signaling pathway
		Adrenergic signaling in cardiomyocytes
		IL-17 signaling pathway
		Signaling pathways regulating pluripotency of stem cells
GSE21257	48	Measles
		Tuberculosis
		Herpes simplex virus 1 infection
		Influenza A
		Lipid and atherosclerosis
		Th17 cell differentiation
		Asthma
		Systemic lupus erythematosus
		Cytosolic DNA-sensing pathway
		Cell adhesion molecules
		Fc gamma R-mediated phagocytosis
		Chemokine signaling pathway
		Chagas disease
		Toll-like receptor signaling pathway
		Necroptosis
		JAK-STAT signaling pathway
		Legionellosis
		Complement and coagulation cascades
		Graft-versus-host disease
		Antigen processing and presentation
		Epstein-Barr virus infection
		Viral protein interaction with cytokine and cytokine receptor
		Osteoclast differentiation
		Allograft rejection
		Yersinia infection
		Type I diabetes mellitus
		Viral myocarditis
		Human T-cell leukemia virus 1 infection
		Malaria
		Neutrophil extracellular trap formation
		Leishmaniasis
		Shigellosis
		PD-L1 expression and PD-1 checkpoint pathway in cancer
		B cell receptor signaling pathway
		Intestinal immune network for IgA production
		Toxoplasmosis
		Amoebiasis
		Fc epsilon RI signaling pathway
		Staphylococcus aureus infection
		Natural killer cell mediated cytotoxicity
		Hematopoietic cell lineage
		Pertussis
		Inflammatory bowel disease
		Phagosome
		Cytokine-cytokine receptor interaction
		Pathogenic Escherichia coli infection
		Th1 and Th2 cell differentiation
		Autoimmune thyroid disease
GSE220538	13	Pantothenate and CoA biosynthesis
		Parathyroid hormone synthesis, secretion and action
		FoxO signaling pathway
		Pyrimidine metabolism
		Phospholipase D signaling pathway
		One carbon pool by folate
		Riboflavin metabolism
		Salivary secretion
		Gastric cancer
		Melanoma
		Pathways in cancer
		Epithelial cell signaling in Helicobacter pylori infection
		Breast cancer
