## Supplements for "Analysis of publicly available transcriptomic data to identify key genes and pathways associated with osteosarcoma metastasis": venn_primary mets vs no mets_WP.txt

Names	total	elements
GSE21257 TARGET_OS	2	miRNA Role In Immune Response In Sepsis WP4329
		IL 24 Signaling Pathway WP5413
GSE220538 TARGET_OS	1	Bladder Cancer WP2828
GSE21257 GSE220538	3	Allograft Rejection WP2328
		LTF Danger Signal Response Pathway WP4478
		Spinal Cord Injury WP2431
TARGET_OS	19	Monoamine GPCRs WP58
		Catalytic Cycle Of Mammalian Flavin Containing Monooxygenases FMOs WP688
		Serotonin Receptor 2 And ELK SRF GATA4 Signaling WP732
		Cardiac Progenitor Differentiation WP2406
		Striated Muscle Contraction Pathway WP383
		Tamoxifen Metabolism WP691
		DNA Damage Response Only ATM Dependent WP710
		Oncostatin M Signaling Pathway WP2374
		lncRNA In Canonical Wnt Signaling And Colorectal Cancer WP4258
		Antiviral And Anti Inflammatory Effects Of Nrf2 On SARS CoV 2 Pathway WP5113
		Apoptosis WP254
		P38 MAPK Signaling Pathway WP400
		ncRNAs Involved In Wnt Signaling In Hepatocellular Carcinoma WP4336
		Wnt Signaling In Kidney Disease WP4150
		Photodynamic Therapy Induced NF kB Survival Signaling WP3617
		Matrix Metalloproteinases WP129
		Quercetin And Nf kB AP 1 Induced Apoptosis WP2435
		TP53 Network WP1742
		Interactions Of Natural Killer Cells In Pancreatic Cancer WP5092
GSE21257	61	Inflammatory Response Pathway WP453
		Activation Of NLRP3 Inflammasome By SARS CoV 2 WP4876
		11P11 2 Copy Number Variation Syndrome WP5348
		SARS CoV 2 Innate Immunity Evasion And Cell Specific Immune Response WP5039
		Sebaleic Acid Formation And Metabolism WP5315
		B Cell Receptor Signaling Pathway WP23
		Development Of Pulmonary Dendritic Cells And Macrophage Subsets WP3892
		Cytokines And Inflammatory Response WP530
		Chemokine Signaling Pathway WP3929
		Cell Interactions Of The Pancreatic Cancer Microenvironment WP5284
		Prostaglandin Signaling WP5088
		SARS CoV 2 And COVID 19 Pathway WP4846
		Serotonin Transporter Activity WP1455
		Toll Like Receptor Signaling Pathway WP75
		Toll Like Receptor Signaling Related To MyD88 WP3858
		Th17 Cell Differentiation Pathway WP5130
		IL 3 Signaling Pathway WP286
		Regulatory Circuits Of The STAT3 Signaling Pathway WP4538
		Metabolism Of Alpha Linolenic Acid WP4586
		Inflammatory Bowel Disease Signaling WP5198
		T Cell Modulation In Pancreatic Cancer WP5078
		Fibrin Complement Receptor 3 Signaling Pathway WP4136
		Type II Interferon Signaling WP619
		Prostaglandin And Leukotriene Metabolism In Senescence WP5321
		IL 10 Anti Inflammatory Signaling Pathway WP4495
		PI3K AKT mTOR Vitamin D3 Signaling WP4141
		Cancer Immunotherapy By CTLA4 Blockade WP4582
		Control Of Immune Tolerance By Vasoactive Intestinal Peptide WP4484
		LDL Influence On CD14 And TLR4 WP5272
		MYD88 Distinct Input Output Pathway WP3877
		Macrophage Markers WP4146
		Neuroinflammation And Glutamatergic Signaling WP5083
		Extrafollicular And Follicular B Cell Activation By SARS CoV 2 WP5218
		Interactions Between Immune Cells And microRNAs In Tumor Microenvironment WP4559
		T Cell Activation SARS CoV 2 WP5098
		mRNA Vaccine Activation Of Dendritic Cell And Induction Of IFN 1 WP5187
		Ebola Virus Infection In Host WP4217
		STING Pathway In Kawasaki Like Disease And COVID 19 WP4961
		Nucleotide Binding Oligomerization Domain NOD Pathway WP1433
		Urotensin II Mediated Signaling Pathway WP5158
		Prostaglandin And Leukotriene Metabolism In Senescence WP5122
		Myometrial Relaxation And Contraction Pathways WP289
		Pathogenic Escherichia Coli Infection WP2272
		Network Map Of SARS CoV 2 Signaling Pathway WP5115
		Sulfatase And Aromatase Pathway WP5368
		Cytosolic DNA Sensing Pathway WP4655
		Platelet Mediated Interactions With Vascular And Circulating Cells WP4462
		8P23 1 Copy Number Variation Syndrome WP5346
		Microglia Pathogen Phagocytosis Pathway WP3937
		Non Genomic Actions Of 1 25 Dihydroxyvitamin D3 WP4341
		TYROBP Causal Network In Microglia WP3945
		Measles Virus Infection WP4630
		Vitamin D Receptor Pathway WP2877
		Leukotriene Metabolic Pathway WP5171
		Apoptosis Modulation And Signaling WP1772
		Oxidative Damage Response WP3941
		Nanomaterial Induced Inflammasome Activation WP3890
		JAK STAT Signaling In The Regulation Of Beta Cells WP5358
		Selenium Micronutrient Network WP15
		Eicosanoid Synthesis WP167
		Acute Viral Myocarditis WP4298
GSE220538	30	Pyrimidine Metabolism And Related Diseases WP4225
		Osteoblast Signaling WP322
		Interleukin 11 Signaling Pathway WP2332
		Extracellular Vesicles In The Crosstalk Of Cardiac Cells WP4300
		NOTCH1 Regulation Of Endothelial Cell Calcification WP3413
		Pathogenesis Of SARS CoV 2 Mediated By Nsp9 Nsp10 Complex WP4884
		Endometrial Cancer WP4155
		Fluoropyrimidine Activity WP1601
		Embryonic Stem Cell Pluripotency Pathways WP3931
		Hair Follicle Development Cytodifferentiation Part 3 Of 3 WP2840
		Serine Metabolism WP4688
		Cells And Molecules Involved In Local Acute Inflammatory Response WP4493
		Glioblastoma Signaling Pathways WP2261
		COVID 19 Adverse Outcome Pathway WP4891
		Lung Fibrosis WP3624
		Overview Of Nanoparticle Effects WP3287
		EGFR Tyrosine Kinase Inhibitor Resistance WP4806
		Pleural Mesothelioma WP5087
		Orexin Receptor Pathway WP5094
		SRF And miRs In Smooth Muscle Differentiation And Proliferation WP1991
		Biomarkers For Pyrimidine Metabolism Disorders WP4584
		Gastrin Signaling Pathway WP4659
		Endochondral Ossification WP474
		PI3K Akt Signaling Pathway WP4172
		TCA Cycle Nutrient Use And Invasiveness Of Ovarian Cancer WP2868
		Disorders Of Folate Metabolism And Transport WP4259
		Endochondral Ossification With Skeletal Dysplasias WP4808
		BMP Signaling In Eyelid Development WP3927
		ERK Pathway In Huntington 39 S Disease WP3853
		Proteoglycan Biosynthesis WP4784
