## Supplements for "Analysis of publicly available transcriptomic data to identify key genes and pathways associated with osteosarcoma metastasis": gse_KEGG_025_target_os_5000.csv

	ID	Description	setSize	enrichmentScore	NES	pvalue	p.adjust	qvalue	rank	leading_edge	core_enrichment
hsa04820	hsa04820	Cytoskeleton in muscle cells	56	0.638487911464405	3.55409086457841	0.00206185567010309	0.0508221225710015	0.0444496892455354	670	tags=48%, list=13%, signal=42%	58/4604/4892/4703/7125/11155/442721/8557/4633/58529/23439/4620/4624/1158/29895/1674/4625/7111/64423/27063/7140/57159/8515/2023/476/4619/88
hsa04514	hsa04514	Cell adhesion molecules	56	-0.443277440681092	-2.41484438465591	0.0017636684303351	0.0508221225710015	0.0444496892455354	1664	tags=66%, list=33%, signal=45%	3123/4756/3117/3122/999/3108/3113/3115/54413/6404/3109/923/3119/920/5788/9076/959/6382/3127/914/3111/925/4897/137075/5818/7412/257194/933/64101/22871/6693/3683/9071/926/3897/94030/6900
hsa04657	hsa04657	IL-17 signaling pathway	27	0.546340979977735	2.4055394266615	0.00224215246636771	0.0508221225710015	0.0444496892455354	241	tags=33%, list=5%, signal=32%	2354/4312/4314/4792/2353/10758/8061/2920/3725
hsa05340	hsa05340	Primary immunodeficiency	17	-0.625389142632918	-2.31027269979404	0.00174825174825175	0.0508221225710015	0.0444496892455354	964	tags=71%, list=19%, signal=57%	920/5788/959/5896/3561/916/695/925/3932/973/926/3718
hsa03030	hsa03030	DNA replication	15	0.629087261785356	2.30922086419217	0.00212765957446809	0.0508221225710015	0.0444496892455354	1864	tags=100%, list=37%, signal=63%	2237/10535/4176/4171/4173/84153/6118/3978/5984/5982/23649/6742/10714/6117/5111
hsa04640	hsa04640	Hematopoietic cell lineage	40	-0.465704378040418	-2.27032595823109	0.00178890876565295	0.0508221225710015	0.0444496892455354	2071	tags=85%, list=41%, signal=50%	3581/3676/3684/3118/921/1378/3123/3117/3589/3122/3108/924/3113/7124/3115/1436/3109/931/3119/920/3127/914/916/3111/951/925/1441/933/1438/2322/952/917/3815/926
hsa05320	hsa05320	Autoimmune thyroid disease	15	-0.618455366098295	-2.16985290137658	0.00195694716242661	0.0508221225710015	0.0444496892455354	1918	tags=100%, list=38%, signal=62%	958/3123/3117/3122/3108/3113/3115/3109/3119/959/3127/3111/7253/3002
hsa05330	hsa05330	Allograft rejection	15	-0.618455366098295	-2.1500298667945	0.00191570881226054	0.0508221225710015	0.0444496892455354	1918	tags=100%, list=38%, signal=62%	958/3123/3117/3122/3108/3113/7124/3115/3109/3119/959/3127/3111/3002
hsa05332	hsa05332	Graft-versus-host disease	14	-0.62033816550613	-2.13656853472276	0.00193050193050193	0.0508221225710015	0.0444496892455354	1664	tags=100%, list=33%, signal=67%	3123/3117/3122/3108/3113/7124/3115/3109/3119/3127/3111/3824/3002
hsa01232	hsa01232	Nucleotide metabolism	26	0.48333995496361	2.13116988543064	0.00208333333333333	0.0508221225710015	0.0444496892455354	771	tags=50%, list=15%, signal=43%	7371/132/51020/51727/1503/204/3615/4830/203/3251/115024/10201/30833
hsa03040	hsa03040	Spliceosome	41	0.402985118206225	2.09105039215666	0.00206611570247934	0.0508221225710015	0.0444496892455354	2334	tags=90%, list=47%, signal=49%	124904621/6636/10992/6625/10465/6633/51690/10285/27339/103625684/4670/3178/57461/6627/6430/6631/124900488/84950/22938/3303/9092/9416/9129/83443/9984/151903/24148/10907/4116/6632/7307/102724594/9775/1659/58517/6434/29896
hsa05168	hsa05168	Herpes simplex virus 1 infection	141	-0.282736819718654	-1.9013455894612	0.00175746924428822	0.0508221225710015	0.0444496892455354	1811	tags=66%, list=36%, signal=43%	7767/113835/22869/79898/127396/7188/718/4939/7097/162966/54925/91975/347344/3118/29990/7576/51385/7625/199777/10308/7773/3123/171392/55762/94039/3459/9310/100129842/3117/353355/7752/126375/148198/7098/3122/7561/90317/147949/81931/972/57547/3108/284349/6347/162962/3113/339327/10795/7124/57232/7567/7768/3115/3460/23586/5371/147658/148206/3109/284306/7559/6352/84924/5295/115509/7596/400713/3119/1002…
hsa03010	hsa03010	Ribosome	64	0.476764994590337	2.67964340279239	0.00249376558603491	0.0521772491847305	0.0456349006027442	2312	tags=92%, list=46%, signal=50%	6182/6176/51021/6150/6227/6152/6210/6234/6193/219927/6202/25873/6141/6222/6136/51116/4736/79590/6206/9553/51081/6159/6188/6203/6187/55052/54948/6139/6223/54460/6169/6165/29074/6155/2197/23521/6224/6132/9349/6130/64963/6204/6122/10573/6173/6123/6146/51073/6209/6232/6229/6137/6128/6147/64960/64979/6218/6181/6143
hsa04814	hsa04814	Motor proteins	63	0.380706444263641	2.16141723777806	0.00444444444444444	0.0863492063492063	0.0755221386800334	182	tags=14%, list=4%, signal=14%	58/7125/4633/124602/4620/80179/4624/113457/29895
hsa04151	hsa04151	PI3K-Akt signaling pathway	70	-0.313929795565689	-1.79332151962849	0.00515463917525773	0.0934707903780069	0.081750768674263	549	tags=23%, list=11%, signal=21%	51378/1441/118788/2792/2322/5528/2998/2149/3815/5594/894/131873/5294/3718/3481/7157
hsa04940	hsa04940	Type I diabetes mellitus	15	-0.540933918289083	-1.92204437681897	0.00566037735849057	0.0962264150943396	0.0841608738828203	1664	tags=87%, list=33%, signal=58%	3118/3123/3117/3122/3108/3113/7124/3115/3109/3119/3127/3111/3002
hsa00190	hsa00190	Oxidative phosphorylation	37	0.396694696601564	2.00636500671113	0.00680272108843537	0.106239625036618	0.0929185575010664	1829	tags=70%, list=37%, signal=45%	6389/7388/4723/155066/516/126328/5464/4726/513/4731/1537/1347/4720/4714/522/27089/4713/10063/440567/6391/539/341947/533/56901/4712/54539
hsa04722	hsa04722	Neurotrophin signaling pathway	30	-0.418292862582372	-1.92814022073905	0.00742115027829314	0.106239625036618	0.0929185575010664	592	tags=33%, list=12%, signal=30%	4217/814/5598/5602/5336/4214/9500/5594/11213/7157
hsa04611	hsa04611	Platelet activation	33	-0.406367128210111	-1.85727874585207	0.00718132854578097	0.106239625036618	0.0929185575010664	1084	tags=48%, list=22%, signal=38%	5295/4067/5742/10125/695/2771/83660/54518/2983/5336/3937/2149/5594/111/5294/2982
hsa00240	hsa00240	Pyrimidine metabolism	14	0.574824739570019	2.06109699905029	0.00856531049250535	0.11108388466879	0.0971554099657377	771	tags=57%, list=15%, signal=48%	7371/51020/51727/1503/4830/115024/10201/30833
hsa04080	hsa04080	Neuroactive ligand-receptor interaction	97	-0.275381816411789	-1.7210055829668	0.00857632933104631	0.11108388466879	0.0971554099657377	308	tags=59%, list=6%, signal=56%	2561/286530/3827/5021/1129/100996758/3952/2359/8698/2916/5025/2922/2891/7068/7434/9340/3357/2890/2906/10888/10316/5031/151/2357/5368/4886/719/130574/1134/7425/27334/1145/885/8973/5027/84109/7253/80763/2847/6751/5746/200959/10874/2149/4986/1908/3375/4852/10886/10911/2914/2895/1813/130576/3274/3001/1268
hsa04540	hsa04540	Gap junction	26	-0.426472483159318	-1.84469402215768	0.0105820105820106	0.130832130832131	0.114427482848535	851	tags=42%, list=17%, signal=35%	5582/5154/2771/5598/7278/10382/2983/5594/111/2982/1813
hsa05321	hsa05321	Inflammatory bowel disease	22	-0.460388975429272	-1.86704353125512	0.0113207547169811	0.133880229696473	0.117093389750011	2134	tags=91%, list=43%, signal=52%	6775/3606/7097/3118/3594/3123/3459/3117/3122/3108/3113/7124/3115/3460/3109/3119/3561/3127/3111/2625
hsa04015	hsa04015	Rap1 signaling pathway	55	-0.325313744860153	-1.75776603174306	0.0122591943957968	0.138937536485698	0.121516576028513	876	tags=78%, list=18%, signal=65%	64411/3689/8074/8503/5899/1435/7408/136/5330/5028/5606/5590/1399/3684/83593/108/27040/5579/5155/4803/1500/999/57121/1436/2357/5295/8631/5582/5154/2771/83660/51378/2533/54518/7409/3683/3937/2149/3815/5594/111/1813/1268
hsa04650	hsa04650	Natural killer cell mediated cytotoxicity	38	-0.381092867944824	-1.85855982766991	0.0140845070422535	0.150255489573263	0.131415404967328	1755	tags=61%, list=35%, signal=40%	27040/5579/2207/3459/5777/962/7124/3460/22914/100528032/5295/3823/5582/2214/3824/3932/8743/7409/5336/3683/3937/5594/3002
hsa05310	hsa05310	Asthma	17	-0.499628332586203	-1.84460665216735	0.0143626570915619	0.150255489573263	0.131415404967328	1918	tags=88%, list=38%, signal=55%	3118/958/3123/2207/3117/3122/3108/3113/7124/3115/3109/3119/959/3127/3111
hsa05032	hsa05032	Morphine addiction	28	-0.38539581382787	-1.71512889550235	0.0157894736842105	0.15906432748538	0.13911972914743	678	tags=43%, list=14%, signal=37%	2868/5582/2771/157/2792/50940/408/200959/3762/111/3763/5153
hsa04310	hsa04310	Wnt signaling pathway	57	-0.295000356841046	-1.61897458726424	0.0163934426229508	0.159250585480094	0.139282632811537	875	tags=33%, list=18%, signal=28%	896/5582/8549/7473/29964/284654/2535/5602/2487/80326/7476/7475/6425/6422/54894/894/27123/84870/7157
hsa04923	hsa04923	Regulation of lipolysis in adipocytes	12	-0.549896286775858	-1.78879857954371	0.0177619893428064	0.166595210387701	0.145706337258593	1156	tags=67%, list=23%, signal=51%	4886/5295/5742/3991/2771/7253/4852/111
hsa04672	hsa04672	Intestinal immune network for IgA production	18	-0.496917992997953	-1.87621594543942	0.0204081632653061	0.185034013605442	0.161833154314357	2016	tags=89%, list=40%, signal=53%	3676/3118/958/3123/3117/3122/115650/3108/3113/3115/3109/3119/959/3127/3111/10673
hsa05323	hsa05323	Rheumatoid arthritis	35	0.380224784371986	1.82065152455436	0.0228310502283105	0.194063926940639	0.16973083393415	310	tags=23%, list=6%, signal=22%	4312/4314/414062/6349/2353/2920/3725/155066
hsa03008	hsa03008	Ribosome biogenesis in eukaryotes	24	0.412934134365529	1.7771371436082	0.0225225225225225	0.194063926940639	0.16973083393415	2208	tags=83%, list=44%, signal=47%	138716/55651/10248/10171/2091/56000/26354/10556/9790/51367/51602/5901/55813/29107/10482/84128/10557/65083/55341/10436
hsa04260	hsa04260	Cardiac muscle contraction	28	0.402551818796093	1.81372888945677	0.0250521920668058	0.200417536534447	0.17528778350149	591	tags=36%, list=12%, signal=32%	4633/779/23439/7388/4624/3270/10345/4625/786/476
hsa04921	hsa04921	Oxytocin signaling pathway	46	-0.302118862085858	-1.57807971759858	0.024866785079929	0.200417536534447	0.17528778350149	441	tags=26%, list=9%, signal=24%	814/5598/59284/952/2983/9254/3762/5594/111/5294/3763/2982
hsa05162	hsa05162	Measles	28	-0.379454448810409	-1.6696903971823	0.027027027027027	0.20664767331434	0.180736742140251	1360	tags=54%, list=27%, signal=39%	6504/23586/1021/4599/5295/896/3561/6773/916/917/5602/51284/894/3718/7157
hsa04145	hsa04145	Phagosome	48	-0.310640225957088	-1.6219907600911	0.0273504273504274	0.20664767331434	0.180736742140251	2206	tags=77%, list=44%, signal=43%	81027/260334/124908013/124908015/124908041/718/7097/3684/4689/3118/4973/653361/3123/55176/3117/3122/3108/3113/8417/3115/11151/22925/2204/3109/1520/83547/78989/3119/3127/64581/3111/2214/4481/1536/7278/10382/6441
hsa04062	hsa04062	Chemokine signaling pathway	52	-0.297088984988637	-1.6075792146823	0.0304568527918782	0.223899025929483	0.195824999458449	1154	tags=44%, list=23%, signal=34%	6352/5295/4067/7454/2868/1230/6773/10663/1234/1524/2771/729230/157/2792/3055/408/7409/6376/5336/5594/111/5294/3718
hsa05208	hsa05208	Chemical carcinogenesis - reactive oxygen species	58	0.306884596433879	1.69467875900818	0.0320366132723112	0.225788599889319	0.197477645414033	1829	tags=64%, list=37%, signal=41%	4792/2353/6389/115019/7388/293/3725/4723/4259/516/5338/27035/126328/4726/27/513/5599/4731/1537/9817/1347/4720/5970/4714/522/27089/4713/440567/6391/539/341947/7419/7417/56901/10327/4712/54539
hsa04659	hsa04659	Th17 cell differentiation	43	-0.319244423994837	-1.62644873120379	0.0323741007194245	0.225788599889319	0.197477645414033	1997	tags=70%, list=40%, signal=42%	6258/4775/3118/3594/27040/3123/3459/3117/3556/3122/3108/3113/3115/3460/3109/3119/9466/920/3561/3127/916/3111/246778/3932/917/5602/3662/5594/2625/3718
