## Supplements for "Analysis of publicly available transcriptomic data to identify key genes and pathways associated with osteosarcoma metastasis": gse_WP_025_target_os_5000.csv

	ID	Description	setSize	enrichmentScore	NES	pvalue	p.adjust	qvalue	rank	leading_edge	core_enrichment
WP383	WP383	Striated muscle contraction pathway	18	0.8013945769289	3.13104752237006	0.00205761316872428	0.115560640732265	0.100365329800474	238	tags=44%, list=5%, signal=42%	58/4604/4703/7125/8557/4633/4624/1674
WP477	WP477	Cytoplasmic ribosomal proteins	44	0.525834835232188	2.77991416517033	0.0023094688221709	0.115560640732265	0.100365329800474	2312	tags=98%, list=46%, signal=53%	6176/6227/6152/6210/6234/6193/6202/25873/6141/6222/6136/4736/6206/6199/6159/6188/6203/6187/6139/6223/6169/6165/6155/2197/23521/6224/6132/9349/6130/6204/6122/6173/6123/6146/6209/6232/6229/6137/6128/6147/6218/6181/6143
WP3680	WP3680	Physico chemical features and toxicity associated pathways	17	0.604610816490318	2.33995674099138	0.00425531914893617	0.115560640732265	0.100365329800474	241	tags=29%, list=5%, signal=28%	58/4609/51384/7481/3725
WP3945	WP3945	TYROBP causal network in microglia	29	-0.524942164980316	-2.33221179206956	0.0017636684303351	0.115560640732265	0.100365329800474	1587	tags=90%, list=32%, signal=62%	3606/718/8832/3684/6039/375387/3687/3587/10019/714/920/54502/55803/951/5341/654346/124907928/79690/9056/64092/51411/54518/3071/26157/202309/54360
WP5424	WP5424	Omega 6 fatty acids in senescence	16	-0.603494695896491	-2.23946698402859	0.00182481751824818	0.115560640732265	0.100365329800474	1205	tags=69%, list=24%, signal=52%	2678/2687/5742/10/60481/54898/27306/1800/1666/216/7157
WP5373	WP5373	Osteoarthritic chondrocyte hypertrophy	12	0.66412223024739	2.23052344180822	0.00210970464135021	0.115560640732265	0.100365329800474	241	tags=42%, list=5%, signal=40%	2354/3726/2353/8061/3725
WP5356	WP5356	Affected pathways in Duchenne muscular dystrophy	13	0.632508435674709	2.18591719276844	0.00426439232409382	0.115560640732265	0.100365329800474	783	tags=62%, list=16%, signal=52%	844/779/4792/10345/3710/10280/786/4313
WP289	WP289	Myometrial relaxation and contraction pathways	40	0.425497450097397	2.1548466685814	0.0045766590389016	0.115560640732265	0.100365329800474	300	tags=22%, list=6%, signal=21%	58/4633/2353/23764/85366/57007/3725/3484/3710
WP4534	WP4534	Mechanoregulation and pathology of YAP TAZ via Hippo and non Hippo mechanisms	13	0.625116157444209	2.14818700996327	0.00423728813559322	0.115560640732265	0.100365329800474	108	tags=15%, list=2%, signal=15%	58/60485
WP4884	WP4884	Pathogenesis of SARS CoV 2 mediated by nsp9 nsp10 complex	13	-0.559621667745061	-1.99322140576216	0.00373831775700935	0.115560640732265	0.100365329800474	964	tags=62%, list=19%, signal=50%	920/3127/914/916/925/3932/917/926
WP2261	WP2261	Glioblastoma signaling	23	-0.460033926683723	-1.95497854856609	0.00181159420289855	0.115560640732265	0.100365329800474	285	tags=26%, list=6%, signal=25%	5336/5594/6416/894/5294/7157
WP4657	WP4657	22q11 2 copy number variation syndrome	35	-0.399050871222873	-1.88909509525859	0.00374531835205993	0.115560640732265	0.100365329800474	2132	tags=74%, list=43%, signal=43%	9993/1399/5413/8452/51586/1312/7514/7625/29801/101928891/9342/8220/5308/7353/128989/55752/79680/9076/84861/5625/8216/7290/2637/8218/1813/7157
WP4222	WP4222	Phosphodiesterases in neuronal function	15	-0.560658059849936	-2.02115163093637	0.0053475935828877	0.115737203972498	0.10051867637007	435	tags=73%, list=9%, signal=67%	10846/90632/2890/2906/5152/50940/2983/111/2982/5153/1813
WP3937	WP3937	Microglia pathogen phagocytosis pathway	21	-0.48709307967779	-1.93863383860817	0.00522648083623693	0.115737203972498	0.10051867637007	1954	tags=81%, list=39%, signal=50%	3684/4689/27040/653361/2207/713/5777/714/5295/4067/712/3055/1536/7409/3071/5336/5294
WP366	WP366	TGF beta signaling pathway	28	0.452359724254556	2.01457554975466	0.00638297872340425	0.125739184562714	0.109205475562545	492	tags=36%, list=10%, signal=32%	2354/4609/4312/3726/2353/10131/3725/50855/1316/4208
WP411	WP411	mRNA processing	31	0.437748335192856	2.00525623821172	0.00669642857142857	0.125739184562714	0.109205475562545	2313	tags=94%, list=46%, signal=51%	10921/1196/6636/10992/6625/6421/6633/51690/1195/4670/1660/3178/6627/6430/5496/4904/23283/9129/83443/3276/10482/24148/10907/6632/7307/102724594/1659/6434/8106
WP254	WP254	Apoptosis	33	-0.389892046439259	-1.8206410610194	0.00705467372134039	0.125739184562714	0.109205475562545	371	tags=27%, list=7%, signal=25%	5602/8743/3662/4214/6416/3002/27242/3481/7157
WP314	WP314	Fas ligand pathway and stress induction of heat shock proteins	13	0.579670434230589	2.02343721712811	0.00863930885529158	0.133480176211454	0.115928587989798	288	tags=23%, list=6%, signal=22%	58/3725/11124
WP2571	WP2571	Polycystic kidney disease pathway	25	0.422564079798309	1.83517408796014	0.00881057268722467	0.133480176211454	0.115928587989798	241	tags=28%, list=5%, signal=27%	4609/51384/7477/2353/7483/7481/3725
WP4172	WP4172	PI3K Akt signaling	69	-0.32053601906692	-1.8327134071081	0.00880281690140845	0.133480176211454	0.115928587989798	549	tags=23%, list=11%, signal=21%	51378/1441/118788/2792/2322/5528/2998/2149/3815/5594/894/131873/5294/3718/3481/7157
WP2795	WP2795	Cardiac hypertrophic response	16	-0.518167296440588	-1.89603287322699	0.00936329588014981	0.13509898341359	0.11733453483897	671	tags=44%, list=13%, signal=38%	11184/5598/2978/3084/4214/5594/6416
WP466	WP466	DNA replication	13	0.577100382760982	2.00919845861999	0.0108225108225108	0.137988614800759	0.119844202536702	1864	tags=92%, list=37%, signal=58%	81620/51053/4176/4171/4173/6118/5984/5982/23649/10714/6117/5111
WP2355	WP2355	Corticotropin releasing hormone signaling	26	0.42835059833612	1.9003159144893	0.0108459869848156	0.137988614800759	0.119844202536702	184	tags=23%, list=4%, signal=22%	2354/3726/4792/2353/8061/4929
WP673	WP673	ErbB signaling	26	-0.418322584530422	-1.85065104386543	0.0113851992409867	0.137988614800759	0.119844202536702	381	tags=31%, list=8%, signal=29%	57144/5602/3084/5336/5594/6416/145957/7157
WP4746	WP4746	Thyroid hormones production and peripheral downstream signaling effects	17	-0.499953233319993	-1.84022086658315	0.010989010989011	0.137988614800759	0.119844202536702	627	tags=35%, list=13%, signal=31%	7253/5208/117247/5594/4852/7157
WP3929	WP3929	Chemokine signaling	43	-0.358093878232632	-1.81036656329528	0.012216404886562	0.142368103101087	0.123647822738481	1154	tags=47%, list=23%, signal=36%	6352/5295/4067/7454/2868/1230/6773/10663/1524/2771/729230/2792/3055/408/7409/6376/5594/111/5294/3718
WP5095	WP5095	Overview of proinflammatory and profibrotic mediators	25	0.442190972586017	1.9637609662688	0.012987012987013	0.145579756566304	0.126437169156074	339	tags=28%, list=7%, signal=26%	4312/4314/414062/6349/2920/26525/6357
WP5055	WP5055	Burn wound healing	13	0.556747169743537	1.9046673559685	0.0134529147982063	0.145579756566304	0.126437169156074	22	tags=15%, list=0%, signal=15%	58/4312
WP455	WP455	GPCRs class A rhodopsin like	61	-0.306588466742449	-1.70143788984553	0.0139616055846422	0.145874706625745	0.126693335613813	1403	tags=48%, list=28%, signal=35%	10888/10316/57121/5031/151/2357/4886/719/56670/27334/29909/2857/1230/81491/1234/1524/84636/729230/4993/2847/6751/1240/2149/4986/8477/10886/1813/3274/1268
WP4022	WP4022	Pyrimidine metabolism	21	0.474536169499909	1.9602933886477	0.0149253731343284	0.145883485796822	0.12670096039328	1885	tags=81%, list=38%, signal=51%	7371/64425/10622/51727/1503/5437/4830/10201/30833/30834/5433/23649/10714/79077/83549/51082/4832
WP702	WP702	Metapathway biotransformation Phase I and II	42	-0.356857252580442	-1.76582980406331	0.014760147601476	0.145883485796822	0.12670096039328	2074	tags=67%, list=41%, signal=39%	1543/9027/2327/90161/285440/1312/1583/6819/29785/2052/3176/8514/8529/27284/339983/126410/10/2329/79690/266722/120227/51302/3340/64377/9348/2326/2328/79807
WP534	WP534	Glycolysis and gluconeogenesis	11	0.577377462838915	1.89114323027178	0.0165289256198347	0.15650826446281	0.135928664636799	1850	tags=91%, list=37%, signal=57%	2203/5211/2023/6515/25874/230/7167/2597/5230/2026
WP3932	WP3932	Focal adhesion PI3K Akt mTOR signaling	59	-0.292790859797234	-1.62364585884975	0.0187393526405451	0.17206132879046	0.149436623927792	699	tags=27%, list=14%, signal=24%	5154/3991/50509/5208/51378/1441/2792/5528/2998/3683/2149/3815/64344/5594/5294/3718
WP107	WP107	Translation factors	13	0.536130608231951	1.86309629852032	0.0271966527196653	0.235445307830245	0.204486110674175	1979	tags=92%, list=40%, signal=56%	8637/8893/1974/1936/23277/8662/8668/8891/10209/1978/1967/8661
WP3529	WP3529	Zinc homeostasis	10	0.557727227154314	1.73627872259476	0.0270880361173815	0.235445307830245	0.204486110674175	1431	tags=80%, list=29%, signal=57%	23516/4499/4495/4494/4504/4502/4493/55532
WP2328	WP2328	Allograft rejection	26	-0.397209573814478	-1.69281039906807	0.029038112522686	0.244404113732607	0.2122669044056	2084	tags=81%, list=42%, signal=47%	5590/718/3118/958/3123/713/6373/3117/3122/3108/3113/7124/3115/714/3109/3119/959/3127/712/3111/3002
WP4018	WP4018	Clear cell renal cell carcinoma pathways	16	0.45686328269052	1.72452939927624	0.0303030303030303	0.248157248157248	0.215526531316005	1967	tags=81%, list=39%, signal=49%	64223/5211/1012/2023/8536/230/4199/7167/2597/146779/5230/2026/6009
