## Supplements for "Analysis of publicly available transcriptomic data to identify key genes and pathways associated with osteosarcoma metastasis": target_os_KEGG.csv

,"Term","Overlap","P.value","Adjusted.P.value","Old.P.value","Old.Adjusted.P.value","Odds.Ratio","Combined.Score","Genes";;;;;;;;
1,"Thyroid hormone signaling pathway","5/121",0.00773196778287917,0.400447537455389,0,0,4.30640644144933,20.9394357317025,"MYC;ATP1B4;GATA4;ATP1B2;"TP53""";;;;
2,"Bladder cancer","3/41",0.00816119405580488,0.400447537455389,0,0,7.8391959798995,37.6937139343481,"MMP1;MYC;"TP53""";;;;;;
3,"Cardiac muscle contraction","4/87",0.0117192776149546,0.400447537455389,0,0,4.7985882925642,21.3370194561383,"MYL2;ATP1B4;ATP1B2;"CACNA1S""";;;;;
4,"IL-17 signaling pathway","4/94",0.0152094452196381,0.400447537455389,0,0,4.42379349046016,18.5172857635267,"NFKBIA;MMP1;MMP3;"FOSB""";;;;;
5,"Endocrine and other factor-regulated calcium reabsorption","3/53",0.0164238028834802,0.400447537455389,0,0,5.95417085427136,24.4658285650279,"CLTCL1;ATP1B4;"ATP1B2""";;;;;;
6,"Proximal tubule bicarbonate reclamation","2/23",0.0223414198721167,0.400447537455389,0,0,9.41761904761905,35.7993170552431,"ATP1B4;"ATP1B2""";;;;;;;
7,"Basal cell carcinoma","3/63",0.0258831615139676,0.400447537455389,0,0,4.95929648241206,18.1220760075582,"WNT7B;WNT16;"TP53""";;;;;;
8,"Wnt signaling pathway","5/166",0.0268400372785849,0.400447537455389,0,0,3.09565847967967,11.1996607764627,"MYC;WNT7B;RSPO3;WNT16;"TP53""";;;;
9,"Hepatocellular carcinoma","5/168",0.0280682176852084,0.400447537455389,0,0,3.057363520289,10.9243187496226,"MYC;WNT7B;IGF2;WNT16;"TP53""";;;;
10,"Chronic myeloid leukemia","3/76",0.0417008060707389,0.400447537455389,0,0,4.0734494389757,12.9423053955553,"NFKBIA;MYC;"TP53""";;;;;;
11,"Gastric acid secretion","3/76",0.0417008060707389,0.400447537455389,0,0,4.0734494389757,12.9423053955553,"HRH2;ATP1B4;"ATP1B2""";;;;;;
12,"Transcriptional misregulation in cancer","5/192",0.0456116419098806,0.400447537455389,0,0,2.66171720187844,8.21829751069447,"MYC;MMP3;GZMB;WNT16;"TP53""";;;;
13,"Aldosterone-regulated sodium reabsorption","2/37",0.0536673437340112,0.400447537455389,0,0,5.64657142857143,16.5159424121866,"ATP1B4;"ATP1B2""";;;;;;;
14,"Thyroid cancer","2/37",0.0536673437340112,0.400447537455389,0,0,5.64657142857143,16.5159424121866,"MYC;"TP53""";;;;;;;
15,"Epstein-Barr virus infection","5/202",0.0544891661848268,0.400447537455389,0,0,2.52531629261254,7.34804762474838,"NFKBIA;MYC;CALR;TP53;"JAK3""";;;;
16,"Apoptosis","4/142",0.0560722946014518,0.400447537455389,0,0,2.87805592153418,8.29200561333337,"NFKBIA;PMAIP1;GZMB;"TP53""";;;;;
17,"Colorectal cancer","3/86",0.0564882017489751,0.400447537455389,0,0,3.58085608766725,10.290390222062,"MYC;PMAIP1;"TP53""";;;;;;
18,"Insulin secretion","3/86",0.0564882017489751,0.400447537455389,0,0,3.58085608766725,10.290390222062,"ATP1B4;ATP1B2;"CACNA1S""";;;;;;
19,"Signaling pathways regulating pluripotency of stem cells","4/143",0.0572501691992579,0.400447537455389,0,0,2.85720514497493,8.17253439515656,"MYC;WNT7B;WNT16;"JAK3""";;;;;
20,"Proteoglycans in cancer","5/205",0.0573345456270418,0.400447537455389,0,0,2.48705583756345,7.1101244220303,"MYC;WNT7B;IGF2;WNT16;"TP53""";;;;
21,"Breast cancer","4/147",0.0620937855556842,0.400447537455389,0,0,2.77671823126369,7.71680364496187,"MYC;WNT7B;WNT16;"TP53""";;;;;
22,"Bile secretion","3/90",0.0630107387868207,0.400447537455389,0,0,3.41552590538901,9.44205096548581,"ATP1B4;ATP1B2;"SLC27A5""";;;;;;
23,"Ferroptosis","2/41",0.0643841910713935,0.400447537455389,0,0,5.06641025641026,13.8965916206765,"CP;"TP53""";;;;;;;
24,"Gastric cancer","4/149",0.0645943883272537,0.400447537455389,0,0,2.73814002089864,7.50148435716498,"MYC;WNT7B;WNT16;"TP53""";;;;;
25,"Adrenergic signaling in cardiomyocytes","4/150",0.065864257210353,0.400447537455389,0,0,2.71924726719247,7.39678591639569,"MYL2;ATP1B4;ATP1B2;"CACNA1S""";;;;;
26,"Small cell lung cancer","3/92",0.0663973675573761,0.400447537455389,0,0,3.33843374174242,9.05415903512773,"NFKBIA;MYC;"TP53""";;;;;;
27,"Lipid and atherosclerosis","5/215",0.0674252893057445,0.400447537455389,0,0,2.36741600193377,6.38429387414004,"NFKBIA;MMP1;CCL3L3;MMP3;"TP53""";;;;
28,"Rheumatoid arthritis","3/93",0.0681214424715218,0.400447537455389,0,0,3.30117252931323,8.86847867518766,"MMP1;CCL3L3;"MMP3""";;;;;;
29,"cAMP signaling pathway","5/216",0.0684854621639836,0.400447537455389,0,0,2.3560757331537,6.31695425388087,"NFKBIA;ATP1B4;ATP1B2;CACNA1S;"DRD2""";;;;
30,"Porphyrin and chlorophyll metabolism","2/43",0.0699894688360044,0.400447537455389,0,0,4.81878048780488,12.8151153949039,"PPOX;"CP""";;;;;;;
31,"Human T-cell leukemia virus 1 infection","5/219",0.0717214095418892,0.400447537455389,0,0,2.32269082973576,6.12021131153131,"NFKBIA;MYC;CALR;TP53;"JAK3""";;;;
32,"Prostate cancer","3/97",0.0752187634721869,0.400447537455389,0,0,3.16005559713461,8.17618427455888,"NFKBIA;MMP3;"TP53""";;;;;;
33,"Aldosterone synthesis and secretion","3/98",0.0770424552972922,0.400447537455389,0,0,3.12663316582915,8.01480721000028,"ATP1B4;ATP1B2;"CACNA1S""";;;;;;
34,"Human cytomegalovirus infection","5/225",0.0784413297075672,0.400447537455389,0,0,2.25865251499769,5.74918388235949,"NFKBIA;MYC;CCL3L3;CALR;"TP53""";;;;
35,"Carbohydrate digestion and absorption","2/47",0.0816506192424455,0.400447537455389,0,0,4.38955555555556,10.9971793241059,"ATP1B4;"ATP1B2""";;;;;;;
36,"Hepatitis B","4/162",0.082102554392319,0.400447537455389,0,0,2.51118782764352,6.27743255115197,"NFKBIA;MYC;TP53;"JAK3""";;;;;
37,"Chagas disease","3/102",0.0845291297408053,0.400447537455389,0,0,2.99969544693163,7.41122477329197,"NFKBIA;CCL3L3;"CALR""";;;;;;
38,"Cocaine addiction","2/49",0.0876900767414725,0.400447537455389,0,0,4.20234042553192,10.2282719220102,"FOSB;"DRD2""";;;;;;;
39,"cGMP-PKG signaling pathway","4/167",0.0893998498885666,0.400447537455389,0,0,2.43353783231084,5.87610872867982,"ATP1B4;GATA4;ATP1B2;"CACNA1S""";;;;;
40,"Pathways in cancer","9/531",0.0904966186339861,0.400447537455389,0,0,1.72199392531713,4.1369918939778,"NFKBIA;MMP1;MYC;WNT7B;IGF2;PMAIP1;WNT16;TP53;"JAK3"""
41,"Drug metabolism","3/108",0.0963137148875233,0.407360462934894,0,0,2.82742282842785,6.61657812804478,"UCK2;FMO1;"FMO3""";;;;;;
42,"Calcium signaling pathway","5/240",0.0966618047642121,0.407360462934894,0,0,2.11286316016848,4.93678282601997,"PDE1B;HRH2;TNNC2;CACNA1S;"CASQ1""";;;;
43,"TNF signaling pathway","3/112",0.104521291459033,0.43023880437788,0,0,2.72311096768245,6.14977709080618,"NFKBIA;MMP3;"JUNB""";;;;;;
44,"Endometrial cancer","2/58",0.11635415781414,0.468061043934156,0,0,3.52535714285714,7.58345446295237,"MYC;"TP53""";;;;;;;
45,"Mineral absorption","2/60",0.123011829874224,0.483846530838613,0,0,3.40344827586207,7.13183992634537,"ATP1B4;"ATP1B2""";;;;;;;
46,"Neuroactive ligand-receptor interaction","6/341",0.132323071401532,0.509156166045026,0,0,1.77852573865367,3.5970840215766,"GRID2;HRH2;CNR1;GZMA;TAC4;"DRD2""";;;
47,"Osteoclast differentiation","3/127",0.137556051934064,0.518030238134668,0,0,2.39187874858162,4.74482678715089,"NFKBIA;FOSB;"JUNB""";;;;;;
48,"Viral carcinogenesis","4/203",0.150260100481302,0.550300439915686,0,0,1.98964519567535,3.77114860014099,"NFKBIA;PMAIP1;TP53;"JAK3""";;;;;
49,"Renin secretion","2/69",0.153998953018099,0.550300439915686,0,0,2.94492537313433,5.50939429174413,"PDE1B;"CACNA1S""";;;;;;;
50,"Central carbon metabolism in cancer","2/70",0.157530947748624,0.550300439915686,0,0,2.90147058823529,5.36230454764898,"MYC;"TP53""";;;;;;;
51,"Primary bile acid biosynthesis","1/17",0.15856114370452,0.550300439915686,0,0,6.15111940298507,11.32799373076,"SLC27A5";;;;;;;;
52,"Non-small cell lung cancer","2/72",0.164639966163379,0.551048838141445,0,0,2.81828571428571,5.08417111750402,"JAK3;"TP53""";;;;;;;
53,"Measles","3/139",0.166193232221476,0.551048838141445,0,0,2.17950044339344,3.91134047106881,"NFKBIA;TP53;"JAK3""";;;;;;
54,"p53 signaling pathway","2/73",0.168215675215773,0.551048838141445,0,0,2.77845070422535,4.95261155776992,"PMAIP1;"TP53""";;;;;;;
55,"PPAR signaling pathway","2/74",0.171804660397822,0.551048838141445,0,0,2.73972222222222,4.82573889461899,"MMP1;"SLC27A5""";;;;;;;
56,"Thyroid hormone synthesis","2/75",0.175406293227658,0.551048838141445,0,0,2.70205479452055,4.70333254381138,"ATP1B4;"ATP1B2""";;;;;;;
57,"MAPK signaling pathway","5/294",0.177456405503177,0.551048838141445,0,0,1.7133297033355,2.96239897615015,"MYC;RASGRF1;IGF2;CACNA1S;"TP53""";;;;
58,"Cell adhesion molecules","3/148",0.188718295024633,0.575916176195863,0,0,2.04328539247964,3.40717814337684,"CNTN2;L1CAM;"LRRC4B""";;;;;;
59,"Cushing syndrome","3/155",0.206749111992745,0.615066166341533,0,0,1.94849246231156,3.07130976318577,"WNT7B;CACNA1S;"WNT16""";;;;;;
60,"Cellular senescence","3/156",0.209356845753974,0.615066166341533,0,0,1.93565868558479,3.02681868994846,"MYC;GATA4;"TP53""";;;;;;
61,"Hepatitis C","3/157",0.211971955631828,0.615066166341533,0,0,1.92299158128304,2.98313933573372,"NFKBIA;MYC;"TP53""";;;;;;
62,"Hippo signaling pathway","3/163",0.227806533597804,0.647747263881833,0,0,1.85031407035176,2.73709290336985,"MYC;WNT7B;"WNT16""";;;;;;
63,"Hypertrophic cardiomyopathy","2/90",0.230554110873195,0.647747263881833,0,0,2.23977272727273,3.28635063469036,"MYL2;"CACNA1S""";;;;;;;
64,"Th1 and Th2 cell differentiation","2/92",0.238012065580457,0.658252118870952,0,0,2.18977777777778,3.14328127951244,"NFKBIA;"JAK3""";;;;;;;
65,"Salivary secretion","2/93",0.241745925916733,0.65829275211172,0,0,2.1656043956044,3.07487237603372,"ATP1B4;"ATP1B2""";;;;;;;
66,"Protein processing in endoplasmic reticulum","3/171",0.249249414847648,0.668272149468491,0,0,1.76148600143575,2.44723464692408,"RAD23A;CALR;"RNF185""";;;;;;
67,"Dilated cardiomyopathy","2/96",0.252961774092593,0.668272149468491,0,0,2.09617021276596,2.88122136640064,"MYL2;"CACNA1S""";;;;;;;
68,"Viral protein interaction with cytokine and cytokine receptor","2/100",0.26793392821312,0.690664693573346,0,0,2.01020408163265,2.64746865796703,"CCL3L3;"ACKR4""";;;;;;;
69,"Melanogenesis","2/101",0.271677461211244,0.690664693573346,0,0,1.98979797979798,2.5929847836013,"WNT7B;"WNT16""";;;;;;;
70,"Pancreatic secretion","2/102",0.275420427994382,0.690664693573346,0,0,1.9698,2.53997145253361,"ATP1B4;"ATP1B2""";;;;;;;
71,"Protein digestion and absorption","2/103",0.279162459802366,0.690664693573346,0,0,1.95019801980198,2.4883773438055,"ATP1B4;"ATP1B2""";;;;;;;
72,"Toll-like receptor signaling pathway","2/104",0.282903195420133,0.690664693573346,0,0,1.93098039215686,2.43815336828664,"NFKBIA;"CCL3L3""";;;;;;;
73,"Fructose and mannose metabolism","1/33",0.284850410343809,0.690664693573346,0,0,3.07307213930348,3.85913668059558,"GMDS";;;;;;;;
74,"Th17 cell differentiation","2/107",0.294114121749009,0.702917043325635,0,0,1.87552380952381,2.29524243978076,"NFKBIA;"JAK3""";;;;;;;
75,"Insulin resistance","2/108",0.297846204798998,0.702917043325635,0,0,1.8577358490566,2.25004882172598,"NFKBIA;"SLC27A5""";;;;;;;
76,"Chemokine signaling pathway","3/192",0.306689770381564,0.711328686202074,0,0,1.56409029273351,1.84862735000768,"NFKBIA;CCL3L3;"JAK3""";;;;;;
77,"Kaposi sarcoma-associated herpesvirus infection","3/193",0.309448072528586,0.711328686202074,0,0,1.55577889447236,1.82487415908746,"NFKBIA;MYC;"TP53""";;;;;;
78,"Allograft rejection","1/38",0.320304007992729,0.717643157148267,0,0,2.65711980637354,3.02509027006662,"GZMB";;;;;;;;
79,"Primary immunodeficiency","1/38",0.320304007992729,0.717643157148267,0,0,2.65711980637354,3.02509027006662,"JAK3";;;;;;;;
80,"Growth hormone synthesis, secretion and action","2/119",0.338634518046782,0.739979132028153,0,0,1.68213675213675,1.82147465094312,"CACNA1S;"JUNB""";;;;;;;
81,"Neurotrophin signaling pathway","2/119",0.338634518046782,0.739979132028153,0,0,1.68213675213675,1.82147465094312,"NFKBIA;"TP53""";;;;;;;
82,"Graft-versus-host disease","1/42",0.347403170419551,0.745952124500988,0,0,2.39740322776362,2.53470083023229,"GZMB";;;;;;;;
83,"Type I diabetes mellitus","1/43",0.354008257960152,0.745952124500988,0,0,2.34020374318882,2.43014956427172,"GZMB";;;;;;;;
84,"Cell cycle","2/124",0.356950642566813,0.745952124500988,0,0,1.6127868852459,1.66142492970087,"MYC;"TP53""";;;;;;;
85,"Human immunodeficiency virus 1 infection","3/212",0.361858785814699,0.745952124500988,0,0,1.41297396071265,1.43628977989879,"NFKBIA;APOBEC3D;"CALR""";;;;;;
86,"ABC transporters","1/45",0.367019527173231,0.745952124500988,0,0,2.23360470375396,2.23883184084504,"ABCA4";;;;;;;;
87,"Glycosphingolipid biosynthesis","1/45",0.367019527173231,0.745952124500988,0,0,2.23360470375396,2.23883184084504,"ST6GALNAC5";;;;;;;;
88,"Huntington disease","4/306",0.373293277903764,0.745952124500988,0,0,1.304167502843,1.28511478995944,"DNAH2;DNAH8;CLTCL1;"TP53""";;;;;
89,"Relaxin signaling pathway","2/129",0.37508327164174,0.745952124500988,0,0,1.54889763779528,1.518860206588,"NFKBIA;"MMP1""";;;;;;;
90,"Nucleotide excision repair","1/47",0.379770000197584,0.746881000388581,0,0,2.13627514600909,2.06831910597106,"RAD23A";;;;;;;;
91,"Amino sugar and nucleotide sugar metabolism","1/48",0.386049067733212,0.74903119340294,0,0,2.09071662961787,1.98992485162983,"GMDS";;;;;;;;
92,"Herpes simplex virus 1 infection","6/498",0.389326947983449,0.74903119340294,0,0,1.20121951219512,1.13315337566726,"NFKBIA;ZNF208;CALR;ZNF676;TP53;"ZFP90""";;;
93,"Cysteine and methionine metabolism","1/50",0.398418067592006,0.750212744295586,0,0,2.00517819067926,1.84527205543563,"MAT1A";;;;;;;;
94,"N-Glycan biosynthesis","1/50",0.398418067592006,0.750212744295586,0,0,2.00517819067926,1.84527205543563,"DPM3";;;;;;;;
95,"Coronavirus disease","3/232",0.416354853651771,0.763285874046801,0,0,1.28825349454697,1.12879008726748,"NFKBIA;MMP1;"MMP3""";;;;;;
96,"Autoimmune thyroid disease","1/53",0.416508146373614,0.763285874046801,0,0,1.88920780711825,1.65466125691529,"GZMB";;;;;;;;
97,"Fanconi anemia pathway","1/54",0.422417061295372,0.763285874046801,0,0,1.85346850652398,1.59724901641131,"FAAP24";;;;;;;;
98,"Pyrimidine metabolism","1/56",0.43405685210762,0.763285874046801,0,0,1.78588873812754,1.49046659056216,"UCK2";;;;;;;;
99,"Legionellosis","1/57",0.43978891616438,0.763285874046801,0,0,1.75390902629709,1.44076681586551,"NFKBIA";;;;;;;;
100,"Retrograde endocannabinoid signaling","2/148",0.441880343591973,0.763285874046801,0,0,1.34602739726027,1.09932231289058,"CNR1;"CACNA1S""";;;;;;;
101,"Shigellosis","3/246",0.453620978047544,0.763285874046801,0,0,1.21316458837397,0.958998454325456,"NFKBIA;MYL2;"TP53""";;;;;;
102,"Phagosome","2/152",0.455449326843391,0.763285874046801,0,0,1.30986666666667,1.03017190591696,"SFTPD;"CALR""";;;;;;;
103,"Long-term depression","1/60",0.4566407885796,0.763285874046801,0,0,1.66447423897462,1.30471181049949,"GRID2";;;;;;;;
104,"Salmonella infection","3/249",0.461482887985106,0.763285874046801,0,0,1.19818605221228,0.926569621301949,"NFKBIA;MYC;"MYL2""";;;;;;
105,"mTOR signaling pathway","2/154",0.462162973701736,0.763285874046801,0,0,1.2925,0.997600218427825,"WNT7B;"WNT16""";;;;;;;
106,"Cytosolic DNA-sensing pathway","1/63",0.472988167903532,0.763285874046801,0,0,1.58369443107045,1.18568811595177,"NFKBIA";;;;;;;;
107,"GnRH secretion","1/64",0.478327795502418,0.763285874046801,0,0,1.55847745399984,1.14931325104142,"CACNA1S";;;;;;;;
108,"PI3K-Akt signaling pathway","4/354",0.481250268782132,0.763285874046801,0,0,1.12253968253968,0.82098941717692,"MYC;IGF2;TP53;"JAK3""";;;;;
109,"Cortisol synthesis and secretion","1/65",0.483613587509977,0.763285874046801,0,0,1.53404850746269,1.11443878342089,"CACNA1S";;;;;;;;
110,"JAK-STAT signaling pathway","2/162",0.488526572921371,0.763285874046801,0,0,1.227375,0.879244088060419,"MYC;"JAK3""";;;;;;;
111,"Aminoacyl-tRNA biosynthesis","1/66",0.488846084080789,0.763285874046801,0,0,1.51037122081898,1.08098415481684,"FARSA";;;;;;;;
112,"Acute myeloid leukemia","1/67",0.494025819891045,0.763285874046801,0,0,1.48741142770994,1.04887419225905,"MYC";;;;;;;;
113,"Mitophagy","1/68",0.499153324330101,0.763285874046801,0,0,1.46513700155937,1.0180386764392,"TP53";;;;;;;;
114,"Adipocytokine signaling pathway","1/69",0.504229121510366,0.763285874046801,0,0,1.4435177055897,0.988411950809081,"NFKBIA";;;;;;;;
115,"Amphetamine addiction","1/69",0.504229121510366,0.763285874046801,0,0,1.4435177055897,0.988411950809081,"FOSB";;;;;;;;
116,"Epithelial cell signaling in Helicobacter pylori infection","1/70",0.509253730305215,0.763285874046801,0,0,1.42252505588002,0.959932566482197,"NFKBIA";;;;;;;;
117,"RIG-I-like receptor signaling pathway","1/70",0.509253730305215,0.763285874046801,0,0,1.42252505588002,0.959932566482197,"NFKBIA";;;;;;;;
118,"Tight junction","2/169",0.510925340826511,0.763285874046801,0,0,1.17550898203593,0.789391666749236,"MYL2;"GATA4""";;;;;;;
119,"Melanoma","1/72",0.519151432293438,0.763285874046801,0,0,1.38231378319669,0.906189155545206,"TP53";;;;;;;;
120,"Pathways of neurodegeneration","5/475",0.525755645801046,0.763285874046801,0,0,1.04374122475429,0.671040778378983,"DNAH2;DNAH8;WNT7B;CACNA1S;"WNT16""";;;;
121,"Glioma","1/75",0.533626748600461,0.763285874046801,0,0,1.32607234099771,0.832851213672035,"TP53";;;;;;;;
122,"Pancreatic cancer","1/76",0.538354836547555,0.763285874046801,0,0,1.30832504145937,0.810163782296514,"TP53";;;;;;;;
123,"Arrhythmogenic right ventricular cardiomyopathy","1/77",0.543035225930749,0.763285874046801,0,0,1.2910447761194,0.788287524513772,"CACNA1S";;;;;;;;
124,"Bacterial invasion of epithelial cells","1/77",0.543035225930749,0.763285874046801,0,0,1.2910447761194,0.788287524513772,"CLTCL1";;;;;;;;
125,"Leishmaniasis","1/77",0.543035225930749,0.763285874046801,0,0,1.2910447761194,0.788287524513772,"NFKBIA";;;;;;;;
126,"Synaptic vesicle cycle","1/78",0.547668395502507,0.763285874046801,0,0,1.27421334884021,0.767185117338109,"CLTCL1";;;;;;;;
127,"Antigen processing and presentation","1/78",0.547668395502507,0.763285874046801,0,0,1.27421334884021,0.767185117338109,"CALR";;;;;;;;
128,"B cell receptor signaling pathway","1/81",0.561289302745292,0.77192443101282,0,0,1.22624378109453,0.708178855621685,"NFKBIA";;;;;;;;
129,"Alcoholism","2/186",0.562588992094089,0.77192443101282,0,0,1.06597826086957,0.613157037423219,"FOSB;"DRD2""";;;;;;;
130,"Cytokine-cytokine receptor interaction","3/295",0.574955602233057,0.775219665949703,0,0,1.00705582708061,0.557367590049416,"CCL3L3;ACKR4;"TNFRSF21""";;;;;;
131,"ErbB signaling pathway","1/85",0.578817658927064,0.775219665949703,0,0,1.16761430940535,0.638413878176405,"MYC";;;;;;;;
132,"Taste transduction","1/86",0.583089744308835,0.775219665949703,0,0,1.15381913959614,0.622386392510207,"PDE1B";;;;;;;;
133,"ECM-receptor interaction","1/88",0.591504988367236,0.775219665949703,0,0,1.12718019099903,0.591865593397292,"SV2C";;;;;;;;
134,"Gap junction","1/88",0.591504988367236,0.775219665949703,0,0,1.12718019099903,0.591865593397292,"DRD2";;;;;;;;
135,"GABAergic synapse","1/89",0.595649008865308,0.775219665949703,0,0,1.11431478968792,0.57733061181697,"CACNA1S";;;;;;;;
136,"PD-L1 expression and PD-1 checkpoint pathway in cancer","1/89",0.595649008865308,0.775219665949703,0,0,1.11431478968792,0.57733061181697,"NFKBIA";;;;;;;;
137,"Morphine addiction","1/91",0.603811969331067,0.775789703905081,0,0,1.08944168048646,0.549615090066853,"PDE1B";;;;;;;;
138,"Focal adhesion","2/201",0.604852989485317,0.775789703905081,0,0,0.984874371859296,0.495165133378469,"MYL2;"RASGRF1""";;;;;;;
139,"GnRH signaling pathway","1/93",0.611810936134922,0.778483864213572,0,0,1.06565001081549,0.523587921363151,"CACNA1S";;;;;;;;
140,"TGF-beta signaling pathway","1/94",0.61574994909548,0.778483864213572,0,0,1.0541379125876,0.51116657397275,"MYC";;;;;;;;
141,"Rap1 signaling pathway","2/210",0.628699583567236,0.789218626180147,0,0,0.941826923076923,0.437103519396397,"CNR1;"DRD2""";;;;;;;
142,"Longevity regulating pathway","1/102",0.645863257620338,0.791671470393851,0,0,0.970247771045761,0.42416076636477,"TP53";;;;;;;;
143,"Human papillomavirus infection","3/331",0.65270594974513,0.791671470393851,0,0,0.894870694938105,0.381777393992862,"WNT7B;WNT16;"TP53""";;;;;;
144,"T cell receptor signaling pathway","1/104",0.653017145070634,0.791671470393851,0,0,0.951311404144327,0.405403156849681,"NFKBIA";;;;;;;;
145,"C-type lectin receptor signaling pathway","1/104",0.653017145070634,0.791671470393851,0,0,0.951311404144327,0.405403156849681,"NFKBIA";;;;;;;;
146,"NF-kappa B signaling pathway","1/104",0.653017145070634,0.791671470393851,0,0,0.951311404144327,0.405403156849681,"NFKBIA";;;;;;;;
147,"Toxoplasmosis","1/112",0.680223032102301,0.80492338157783,0,0,0.882389852539106,0.340015293402006,"NFKBIA";;;;;;;;
148,"Ras signaling pathway","2/232",0.682274421595566,0.80492338157783,0,0,0.850782608695652,0.325274035268249,"RASGRF1;"IGF2""";;;;;;;
149,"Serotonergic synapse","1/113",0.683470953915462,0.80492338157783,0,0,0.874466950959488,0.332796866773451,"CACNA1S";;;;;;;;
150,"Cholinergic synapse","1/113",0.683470953915462,0.80492338157783,0,0,0.874466950959488,0.332796866773451,"CACNA1S";;;;;;;;
151,"Leukocyte transendothelial migration","1/114",0.686686048690691,0.80492338157783,0,0,0.866684277726412,0.325767622292199,"MYL2";;;;;;;;
152,"Chemical carcinogenesis","2/239",0.69794891409489,0.812442211429745,0,0,0.82535864978903,0.29680670231998,"MYC;"CACNA1S""";;;;;;;
153,"Sphingolipid signaling pathway","1/119",0.702280555642661,0.812442211429745,0,0,0.829749557298255,0.293251999356713,"TP53";;;;;;;;
154,"Amyotrophic lateral sclerosis","3/364",0.71463040621407,0.815690399233724,0,0,0.811690029092833,0.272719557809874,"DNAH2;DNAH8;"TP53""";;;;;;
155,"Parkinson disease","2/249",0.719230001898832,0.815690399233724,0,0,0.791538461538462,0.260870561069464,"DRD2;"TP53""";;;;;;;
156,"Alzheimer disease","3/369",0.723232904089699,0.815690399233724,0,0,0.800395419721559,0.259347303891215,"WNT7B;CACNA1S;"WNT16""";;;;;;
157,"Lysosome","1/128",0.728429539096438,0.815690399233724,0,0,0.770595839699142,0.244174371860346,"CLTCL1";;;;;;;;
158,"Purine metabolism","1/129",0.731190053356514,0.815690399233724,0,0,0.764536691542289,0.239362571041279,"PDE1B";;;;;;;;
159,"Natural killer cell mediated cytotoxicity","1/131",0.736627593071556,0.815690399233724,0,0,0.752698048220436,0.230079331714615,"GZMB";;;;;;;;
160,"Dopaminergic synapse","1/132",0.739305177756133,0.815690399233724,0,0,0.746914283544111,0.225601338506987,"DRD2";;;;;;;;
161,"Vascular smooth muscle contraction","1/133",0.741955673879263,0.815690399233724,0,0,0.741218151665913,0.221228251049345,"CACNA1S";;;;;;;;
162,"Apelin signaling pathway","1/137",0.752292186038671,0.816906238827268,0,0,0.719271290605795,0.204726536458769,"MYL2";;;;;;;;
163,"Yersinia infection","1/137",0.752292186038671,0.816906238827268,0,0,0.719271290605795,0.204726536458769,"NFKBIA";;;;;;;;
164,"Fluid shear stress and atherosclerosis","1/139",0.757304872443671,0.817335136722742,0,0,0.708774965750955,0.197031905432176,"TP53";;;;;;;;
165,"Spinocerebellar ataxia","1/143",0.767029427427512,0.822813385785877,0,0,0.688669329409292,0.182655842978365,"KCNC3";;;;;;;;
166,"Oxytocin signaling pathway","1/154",0.7918182863548,0.844288172799998,0,0,0.638799466718694,0.149110711444103,"CACNA1S";;;;;;;;
167,"Necroptosis","1/159",0.802200497943444,0.850236455904129,0,0,0.61842685307639,0.136299240654591,"JAK3";;;;;;;;
168,"MicroRNAs in cancer","2/310",0.823317812911688,0.86598614838195,0,0,0.632792207792208,0.123023024482454,"MYC;"TP53""";;;;;;;
169,"Influenza A","1/172",0.82684553150593,0.86598614838195,0,0,0.571033720287452,0.108574857259235,"NFKBIA";;;;;;;;
170,"NOD-like receptor signaling pathway","1/181",0.842092793713361,0.873305790590858,0,0,0.542233278054174,0.0931909573077349,"NFKBIA";;;;;;;;
171,"Axon guidance","1/182",0.843702204469134,0.873305790590858,0,0,0.539210027212006,0.0916418095094071,"L1CAM";;;;;;;;
172,"Pathogenic Escherichia coli infection","1/197",0.86597390017783,0.891147560066721,0,0,0.497563204386232,0.0715995984886001,"NFKBIA";;;;;;;;
173,"Regulation of actin cytoskeleton","1/218",0.891947364082275,0.912570424523484,0,0,0.448930462892909,0.0513343710617568,"MYL2";;;;;;;;
174,"Thermogenesis","1/232",0.906414022700603,0.922041850678199,0,0,0.421421033361332,0.0414084508792314,"CNR1";;;;;;;;
175,"Endocytosis","1/252",0.923799807382434,0.934357519466804,0,0,0.387445243900022,0.0307088672154666,"CLTCL1";;;;;;;;
176,"Prion disease","1/273",0.938603812224587,0.943936788430408,0,0,0.357148083113843,0.022629550420857,"CACNA1S";;;;;;;;
177,"Olfactory transduction","1/440",0.989071645115387,0.989071645115387,0,0,0.219392785503009,0.00241079937997665,"PDE1B";;;;;;;;
