## Supplements for "Analysis of publicly available transcriptomic data to identify key genes and pathways associated with osteosarcoma metastasis": target_os_WP.csv

	Term	Overlap	P.value	Adjusted.P.value	Old.P.value	Old.Adjusted.P.value	Odds.Ratio	Combined.Score	Genes
1	Striated Muscle Contraction Pathway WP383	6/38	2.07811148108236e-06	0.000604730440994967	0	0	18.9088010204082	247.403717249065	ACTA1;MYBPC1;MYL2;TNNC2;TCAP;NEB
2	Apoptosis WP254	7/84	2.26743328271036e-05	0.00329911542634358	0	0	9.19393939393939	98.3225344683146	NFKBIA;MYC;IGF2;PMAIP1;GZMB;TP53;TNFRSF21
3	TP53 Network WP1742	3/19	0.000872953197066385	0.0723807723421888	0	0	18.6388190954774	131.284919533875	MYC;PMAIP1;TP53
4	Catalytic Cycle Of Mammalian Flavin Containing Monooxygenases FMOs WP688	2/5	0.000994924705734554	0.0723807723421888	0	0	65.9833333333333	456.132456697369	FMO1;FMO3
5	Metastatic Brain Tumor WP2249	2/6	0.00148246443331171	0.0862794300187412	0	0	49.485	322.347735469571	MYC;TP53
6	Cardiac Progenitor Differentiation WP2406	4/53	0.00200919593936639	0.09744600305927	0	0	8.14223871366728	50.5634706884214	MESP1;MYL2;IGF2;GATA4
7	IL 24 Signaling Pathway WP5413	8/232	0.0025362854266662	0.105437008451409	0	0	3.60346097201767	21.5380833347161	NFKBIA;TMBIM4;MMP1;MYC;MMP3;PMAIP1;GZMB;TP53
8	Antiviral And Anti Inflammatory Effects Of Nrf2 On SARS CoV 2 Pathway WP5113	3/31	0.00370471469157382	0.134758996905998	0	0	10.6442928930366	59.5883379291017	NFKBIA;MMP1;MMP3
9	Mammary Gland Development Pathway Involution Stage 4 Of 4 WP2815	2/10	0.00433050503952344	0.140019662944591	0	0	24.7375	134.623233996203	MYC;TP53
10	DNA Damage Response Only ATM Dependent WP710	5/110	0.00520082270599816	0.151343940744546	0	0	4.76021271452744	25.0336656899213	MYC;WNT7B;PMAIP1;WNT16;TP53
11	Bladder Cancer WP2828	3/40	0.00761989688099282	0.201580908397174	0	0	8.0514735841369	39.2669758172271	MMP1;MYC;TP53
12	Abnormal Calcium Handling And Its Effects On Muscle Contraction In DMD WP5343	2/14	0.00852780087020426	0.201836063035743	0	0	16.4883333333333	78.5574071282531	TNNC2;CASQ1
13	miRNAs Involved In DNA Damage Response WP1545	2/15	0.00977480736322043	0.201836063035743	0	0	15.2192307692308	70.4337915604323	MYC;TP53
14	Integrated Cancer Pathway WP1971	3/44	0.00991832701810209	0.201836063035743	0	0	7.2644931976958	33.5138023879822	MMP1;MYC;TP53
15	TGF Beta Signaling Pathway WP366	5/132	0.0110147363171142	0.201836063035743	0	0	3.93121227866821	17.7239540476629	MMP1;MYC;FOSB;JUNB;TP53
16	Quercetin And Nf kB AP 1 Induced Apoptosis WP2435	2/16	0.0110975154933742	0.201836063035743	0	0	14.1314285714286	63.60604082388	NFKBIA;MMP1
17	Hepatitis C And Hepatocellular Carcinoma WP3646	3/49	0.0133006734124759	0.22767623311944	0	0	6.47323574393708	27.9639939846449	MMP1;MYC;TP53
18	Serotonin Receptor 2 And ELK SRF GATA4 Signaling WP732	2/20	0.0171129243458788	0.267348409856207	0	0	10.9888888888889	44.7019350783282	RASGRF1;GATA4
19	Calcium Regulation In Cardiac Cells WP536	5/151	0.0187192153593133	0.267348409856207	0	0	3.41631319101592	13.5907932730372	PKIB;ATP1B2;CACNA1S;CALR;CASQ1
20	Oncostatin M Signaling Pathway WP2374	3/56	0.0190129968021794	0.267348409856207	0	0	5.61628899213046	22.2552892415665	NFKBIA;JAK3;JUNB
21	Wnt Signaling Pathway And Pluripotency WP399	4/101	0.0192931842164273	0.267348409856207	0	0	4.10309278350515	16.1990242386676	MYC;WNT7B;WNT16;TP53
22	NAD Metabolism In Oncogene Induced Senescence And Mitochondrial Dysfunction Associated Senescence WP5046	2/22	0.0205333571792778	0.271600315416812	0	0	9.889	38.4257321543579	HMGA1;TP53
23	Tamoxifen Metabolism WP691	2/23	0.0223414198721167	0.277911834053632	0	0	9.41761904761905	35.7993170552431	FMO1;FMO3
24	Unfolded Protein Response WP4925	2/24	0.0242127433705879	0.277911834053632	0	0	8.98909090909091	33.447294412985	PMAIP1;TP53
25	miRNA Regulation Of P53 Pathway In Prostate Cancer WP3982	2/24	0.0242127433705879	0.277911834053632	0	0	8.98909090909091	33.447294412985	PMAIP1;TP53
26	10Q22Q23 Copy Number Variation WP5402	3/62	0.02483061060273	0.277911834053632	0	0	5.04360786985776	18.6395510912875	OPN4;LDB3;MAT1A
27	Pathways Affected In Adenoid Cystic Carcinoma WP3651	3/65	0.0280592097925828	0.297310545666486	0	0	4.79883287404766	17.1483335043939	MYC;TP53;CMTR2
28	Physico Chemical Features And Toxicity Associated Pathways WP3680	3/66	0.0291826356010032	0.297310545666486	0	0	4.72242163196937	16.6898947786921	ACTA1;MYC;WNT16
29	RAC1 PAK1 P38 MMP2 Pathway WP3303	3/68	0.031500058789655	0.297310545666486	0	0	4.57665249323541	15.8249927753787	NFKBIA;MYC;TP53
30	Interactions Of Natural Killer Cells In Pancreatic Cancer WP5092	2/28	0.032302004597999	0.297310545666486	0	0	7.60461538461538	26.1038004042243	MYC;GZMB
31	miRNA Regulation Of DNA Damage Response WP1530	3/69	0.0326939431660741	0.297310545666486	0	0	4.50708085883965	15.4167650323639	MYC;PMAIP1;TP53
32	DNA Damage Response WP707	3/69	0.0326939431660741	0.297310545666486	0	0	4.50708085883965	15.4167650323639	MYC;PMAIP1;TP53
33	Matrix Metalloproteinases WP129	2/30	0.0366895867474886	0.298751785528426	0	0	7.06071428571429	23.3375127681246	MMP1;MMP3
34	Chromosomal And Microsatellite Instability In Colorectal Cancer WP4216	3/73	0.037702349103293	0.298751785528426	0	0	4.24867193108399	13.9272862695898	MYC;PMAIP1;TP53
35	Gastric Cancer Network 2 WP2363	2/31	0.0389644097123455	0.298751785528426	0	0	6.81689655172414	22.1215561345198	MYC;TP53
36	miRNA Regulation Of Prostate Cancer Signaling Pathways WP3981	2/31	0.0389644097123455	0.298751785528426	0	0	6.81689655172414	22.1215561345198	NFKBIA;TP53
37	Burn Wound Healing WP5055	3/74	0.0390122606531965	0.298751785528426	0	0	4.18861915209852	13.5873749904494	ACTA1;MMP1;TP53
38	Disturbed Pathways In Duchenne Muscular Dystrophy WP5356	3/74	0.0390122606531965	0.298751785528426	0	0	4.18861915209852	13.5873749904494	NFKBIA;CASQ1;CACNA1S
39	Fluoropyrimidine Activity WP1601	2/33	0.043669633053436	0.317696580463747	0	0	6.37645161290323	19.9653224017686	UCK2;TP53
40	Monoamine GPCRs WP58	2/33	0.043669633053436	0.317696580463747	0	0	6.37645161290323	19.9653224017686	HRH2;DRD2
41	Photodynamic Therapy Induced NF kB Survival Signaling WP3617	2/35	0.048573882400842	0.336547613777263	0	0	5.98939393939394	18.1159359242951	MMP1;MMP3
42	P38 MAPK Signaling Pathway WP400	2/35	0.048573882400842	0.336547613777263	0	0	5.98939393939394	18.1159359242951	MYC;RASGRF1
43	Wnt Signaling In Kidney Disease WP4150	2/36	0.0510975627096516	0.343945979659305	0	0	5.81294117647059	17.2877944784556	WNT7B;WNT16
44	Photodynamic Therapy Induced HIF 1 Survival Signaling WP3614	2/37	0.0536673437340112	0.343945979659305	0	0	5.64657142857143	16.5159424121866	PMAIP1;TP53
45	miRNA Role In Immune Response In Sepsis WP4329	2/37	0.0536673437340112	0.343945979659305	0	0	5.64657142857143	16.5159424121866	NFKBIA;GZMB
46	ncRNAs Involved In Wnt Signaling In Hepatocellular Carcinoma WP4336	3/85	0.0549107297687665	0.343945979659305	0	0	3.62470891040569	10.5190738341793	MYC;WNT7B;WNT16
47	Hair Follicle Development Cytodifferentiation Part 3 Of 3 WP2840	3/87	0.0580870937203642	0.343945979659305	0	0	3.53804737975592	10.0686169074922	SOSTDC1;FOSB;HOXC12
48	Nicotine Metabolism In Liver Cells WP1600	1/6	0.0590972473641417	0.343945979659305	0	0	19.6945273631841	55.7073676102687	FMO3
49	Let 7 Inhibition Of ES Cell Reprogramming WP3299	1/6	0.0590972473641417	0.343945979659305	0	0	19.6945273631841	55.7073676102687	MYC
50	lncRNA Mediated Mechanisms Of Therapeutic Resistance WP3672	1/6	0.0590972473641417	0.343945979659305	0	0	19.6945273631841	55.7073676102687	TP53
51	Apoptosis Modulation And Signaling WP1772	3/89	0.0613485207109444	0.344955890533731	0	0	3.45541661797359	9.64470433901989	NFKBIA;PMAIP1;TP53
52	ATM Signaling Pathway WP2516	2/40	0.0616416024321444	0.344955890533731	0	0	5.2	14.4893750156491	NFKBIA;TP53
53	Corticotropin Releasing Hormone Signaling Pathway WP2355	3/93	0.0681214424715218	0.363434074565167	0	0	3.30117252931323	8.86847867518766	NFKBIA;FOSB;JUNB
54	lncRNA In Canonical Wnt Signaling And Colorectal Cancer WP4258	3/93	0.0681214424715218	0.363434074565167	0	0	3.30117252931323	8.86847867518766	MYC;WNT7B;WNT16
55	Breast Cancer Pathway WP4262	4/154	0.0710732009819862	0.363434074565167	0	0	2.64619528619529	6.9966592390128	MYC;WNT7B;WNT16;TP53
56	Small Cell Lung Cancer WP4658	3/95	0.0716302524514522	0.363434074565167	0	0	3.22908018352633	8.51262315502371	NFKBIA;MYC;TP53
57	Neurodegeneration With Brain Iron Accumulation NBIA Subtypes Pathway WP4577	2/44	0.0728500027895361	0.363434074565167	0	0	4.70380952380952	12.3209362143391	C19ORF12;CP
58	Transcription Factors Regulate miRNAs Related To Cardiac Hypertrophy WP1559	1/8	0.0780135801130876	0.363434074565167	0	0	14.0660980810235	35.8808208562199	RASGRF1
59	Effects Of Nitric Oxide WP1995	1/8	0.0780135801130876	0.363434074565167	0	0	14.0660980810235	35.8808208562199	MB
60	Pentose Phosphate Pathway In Senescent Cells WP5043	1/8	0.0780135801130876	0.363434074565167	0	0	14.0660980810235	35.8808208562199	TP53
61	Caloric Restriction And Aging WP4191	1/8	0.0780135801130876	0.363434074565167	0	0	14.0660980810235	35.8808208562199	TP53
62	Canonical NF kB Pathway WP4562	1/8	0.0780135801130876	0.363434074565167	0	0	14.0660980810235	35.8808208562199	NFKBIA
63	Chronic Hyperglycemia Impairment Of Neuron Function WP5283	2/46	0.0786816037718402	0.363434074565167	0	0	4.48954545454545	11.4139774890759	MMP1;MMP3
64	IL 26 Signaling Pathways WP5347	2/48	0.0846537716362128	0.366815873363665	0	0	4.29391304347826	10.6024683221965	NFKBIA;MMP1
65	Hemesynthesis Defects And Porphyrias WP5169	1/9	0.0873293522443427	0.366815873363665	0	0	12.3072139303483	30.0058324513992	PPOX
66	Heme Biosynthesis WP561	1/9	0.0873293522443427	0.366815873363665	0	0	12.3072139303483	30.0058324513992	PPOX
67	Methylation Pathways WP704	1/9	0.0873293522443427	0.366815873363665	0	0	12.3072139303483	30.0058324513992	MAT1A
68	Supression Of HMGB1 Mediated Inflammation By THBD WP4479	1/9	0.0873293522443427	0.366815873363665	0	0	12.3072139303483	30.0058324513992	NFKBIA
69	Altered Glycosylation Of MUC1 In Tumor Microenvironment WP4480	1/9	0.0873293522443427	0.366815873363665	0	0	12.3072139303483	30.0058324513992	NFKBIA
70	Photodynamic Therapy Induced AP 1 Survival Signaling WP3611	2/50	0.0907585666054428	0.366815873363665	0	0	4.11458333333333	9.87315836367001	JUNB;TP53
71	Role Of Hypoxia Angiogenesis And FGF Pathway In OA Chondrocyte Hypertrophy WP5373	2/50	0.0907585666054428	0.366815873363665	0	0	4.11458333333333	9.87315836367001	FOSB;JUNB
72	IL 4 Signaling Pathway WP395	2/50	0.0907585666054428	0.366815873363665	0	0	4.11458333333333	9.87315836367001	NFKBIA;JAK3
73	TCA Cycle In Senescence WP5050	1/10	0.0965514597102952	0.381559118247545	0	0	10.9391929242676	25.5723232335576	TP53
74	Androgen Receptor Network In Prostate Cancer WP2263	3/109	0.0983399789297797	0.381559118247545	0	0	2.80060680762302	6.49551635138686	MMP1;MYC;TP53
75	CKAP4 Signaling Pathway Map WP5322	3/109	0.0983399789297797	0.381559118247545	0	0	2.80060680762302	6.49551635138686	MMP1;MYC;TP53
76	Phosphodiesterases In Neuronal Function WP4222	2/54	0.103335569433555	0.39545658312442	0	0	3.79730769230769	8.61902886775156	PDE1B;DRD2
77	Glycolysis In Senescence WP5049	1/11	0.105680839447583	0.39545658312442	0	0	9.84477611940298	22.1244772113701	TP53
78	Overlap Between Signal Transduction Pathways Contributing To LMNA Laminopathies WP4879	2/55	0.106551015681791	0.39545658312442	0	0	3.72547169811321	8.34182061450012	WNT7B;JUNB
79	Wnt Signaling WP428	3/114	0.108725538928831	0.39545658312442	0	0	2.67377427678935	5.93291411566441	MYC;WNT7B;WNT16
80	IL 18 Signaling Pathway WP4754	2/56	0.109793167121353	0.39545658312442	0	0	3.6562962962963	8.07733249147071	NFKBIA;TP53
81	PtdIns 4 5 P2 In Cytokinesis Pathway WP5199	1/12	0.114718419080454	0.39545658312442	0	0	8.94934418815016	19.3777883992066	MYL2
82	MAPK And NFkB Signaling Pathways Inhibited By Yersinia YopJ WP3849	1/12	0.114718419080454	0.39545658312442	0	0	8.94934418815016	19.3777883992066	NFKBIA
83	Pre Implantation Embryo WP3527	2/58	0.11635415781414	0.39545658312442	0	0	3.52535714285714	7.58345446295237	HMGA1;FOSB
84	22Q11 2 Copy Number Variation Syndrome WP4657	3/118	0.117326622274754	0.39545658312442	0	0	2.58024907144418	5.52894117143567	CLTCL1;DRD2;TP53
85	GPCRs Class A Rhodopsin Like WP455	5/259	0.122530152538884	0.39545658312442	0	0	1.95291578400416	4.09994775692018	OPN4;HRH2;CNR1;ACKR4;DRD2
86	Neuroinflammation WP4919	1/13	0.123665117059526	0.39545658312442	0	0	8.20315091210614	17.1460458595021	NFKBIA
87	Mammary Gland Development Pathway Puberty Stage 2 Of 4 WP2814	1/13	0.123665117059526	0.39545658312442	0	0	8.20315091210614	17.1460458595021	MYC
88	Cell Type Dependent Selectivity Of CCK2R Signaling WP3679	1/13	0.123665117059526	0.39545658312442	0	0	8.20315091210614	17.1460458595021	CNR1
89	EDA Signaling In Hair Follicle Development WP3930	1/13	0.123665117059526	0.39545658312442	0	0	8.20315091210614	17.1460458595021	SOSTDC1
90	Methionine Metabolism Leading To Sulfur Amino Acids And Related Disorders WP4292	1/13	0.123665117059526	0.39545658312442	0	0	8.20315091210614	17.1460458595021	MAT1A
91	ncRNAs Involved In STAT3 Signaling In Hepatocellular Carcinoma WP4337	1/13	0.123665117059526	0.39545658312442	0	0	8.20315091210614	17.1460458595021	JAK3
92	H19 Action Rb E2F1 Signaling And CDK Beta Catenin Activity WP3969	1/14	0.132521842692564	0.412246349430539	0	0	7.57175660160735	15.3025791260505	PMAIP1
93	Somatic Sex Determination WP4814	1/14	0.132521842692564	0.412246349430539	0	0	7.57175660160735	15.3025791260505	GATA4
94	Endometrial Cancer WP4155	2/63	0.133165487444916	0.412246349430539	0	0	3.2355737704918	6.52344301234865	MYC;TP53
95	Ferroptosis WP4313	2/64	0.13659149323008	0.41404296385368	0	0	3.18322580645161	6.33704054446517	TP53;CP
96	G1 To S Cell Cycle Control WP45	2/64	0.13659149323008	0.41404296385368	0	0	3.18322580645161	6.33704054446517	MYC;TP53
97	Mammary Gland Development Pathway Embryonic Development Stage 1 Of 4 WP2813	1/15	0.141289496265887	0.417995491754258	0	0	7.03056147832267	13.7584174108954	MYC
98	Cysteine And Methionine Catabolism WP4504	1/15	0.141289496265887	0.417995491754258	0	0	7.03056147832267	13.7584174108954	MAT1A
99	Overview Of Proinflammatory And Profibrotic Mediators WP5095	3/129	0.142204651833923	0.417995491754258	0	0	2.35367312754247	4.59081130612237	MMP1;CCL3L3;MMP3
100	PPAR Signaling Pathway WP3942	2/67	0.146983368034232	0.425150615985515	0	0	3.03584615384615	5.82104022384116	MMP1;SLC27A5
101	MAPK Pathway In Congenital Thyroid Cancer WP4928	1/16	0.149968969124587	0.425150615985515	0	0	6.56152570480929	12.4493590856042	MYC
102	8Q11 23 RB1CC1 Copy Number Variation WP5412	1/16	0.149968969124587	0.425150615985515	0	0	6.56152570480929	12.4493590856042	TP53
103	Folate Metabolism WP176	2/68	0.150482864077347	0.425150615985515	0	0	2.98969696969697	5.66220521214086	MAT1A;TP53
104	Pleural Mesothelioma WP5087	7/437	0.15484276095481	0.432074916910071	0	0	1.61688729874776	3.01605283621192	ACTA1;MYC;WNT7B;MMP3;IGF2;WNT16;TP53
105	IL 9 Signaling Pathway WP22	1/17	0.15856114370452	0.432074916910071	0	0	6.15111940298507	11.32799373076	JAK3
106	Iron Metabolism Disorders WP5172	1/17	0.15856114370452	0.432074916910071	0	0	6.15111940298507	11.32799373076	CP
107	Measles Virus Infection WP4630	3/136	0.158872907592363	0.432074916910071	0	0	2.22900215362527	4.10058541615097	NFKBIA;TP53;JAK3
108	Brain Derived Neurotrophic Factor BDNF Signaling Pathway WP2380	3/137	0.161301797496462	0.434618732143244	0	0	2.21225530638266	4.03621146894598	NFKBIA;CNR1;RASGRF1
109	Non Small Cell Lung Cancer WP4255	2/72	0.164639966163379	0.437986180754038	0	0	2.81828571428571	5.08417111750402	JAK3;TP53
110	Nephrogenesis WP5052	1/18	0.167066893689685	0.437986180754038	0	0	5.78899619549312	10.3586039388848	RSPO3
111	MFAP5 Effect On Permeability And Motility Of Endothelial Cells Via Cytoskeleton Rearrangement WP4560	1/18	0.167066893689685	0.437986180754038	0	0	5.78899619549312	10.3586039388848	MYL2
112	Prolactin Signaling Pathway WP2037	2/74	0.171804660397822	0.442085688036927	0	0	2.73972222222222	4.82573889461899	NFKBIA;MYC
113	Small Ligand GPCRs WP247	1/19	0.175487084113664	0.442085688036927	0	0	5.46710889994472	9.51380732674971	CNR1
114	Farnesoid X Receptor Pathway WP2879	1/19	0.175487084113664	0.442085688036927	0	0	5.46710889994472	9.51380732674971	SLC27A5
115	Extracellular Vesicles In The Crosstalk Of Cardiac Cells WP4300	1/19	0.175487084113664	0.442085688036927	0	0	5.46710889994472	9.51380732674971	GATA4
116	IL 7 Signaling Pathway WP205	1/20	0.183822571314323	0.442085688036927	0	0	5.17910447761194	8.77228571204829	JAK3
117	Lipid Metabolism In Senescent Cells WP5149	1/20	0.183822571314323	0.442085688036927	0	0	5.17910447761194	8.77228571204829	TP53
118	Autophagy In Pancreatic Ductal Adenocarcinoma WP5331	1/20	0.183822571314323	0.442085688036927	0	0	5.17910447761194	8.77228571204829	TP53
119	Imatinib And Chronic Myeloid Leukemia WP3640	1/20	0.183822571314323	0.442085688036927	0	0	5.17910447761194	8.77228571204829	MYC
120	Hematopoietic Stem Cell Gene Regulation By GABP Alpha Beta Complex WP3657	1/20	0.183822571314323	0.442085688036927	0	0	5.17910447761194	8.77228571204829	GZMB
121	Hereditary Leiomyomatosis And Renal Cell Carcinoma Pathway WP4206	1/20	0.183822571314323	0.442085688036927	0	0	5.17910447761194	8.77228571204829	TP53
122	Nicotine Effect On Dopaminergic Neurons WP1602	1/21	0.192074203179483	0.450754783267979	0	0	4.91990049751244	8.11721348656106	DRD2
123	STING Pathway In Kawasaki Like Disease And COVID 19 WP4961	1/21	0.192074203179483	0.450754783267979	0	0	4.91990049751244	8.11721348656106	NFKBIA
124	FOXA2 Pathway WP5066	1/21	0.192074203179483	0.450754783267979	0	0	4.91990049751244	8.11721348656106	SLC27A5
125	Methionine De Novo And Salvage Pathway WP3580	1/22	0.200242819071961	0.451710545348377	0	0	4.68538261075575	7.53514735712218	MAT1A
126	Pathophysiological Roles Of DUX4 In FSHD1 WP5342	1/22	0.200242819071961	0.451710545348377	0	0	4.68538261075575	7.53514735712218	MYC
127	Regulation Of Apoptosis By Parathyroid Hormone Related Protein WP3872	1/22	0.200242819071961	0.451710545348377	0	0	4.68538261075575	7.53514735712218	MYC
128	PI3K AKT mTOR Vitamin D3 Signaling WP4141	1/22	0.200242819071961	0.451710545348377	0	0	4.68538261075575	7.53514735712218	MYC
129	Vitamin D In Inflammatory Diseases WP4482	1/22	0.200242819071961	0.451710545348377	0	0	4.68538261075575	7.53514735712218	NFKBIA
130	Kynurenine Pathway And Links To Cell Senescence WP5044	1/23	0.208329250110883	0.459223765976278	0	0	4.47218453188602	7.01522749786004	TP53
131	Ebstein Barr Virus LMP1 Signaling WP262	1/23	0.208329250110883	0.459223765976278	0	0	4.47218453188602	7.01522749786004	NFKBIA
132	Myometrial Relaxation And Contraction Pathways WP289	3/156	0.209356845753974	0.459223765976278	0	0	1.93565868558479	3.02681868994846	PKIB;ACTA1;MYL2
133	Physiological And Pathological Hypertrophy Of The Heart WP1528	1/24	0.216334319025793	0.459223765976278	0	0	4.27752541639628	6.54859324586946	GATA4
134	Hippocampal Synaptogenesis And Neurogenesis WP5231	1/24	0.216334319025793	0.459223765976278	0	0	4.27752541639628	6.54859324586946	SYT2
135	GPCRs Class B Secretin Like WP334	1/24	0.216334319025793	0.459223765976278	0	0	4.27752541639628	6.54859324586946	ADGRG2
136	Retinoblastoma Gene In Cancer WP2446	2/87	0.219398467912589	0.459223765976278	0	0	2.31917647058824	3.51787927351632	MYC;TP53
137	Epithelial To Mesenchymal Transition In Colorectal Cancer WP4239	3/160	0.219859573469015	0.459223765976278	0	0	1.88595845469385	2.85678619503464	WNT7B;WNT16;TP53
138	T Cell Activation SARS CoV 2 WP5098	2/88	0.223112217837838	0.459223765976278	0	0	2.29209302325581	3.43832385375158	NFKBIA;TP53
139	Bardet Biedl Syndrome WP5234	2/88	0.223112217837838	0.459223765976278	0	0	2.29209302325581	3.43832385375158	EFHC2;BBS4
140	Mammalian Disorder Of Sexual Development WP4842	1/25	0.224258840430706	0.459223765976278	0	0	4.09908789386401	6.12794930505833	GATA4
141	Relationship Between Inflammation COX 2 And EGFR WP4483	1/25	0.224258840430706	0.459223765976278	0	0	4.09908789386401	6.12794930505833	MMP1
142	Glycosylation And Related Congenital Defects WP4521	1/25	0.224258840430706	0.459223765976278	0	0	4.09908789386401	6.12794930505833	DPM3
143	ErbB Signaling Pathway WP673	2/90	0.230554110873195	0.459223765976278	0	0	2.23977272727273	3.28635063469036	MYC;TP53
144	Warburg Effect Modulated By Deubiquitinating Enzymes And Their Substrates WP5216	1/26	0.232103620776056	0.459223765976278	0	0	3.93492537313433	5.74723932637985	MYC
145	PPAR Alpha Pathway WP2878	1/26	0.232103620776056	0.459223765976278	0	0	3.93492537313433	5.74723932637985	MYC
146	Growth Factors And Hormones In Beta Cell Proliferation WP5385	1/26	0.232103620776056	0.459223765976278	0	0	3.93492537313433	5.74723932637985	MYC
147	Wnt Beta Catenin Signaling Pathway In Leukemia WP3658	1/26	0.232103620776056	0.459223765976278	0	0	3.93492537313433	5.74723932637985	MYC
148	MAPK Signaling Pathway WP382	4/246	0.237874554274686	0.459223765976278	0	0	1.63252358293681	2.34432317319389	MYC;RASGRF1;CACNA1S;TP53
149	B Cell Receptor Signaling Pathway WP23	2/92	0.238012065580457	0.459223765976278	0	0	2.18977777777778	3.14328127951244	NFKBIA;MYC
150	7 Oxo C And 7 Beta HC Pathways WP5064	1/27	0.239869458516819	0.459223765976278	0	0	3.78339073861462	5.40139723537968	SLC27A5
151	Photodynamic Therapy Induced Unfolded Protein Response WP3613	1/27	0.239869458516819	0.459223765976278	0	0	3.78339073861462	5.40139723537968	CALR
152	TLR4 Signaling And Tolerance WP3851	1/27	0.239869458516819	0.459223765976278	0	0	3.78339073861462	5.40139723537968	NFKBIA
153	T Cell Receptor And Co Stimulatory Signaling WP2583	1/28	0.247557144136362	0.470843980024062	0	0	3.64308089183711	5.08615564686278	NFKBIA
154	One Carbon Metabolism WP241	1/29	0.255167460234561	0.475985454668316	0	0	3.51279317697228	4.79789672092976	MAT1A
155	Disorders Of Bile Acid Synthesis And Biliary Transport WP5176	1/29	0.255167460234561	0.475985454668316	0	0	3.51279317697228	4.79789672092976	SLC27A5
156	Cannabinoid Receptor Signaling WP3869	1/29	0.255167460234561	0.475985454668316	0	0	3.51279317697228	4.79789672092976	CNR1
157	4P16 3 Copy Number Variation WP5365	1/30	0.262701181609669	0.484745435146483	0	0	3.3914908217533	4.53353494418687	CLTCL1
158	17Q12 Copy Number Variation Syndrome WP5287	2/100	0.26793392821312	0.484745435146483	0	0	2.01020408163265	2.64746865796703	CCL3L3;TCAP
159	Ethanol Effects On Histone Modifications WP3996	1/31	0.270159075404995	0.484745435146483	0	0	3.27827529021559	4.29042418286886	MAT1A
160	Prader Willi And Angelman Syndrome WP3998	2/102	0.275420427994382	0.484745435146483	0	0	1.9698	2.53997145253361	TP53;BBS4
161	Regucalcin In Proximal Tubule Epithelial Kidney Cells WP4838	1/32	0.277541901007824	0.484745435146483	0	0	3.17236398651902	4.06628337794075	PDE1B
162	Host Pathogen Interaction Of Human Coronaviruses Interferon Induction WP4880	1/32	0.277541901007824	0.484745435146483	0	0	3.17236398651902	4.06628337794075	NFKBIA
163	Hair Follicle Development Organogenesis Part 2 Of 3 WP2839	1/32	0.277541901007824	0.484745435146483	0	0	3.17236398651902	4.06628337794075	MYC
164	Initiation Of Transcription And Translation Elongation At The HIV 1 LTR WP3414	1/32	0.277541901007824	0.484745435146483	0	0	3.17236398651902	4.06628337794075	NFKBIA
165	7Q11 23 Copy Number Variation Syndrome WP4932	2/104	0.282903195420133	0.484745435146483	0	0	1.93098039215686	2.43815336828664	MYC;HMGA1
166	Metapathway Biotransformation Phase I And II WP702	3/184	0.284673512104882	0.484745435146483	0	0	1.63388767039618	2.05283660992751	GSTCD;FMO1;FMO3
167	Mammary Gland Development Pathway Pregnancy And Lactation Stage 3 Of 4 WP2817	1/33	0.284850410343809	0.484745435146483	0	0	3.07307213930348	3.85913668059558	MYC
168	Cardiomyocyte Signaling Pathways Converging On Titin WP5344	1/33	0.284850410343809	0.484745435146483	0	0	3.07307213930348	3.85913668059558	TCAP
169	Oxidative Stress Response WP408	1/33	0.284850410343809	0.484745435146483	0	0	3.07307213930348	3.85913668059558	JUNB
170	Resistin As A Regulator Of Inflammation WP4481	1/33	0.284850410343809	0.484745435146483	0	0	3.07307213930348	3.85913668059558	NFKBIA
171	Signal Transduction Through IL1R WP4496	1/33	0.284850410343809	0.484745435146483	0	0	3.07307213930348	3.85913668059558	NFKBIA
172	Vitamin D Receptor Pathway WP2877	3/186	0.290167021812679	0.490922112485404	0	0	1.61586621632754	1.9993089822111	MYC;SOSTDC1;JUNB
173	5Q35 Copy Number Variation WP5380	2/109	0.301575292999881	0.507274047762806	0	0	1.84028037383178	2.20600953546064	MYC;DRD2
174	Host Pathogen Interaction Of Human Coronaviruses MAPK Signaling WP4877	1/36	0.306337447389757	0.509395412516681	0	0	2.8092395167022	3.3235214197675	JUNB
175	Factors And Pathways Affecting Insulin Like Growth Factor IGF1 Akt Signaling WP3850	1/36	0.306337447389757	0.509395412516681	0	0	2.8092395167022	3.3235214197675	NEB
176	IL 2 Signaling Pathway WP49	1/37	0.313356061622599	0.512284347933574	0	0	2.73106688778331	3.16917141388666	JAK3
177	Serotonin HTR1 Group And FOS Pathway WP722	1/37	0.313356061622599	0.512284347933574	0	0	2.73106688778331	3.16917141388666	RASGRF1
178	Effect Of Progerin On Genes Involved In Hutchinson Gilford Progeria Syndrome WP4320	1/37	0.313356061622599	0.512284347933574	0	0	2.73106688778331	3.16917141388666	TP53
179	TNF Related Weak Inducer Of Apoptosis TWEAK Signaling Pathway WP2036	1/38	0.320304007992729	0.514963902352952	0	0	2.65711980637354	3.02509027006662	NFKBIA
180	Amyotrophic Lateral Sclerosis ALS WP2447	1/38	0.320304007992729	0.514963902352952	0	0	2.65711980637354	3.02509027006662	TP53
181	Sleep Regulation WP3591	1/38	0.320304007992729	0.514963902352952	0	0	2.65711980637354	3.02509027006662	DRD2
182	Gastrin Signaling Pathway WP4659	2/115	0.323869531199644	0.517835349335695	0	0	1.74203539823009	1.96399601237073	NFKBIA;MYC
183	Embryonic Stem Cell Pluripotency Pathways WP3931	2/116	0.327569092058269	0.518815159859055	0	0	1.72666666666667	1.92705717341681	WNT7B;WNT16
184	Circadian Rhythm Genes WP3594	3/201	0.331533741273983	0.518815159859055	0	0	1.4923100350236	1.64754861745975	OPN4;DRD2;TP53
185	Thymic Stromal Lymphopoietin TSLP Signaling Pathway WP2203	1/40	0.333990722385773	0.518815159859055	0	0	2.52060211761704	2.76419830797807	NFKBIA
186	PDGF Pathway WP2526	1/40	0.333990722385773	0.518815159859055	0	0	2.52060211761704	2.76419830797807	NFKBIA
187	Osteoblast Differentiation And Related Diseases WP4787	2/118	0.334951850753326	0.518815159859055	0	0	1.69672413793103	1.85582339249136	WNT7B;WNT16
188	Spinal Cord Injury WP2431	2/119	0.338634518046782	0.518815159859055	0	0	1.68213675213675	1.82147465094312	MYC;TP53
189	Nucleotide Binding Oligomerization Domain NOD Pathway WP1433	1/41	0.340730885313314	0.518815159859055	0	0	2.45746268656716	2.64585744279402	NFKBIA
190	Common Pathways Underlying Drug Addiction WP2636	1/41	0.340730885313314	0.518815159859055	0	0	2.45746268656716	2.64585744279402	DRD2
191	Cell Cycle WP179	2/120	0.342311033309067	0.518815159859055	0	0	1.66779661016949	1.78793717471974	MYC;TP53
192	DNA Repair Pathways Full Network WP4946	2/120	0.342311033309067	0.518815159859055	0	0	1.66779661016949	1.78793717471974	FAAP24;RAD23A
193	Metabolic Reprogramming In Pancreatic Cancer WP5220	1/42	0.347403170419551	0.523804780269893	0	0	2.39740322776362	2.53470083023229	TP53
194	Fragile X Syndrome WP4549	2/122	0.349644610289056	0.524466915433584	0	0	1.63983333333333	1.72319924517198	CNR1;CLTCL1
195	Fas Ligand Pathway And Stress Induction Of Heat Shock Proteins WP314	1/43	0.354008257960152	0.52559389319594	0	0	2.34020374318882	2.43014956427172	ACTA1
196	IL6 Signaling Pathway WP364	1/43	0.354008257960152	0.52559389319594	0	0	2.34020374318882	2.43014956427172	JUNB
197	Heart Development WP1591	1/44	0.360546821302616	0.529894570702329	0	0	2.28566469975703	2.33168302005808	GATA4
198	Nucleotide Excision Repair WP4753	1/44	0.360546821302616	0.529894570702329	0	0	2.28566469975703	2.33168302005808	RAD23A
199	Aryl Hydrocarbon Receptor Pathway WP2873	1/45	0.367019527173231	0.531356628892589	0	0	2.23360470375396	2.23883184084504	JUNB
200	TROP2 Regulatory Signaling WP5300	1/45	0.367019527173231	0.531356628892589	0	0	2.23360470375396	2.23883184084504	IGF2
201	ATM Signaling In Development And Disease WP3878	1/45	0.367019527173231	0.531356628892589	0	0	2.23360470375396	2.23883184084504	RASGRF1
202	Aryl Hydrocarbon Receptor Pathway WP2586	1/46	0.373427035656232	0.532682683215507	0	0	2.18385848535102	2.15117190338171	MYC
203	NO cGMP PKG Mediated Neuroprotection WP4008	1/46	0.373427035656232	0.532682683215507	0	0	2.18385848535102	2.15117190338171	NFKBIA
204	Envelope Proteins And Their Potential Roles In EDMD Physiopathology WP4535	1/46	0.373427035656232	0.532682683215507	0	0	2.18385848535102	2.15117190338171	YY1AP1
205	Interleukin 1 IL 1 Structural Pathway WP2637	1/47	0.379770000197584	0.536471213871344	0	0	2.13627514600909	2.06831910597106	NFKBIA
206	Mechanoregulation And Pathology Of YAP TAZ Via Hippo And Non Hippo Mechanisms WP4534	1/47	0.379770000197584	0.536471213871344	0	0	2.13627514600909	2.06831910597106	ACTA1
207	Adipogenesis WP236	2/131	0.382278865573004	0.537406521167846	0	0	1.52472868217054	1.46618660566906	HMGA1;GATA4
208	Pluripotent Stem Cell Differentiation Pathway WP2848	1/48	0.386049067733212	0.540097493799831	0	0	2.09071662961787	1.98992485162983	WNT7B
209	2Q37 Copy Number Variation Syndrome WP5224	2/135	0.396562883069534	0.547498582179438	0	0	1.47857142857143	1.36756125432453	NFKBIA;TP53
210	Vitamin B12 Metabolism WP1533	1/50	0.398418067592006	0.547498582179438	0	0	2.00517819067926	1.84527205543563	MAT1A
211	RANKL RANK Signaling Pathway WP2018	1/50	0.398418067592006	0.547498582179438	0	0	2.00517819067926	1.84527205543563	NFKBIA
212	Ectoderm Differentiation WP2858	2/137	0.403648399410499	0.547498582179438	0	0	1.45651851851852	1.32136973595222	MYC;ASTN1
213	Synaptic Vesicle Pathway WP2267	1/51	0.404509261747695	0.547498582179438	0	0	1.96497512437811	1.77846095487781	CLTCL1
214	Copper Homeostasis WP3286	1/51	0.404509261747695	0.547498582179438	0	0	1.96497512437811	1.77846095487781	TP53
215	Oxysterols Derived From Cholesterol WP4545	1/51	0.404509261747695	0.547498582179438	0	0	1.96497512437811	1.77846095487781	SLC27A5
216	8P23 1 Copy Number Variation Syndrome WP5346	1/52	0.410539082948772	0.550538585889828	0	0	1.9263486489123	1.71499766268873	GATA4
217	Netrin UNC5B Signaling Pathway WP4747	1/52	0.410539082948772	0.550538585889828	0	0	1.9263486489123	1.71499766268873	TP53
218	Apoptosis Related Network Due To Altered Notch3 In Ovarian Cancer WP2864	1/53	0.416508146373614	0.553442331482747	0	0	1.88920780711825	1.65466125691529	TNFRSF21
219	One Carbon Metabolism And Related Pathways WP3940	1/53	0.416508146373614	0.553442331482747	0	0	1.88920780711825	1.65466125691529	MAT1A
220	IL 1 Signaling Pathway WP195	1/54	0.422417061295372	0.5562143205292	0	0	1.85346850652398	1.59724901641131	NFKBIA
221	Hematopoietic Stem Cell Differentiation WP2849	1/54	0.422417061295372	0.5562143205292	0	0	1.85346850652398	1.59724901641131	FOSB
222	DNA IR Double Strand Breaks And Cellular Response Via ATM WP3959	1/55	0.428266430827305	0.561376267435791	0	0	1.8190528837295	1.54257462690166	TP53
223	Male Infertility WP4673	2/145	0.43158323042395	0.563187085441119	0	0	1.37447552447552	1.15496477448077	HMGA1;UBR2
224	11P11 2 Copy Number Variation Syndrome WP5348	1/56	0.43405685210762	0.563886356979095	0	0	1.78588873812754	1.49046659056216	TP53
225	N Glycan Biosynthesis WP5153	1/57	0.43978891616438	0.568793664905932	0	0	1.75390902629709	1.44076681586551	DPM3
226	PI3K Akt Signaling Pathway WP4172	4/338	0.445867380395466	0.573206854166879	0	0	1.17728180003629	0.950930213192654	MYC;IGF2;TP53;JAK3
227	Hepatitis B Infection WP4666	2/150	0.448688156786937	0.573206854166879	0	0	1.3277027027027	1.06405700748066	MYC;JAK3
228	Markers Of Kidney Cell Lineage WP5236	1/59	0.451080307918266	0.573206854166879	0	0	1.6932578486876	1.34801931795651	RSPO3
229	MET In Type 1 Papillary Renal Cell Carcinoma WP4205	1/59	0.451080307918266	0.573206854166879	0	0	1.6932578486876	1.34801931795651	JAK3
230	Novel Intracellular Components Of RIG I Like Receptor Pathway WP3865	1/60	0.4566407885796	0.575248785613262	0	0	1.66447423897462	1.30471181049949	NFKBIA
231	Oxidative Phosphorylation WP623	1/60	0.4566407885796	0.575248785613262	0	0	1.66447423897462	1.30471181049949	GZMB
232	Modulators Of TCR Signaling And T Cell Activation WP5072	1/61	0.462145218321744	0.575897727447397	0	0	1.63665008291874	1.26329110257445	NFKBIA
233	TYROBP Causal Network In Microglia WP3945	1/61	0.462145218321744	0.575897727447397	0	0	1.63665008291874	1.26329110257445	CYTL1
234	Smith Magenis And Potocki Lupski Syndrome Copy Number Variation WP5381	2/155	0.465501715677425	0.575897727447397	0	0	1.28398692810458	0.981787118354591	MYC;TP53
235	DYRK1A Involvement Regarding Cell Proliferation In Brain Development WP5180	1/62	0.467594159193448	0.575897727447397	0	0	1.60973819427453	1.22364979738474	TP53
236	T Cell Antigen Receptor TCR Pathway During Staphylococcus Aureus Infection WP3863	1/62	0.467594159193448	0.575897727447397	0	0	1.60973819427453	1.22364979738474	NFKBIA
237	3Q29 Copy Number Variation Syndrome WP4906	1/63	0.472988167903532	0.575897727447397	0	0	1.58369443107045	1.18568811595177	MYC
238	Endochondral Ossification WP474	1/63	0.472988167903532	0.575897727447397	0	0	1.58369443107045	1.18568811595177	IGF2
239	Endochondral Ossification With Skeletal Dysplasias WP4808	1/63	0.472988167903532	0.575897727447397	0	0	1.58369443107045	1.18568811595177	IGF2
240	AGE RAGE Pathway WP2324	1/66	0.488846084080789	0.589071009749791	0	0	1.51037122081898	1.08098415481684	NFKBIA
241	Alzheimer 39 S Disease And miRNA Effects WP2059	3/260	0.489880358623537	0.589071009749791	0	0	1.14625657470231	0.817961910184605	WNT7B;CACNA1S;WNT16
242	Alzheimer 39 S Disease WP5124	3/260	0.489880358623537	0.589071009749791	0	0	1.14625657470231	0.817961910184605	WNT7B;CACNA1S;WNT16
243	AMP Activated Protein Kinase Signaling WP1403	1/67	0.494025819891045	0.590461859268534	0	0	1.48741142770994	1.04887419225905	TP53
244	Chemokine Signaling Pathway WP3929	2/165	0.498204182899308	0.590461859268534	0	0	1.20460122699387	0.839300219388942	NFKBIA;JAK3
245	Trans Sulfuration One Carbon Metabolism And Related Pathways WP2525	1/68	0.499153324330101	0.590461859268534	0	0	1.46513700155937	1.0180386764392	MAT1A
246	Melanoma WP4685	1/68	0.499153324330101	0.590461859268534	0	0	1.46513700155937	1.0180386764392	TP53
247	Th17 Cell Differentiation Pathway WP5130	1/69	0.504229121510366	0.594051313196423	0	0	1.4435177055897	0.988411950809081	NFKBIA
248	Primary Ovarian Insufficiency WP5316	2/170	0.514072649632941	0.603206213883813	0	0	1.16845238095238	0.777477326431948	GATA4;UBR2
249	Peptide GPCRs WP24	1/72	0.519151432293438	0.605887752877108	0	0	1.38231378319669	0.906189155545206	TAC4
250	MECP2 And Associated Rett Syndrome WP3584	1/73	0.524025537502399	0.605887752877108	0	0	1.3630458817026	0.880820503832073	IGF2
251	Head And Neck Squamous Cell Carcinoma WP4674	1/73	0.524025537502399	0.605887752877108	0	0	1.3630458817026	0.880820503832073	TP53
252	16P11 2 Proximal Deletion Syndrome WP4949	1/74	0.528850478456308	0.605887752877108	0	0	1.34430586792067	0.856389430069978	TP53
253	Arrhythmogenic Right Ventricular Cardiomyopathy WP2118	1/74	0.528850478456308	0.605887752877108	0	0	1.34430586792067	0.856389430069978	CACNA1S
254	Cytosolic DNA Sensing Pathway WP4655	1/74	0.528850478456308	0.605887752877108	0	0	1.34430586792067	0.856389430069978	NFKBIA
255	Nucleotide Excision Repair In Xeroderma Pigmentosum WP5114	1/75	0.533626748600461	0.60658353063568	0	0	1.32607234099771	0.832851213672035	RAD23A
256	T Cell Receptor Signaling Pathway WP69	1/75	0.533626748600461	0.60658353063568	0	0	1.32607234099771	0.832851213672035	NFKBIA
257	Joubert Syndrome WP4656	1/76	0.538354836547555	0.609576877180305	0	0	1.30832504145937	0.810163782296514	BBS4
258	Regulatory Circuits Of The STAT3 Signaling Pathway WP4538	1/78	0.547668395502507	0.617719004229571	0	0	1.27421334884021	0.767185117338109	JAK3
259	Clock Controlled Autophagy In Bone Metabolism WP5205	1/80	0.556794966964697	0.62558816751632	0	0	1.24182883053089	0.727163066161551	WNT16
260	DNA IR Damage And Cellular Response Via ATR WP4016	1/81	0.561289302745292	0.628212258072615	0	0	1.22624378109453	0.708178855621685	TP53
261	Glioblastoma Signaling Pathways WP2261	1/82	0.565738286728269	0.628358173427199	0	0	1.21104354769363	0.689839104868386	TP53
262	A Network Map Of Macrophage Stimulating Protein MSP Signaling WP5353	1/82	0.565738286728269	0.628358173427199	0	0	1.21104354769363	0.689839104868386	TP53
263	MicroRNAs In Cardiomyocyte Hypertrophy WP1544	1/83	0.57014237423115	0.63084194259036	0	0	1.19621405169276	0.672115796355361	GATA4
264	EGFR Tyrosine Kinase Inhibitor Resistance WP4806	1/84	0.574502016195595	0.633257904215599	0	0	1.18174189294491	0.654982420297906	MYC
265	Androgen Receptor Signaling Pathway WP138	1/87	0.587318709738875	0.644942432203821	0	0	1.14034478768946	0.606877423870895	CALR
266	TNF Alpha Signaling Pathway WP231	1/89	0.595649008865308	0.645990011306399	0	0	1.11431478968792	0.57733061181697	NFKBIA
267	Pancreatic Adenocarcinoma Pathway WP4263	1/89	0.595649008865308	0.645990011306399	0	0	1.11431478968792	0.57733061181697	TP53
268	Focal Adhesion WP306	2/199	0.599399790107785	0.645990011306399	0	0	0.99497461928934	0.509254351379161	MYL2;RASGRF1
269	Allograft Rejection WP2328	1/90	0.59975119580454	0.645990011306399	0	0	1.10173849851864	0.563253212417844	GZMB
270	GPCRs Other WP117	1/91	0.603811969331067	0.645990011306399	0	0	1.08944168048646	0.549615090066853	CNR1
271	P53 Transcriptional Gene Network WP4963	1/91	0.603811969331067	0.645990011306399	0	0	1.08944168048646	0.549615090066853	PMAIP1
272	G Protein Signaling Pathways WP35	1/91	0.603811969331067	0.645990011306399	0	0	1.08944168048646	0.549615090066853	PDE1B
273	Thyroid Hormones Production And Peripheral Downstream Signaling Effects WP4746	1/93	0.611810936134922	0.652150118737224	0	0	1.06565001081549	0.523587921363151	TP53
274	Nuclear Receptors Meta Pathway WP2882	3/314	0.617296610783741	0.655596035540396	0	0	0.944610512368919	0.455685438755838	MYC;JUNB;SLC27A5
275	Complement System WP2806	1/95	0.619649187949352	0.655701504339133	0	0	1.04287075261988	0.499119805783686	CALR
276	VEGFA VEGFR2 Signaling WP3888	4/430	0.634319595338272	0.668561811472855	0	0	0.918670270782947	0.418180873451746	NFKBIA;MYL2;KCNC3;CALR
277	Ciliary Landscape WP4352	2/213	0.636397325697529	0.668561811472855	0	0	0.928293838862559	0.419525862698742	EFHC2;BBS4
278	Neural Crest Differentiation WP2064	1/101	0.642231468228306	0.671236457026851	0	0	0.98	0.433950367903076	MYC
279	Toll Like Receptor Signaling Pathway WP75	1/102	0.645863257620338	0.671236457026851	0	0	0.970247771045761	0.42416076636477	NFKBIA
280	Genes Related To Primary Cilium Development Based On CRISPR WP4536	1/102	0.645863257620338	0.671236457026851	0	0	0.970247771045761	0.42416076636477	BBS4
281	Thermogenesis WP4321	1/108	0.666896352813194	0.690629319105479	0	0	0.915562375040684	0.370913213711221	CNR1
282	Hippo Merlin Signaling Dysregulation WP4541	1/120	0.705305506258008	0.727815256457732	0	0	0.822735064174924	0.287236743985072	MYC
283	mRNA Processing WP411	1/125	0.719977602862691	0.740330326618527	0	0	0.789359653346172	0.259332411527195	CELF2
284	Ebola Virus Infection In Host WP4217	1/129	0.731190053356514	0.749212343404034	0	0	0.764536691542289	0.239362571041279	CLTCL1
285	Endoderm Differentiation WP2853	1/140	0.759773233112175	0.775768459072431	0	0	0.703640073016214	0.193314743831002	GATA4
286	Sudden Infant Death Syndrome SIDS Susceptibility Pathways WP706	1/157	0.798110923246366	0.812063911415008	0	0	0.626419186120679	0.14126234340216	FMO3
287	EGF EGFR Signaling Pathway WP437	1/159	0.802200497943444	0.8133809926883	0	0	0.61842685307639	0.136299240654591	FOSB
288	Ras Signaling WP4223	1/184	0.84687222128235	0.852732928696068	0	0	0.533262648506103	0.0886311616958229	RASGRF1
289	Ciliopathies WP4803	1/184	0.84687222128235	0.852732928696068	0	0	0.533262648506103	0.0886311616958229	BBS4
290	Network Map Of SARS CoV 2 Signaling Pathway WP5115	1/218	0.891947364082275	0.895023044648076	0	0	0.448930462892909	0.0513343710617568	JUNB
291	Focal Adhesion PI3K Akt mTOR Signaling Pathway WP3932	1/302	0.954456747969491	0.954456747969491	0	0	0.322259136212625	0.0150214492133857	JAK3
